# Weak evidence for heritable changes in response to selection by aphids in *Arabidopsis* accessions

**DOI:** 10.1101/2025.01.21.634027

**Authors:** Marc W. Schmid, Klara Kropivšek, Samuel E. Wuest, Bernhard Schmid, Ueli Grossniklaus

**Affiliations:** MWSchmid GmbH, 8750 Glarus, Switzerland; Department of Plant and Microbial Biology, University of Zurich, 8008 Zurich, Switzerland; Zurich-Basel Plant Science Center, University of Zurich, ETH Zurich, University of Basel, 8092 Zurich, Switzerland; Department of Evolutionary Biology and Environmental Studies, University of Zurich, 8057 Zurich, Switzerland; Department of Geography, University of Zurich, 8057 Zurich, Switzerland

**Keywords:** Genetics, epigenetics, selection, evolution, plants, herbivory, aphids, *Arabidopsis*, DNA methylation

## Abstract

In plants, transgenerational inheritance of certain epialleles has been observed but experimental evidence for selection of epigenetic variation independent of genetic variation is scarce. We extended an experiment simulating selection in response to herbivory in *Arabidopsis thaliana* to assess a potential contribution of epigenetic variation to the selected phenotypes within three accessions. To minimize maternal effects, we grew offspring from replicate populations and their ancestors for two generations in a common environment and assessed the phenotypes in the second generation. We found weak evidence for the selection of epigenetic variation: bolting time differed significantly in one accession. Significant differences between maternal lines suggested random residual or novel genetic and/or epigenetic variation. Our results are in conflict with those of a recent study reporting that environment-induced heritable variation is common in *Arabidopsis*. Reanalyzing the data from that study showed that the reported findings resulted from a mix-up of accessions and, thus, reflected genetic rather than epigenetic variation between accessions. To avoid future misinterpretations of studies investigating epigenetic inheritance, we provide guidelines to design experiments that clearly differentiate between epigenetic and genetic variation and distinguish standing variation from *de novo* variation acquired during an experiment.
