## Supplementary data 1 for "Weak evidence for heritable changes in response to selection by aphids in *Arabidopsis* accessions": bladeArea_all.outliersRemoved.xlsx

### Sheet: y
lm_model_1	Df	SS	MS	F	P	F_altern	P_altern	perc_SS
EX	1	679053	679053	1946.02	6.23032e-254			41.85
BL	3	83147	27715.7	79.43	6.80034e-47			5.12
__Blocks	4	762200	190550	546.07	0	546.07	0	46.97
TR	70	155609	2222.99	6.37	6.47188e-46			9.59
AN	1	254.03	254.03	0.73	0.3937	0.11	0.742084	0.02
CO	1	1104.6	1104.6	3.17	0.0754594	0.49	0.494895	0.07
SE	1	81.73	81.73	0.23	0.628503	0.04	0.851762	0.01
__Selection	3	1440.36	480.12	1.38	0.248545	0.21	0.887046	0.1
LI	17	38593.6	2270.21	6.51	5.53531e-15			2.38
ET	2	132407	66203.6	189.72	2.2544e-72	148.59	0	8.16
AN:ET	2	873.39	436.7	1.25	0.286453	1.24	0.314804	0.05
CO:ET	2	945.8	472.9	1.36	0.258281	1.34	0.287962	0.06
SE:ET	2	5071.61	2535.8	7.27	0.000729133	7.19	0.0054632	0.31
__Selection_X_accession	6	6890.8	1148.47	3.29	0.00323499	3.26	0.0256089	0.42
LI:ET	17	5996.28	352.72	1.01	0.443			0.37
MO	221	98463.6	445.54	1.28	0.00712589			6.07
Residuals	1207	421176	348.94					25.95
lm_model_2	Df	SS	MS	F	P	F_altern	P_altern	perc_SS
EX	1	679053	679053	1974.7	8.91223e-255			41.85
BL	3	83147	27715.7	80.6	1.85171e-47			5.12
__Blocks	4	762200	190550	554.12	0	554.12	0	46.97
TR	70	155609	2222.99	6.46	1.16851e-46			9.59
AN	1	254.03	254.03	0.74	0.39024	0.11	0.742084	0.02
CO	1	1104.6	1104.6	3.21	0.0733459	0.49	0.494895	0.07
SE	1	81.73	81.73	0.24	0.625986	0.04	0.851762	0.01
__Selection	3	1440.36	480.12	1.4	0.242371	0.21	0.887046	0.1
LI	17	38593.6	2270.21	6.6	2.98116e-15			2.38
ET	2	132407	66203.6	192.52	3.8446e-73	148.8	0	8.16
EX:AN	1	156.76	156.76	0.46	0.499702	0.28	0.604509	0.01
EX:CO	1	93.1	93.1	0.27	0.602937	0.16	0.689433	0.01
EX:SE	1	231.51	231.51	0.67	0.412092	0.41	0.529654	0.01
__Selection_X_experiment	3	481.36	160.45	0.47	0.705634	0.28	0.837634	0.03
EX:LI	15	7353.1	490.21	1.43	0.127261			0.45
EX:ET	2	5114.41	2557.2	7.44	0.000617266			0.32
LI:ET	23	13073.6	568.42	1.65	0.0270782			0.81
MO	221	98323.8	444.9	1.29	0.00491297			6.06
Residuals	1187	408181	343.88					25.15
lmer_model_1	Df	SS	MS	F	P	F_altern	P_altern	perc_SS
AN	1	10.477	10.477	0.0299552	0.869998
CO	1	607.118	607.118	1.73583	0.203838
SE	1	94.9878	94.9878	0.271583	0.607892
ET	2	86826.6	43413.3	124.124	1.82523e-18
AN:ET	2	242.845	121.422	0.347163	0.707646
CO:ET	2	417.748	208.874	0.597199	0.555177
SE:ET	2	1843.78	921.891	2.63581	0.0870552
lmer_model_2	Df	SS	MS	F	P	F_altern	P_altern	perc_SS
EX	1	9431.35	9431.35	27.525	0.0133811
AN	1	0.39956	0.39956	0.0011661	0.974537
CO	1	197.07	197.07	0.57514	0.459008
SE	1	107.294	107.294	0.313133	0.583513
ET	2	87053.2	43526.6	127.03	2.82519e-32
EX:AN	1	160.925	160.925	0.469652	0.493265
EX:CO	1	137.087	137.087	0.400083	0.527156
EX:SE	1	314.306	314.306	0.917289	0.338364
EX:ET	2	9370.79	4685.4	13.6741	1.3226e-06

### Sheet: logy
lm_model_1	Df	SS	MS	F	P	F_altern	P_altern	perc_SS
EX	1	153.41	153.41	2062.75	2.41144e-262			44.72
BL	3	15.68	5.23	70.28	7.42897e-42			4.57
__Blocks	4	169.09	42.27	568.4	0	568.4	0	49.29
TR	70	34.21	0.49	6.57	1.06858e-47			9.97
AN	1	0.0662	0.0662	0.89	0.345528	0.21	0.653111	0.02
CO	1	0.4	0.4	5.35	0.0208987	1.26	0.277758	0.12
SE	1	0.0947	0.0947	1.27	0.259335	0.3	0.591423	0.03
__Selection	3	0.56	0.19	2.5	0.0577379	0.59	0.630751	0.17
LI	17	5.38	0.32	4.25	1.65824e-08			1.57
ET	2	23.36	11.68	157.04	2.87867e-61	135.55	0	6.81
AN:ET	2	0.1885	0.0942	1.27	0.281987	1.15	0.340447	0.05
CO:ET	2	0.092	0.046	0.62	0.539098	0.56	0.581184	0.03
SE:ET	2	0.99	0.5	6.67	0.0013195	6.04	0.0104041	0.29
__Selection_X_accession	6	1.27	0.21	2.85	0.00923643	2.58	0.057628	0.37
LI:ET	17	1.3947	0.082	1.1	0.344605			0.41
MO	221	19.0425	0.0862	1.16	0.0710509			5.55
Residuals	1193	88.7274	0.0744					25.87
lm_model_2	Df	SS	MS	F	P	F_altern	P_altern	perc_SS
EX	1	153.41	153.41	2125.98	1.19046e-265			44.72
BL	3	15.68	5.23	72.44	5.54949e-43			4.57
__Blocks	4	169.09	42.27	585.82	0	585.82	0	49.29
TR	70	34.21	0.49	6.77	2.01053e-49			9.97
AN	1	0.0662	0.0662	0.92	0.338246	0.21	0.653111	0.02
CO	1	0.4	0.4	5.51	0.0190366	1.26	0.277758	0.12
SE	1	0.0947	0.0947	1.31	0.252166	0.3	0.591423	0.03
__Selection	3	0.56	0.19	2.58	0.0521293	0.59	0.630751	0.17
LI	17	5.38	0.32	4.39	7.25574e-09			1.57
ET	2	23.36	11.68	161.85	8.44898e-63	136.11	0	6.81
EX:AN	1	0.0169	0.0169	0.23	0.628439	0.15	0.705793	0
EX:CO	1	0.13	0.13	1.81	0.179247	1.13	0.299608	0.04
EX:SE	1	0.22	0.22	3	0.0835099	1.87	0.184586	0.06
__Selection_X_experiment	3	0.36	0.12	1.68	0.169468	1.05	0.390327	0.1
EX:LI	15	1.4115	0.0941	1.3	0.1917			0.41
EX:ET	2	2.39	1.2	16.57	7.98168e-08			0.7
LI:ET	23	2.66	0.12	1.6	0.0354492			0.78
MO	221	18.963	0.0858	1.19	0.0422017			5.53
Residuals	1173	84.6451	0.0722					24.68
lmer_model_1	Df	SS	MS	F	P	F_altern	P_altern	perc_SS
AN	1	0.00455204	0.00455204	0.061161	0.814034
CO	1	0.220205	0.220205	2.95866	0.103745
SE	1	0.0738251	0.0738251	0.991911	0.332764
ET	2	17.1989	8.59944	115.542	8.68207e-16
AN:ET	2	0.0559814	0.0279907	0.376082	0.687662
CO:ET	2	0.0815097	0.0407548	0.54758	0.583743
SE:ET	2	0.502887	0.251443	3.37838	0.0517146
lmer_model_2	Df	SS	MS	F	P	F_altern	P_altern	perc_SS
EX	1	2.21568	2.21568	30.5334	0.0116703
AN	1	3.53684e-06	3.53684e-06	4.874e-05	0.994712
CO	1	0.114642	0.114642	1.57984	0.225155
SE	1	0.00031857	0.00031857	0.0043901	0.947914
ET	2	16.7884	8.39421	115.678	1.14349e-30
EX:AN	1	0.015264	0.015264	0.210348	0.646568
EX:CO	1	0.166813	0.166813	2.29879	0.129713
EX:SE	1	0.260037	0.260037	3.58348	0.0585734
EX:ET	2	2.0031	1.00155	13.802	1.1654e-06

### Sheet: sqrty
lm_model_1	Df	SS	MS	F	P	F_altern	P_altern	perc_SS
EX	1	2490.25	2490.25	2050.56	2.08794e-262			43.83
BL	3	260.12	86.71	71.4	1.66409e-42			4.58
__Blocks	4	2750.37	687.59	566.19	0	566.19	0	48.41
TR	70	551.27	7.88	6.48	5.53215e-47			9.7
AN	1	0.44	0.44	0.36	0.549418	0.07	0.798454	0.01
CO	1	5.67	5.67	4.67	0.0308861	0.88	0.362321	0.1
SE	1	1.37	1.37	1.13	0.287553	0.21	0.650722	0.02
__Selection	3	7.48	2.49	2.05	0.104641	0.39	0.764939	0.13
LI	17	110.03	6.47	5.33	1.46986e-11			1.94
ET	2	415.34	207.67	171	4.16521e-66	135.75	0	7.31
AN:ET	2	3.4	1.7	1.4	0.24746	1.34	0.288855	0.06
CO:ET	2	1.81	0.91	0.75	0.474461	0.71	0.504029	0.03
SE:ET	2	17.53	8.77	7.22	0.000765449	6.9	0.00638869	0.31
__Selection_X_accession	6	22.74	3.79	3.12	0.00487357	2.98	0.0352991	0.4
LI:ET	17	21.59	1.27	1.05	0.404439			0.38
MO	221	338.07	1.53	1.26	0.0103671			5.95
Residuals	1206	1464.59	1.21					25.78
lm_model_2	Df	SS	MS	F	P	F_altern	P_altern	perc_SS
EX	1	2490.25	2490.25	2071.57	1.77624e-262			43.83
BL	3	260.12	86.71	72.13	7.50175e-43			4.58
__Blocks	4	2750.37	687.59	571.99	0	571.99	0	48.41
TR	70	551.27	7.88	6.55	1.83357e-47			9.7
AN	1	0.44	0.44	0.36	0.547383	0.07	0.798454	0.01
CO	1	5.67	5.67	4.72	0.030045	0.88	0.362321	0.1
SE	1	1.37	1.37	1.14	0.285103	0.21	0.650722	0.02
__Selection	3	7.48	2.49	2.07	0.101816	0.39	0.764939	0.13
LI	17	110.03	6.47	5.38	1.04234e-11			1.94
ET	2	415.34	207.67	172.75	1.43388e-66	135.95	0	7.31
EX:AN	1	0.88	0.88	0.73	0.391724	0.46	0.506258	0.02
EX:CO	1	0.9	0.9	0.75	0.386899	0.47	0.50196	0.02
EX:SE	1	2.1	2.1	1.74	0.186916	1.08	0.30884	0.04
__Selection_X_experiment	3	3.88	1.29	1.08	0.358348	0.67	0.580234	0.08
EX:LI	15	20	1.33	1.11	0.342326			0.35
EX:ET	2	15.29	7.64	6.36	0.00179008			0.27
LI:ET	23	44.52	1.94	1.61	0.0342178			0.78
MO	221	337.6	1.53	1.27	0.0082302			5.94
Residuals	1186	1425.7	1.2					25.09
lmer_model_1	Df	SS	MS	F	P	F_altern	P_altern	perc_SS
AN	1	0.00686573	0.00686573	0.00565062	0.942918
CO	1	2.67715	2.67715	2.20334	0.153697
SE	1	0.837769	0.837769	0.689499	0.415527
ET	2	272.019	136.009	111.938	7.31785e-18
AN:ET	2	0.834705	0.417352	0.343488	0.710213
CO:ET	2	0.829666	0.414833	0.341415	0.712754
SE:ET	2	6.86967	3.43484	2.82693	0.0736633
lmer_model_2	Df	SS	MS	F	P	F_altern	P_altern	perc_SS
EX	1	37.8468	37.8468	31.5309	0.0110915
AN	1	0.0311924	0.0311924	0.025987	0.879011
CO	1	1.34074	1.34074	1.11699	0.304838
SE	1	0.0161286	0.0161286	0.013437	0.909054
ET	2	276.037	138.018	114.986	2.02254e-30
EX:AN	1	0.830409	0.830409	0.69183	0.40569
EX:CO	1	1.273	1.273	1.06056	0.303277
EX:SE	1	2.63019	2.63019	2.19126	0.139035
EX:ET	2	18.3132	9.15659	7.62852	0.000507855
