## Supplementary data 1 for "Weak evidence for heritable changes in response to selection by aphids in *Arabidopsis* accessions": bladeArea_all.xlsx

### Sheet: logy
lm_model_1	Df	SS	MS	F	P	F_altern	P_altern	perc_SS
EX	1	153.59	153.59	1735.32	8.53447e-236			41.5
BL	3	15.93	5.31	59.98	3.81154e-36			4.3
__Blocks	4	169.51	42.38	478.81	0	478.81	0	45.8
TR	70	37.91	0.54	6.12	1.52631e-43			10.24
AN	1	0.0161	0.0161	0.18	0.669849	0.05	0.833246	0
CO	1	0.33	0.33	3.69	0.0548766	0.93	0.348837	0.09
SE	1	0.23	0.23	2.59	0.107901	0.65	0.431037	0.06
__Selection	3	0.57	0.19	2.15	0.0917023	0.54	0.660363	0.15
LI	17	5.99	0.35	3.98	9.56244e-08			1.62
ET	2	22.62	11.31	127.8	4.53405e-51	105.48	0	6.11
AN:ET	2	0.1962	0.0981	1.11	0.33036	1.11	0.352961	0.05
CO:ET	2	0.1894	0.0947	1.07	0.343428	1.07	0.365325	0.05
SE:ET	2	1.06	0.53	5.99	0.00256699	5.99	0.0107345	0.29
__Selection_X_accession	6	1.45	0.24	2.72	0.0124099	2.72	0.0485461	0.39
LI:ET	17	1.5056	0.0886	1	0.454582			0.41
MO	221	23.7	0.11	1.21	0.0274908			6.4
Residuals	1207	106.827	0.0885					28.87
lm_model_2	Df	SS	MS	F	P	F_altern	P_altern	perc_SS
EX	1	153.59	153.59	1773.07	8.7983e-238			41.5
BL	3	15.93	5.31	61.28	7.73205e-37			4.3
__Blocks	4	169.51	42.38	489.23	0	489.23	0	45.8
TR	70	37.91	0.54	6.25	1.14328e-44			10.24
AN	1	0.0161	0.0161	0.19	0.666494	0.05	0.833246	0
CO	1	0.33	0.33	3.77	0.0523121	0.93	0.348837	0.09
SE	1	0.23	0.23	2.64	0.104151	0.65	0.431037	0.06
__Selection	3	0.57	0.19	2.2	0.0862378	0.54	0.660363	0.15
LI	17	5.99	0.35	4.07	5.57525e-08			1.62
ET	2	22.62	11.31	130.58	5.51185e-52	106.06	0	6.11
EX:AN	1	0.0528	0.0528	0.61	0.435262	0.41	0.526031	0.01
EX:CO	1	0.21	0.21	2.46	0.117101	1.67	0.208611	0.06
EX:SE	1	0.35	0.35	4.02	0.0452335	2.73	0.111773	0.09
__Selection_X_experiment	3	0.61	0.2	2.36	0.0697401	1.61	0.214942	0.16
EX:LI	15	1.66	0.11	1.27	0.211071			0.45
EX:ET	2	1.89	0.95	10.92	2.00439e-05			0.51
LI:ET	23	2.93	0.13	1.47	0.0708992			0.79
MO	221	23.57	0.11	1.23	0.0188399			6.37
Residuals	1187	102.82	0.0866					27.78
lmer_model_1	Df	SS	MS	F	P	F_altern	P_altern	perc_SS
AN	1	7.0559e-06	7.0559e-06	7.966e-05	0.993203
CO	1	0.196953	0.196953	2.22357	0.153122
SE	1	0.120758	0.120758	1.36334	0.257175
ET	2	16.2235	8.11174	91.5803	3.70894e-15
AN:ET	2	0.0485328	0.0242664	0.273964	0.76102
CO:ET	2	0.0720315	0.0360158	0.406613	0.668967
SE:ET	2	0.522164	0.261082	2.94758	0.069469
lmer_model_2	Df	SS	MS	F	P	F_altern	P_altern	perc_SS
EX	1	2.65349	2.65349	30.4988	0.0116663
AN	1	0.00342435	0.00342435	0.0393588	0.850927
CO	1	0.0966403	0.0966403	1.11077	0.306174
SE	1	0.0150824	0.0150824	0.173354	0.682187
ET	2	16.2436	8.1218	93.3505	5.98377e-26
EX:AN	1	0.047411	0.047411	0.544933	0.460523
EX:CO	1	0.261919	0.261919	3.01045	0.0829629
EX:SE	1	0.414855	0.414855	4.76827	0.029164
EX:ET	2	1.6663	0.833152	9.5761	7.42263e-05

### Sheet: sqrty
lm_model_1	Df	SS	MS	F	P	F_altern	P_altern	perc_SS
EX	1	2479.11	2479.11	2013.18	1.85073e-259			43.42
BL	3	266.17	88.72	72.05	7.25771e-43			4.66
__Blocks	4	2745.28	686.32	557.33	0	557.33	0	48.08
TR	70	553.02	7.9	6.42	2.44321e-46			9.68
AN	1	0.56	0.56	0.46	0.498359	0.08	0.774544	0.01
CO	1	4.52	4.52	3.67	0.0557513	0.68	0.421999	0.08
SE	1	1.29	1.29	1.05	0.306175	0.19	0.665547	0.02
__Selection	3	6.37	2.12	1.72	0.160152	0.32	0.811909	0.11
LI	17	113.37	6.67	5.42	8.28997e-12			1.99
ET	2	416.41	208.21	169.08	1.84565e-65	134.08	0	7.29
AN:ET	2	3.12	1.56	1.27	0.282304	1.19	0.327009	0.05
CO:ET	2	3.3	1.65	1.34	0.262294	1.26	0.30774	0.06
SE:ET	2	17.65	8.83	7.17	0.00080435	6.76	0.00690471	0.31
__Selection_X_accession	6	24.07	4.01	3.26	0.00350634	3.07	0.0317286	0.42
LI:ET	17	22.19	1.31	1.06	0.38914			0.39
MO	221	343.18	1.55	1.26	0.010062			6.01
Residuals	1207	1486.35	1.23					26.03
lm_model_2	Df	SS	MS	F	P	F_altern	P_altern	perc_SS
EX	1	2479.11	2479.11	2033.02	1.72331e-259			43.42
BL	3	266.17	88.72	72.76	3.37004e-43			4.66
__Blocks	4	2745.28	686.32	562.82	0	562.82	0	48.08
TR	70	553.02	7.9	6.48	8.59247e-47			9.68
AN	1	0.56	0.56	0.46	0.496252	0.08	0.774544	0.01
CO	1	4.52	4.52	3.7	0.0545638	0.68	0.421999	0.08
SE	1	1.29	1.29	1.06	0.303807	0.19	0.665547	0.02
__Selection	3	6.37	2.12	1.74	0.156716	0.32	0.811909	0.11
LI	17	113.37	6.67	5.47	5.92575e-12			1.99
ET	2	416.41	208.21	170.74	6.72085e-66	134.19	0	7.29
EX:AN	1	0.76	0.76	0.62	0.430697	0.38	0.545894	0.01
EX:CO	1	1.29	1.29	1.05	0.304783	0.64	0.432811	0.02
EX:SE	1	2.14	2.14	1.76	0.185375	1.06	0.313489	0.04
__Selection_X_experiment	3	4.18	1.39	1.14	0.330228	0.69	0.566429	0.07
EX:LI	15	21.14	1.41	1.16	0.300873			0.37
EX:ET	2	13.73	6.87	5.63	0.00368556			0.24
LI:ET	23	46.38	2.02	1.65	0.0269819			0.81
MO	221	342.9	1.55	1.27	0.00793455			6.01
Residuals	1187	1447.45	1.22					25.35
lmer_model_1	Df	SS	MS	F	P	F_altern	P_altern	perc_SS
AN	1	0.0110341	0.0110341	0.00894624	0.928294
CO	1	2.47252	2.47252	2.00468	0.172971
SE	1	0.821139	0.821139	0.665767	0.423752
ET	2	276.159	138.079	111.953	1.01196e-17
AN:ET	2	0.760395	0.380198	0.308258	0.7355
CO:ET	2	1.3514	0.675698	0.547845	0.582419
SE:ET	2	7.01181	3.50591	2.84253	0.0729289
lmer_model_2	Df	SS	MS	F	P	F_altern	P_altern	perc_SS
EX	1	37.497	37.497	30.7641	0.0114827
AN	1	0.0181004	0.0181004	0.0148503	0.908535
CO	1	0.97644	0.97644	0.801112	0.383071
SE	1	0.0231304	0.0231304	0.0189772	0.892052
ET	2	279.256	139.628	114.557	2.73103e-30
EX:AN	1	0.72537	0.72537	0.595124	0.440579
EX:CO	1	1.67978	1.67978	1.37816	0.240627
EX:SE	1	2.69435	2.69435	2.21055	0.137308
EX:ET	2	17.3876	8.6938	7.13275	0.000829262
