## Supplementary data 1 for "Weak evidence for heritable changes in response to selection by aphids in *Arabidopsis* accessions": bladeArea_NoWil3.outliersRemoved.xlsx

### Sheet: y
lm_model_1	Df	SS	MS	F	P	F_altern	P_altern	perc_SS
EX	1	514030	514030	1343.35	1.66913e-166			43.45
BL	3	60237	20079	52.47	1.14096e-30			5.09
__Blocks	4	574267	143567	375.19	0	375.19	0	48.54
TR	70	143340	2047.71	5.35	8.55699e-33			12.12
AN	1	5.36	5.36	0.01	0.905811	0	0.954556	0
CO	1	21.92	21.92	0.06	0.810915	0.01	0.90828	0
SE	1	709.13	709.13	1.85	0.173838	0.44	0.515051	0.06
__Selection	3	736.41	245.47	0.64	0.588485	0.15	0.925955	0.06
LI	16	25598.5	1599.91	4.18	8.70837e-08			2.16
ET	1	68377.5	68377.5	178.7	1.49894e-36	142.86	0	5.78
AN:ET	1	284.62	284.62	0.74	0.388733	0.57	0.470839	0.02
CO:ET	1	402.34	402.34	1.05	0.305519	0.81	0.394474	0.03
SE:ET	1	871.88	871.88	2.28	0.131615	1.75	0.221866	0.07
__Selection_X_accession	3	1558.83	519.61	1.36	0.25452	1.05	0.423547	0.12
LI:ET	8	3974.91	496.86	1.3	0.240896			0.34
MO	190	90942.3	478.64	1.25	0.0226245			7.69
Residuals	717	274359	382.65					23.19
lm_model_2	Df	SS	MS	F	P	F_altern	P_altern	perc_SS
EX	1	514030	514030	1341.38	9.34986e-165			43.45
BL	3	60237	20079	52.4	1.48117e-30			5.09
__Blocks	4	574267	143567	374.64	0	374.64	0	48.54
TR	70	143340	2047.71	5.34	1.55186e-32			12.12
AN	1	5.36	5.36	0.01	0.90588	0	0.954556	0
CO	1	21.92	21.92	0.06	0.811052	0.01	0.90828	0
SE	1	709.13	709.13	1.85	0.174164	0.44	0.515051	0.06
__Selection	3	736.41	245.47	0.64	0.589086	0.15	0.925955	0.06
LI	16	25598.5	1599.91	4.18	9.22709e-08			2.16
ET	1	68377.5	68377.5	178.43	2.06216e-36	141.62	0	5.78
EX:AN	1	23.65	23.65	0.06	0.803889	0.05	0.834253	0
EX:CO	1	637.88	637.88	1.66	0.197414	1.24	0.289487	0.05
EX:SE	1	139.1	139.1	0.36	0.547051	0.27	0.61358	0.01
__Selection_X_experiment	3	800.62	266.87	0.7	0.554419	0.52	0.678354	0.06
EX:LI	14	4765.36	340.38	0.89	0.571688			0.4
EX:ET	1	2.8	2.8	0.01	0.931873			0
LI:ET	11	5665.4	515.04	1.34	0.195493			0.48
MO	190	91737.8	482.83	1.26	0.0196371			7.75
Residuals	699	267863	383.21					22.64
lmer_model_1	Df	SS	MS	F	P	F_altern	P_altern	perc_SS
AN	1	4.50096	4.50096	0.011674	0.919032
CO	1	77.0071	77.0071	0.199731	0.662748
SE	1	180.317	180.317	0.467685	0.507308
ET	1	61705	61705	160.043	0.00332554
AN:ET	1	125.108	125.108	0.324488	0.707382
CO:ET	1	112.854	112.854	0.292705	0.603671
SE:ET	1	666.35	666.35	1.7283	0.235221
lmer_model_2	Df	SS	MS	F	P	F_altern	P_altern	perc_SS
EX	1	11057.8	11057.8	28.6414	0.0125751
AN	1	4.21555	4.21555	0.0109189	0.922486
CO	1	31.1565	31.1565	0.0807	0.780514
SE	1	251.12	251.12	0.650437	0.434927
ET	1	64404.5	64404.5	166.817	7.9532e-27
EX:AN	1	52.2272	52.2272	0.135276	0.713116
EX:CO	1	760.335	760.335	1.96938	0.160899
EX:SE	1	203.838	203.838	0.527971	0.467671
EX:ET	1	287.513	287.513	0.744703	0.388408

### Sheet: logy
lm_model_1	Df	SS	MS	F	P	F_altern	P_altern	perc_SS
EX	1	104.05	104.05	1367.54	2.02075e-167			45.26
BL	3	8.84	2.95	38.75	3.43605e-23			3.85
__Blocks	4	112.89	28.22	370.94	0	370.94	0	49.11
TR	70	28.42	0.41	5.34	1.45734e-32			12.36
AN	1	0.0047	0.0047	0.06	0.803738	0.02	0.892268	0
CO	1	0.0035	0.0035	0.05	0.830713	0.01	0.907242	0
SE	1	0.0685	0.0685	0.9	0.343171	0.28	0.606757	0.03
__Selection	3	0.0766	0.0255	0.34	0.799486	0.1	0.957189	0.03
LI	16	3.97	0.25	3.26	1.65876e-05			1.73
ET	1	12.87	12.87	169.22	7.72813e-35	146.41	0	5.6
AN:ET	1	0.0102	0.0102	0.13	0.714862	0.08	0.782737	0
CO:ET	1	0.0111	0.0111	0.15	0.702906	0.09	0.773486	0
SE:ET	1	0.14	0.14	1.86	0.172644	1.13	0.317846	0.06
__Selection_X_accession	3	0.163	0.0543	0.71	0.543656	0.43	0.733982	0.06
LI:ET	8	1	0.12	1.64	0.109385			0.43
MO	190	16.7081	0.0879	1.16	0.0982694			7.27
Residuals	707	53.7915	0.0761					23.4
lm_model_2	Df	SS	MS	F	P	F_altern	P_altern	perc_SS
EX	1	104.05	104.05	1424.7	7.19224e-170			45.26
BL	3	8.84	2.95	40.37	4.85984e-24			3.85
__Blocks	4	112.89	28.22	386.45	0	386.45	0	49.11
TR	70	28.42	0.41	5.56	3.66696e-34			12.36
AN	1	0.0047	0.0047	0.06	0.799765	0.02	0.892268	0
CO	1	0.0035	0.0035	0.05	0.827267	0.01	0.907242	0
SE	1	0.0685	0.0685	0.94	0.333294	0.28	0.606757	0.03
__Selection	3	0.0766	0.0255	0.35	0.789307	0.1	0.957189	0.03
LI	16	3.97	0.25	3.4	7.85391e-06			1.73
ET	1	12.87	12.87	176.29	5.49253e-36	145.45	0	5.6
EX:AN	1	0.0026	0.0026	0.04	0.849638	0.03	0.875359	0
EX:CO	1	0.14	0.14	1.93	0.16467	1.39	0.263823	0.06
EX:SE	1	0.0231	0.0231	0.32	0.574028	0.23	0.643322	0.01
__Selection_X_experiment	3	0.167	0.0557	0.76	0.515391	0.55	0.660747	0.07
EX:LI	14	1.136	0.0811	1.11	0.34388			0.49
EX:ET	1	2.1	2.1	28.77	1.11413e-07			0.91
LI:ET	11	1.12	0.1	1.4	0.170044			0.49
MO	190	16.8187	0.0885	1.21	0.0436034			7.32
Residuals	689	50.3184	0.073					21.89
lmer_model_1	Df	SS	MS	F	P	F_altern	P_altern	perc_SS
AN	1	0.0018025	0.0018025	0.0234844	0.885771
CO	1	0.0502462	0.0502462	0.65465	0.432849
SE	1	0.0133017	0.0133017	0.173306	0.684111
ET	1	9.69728	9.69728	126.344	0.002156
AN:ET	1	0.000171886	0.000171886	0.00223948	0.969735
CO:ET	1	0.000558856	0.000558856	0.00728125	0.934078
SE:ET	1	0.123142	0.123142	1.6044	0.248449
lmer_model_2	Df	SS	MS	F	P	F_altern	P_altern	perc_SS
EX	1	2.6942	2.6942	35.9495	0.00926512
AN	1	0.00421468	0.00421468	0.0562376	0.825394
CO	1	0.0430031	0.0430031	0.573803	0.460276
SE	1	0.0160766	0.0160766	0.214515	0.650255
ET	1	12.8886	12.8886	171.976	3.58961e-27
EX:AN	1	0.000388678	0.000388678	0.00518624	0.942607
EX:CO	1	0.193431	0.193431	2.58101	0.108552
EX:SE	1	0.045175	0.045175	0.602783	0.437748
EX:ET	1	1.65814	1.65814	22.125	2.99986e-06

### Sheet: sqrty
lm_model_1	Df	SS	MS	F	P	F_altern	P_altern	perc_SS
EX	1	1787.55	1787.55	1380.91	3.15058e-169			44.86
BL	3	168.29	56.1	43.33	9.68153e-26			4.22
__Blocks	4	1955.84	488.96	377.73	0	377.73	0	49.08
TR	70	482.29	6.89	5.32	1.51185e-32			12.1
AN	1	0.15	0.15	0.11	0.736711	0.03	0.865862	0
CO	1	0.0364	0.0364	0.03	0.866808	0.01	0.932827	0
SE	1	1.02	1.02	0.79	0.375392	0.2	0.656865	0.03
__Selection	3	1.2	0.4	0.31	0.818657	0.08	0.969633	0.03
LI	16	79.52	4.97	3.84	6.33486e-07			2
ET	1	217.83	217.83	168.28	1.02748e-34	137.06	0	5.47
AN:ET	1	0.68	0.68	0.53	0.467517	0.37	0.557518	0.02
CO:ET	1	1.14	1.14	0.88	0.348222	0.62	0.452146	0.03
SE:ET	1	2.78	2.78	2.14	0.143494	1.52	0.252568	0.07
__Selection_X_accession	3	4.6	1.53	1.18	0.314596	0.84	0.509199	0.12
LI:ET	8	14.61	1.83	1.41	0.188222			0.37
MO	190	301.97	1.59	1.23	0.0333192			7.58
Residuals	716	926.85	1.29					23.26
lm_model_2	Df	SS	MS	F	P	F_altern	P_altern	perc_SS
EX	1	1787.55	1787.55	1388.07	4.24642e-168			44.86
BL	3	168.29	56.1	43.56	8.22899e-26			4.22
__Blocks	4	1955.84	488.96	379.69	0	379.69	0	49.08
TR	70	482.29	6.89	5.35	1.40862e-32			12.1
AN	1	0.15	0.15	0.11	0.736058	0.03	0.865862	0
CO	1	0.0364	0.0364	0.03	0.866468	0.01	0.932827	0
SE	1	1.02	1.02	0.79	0.374165	0.2	0.656865	0.03
__Selection	3	1.2	0.4	0.31	0.817494	0.08	0.969633	0.03
LI	16	79.52	4.97	3.86	5.75289e-07			2
ET	1	217.83	217.83	169.15	8.75816e-35	135.6	0	5.47
EX:AN	1	0.0636	0.0636	0.05	0.824202	0.04	0.851774	0
EX:CO	1	2.79	2.79	2.17	0.141238	1.61	0.231012	0.07
EX:SE	1	0.77	0.77	0.59	0.441092	0.44	0.520656	0.02
__Selection_X_experiment	3	3.62	1.21	0.94	0.421989	0.69	0.574237	0.09
EX:LI	14	13.85	0.99	0.77	0.70446			0.35
EX:ET	1	7.34	7.34	5.7	0.0172299			0.18
LI:ET	11	19.12	1.74	1.35	0.192668			0.48
MO	190	305.22	1.61	1.25	0.0243747			7.66
Residuals	698	898.88	1.29					22.56
lmer_model_1	Df	SS	MS	F	P	F_altern	P_altern	perc_SS
AN	1	0.0642604	0.0642604	0.0493675	0.833622
CO	1	0.805522	0.805522	0.618835	0.446023
SE	1	0.138631	0.138631	0.106502	0.749689
ET	1	199.043	199.043	152.913	0.00410542
AN:ET	1	0.251031	0.251031	0.192853	0.770151
CO:ET	1	0.167842	0.167842	0.128943	0.729349
SE:ET	1	2.70909	2.70909	2.08124	0.199365
lmer_model_2	Df	SS	MS	F	P	F_altern	P_altern	perc_SS
EX	1	44.7423	44.7423	34.4372	0.00972812
AN	1	0.0864025	0.0864025	0.0665021	0.808441
CO	1	0.569929	0.569929	0.438661	0.517462
SE	1	0.230226	0.230226	0.177199	0.68021
ET	1	205.236	205.236	157.966	4.1018e-26
EX:AN	1	0.134507	0.134507	0.103527	0.747717
EX:CO	1	3.5588	3.5588	2.73913	0.0983098
EX:SE	1	1.15813	1.15813	0.891388	0.345384
EX:ET	1	3.74433	3.74433	2.88193	0.0899554
