## Supplementary data 1 for "Weak evidence for heritable changes in response to selection by aphids in *Arabidopsis* accessions": bladeArea_NoWil3.xlsx

### Sheet: logy
lm_model_1	Df	SS	MS	F	P	F_altern	P_altern	perc_SS
EX	1	104.53	104.53	1097.73	1.00462e-146			41.24
BL	3	9.36	3.12	32.76	7.45717e-20			3.69
__Blocks	4	113.89	28.47	299.01	0	299.01	0	44.93
TR	70	31.51	0.45	4.73	1.18934e-27			12.43
AN	1	0.0089	0.0089	0.09	0.760097	0.03	0.868071	0
CO	1	0.0021	0.0021	0.02	0.882599	0.01	0.935951	0
SE	1	0.0063	0.0063	0.07	0.796662	0.02	0.888513	0
__Selection	3	0.0173	0.0058	0.06	0.980491	0.02	0.996439	0
LI	16	4.99	0.31	3.27	1.55034e-05			1.97
ET	1	12.69	12.69	133.3	2.11544e-28	116.59	0	5.01
AN:ET	1	0.0524	0.0524	0.55	0.458545	0.41	0.541449	0.02
CO:ET	1	0.11	0.11	1.16	0.282739	0.85	0.382306	0.04
SE:ET	1	0.2	0.2	2.09	0.149068	1.54	0.249388	0.08
__Selection_X_accession	3	0.36	0.12	1.26	0.28569	0.93	0.467576	0.14
LI:ET	8	1.03	0.13	1.35	0.214331			0.41
MO	190	20.68	0.11	1.14	0.115672			8.16
Residuals	717	68.2725	0.0952					26.94
lm_model_2	Df	SS	MS	F	P	F_altern	P_altern	perc_SS
EX	1	104.53	104.53	1128.09	5.54068e-148			41.24
BL	3	9.36	3.12	33.67	2.46622e-20			3.69
__Blocks	4	113.89	28.47	307.28	0	307.28	0	44.93
TR	70	31.51	0.45	4.86	1.42441e-28			12.43
AN	1	0.0089	0.0089	0.1	0.756908	0.03	0.868071	0
CO	1	0.0021	0.0021	0.02	0.880999	0.01	0.935951	0
SE	1	0.0063	0.0063	0.07	0.793935	0.02	0.888513	0
__Selection	3	0.0173	0.0058	0.06	0.979706	0.02	0.996439	0
LI	16	4.99	0.31	3.37	9.47505e-06			1.97
ET	1	12.69	12.69	136.99	5.07673e-29	116.48	0	5.01
EX:AN	1	4.199e-05	4.199e-05	0	0.983023	0	0.985462	0
EX:CO	1	0.36	0.36	3.85	0.0501798	2.95	0.113803	0.14
EX:SE	1	0.12	0.12	1.31	0.251945	1.01	0.336949	0.05
__Selection_X_experiment	3	0.48	0.16	1.72	0.161237	1.32	0.317383	0.19
EX:LI	14	1.49	0.11	1.15	0.313198			0.59
EX:ET	1	1.58	1.58	17.06	4.05039e-05			0.62
LI:ET	11	1.33	0.12	1.3	0.21726			0.52
MO	190	20.7	0.11	1.18	0.0743548			8.17
Residuals	699	64.7675	0.0927					25.56
lmer_model_1	Df	SS	MS	F	P	F_altern	P_altern	perc_SS
AN	1	0.0051006	0.0051006	0.0531902	0.826884
CO	1	0.0656301	0.0656301	0.684405	0.423338
SE	1	0.00146848	0.00146848	0.0153136	0.903477
ET	1	12.6166	12.6166	131.569	0.00597906
AN:ET	1	0.0216815	0.0216815	0.226099	0.75903
CO:ET	1	0.0189544	0.0189544	0.19766	0.669744
SE:ET	1	0.244397	0.244397	2.54862	0.163863
lmer_model_2	Df	SS	MS	F	P	F_altern	P_altern	perc_SS
EX	1	3.26702	3.26702	34.69	0.00967579
AN	1	0.00764083	0.00764083	0.0811322	0.788097
CO	1	0.0447227	0.0447227	0.474876	0.500822
SE	1	0.000210328	0.000210328	0.00223331	0.962959
ET	1	12.8823	12.8823	136.787	1.53497e-23
EX:AN	1	0.000479049	0.000479049	0.00508665	0.943159
EX:CO	1	0.447988	0.447988	4.75685	0.0294708
EX:SE	1	0.178852	0.178852	1.89909	0.168561
EX:ET	1	1.31384	1.31384	13.9507	0.000200519

### Sheet: sqrty
lm_model_1	Df	SS	MS	F	P	F_altern	P_altern	perc_SS
EX	1	1775.34	1775.34	1345.04	1.24408e-166			44.2
BL	3	175.11	58.37	44.22	3.14366e-26			4.36
__Blocks	4	1950.46	487.61	369.43	0	369.43	0	48.56
TR	70	485.16	6.93	5.25	5.70038e-32			12.08
AN	1	0.0609	0.0609	0.05	0.829936	0.01	0.914684	0
CO	1	0.0098	0.0098	0.01	0.931434	0	0.965763	0
SE	1	1.12	1.12	0.85	0.357486	0.22	0.647208	0.03
__Selection	3	1.19	0.4	0.3	0.825082	0.08	0.971472	0.03
LI	16	82.3	5.14	3.9	4.53333e-07			2.05
ET	1	222.23	222.23	168.37	9.8035e-35	136.84	0	5.53
AN:ET	1	0.85	0.85	0.64	0.423583	0.46	0.518133	0.02
CO:ET	1	1.66	1.66	1.26	0.262397	0.9	0.37141	0.04
SE:ET	1	2.95	2.95	2.24	0.135028	1.6	0.242099	0.07
__Selection_X_accession	3	5.46	1.82	1.38	0.24788	0.98	0.447809	0.13
LI:ET	8	14.82	1.85	1.4	0.191472			0.37
MO	190	308.58	1.62	1.23	0.0318719			7.68
Residuals	717	946.38	1.32					23.56
lm_model_2	Df	SS	MS	F	P	F_altern	P_altern	perc_SS
EX	1	1775.34	1775.34	1353.2	1.24008e-165			44.2
BL	3	175.11	58.37	44.49	2.54229e-26			4.36
__Blocks	4	1950.46	487.61	371.67	0	371.67	0	48.56
TR	70	485.16	6.93	5.28	4.8353e-32			12.08
AN	1	0.0609	0.0609	0.05	0.82943	0.01	0.914684	0
CO	1	0.0098	0.0098	0.01	0.931227	0	0.965763	0
SE	1	1.12	1.12	0.85	0.356039	0.22	0.647208	0.03
__Selection	3	1.19	0.4	0.3	0.823762	0.08	0.971472	0.03
LI	16	82.3	5.14	3.92	4.02999e-07			2.05
ET	1	222.23	222.23	169.39	7.86284e-35	135.78	0	5.53
EX:AN	1	0.0256	0.0256	0.02	0.88894	0.01	0.907707	0
EX:CO	1	3.49	3.49	2.66	0.103392	1.92	0.193548	0.09
EX:SE	1	0.8	0.8	0.61	0.435322	0.44	0.521073	0.02
__Selection_X_experiment	3	4.31	1.44	1.1	0.350043	0.79	0.524157	0.11
EX:LI	14	16.07	1.15	0.87	0.586578			0.4
EX:ET	1	6.81	6.81	5.19	0.0229968			0.17
LI:ET	11	20.01	1.82	1.39	0.174111			0.5
MO	190	310.98	1.64	1.25	0.0242995			7.74
Residuals	699	917.06	1.31					22.83
lmer_model_1	Df	SS	MS	F	P	F_altern	P_altern	perc_SS
AN	1	0.0376907	0.0376907	0.0283334	0.873477
CO	1	0.508878	0.508878	0.38254	0.547105
SE	1	0.159958	0.159958	0.120246	0.734659
ET	1	191.839	191.839	144.212	0.0033319
AN:ET	1	0.299986	0.299986	0.22551	0.741303
CO:ET	1	0.362164	0.362164	0.272251	0.616354
SE:ET	1	2.71423	2.71423	2.04038	0.202049
lmer_model_2	Df	SS	MS	F	P	F_altern	P_altern	perc_SS
EX	1	44.1511	44.1511	33.2516	0.010216
AN	1	0.0496924	0.0496924	0.0374249	0.855833
CO	1	0.285066	0.285066	0.214692	0.649741
SE	1	0.255153	0.255153	0.192164	0.668027
ET	1	210.785	210.785	158.749	4.21103e-26
EX:AN	1	0.0809626	0.0809626	0.0609755	0.805021
EX:CO	1	4.29653	4.29653	3.23586	0.0724183
EX:SE	1	1.21483	1.21483	0.914928	0.339096
EX:ET	1	3.20317	3.20317	2.41241	0.12076
