## Supplementary data 1 for "Weak evidence for heritable changes in response to selection by aphids in *Arabidopsis* accessions": bladeArea_OnlyMa0.outliersRemoved.xlsx

### Sheet: y
lm_model_1	Df	SS	MS	F	P	F_altern	P_altern	perc_SS
EX	1	219196	219196	710.35	1.14954e-78			48.04
BL	3	47456.8	15818.9	51.26	2.01662e-26			10.4
__Blocks	4	266653	66663.2	216.04	0	216.04	0	58.44
TR	67	65271.5	974.2	3.16	1.56028e-11			14.31
AN	1	61.11	61.11	0.2	0.656663	0.19	0.671164	0.01
CO	1	0.4	0.4	0	0.971164	0	0.972366	0
SE	1	2.72	2.72	0.01	0.925299	0.01	0.928414	0
__Selection	3	64.23	21.41	0.07	0.976216	0.07	0.976922	0.01
LI	13	4210.85	323.91	1.05	0.403827			0.92
MO	103	33947.2	329.58	1.07	0.333424			7.44
Residuals	279	86092.3	308.57					18.87
lm_model_2	Df	SS	MS	F	P	F_altern	P_altern	perc_SS
EX	1	219196	219196	717.93	2.12862e-77			48.04
BL	3	47456.8	15818.9	51.81	2.19462e-26			10.4
__Blocks	4	266653	66663.2	218.34	0	218.34	0	58.44
TR	67	65271.5	974.2	3.19	1.5162e-11			14.31
AN	1	61.11	61.11	0.2	0.654972	0.19	0.671164	0.01
CO	1	0.4	0.4	0	0.971012	0	0.972366	0
SE	1	2.72	2.72	0.01	0.924906	0.01	0.928414	0
__Selection	3	64.23	21.41	0.07	0.975847	0.07	0.976922	0.01
LI	13	4210.85	323.91	1.06	0.393746			0.92
EX:AN	1	31.24	31.24	0.1	0.749304	0.13	0.726771	0.01
EX:CO	1	1006.81	1006.81	3.3	0.0705111	4.14	0.0666774	0.22
EX:SE	1	117.84	117.84	0.39	0.534967	0.48	0.500753	0.03
__Selection_X_experiment	3	1155.89	385.3	1.26	0.287845	1.58	0.248878	0.26
EX:LI	11	2674.35	243.12	0.8	0.643756			0.59
MO	103	35300.9	342.73	1.12	0.231831			7.74
Residuals	265	80908.4	305.31					17.73
lmer_model_1	Df	SS	MS	F	P	F_altern	P_altern	perc_SS
AN	1	31.451	31.451	0.103254	0.774978
CO	1	52.9415	52.9415	0.173808	0.686135
SE	1	4.42051	4.42051	0.0145126	0.908038
lmer_model_2	Df	SS	MS	F	P	F_altern	P_altern	perc_SS
EX	1	4988.62	4988.62	16.422	0.0265547
AN	1	26.6494	26.6494	0.0877271	0.791236
CO	1	60.0843	60.0843	0.197791	0.666757
SE	1	5.99408	5.99408	0.0197319	0.892895
EX:AN	1	75.7842	75.7842	0.249473	0.617721
EX:CO	1	1086.77	1086.77	3.57754	0.0593732
EX:SE	1	217.04	217.04	0.714472	0.39852

### Sheet: logy
lm_model_1	Df	SS	MS	F	P	F_altern	P_altern	perc_SS
EX	1	60.15	60.15	780.77	3.52275e-82			50.42
BL	3	9.7	3.23	41.95	2.42864e-22			8.13
__Blocks	4	69.85	17.46	226.66	0	226.66	0	58.55
TR	67	20.55	0.31	3.98	3.66639e-16			17.22
AN	1	8.89e-06	8.89e-06	0	0.991439	0	0.991574	0
CO	1	0.0359	0.0359	0.47	0.495445	0.47	0.505878	0.03
SE	1	0.0134	0.0134	0.17	0.6772	0.17	0.68298	0.01
__Selection	3	0.0493	0.0164	0.21	0.887189	0.21	0.884758	0.04
LI	13	0.9969	0.0767	1	0.45595			0.84
MO	103	6.7561	0.0656	0.85	0.827888			5.66
Residuals	274	21.1096	0.077					17.69
lm_model_2	Df	SS	MS	F	P	F_altern	P_altern	perc_SS
EX	1	60.15	60.15	850.36	6.13228e-84			50.42
BL	3	9.7	3.23	45.69	9.4615e-24			8.13
__Blocks	4	69.85	17.46	246.86	0	246.86	0	58.55
TR	67	20.55	0.31	4.34	8.69504e-18			17.22
AN	1	8.89e-06	8.89e-06	0	0.991066	0	0.991574	0
CO	1	0.0359	0.0359	0.51	0.476882	0.47	0.505878	0.03
SE	1	0.0134	0.0134	0.19	0.663988	0.17	0.68298	0.01
__Selection	3	0.0493	0.0164	0.23	0.873879	0.21	0.884758	0.04
LI	13	0.9969	0.0767	1.08	0.372997			0.84
EX:AN	1	6.98e-05	6.98e-05	0	0.974964	0	0.983699	0
EX:CO	1	0.35	0.35	5.01	0.0259879	2.22	0.164357	0.3
EX:SE	1	0.0966	0.0966	1.37	0.24374	0.6	0.453334	0.08
__Selection_X_experiment	3	0.45	0.15	2.13	0.0972449	0.94	0.453644	0.38
EX:LI	11	1.76	0.16	2.26	0.0121708			1.47
MO	103	7.2652	0.0705	1	0.497404			6.09
Residuals	260	18.3916	0.0707					15.41
lmer_model_1	Df	SS	MS	F	P	F_altern	P_altern	perc_SS
AN	1	1.39007e-05	1.39007e-05	0.000186641	0.989999
CO	1	0.069146	0.069146	0.928405	0.356714
SE	1	0.020231	0.020231	0.271637	0.618504
lmer_model_2	Df	SS	MS	F	P	F_altern	P_altern	perc_SS
EX	1	1.413	1.413	19.1014	0.0222584
AN	1	4.22703e-05	4.22703e-05	0.000571423	0.982514
CO	1	0.0746611	0.0746611	1.00929	0.337963
SE	1	0.0224165	0.0224165	0.303033	0.599642
EX:AN	1	0.00434294	0.00434294	0.0587092	0.808667
EX:CO	1	0.412895	0.412895	5.58165	0.0186291
EX:SE	1	0.137887	0.137887	1.864	0.172931

### Sheet: sqrty
lm_model_1	Df	SS	MS	F	P	F_altern	P_altern	perc_SS
EX	1	881.4	881.4	756.71	2.5666e-81			49.78
BL	3	157.25	52.42	45	9.77206e-24			8.88
__Blocks	4	1038.65	259.66	222.93	0	222.93	0	58.66
TR	67	275.76	4.12	3.53	1.08176e-13			15.58
AN	1	0.0348	0.0348	0.03	0.862949	0.03	0.869693	0
CO	1	0.31	0.31	0.27	0.604389	0.25	0.623859	0.02
SE	1	0.39	0.39	0.34	0.561568	0.32	0.58312	0.02
__Selection	3	0.74	0.25	0.21	0.887885	0.2	0.895182	0.04
LI	13	16.15	1.24	1.07	0.388558			0.91
MO	103	115.31	1.12	0.96	0.585792			6.51
Residuals	278	323.81	1.16					18.29
lm_model_2	Df	SS	MS	F	P	F_altern	P_altern	perc_SS
EX	1	881.4	881.4	784.6	4.83516e-81			49.78
BL	3	157.25	52.42	46.66	3.15524e-24			8.88
__Blocks	4	1038.65	259.66	231.14	0	231.14	0	58.66
TR	67	275.76	4.12	3.66	3.4219e-14			15.58
AN	1	0.0348	0.0348	0.03	0.860479	0.03	0.869693	0
CO	1	0.31	0.31	0.28	0.59783	0.25	0.623859	0.02
SE	1	0.39	0.39	0.35	0.554473	0.32	0.58312	0.02
__Selection	3	0.74	0.25	0.22	0.882432	0.2	0.895182	0.04
LI	13	16.15	1.24	1.11	0.354102			0.91
EX:AN	1	0.0059	0.0059	0.01	0.942133	0	0.947341	0
EX:CO	1	5.17	5.17	4.6	0.0329204	3.98	0.0715192	0.29
EX:SE	1	0.96	0.96	0.85	0.356804	0.74	0.408968	0.05
__Selection_X_experiment	3	6.13	2.04	1.82	0.144117	1.57	0.251619	0.34
EX:LI	11	14.29	1.3	1.16	0.318022			0.81
MO	103	122.13	1.19	1.06	0.361751			6.9
Residuals	264	296.57	1.12					16.75
lmer_model_1	Df	SS	MS	F	P	F_altern	P_altern	perc_SS
AN	1	0.0130702	0.0130702	0.0114748	0.922226
CO	1	0.739018	0.739018	0.648814	0.439579
SE	1	0.356698	0.356698	0.31316	0.594594
lmer_model_2	Df	SS	MS	F	P	F_altern	P_altern	perc_SS
EX	1	21.4764	21.4764	19.0129	0.0220166
AN	1	0.01019	0.01019	0.00902114	0.930924
CO	1	0.788928	0.788928	0.698435	0.423404
SE	1	0.379609	0.379609	0.336066	0.581856
EX:AN	1	0.0392563	0.0392563	0.0347535	0.852208
EX:CO	1	5.65393	5.65393	5.0054	0.0258851
EX:SE	1	1.46126	1.46126	1.29365	0.256127
