## Supplementary data 1 for "Weak evidence for heritable changes in response to selection by aphids in *Arabidopsis* accessions": bladeArea_OnlyMa0.xlsx

### Sheet: y
lm_model_1	Df	SS	MS	F	P	F_altern	P_altern	perc_SS
EX	1	219196	219196	710.35	1.14954e-78			48.04
BL	3	47456.8	15818.9	51.26	2.01662e-26			10.4
__Blocks	4	266653	66663.2	216.04	0	216.04	0	58.44
TR	67	65271.5	974.2	3.16	1.56028e-11			14.31
AN	1	61.11	61.11	0.2	0.656663	0.19	0.671164	0.01
CO	1	0.4	0.4	0	0.971164	0	0.972366	0
SE	1	2.72	2.72	0.01	0.925299	0.01	0.928414	0
__Selection	3	64.23	21.41	0.07	0.976216	0.07	0.976922	0.01
LI	13	4210.85	323.91	1.05	0.403827			0.92
MO	103	33947.2	329.58	1.07	0.333424			7.44
Residuals	279	86092.3	308.57					18.87
lm_model_2	Df	SS	MS	F	P	F_altern	P_altern	perc_SS
EX	1	219196	219196	717.93	2.12862e-77			48.04
BL	3	47456.8	15818.9	51.81	2.19462e-26			10.4
__Blocks	4	266653	66663.2	218.34	0	218.34	0	58.44
TR	67	65271.5	974.2	3.19	1.5162e-11			14.31
AN	1	61.11	61.11	0.2	0.654972	0.19	0.671164	0.01
CO	1	0.4	0.4	0	0.971012	0	0.972366	0
SE	1	2.72	2.72	0.01	0.924906	0.01	0.928414	0
__Selection	3	64.23	21.41	0.07	0.975847	0.07	0.976922	0.01
LI	13	4210.85	323.91	1.06	0.393746			0.92
EX:AN	1	31.24	31.24	0.1	0.749304	0.13	0.726771	0.01
EX:CO	1	1006.81	1006.81	3.3	0.0705111	4.14	0.0666774	0.22
EX:SE	1	117.84	117.84	0.39	0.534967	0.48	0.500753	0.03
__Selection_X_experiment	3	1155.89	385.3	1.26	0.287845	1.58	0.248878	0.26
EX:LI	11	2674.35	243.12	0.8	0.643756			0.59
MO	103	35300.9	342.73	1.12	0.231831			7.74
Residuals	265	80908.4	305.31					17.73
lmer_model_1	Df	SS	MS	F	P	F_altern	P_altern	perc_SS
AN	1	31.451	31.451	0.103254	0.774978
CO	1	52.9415	52.9415	0.173808	0.686135
SE	1	4.42051	4.42051	0.0145126	0.908038
lmer_model_2	Df	SS	MS	F	P	F_altern	P_altern	perc_SS
EX	1	4988.62	4988.62	16.422	0.0265547
AN	1	26.6494	26.6494	0.0877271	0.791236
CO	1	60.0843	60.0843	0.197791	0.666757
SE	1	5.99408	5.99408	0.0197319	0.892895
EX:AN	1	75.7842	75.7842	0.249473	0.617721
EX:CO	1	1086.77	1086.77	3.57754	0.0593732
EX:SE	1	217.04	217.04	0.714472	0.39852

### Sheet: logy
lm_model_1	Df	SS	MS	F	P	F_altern	P_altern	perc_SS
EX	1	58.88	58.88	596.91	2.81899e-71			45.06
BL	3	10.89	3.63	36.79	4.57637e-20			8.33
__Blocks	4	69.76	17.44	176.82	0	176.82	0	53.39
TR	67	23.4	0.35	3.54	9.47559e-14			17.91
AN	1	0.0101	0.0101	0.1	0.749114	0.1	0.752237	0.01
CO	1	0.0266	0.0266	0.27	0.603817	0.27	0.609577	0.02
SE	1	0.12	0.12	1.18	0.279249	1.19	0.294656	0.09
__Selection	3	0.1527	0.0509	0.52	0.671657	0.52	0.673719	0.12
LI	13	1.2638	0.0972	0.99	0.465547			0.97
MO	103	8.5585	0.0831	0.84	0.843981			6.55
Residuals	279	27.5193	0.0986					21.06
lm_model_2	Df	SS	MS	F	P	F_altern	P_altern	perc_SS
EX	1	58.88	58.88	628.77	6.43301e-72			45.06
BL	3	10.89	3.63	38.76	8.4519e-21			8.33
__Blocks	4	69.76	17.44	186.26	0	186.26	0	53.39
TR	67	23.4	0.35	3.73	1.40406e-14			17.91
AN	1	0.0101	0.0101	0.11	0.742751	0.1	0.752237	0.01
CO	1	0.0266	0.0266	0.28	0.594346	0.27	0.609577	0.02
SE	1	0.12	0.12	1.24	0.266857	1.19	0.294656	0.09
__Selection	3	0.1527	0.0509	0.54	0.652979	0.52	0.673719	0.12
LI	13	1.2638	0.0972	1.04	0.414791			0.97
EX:AN	1	0.0122	0.0122	0.13	0.718236	0.09	0.766672	0.01
EX:CO	1	0.69	0.69	7.35	0.00712874	5.22	0.0432555	0.53
EX:SE	1	0.16	0.16	1.68	0.195953	1.19	0.298279	0.12
__Selection_X_experiment	3	0.86	0.29	3.06	0.0289303	2.17	0.149684	0.66
EX:LI	11	1.45	0.13	1.41	0.167963			1.11
MO	103	8.9531	0.0869	0.93	0.664872			6.85
Residuals	265	24.814	0.0936					18.99
lmer_model_1	Df	SS	MS	F	P	F_altern	P_altern	perc_SS
AN	1	0.00234032	0.00234032	0.0246547	0.885153
CO	1	0.0558262	0.0558262	0.588115	0.460398
SE	1	0.0969972	0.0969972	1.02184	0.34609
lmer_model_2	Df	SS	MS	F	P	F_altern	P_altern	perc_SS
EX	1	1.6387	1.6387	17.5161	0.0248201
AN	1	0.00196191	0.00196191	0.020971	0.893794
CO	1	0.0604988	0.0604988	0.646674	0.43975
SE	1	0.101167	0.101167	1.08138	0.333445
EX:AN	1	9.8851e-07	9.8851e-07	1.05662e-05	0.997408
EX:CO	1	0.760221	0.760221	8.12603	0.00458506
EX:SE	1	0.219715	0.219715	2.34854	0.126173

### Sheet: sqrty
lm_model_1	Df	SS	MS	F	P	F_altern	P_altern	perc_SS
EX	1	870.59	870.59	708.65	1.46138e-78			48.44
BL	3	164.75	54.92	44.7	1.27513e-23			9.17
__Blocks	4	1035.34	258.83	210.69	0	210.69	0	57.61
TR	67	281.57	4.2	3.42	4.65956e-13			15.67
AN	1	0.13	0.13	0.11	0.742581	0.11	0.750144	0.01
CO	1	0.0683	0.0683	0.06	0.813717	0.05	0.819118	0
SE	1	0.4	0.4	0.33	0.568918	0.32	0.582169	0.02
__Selection	3	0.6	0.2	0.16	0.921208	0.16	0.92162	0.03
LI	13	16.31	1.25	1.02	0.430422			0.91
MO	103	120.76	1.17	0.95	0.602569			6.72
Residuals	279	342.75	1.23					19.07
lm_model_2	Df	SS	MS	F	P	F_altern	P_altern	perc_SS
EX	1	870.59	870.59	732.62	2.97432e-78			48.44
BL	3	164.75	54.92	46.22	4.68706e-24			9.17
__Blocks	4	1035.34	258.83	217.82	0	217.82	0	57.61
TR	67	281.57	4.2	3.54	1.69804e-13			15.67
AN	1	0.13	0.13	0.11	0.738434	0.11	0.750144	0.01
CO	1	0.0683	0.0683	0.06	0.810661	0.05	0.819118	0
SE	1	0.4	0.4	0.34	0.562483	0.32	0.582169	0.02
__Selection	3	0.6	0.2	0.17	0.917573	0.16	0.92162	0.03
LI	13	16.31	1.25	1.06	0.398169			0.91
EX:AN	1	0.00084975	0.00084975	0	0.978686	0	0.980415	0
EX:CO	1	6.16	6.16	5.19	0.0235582	4.57	0.0557288	0.34
EX:SE	1	0.95	0.95	0.8	0.371986	0.71	0.418891	0.05
__Selection_X_experiment	3	7.11	2.37	2	0.114987	1.76	0.212731	0.39
EX:LI	11	14.82	1.35	1.13	0.334792			0.82
MO	103	126.68	1.23	1.03	0.407642			7.05
Residuals	265	314.9	1.19					17.52
lmer_model_1	Df	SS	MS	F	P	F_altern	P_altern	perc_SS
AN	1	0.045287	0.045287	0.0375541	0.859566
CO	1	0.38737	0.38737	0.321226	0.583544
SE	1	0.368678	0.368678	0.305726	0.598556
lmer_model_2	Df	SS	MS	F	P	F_altern	P_altern	perc_SS
EX	1	21.6222	21.6222	18.0934	0.0235137
AN	1	0.0375498	0.0375498	0.0314215	0.871203
CO	1	0.427742	0.427742	0.357933	0.563345
SE	1	0.392239	0.392239	0.328224	0.58584
EX:AN	1	0.105406	0.105406	0.0882029	0.766629
EX:CO	1	6.79765	6.79765	5.68825	0.0175978
EX:SE	1	1.48926	1.48926	1.2462	0.265015
