## Supplementary data 1 for "Weak evidence for heritable changes in response to selection by aphids in *Arabidopsis* accessions": bladeArea_OnlyWei0.outliersRemoved.xlsx

### Sheet: y
lm_model_1	Df	SS	MS	F	P	F_altern	P_altern	perc_SS
EX	1	319300	319300	763.51	1.10833e-91			47.81
BL	3	19353	6450.99	15.43	1.79818e-09			2.9
__Blocks	4	338653	84663.3	202.45	0	202.45	0	50.71
TR	70	111456	1592.22	3.81	4.52255e-17			16.69
AN	1	173.79	173.79	0.42	0.519566	0.21	0.656462	0.03
CO	1	177.87	177.87	0.43	0.514698	0.21	0.652743	0.03
SE	1	1667.76	1667.76	3.99	0.0465658	2.01	0.184415	0.25
__Selection	3	2019.42	673.14	1.61	0.186738	0.81	0.514684	0.31
LI	11	9147.4	831.58	1.99	0.0285049			1.37
MO	87	53116.2	610.53	1.46	0.00911214			7.95
Residuals	367	153481	418.2					22.98
lm_model_2	Df	SS	MS	F	P	F_altern	P_altern	perc_SS
EX	1	319300	319300	754.06	1.24851e-89			47.81
BL	3	19353	6450.99	15.23	2.41514e-09			2.9
__Blocks	4	338653	84663.3	199.94	0	199.94	0	50.71
TR	70	111456	1592.22	3.76	1.43743e-16			16.69
AN	1	173.79	173.79	0.41	0.522174	0.21	0.656462	0.03
CO	1	177.87	177.87	0.42	0.517324	0.21	0.652743	0.03
SE	1	1667.76	1667.76	3.94	0.047964	2.01	0.184415	0.25
__Selection	3	2019.42	673.14	1.59	0.191544	0.81	0.514684	0.31
LI	11	9147.4	831.58	1.96	0.0310406			1.37
EX:AN	1	344.6	344.6	0.81	0.367609	1.05	0.326868	0.05
EX:CO	1	97.11	97.11	0.23	0.632319	0.3	0.596822	0.01
EX:SE	1	351.67	351.67	0.83	0.362748	1.07	0.322175	0.05
__Selection_X_experiment	3	793.38	264.46	0.62	0.599534	0.81	0.515379	0.11
EX:LI	11	3600.07	327.28	0.77	0.667228			0.54
MO	87	52728.9	606.08	1.43	0.013051			7.9
Residuals	353	149474	423.44					22.38
lmer_model_1	Df	SS	MS	F	P	F_altern	P_altern	perc_SS
AN	1	33.3366	33.3366	0.0780189	0.796164
CO	1	195.374	195.374	0.457241	0.516127
SE	1	657.288	657.288	1.53827	0.243191
lmer_model_2	Df	SS	MS	F	P	F_altern	P_altern	perc_SS
EX	1	19839.6	19839.6	46.2163	0.00632279
AN	1	32.7417	32.7417	0.0762717	0.798315
CO	1	192.4	192.4	0.448196	0.520177
SE	1	669.622	669.622	1.55988	0.240074
EX:AN	1	417.131	417.131	0.971705	0.324817
EX:CO	1	147.462	147.462	0.343511	0.558122
EX:SE	1	227.779	227.779	0.53061	0.466763

### Sheet: logy
lm_model_1	Df	SS	MS	F	P	F_altern	P_altern	perc_SS
EX	1	49.35	49.35	807.89	3.11946e-94			49.07
BL	3	2.29	0.76	12.49	8.69406e-08			2.28
__Blocks	4	51.64	12.91	211.34	0	211.34	0	51.35
TR	70	17.27	0.25	4.04	1.60753e-18			17.17
AN	1	0.0013	0.0013	0.02	0.883313	0.01	0.918981	0
CO	1	0.0165	0.0165	0.27	0.603058	0.14	0.719269	0.02
SE	1	0.17	0.17	2.78	0.0962908	1.4	0.262287	0.17
__Selection	3	0.1877	0.0626	1.02	0.381851	0.51	0.680777	0.19
LI	11	1.34	0.12	1.99	0.0282662			1.33
MO	87	8.0277	0.0923	1.51	0.00502116			7.98
Residuals	362	22.1138	0.0611					21.99
lm_model_2	Df	SS	MS	F	P	F_altern	P_altern	perc_SS
EX	1	49.35	49.35	806.42	1.23462e-92			49.07
BL	3	2.29	0.76	12.46	9.25241e-08			2.28
__Blocks	4	51.64	12.91	210.95	0	210.95	0	51.35
TR	70	17.27	0.25	4.03	3.0135e-18			17.17
AN	1	0.0013	0.0013	0.02	0.883422	0.01	0.918981	0
CO	1	0.0165	0.0165	0.27	0.6034	0.14	0.719269	0.02
SE	1	0.17	0.17	2.78	0.0966275	1.4	0.262287	0.17
__Selection	3	0.1877	0.0626	1.02	0.382741	0.51	0.680777	0.19
LI	11	1.34	0.12	1.99	0.0287356			1.33
EX:AN	1	0.0259	0.0259	0.42	0.515691	0.35	0.567655	0.03
EX:CO	1	0.0264	0.0264	0.43	0.511581	0.35	0.563918	0.03
EX:SE	1	0.00041957	0.00041957	0.01	0.934058	0.01	0.941582	0
__Selection_X_experiment	3	0.0527	0.0176	0.29	0.83456	0.24	0.869726	0.06
EX:LI	11	0.8211	0.0746	1.22	0.272087			0.82
MO	87	7.9704	0.0916	1.5	0.00613292			7.92
Residuals	348	21.2972	0.0612					21.17
lmer_model_1	Df	SS	MS	F	P	F_altern	P_altern	perc_SS
AN	1	6.77035e-05	6.77035e-05	0.00107173	0.975765
CO	1	0.0394345	0.0394345	0.624239	0.450338
SE	1	0.0727395	0.0727395	1.15145	0.30859
lmer_model_2	Df	SS	MS	F	P	F_altern	P_altern	perc_SS
EX	1	4.36558	4.36558	68.7429	0.00355206
AN	1	8.45959e-05	8.45959e-05	0.00133209	0.972969
CO	1	0.0401154	0.0401154	0.63168	0.447656
SE	1	0.0744881	0.0744881	1.17293	0.304322
EX:AN	1	0.0433471	0.0433471	0.682568	0.409183
EX:CO	1	0.0419187	0.0419187	0.660075	0.417003
EX:SE	1	0.000114052	0.000114052	0.00179592	0.966218

### Sheet: sqrty
lm_model_1	Df	SS	MS	F	P	F_altern	P_altern	perc_SS
EX	1	984	984	772.85	2.44289e-92			48.39
BL	3	44.9	14.97	11.75	2.27476e-07			2.21
__Blocks	4	1028.89	257.22	202.03	0	202.03	0	50.6
TR	70	330.33	4.72	3.71	2.09677e-16			16.24
AN	1	0.46	0.46	0.36	0.546549	0.17	0.68916	0.02
CO	1	0.8	0.8	0.63	0.429674	0.29	0.601239	0.04
SE	1	3.83	3.83	3.01	0.0838239	1.39	0.262941	0.19
__Selection	3	5.09	1.7	1.33	0.263786	0.62	0.618397	0.25
LI	11	30.24	2.75	2.16	0.0160728			1.49
MO	87	171.85	1.98	1.55	0.00297419			8.45
Residuals	367	467.27	1.27					22.98
lm_model_2	Df	SS	MS	F	P	F_altern	P_altern	perc_SS
EX	1	984	984	768.36	1.29365e-90			48.39
BL	3	44.9	14.97	11.69	2.56145e-07			2.21
__Blocks	4	1028.89	257.22	200.85	0	200.85	0	50.6
TR	70	330.33	4.72	3.68	4.44057e-16			16.24
AN	1	0.46	0.46	0.36	0.547732	0.17	0.68916	0.02
CO	1	0.8	0.8	0.62	0.431037	0.29	0.601239	0.04
SE	1	3.83	3.83	2.99	0.0847584	1.39	0.262941	0.19
__Selection	3	5.09	1.7	1.32	0.26637	0.62	0.618397	0.25
LI	11	30.24	2.75	2.15	0.0168695			1.49
EX:AN	1	0.9	0.9	0.7	0.403541	0.74	0.406926	0.04
EX:CO	1	0.69	0.69	0.54	0.462444	0.58	0.464101	0.03
EX:SE	1	0.94	0.94	0.73	0.392088	0.78	0.395859	0.05
__Selection_X_experiment	3	2.53	0.84	0.66	0.578213	0.7	0.571504	0.12
EX:LI	11	13.25	1.2	0.94	0.501184			0.65
MO	87	171.27	1.97	1.54	0.00370319			8.42
Residuals	353	452.07	1.28					22.23
lmer_model_1	Df	SS	MS	F	P	F_altern	P_altern	perc_SS
AN	1	0.0843618	0.0843618	0.0644824	0.813295
CO	1	0.812748	0.812748	0.621228	0.450142
SE	1	1.39578	1.39578	1.06687	0.325888
lmer_model_2	Df	SS	MS	F	P	F_altern	P_altern	perc_SS
EX	1	81.333	81.333	61.9398	0.00411289
AN	1	0.0853108	0.0853108	0.0649692	0.812617
CO	1	0.81012	0.81012	0.616954	0.451661
SE	1	1.43848	1.43848	1.09549	0.319764
EX:AN	1	1.17112	1.17112	0.891877	0.345511
EX:CO	1	0.949416	0.949416	0.723035	0.395634
EX:SE	1	0.647644	0.647644	0.493219	0.482893
