## Supplementary data 1 for "Weak evidence for heritable changes in response to selection by aphids in *Arabidopsis* accessions": bladeArea_OnlyWil3.xlsx

### Sheet: y
lm_model_1	Df	SS	MS	F	P	F_altern	P_altern	perc_SS
EX	1	170520	170520	699.28	3.3891e-91			47.42
BL	3	25001.2	8333.75	34.18	9.0922e-20			6.95
__Blocks	4	195522	48880.4	200.45	0	200.45	0	54.37
TR	69	43568.9	631.43	2.59	3.30342e-09			12.12
AN	1	465.47	465.47	1.91	0.167833	1.91	0.19661	0.13
CO	1	1282.1	1282.1	5.26	0.0223464	5.27	0.0445455	0.36
SE	1	2441.54	2441.54	10.01	0.00166878	10.04	0.0100111	0.68
__Selection	3	4189.11	1396.37	5.73	0.00075709	5.74	0.0150625	1.17
LI	10	2431.78	243.18	1	0.444967			0.68
MO	31	12169.8	392.57	1.61	0.022259			3.38
Residuals	417	101686	243.85					28.28
lm_model_2	Df	SS	MS	F	P	F_altern	P_altern	perc_SS
EX	1	170520	170520	692.67	1.23491e-89			47.42
BL	3	25001.2	8333.75	33.85	1.54561e-19			6.95
__Blocks	4	195522	48880.4	198.56	0	198.56	0	54.37
TR	69	43568.9	631.43	2.56	5.48574e-09			12.12
AN	1	465.47	465.47	1.89	0.169877	1.91	0.19661	0.13
CO	1	1282.1	1282.1	5.21	0.0230025	5.27	0.0445455	0.36
SE	1	2441.54	2441.54	9.92	0.00175862	10.04	0.0100111	0.68
__Selection	3	4189.11	1396.37	5.67	0.000819065	5.74	0.0150625	1.17
LI	10	2431.78	243.18	0.99	0.453269			0.68
EX:AN	1	135.26	135.26	0.55	0.458975	0.65	0.438565	0.04
EX:CO	1	382.8	382.8	1.55	0.21313	1.84	0.204557	0.11
EX:SE	1	96.32	96.32	0.39	0.531983	0.46	0.511445	0.03
__Selection_X_experiment	3	614.38	204.79	0.83	0.476909	0.99	0.438255	0.18
EX:LI	10	2078.15	207.82	0.84	0.586232			0.58
MO	31	11706.4	377.62	1.53	0.0361007			3.26
Residuals	404	99456.7	246.18					27.66
lmer_model_1	Df	SS	MS	F	P	F_altern	P_altern	perc_SS
AN	1	187.786	187.786	0.76711	0.400235
CO	1	656.415	656.415	2.68148	0.159789
SE	1	581.456	581.456	2.37527	0.189667
lmer_model_2	Df	SS	MS	F	P	F_altern	P_altern	perc_SS
EX	1	5519.94	5519.94	22.4961	0.0175527
AN	1	193.039	193.039	0.786717	0.394742
CO	1	663.462	663.462	2.7039	0.159854
SE	1	594.429	594.429	2.42256	0.187995
EX:AN	1	22.5689	22.5689	0.0919782	0.761809
EX:CO	1	243.214	243.214	0.991203	0.319956
EX:SE	1	37.664	37.664	0.153497	0.695392

### Sheet: logy
lm_model_1	Df	SS	MS	F	P	F_altern	P_altern	perc_SS
EX	1	48.79	48.79	688.49	2.57578e-90			46.07
BL	3	6.99	2.33	32.89	4.24314e-19			6.6
__Blocks	4	55.79	13.95	196.79	0	196.79	0	52.67
TR	69	14.98	0.22	3.06	2.03694e-12			14.14
AN	1	0.0866	0.0866	1.22	0.26971	1.45	0.256658	0.08
CO	1	0.23	0.23	3.22	0.0736177	3.81	0.0794422	0.22
SE	1	0.79	0.79	11.22	0.000884903	13.29	0.0044955	0.75
__Selection	3	1.11	0.37	5.22	0.00151528	6.18	0.0120047	1.05
LI	10	0.5981	0.0598	0.84	0.586451			0.56
MO	31	3.89	0.13	1.77	0.00768461			3.67
Residuals	417	29.5525	0.0709					27.9
lm_model_2	Df	SS	MS	F	P	F_altern	P_altern	perc_SS
EX	1	48.79	48.79	697.46	5.10756e-90			46.07
BL	3	6.99	2.33	33.32	2.92091e-19			6.6
__Blocks	4	55.79	13.95	199.35	0	199.35	0	52.67
TR	69	14.98	0.22	3.1	1.34715e-12			14.14
AN	1	0.0866	0.0866	1.24	0.266637	1.45	0.256658	0.08
CO	1	0.23	0.23	3.26	0.0717962	3.81	0.0794422	0.22
SE	1	0.79	0.79	11.36	0.00082194	13.29	0.0044955	0.75
__Selection	3	1.11	0.37	5.29	0.00138672	6.18	0.0120047	1.05
LI	10	0.5981	0.0598	0.85	0.575917			0.56
EX:AN	1	0.16	0.16	2.3	0.130489	1.55	0.241909	0.15
EX:CO	1	0.0474	0.0474	0.68	0.410802	0.46	0.514441	0.04
EX:SE	1	0.28	0.28	3.99	0.0463567	2.69	0.131957	0.26
__Selection_X_experiment	3	0.49	0.16	2.32	0.0746196	1.56	0.258466	0.45
EX:LI	10	1.04	0.1	1.48	0.142737			0.98
MO	31	3.65	0.12	1.68	0.0139112			3.45
Residuals	404	28.2629	0.07					26.69
lmer_model_1	Df	SS	MS	F	P	F_altern	P_altern	perc_SS
AN	1	0.0209119	0.0209119	0.292714	0.600029
CO	1	0.108242	0.108242	1.51512	0.268747
SE	1	0.147475	0.147475	2.06428	0.212226
lmer_model_2	Df	SS	MS	F	P	F_altern	P_altern	perc_SS
EX	1	1.51066	1.51066	21.2377	0.0192427
AN	1	0.021445	0.021445	0.301485	0.595148
CO	1	0.11122	0.11122	1.56359	0.265911
SE	1	0.155204	0.155204	2.18195	0.206898
EX:AN	1	0.0759541	0.0759541	1.06781	0.301975
EX:CO	1	0.0071113	0.0071113	0.0999746	0.752003
EX:SE	1	0.243847	0.243847	3.42814	0.0647299

### Sheet: sqrty
lm_model_1	Df	SS	MS	F	P	F_altern	P_altern	perc_SS
EX	1	707.24	707.24	738.14	2.67597e-94			48.29
BL	3	97.1	32.37	33.78	1.45929e-19			6.63
__Blocks	4	804.34	201.08	209.87	0	209.87	0	54.92
TR	69	185.24	2.68	2.8	1.2387e-10			12.65
AN	1	1.5	1.5	1.57	0.211187	1.74	0.216648	0.1
CO	1	4.27	4.27	4.46	0.0353337	4.94	0.0503884	0.29
SE	1	10.57	10.57	11.03	0.000975562	12.23	0.00574976	0.72
__Selection	3	16.34	5.45	5.69	0.000800758	6.31	0.0112903	1.11
LI	10	8.64	0.86	0.9	0.531583			0.59
MO	31	50.62	1.63	1.7	0.0119538			3.46
Residuals	417	399.54	0.96					27.28
lm_model_2	Df	SS	MS	F	P	F_altern	P_altern	perc_SS
EX	1	707.24	707.24	737.34	3.83942e-93			48.29
BL	3	97.1	32.37	33.74	1.76062e-19			6.63
__Blocks	4	804.34	201.08	209.64	0	209.64	0	54.92
TR	69	185.24	2.68	2.8	1.53568e-10			12.65
AN	1	1.5	1.5	1.57	0.211458	1.74	0.216648	0.1
CO	1	4.27	4.27	4.45	0.0354521	4.94	0.0503884	0.29
SE	1	10.57	10.57	11.02	0.000984341	12.23	0.00574976	0.72
__Selection	3	16.34	5.45	5.68	0.000811362	6.31	0.0112903	1.11
LI	10	8.64	0.86	0.9	0.532534			0.59
EX:AN	1	1.3	1.3	1.36	0.244643	1.24	0.291922	0.09
EX:CO	1	1.06	1.06	1.11	0.293612	1.01	0.338989	0.07
EX:SE	1	1.68	1.68	1.75	0.186722	1.59	0.235279	0.11
__Selection_X_experiment	3	4.04	1.35	1.4	0.241058	1.28	0.333666	0.27
EX:LI	10	10.52	1.05	1.1	0.363154			0.72
MO	31	48.09	1.55	1.62	0.0213697			3.28
Residuals	404	387.51	0.96					26.46
lmer_model_1	Df	SS	MS	F	P	F_altern	P_altern	perc_SS
AN	1	0.470618	0.470618	0.48796	0.499964
CO	1	2.07008	2.07008	2.14636	0.198475
SE	1	2.19086	2.19086	2.27159	0.195089
lmer_model_2	Df	SS	MS	F	P	F_altern	P_altern	perc_SS
EX	1	22.3154	22.3154	23.1342	0.0170078
AN	1	0.486673	0.486673	0.504529	0.493309
CO	1	2.11556	2.11556	2.19318	0.197139
SE	1	2.27683	2.27683	2.36037	0.191608
EX:AN	1	0.464272	0.464272	0.481307	0.488171
EX:CO	1	0.406035	0.406035	0.420933	0.51679
EX:SE	1	1.2388	1.2388	1.28425	0.257689
