## Supplementary data 1 for "Weak evidence for heritable changes in response to selection by aphids in *Arabidopsis* accessions": numberRosetteLeaves_all.outliersRemoved.xlsx

### Sheet: y
lm_model_1	Df	SS	MS	F	P	F_altern	P_altern	perc_SS
EX	1	693.96	693.96	929.2	1.41524e-151			26.8
BL	3	20.5	6.83	9.15	5.45771e-06			0.79
__Blocks	4	714.46	178.62	239.16	0	239.16	0	27.59
TR	70	166.82	2.38	3.19	5.47782e-16			6.44
AN	1	4.95	4.95	6.63	0.010157	0.4	0.537205	0.19
CO	1	4.97	4.97	6.65	0.0100352	0.4	0.536549	0.19
SE	1	2.01	2.01	2.69	0.100928	0.16	0.692994	0.08
__Selection	3	11.93	3.98	5.32	0.00120344	0.32	0.811774	0.46
LI	17	212.17	12.48	16.71	9.72072e-45			8.19
ET	2	387.87	193.94	259.68	2.00451e-94	236.05	0	14.98
AN:ET	2	3.41	1.7	2.28	0.102528	1.92	0.176571	0.13
CO:ET	2	0.1732	0.0866	0.12	0.89051	0.1	0.907374	0.01
SE:ET	2	0.63	0.32	0.43	0.653807	0.36	0.703993	0.02
__Selection_X_accession	6	4.22	0.7	0.94	0.464444	0.79	0.587804	0.16
LI:ET	17	15.06	0.89	1.19	0.267923			0.58
MO	221	181.57	0.82	1.1	0.169811			7.01
Residuals	1199	895.46	0.75					34.58
lm_model_2	Df	SS	MS	F	P	F_altern	P_altern	perc_SS
EX	1	693.96	693.96	933.8	1.57003e-151			26.8
BL	3	20.5	6.83	9.2	5.13049e-06			0.79
__Blocks	4	714.46	178.62	240.35	0	240.35	0	27.59
TR	70	166.82	2.38	3.21	4.22283e-16			6.44
AN	1	4.95	4.95	6.66	0.00997448	0.4	0.537205	0.19
CO	1	4.97	4.97	6.68	0.00985431	0.4	0.536549	0.19
SE	1	2.01	2.01	2.71	0.100093	0.16	0.692994	0.08
__Selection	3	11.93	3.98	5.35	0.00116078	0.32	0.811774	0.46
LI	17	212.17	12.48	16.79	6.87131e-45			8.19
ET	2	387.87	193.94	260.96	1.47217e-94	238.3	0	14.98
EX:AN	1	1.5	1.5	2.02	0.155453	1.75	0.198371	0.06
EX:CO	1	1.88	1.88	2.53	0.111995	2.2	0.151931	0.07
EX:SE	1	0.0171	0.0171	0.02	0.879605	0.02	0.888971	0
__Selection_X_experiment	3	3.4	1.13	1.52	0.206465	1.32	0.29099	0.13
EX:LI	15	16.18	1.08	1.45	0.116315			0.62
EX:ET	2	1.01	0.51	0.68	0.506568			0.04
LI:ET	23	19.69	0.86	1.15	0.280899			0.76
MO	221	179.86	0.81	1.1	0.181757			6.95
Residuals	1179	876.18	0.74					33.84
lmer_model_1	Df	SS	MS	F	P	F_altern	P_altern	perc_SS
AN	1	0.496729	0.496729	0.66055	0.442734
CO	1	1.32481	1.32481	1.76174	0.204156
SE	1	1.40365	1.40365	1.86657	0.191923
ET	2	326.302	163.151	216.958	1.89962e-17
AN:ET	2	1.76885	0.884427	1.17611	0.313695
CO:ET	2	0.391811	0.195906	0.260515	0.77258
SE:ET	2	0.601015	0.300508	0.399615	0.676857
lmer_model_2	Df	SS	MS	F	P	F_altern	P_altern	perc_SS
EX	1	77.1355	77.1355	102.894	0.00183141
AN	1	0.406761	0.406761	0.542595	0.483636
CO	1	1.18841	1.18841	1.58527	0.226628
SE	1	1.05758	1.05758	1.41075	0.25312
ET	2	360.185	180.093	240.233	1.98293e-37
EX:AN	1	1.4607	1.4607	1.94849	0.162971
EX:CO	1	1.55642	1.55642	2.07617	0.149845
EX:SE	1	0.0204368	0.0204368	0.0272614	0.868882
EX:ET	2	1.34344	0.671721	0.896035	0.408422

### Sheet: logy
lm_model_1	Df	SS	MS	F	P	F_altern	P_altern	perc_SS
EX	1	9.4	9.4	981.77	5.73612e-158			27.51
BL	3	0.2462	0.0821	8.57	1.24744e-05			0.72
__Blocks	4	9.65	2.41	251.87	0	251.87	0	28.23
TR	70	2.2485	0.0321	3.35	1.85053e-17			6.58
AN	1	0.0565	0.0565	5.9	0.0152522	0.34	0.565316	0.17
CO	1	0.048	0.048	5.01	0.0254169	0.29	0.596164	0.14
SE	1	0.0212	0.0212	2.22	0.136711	0.13	0.723736	0.06
__Selection	3	0.1257	0.0419	4.38	0.00450133	0.25	0.856779	0.37
LI	17	2.8	0.16	17.17	4.87142e-46			8.18
ET	2	5.26	2.63	274.46	7.03904e-99	246.85	0	15.38
AN:ET	2	0.0322	0.0161	1.68	0.186199	1.26	0.310088	0.09
CO:ET	2	0.0024	0.0012	0.12	0.884398	0.09	0.912892	0.01
SE:ET	2	0.0072	0.0036	0.37	0.687772	0.28	0.759766	0.02
__Selection_X_accession	6	0.0418	0.007	0.73	0.628016	0.54	0.769211	0.12
LI:ET	17	0.2183	0.0128	1.34	0.158534			0.64
MO	221	2.3534	0.0106	1.11	0.144566			6.88
Residuals	1200	11.4931	0.0096					33.62
lm_model_2	Df	SS	MS	F	P	F_altern	P_altern	perc_SS
EX	1	9.4	9.4	984.27	1.29672e-157			27.51
BL	3	0.2462	0.0821	8.59	1.21201e-05			0.72
__Blocks	4	9.65	2.41	252.51	0	252.51	0	28.23
TR	70	2.2485	0.0321	3.36	1.66846e-17			6.58
AN	1	0.0565	0.0565	5.92	0.0151255	0.34	0.565316	0.17
CO	1	0.048	0.048	5.02	0.025234	0.29	0.596164	0.14
SE	1	0.0212	0.0212	2.22	0.136217	0.13	0.723736	0.06
__Selection	3	0.1257	0.0419	4.39	0.00443459	0.25	0.856779	0.37
LI	17	2.8	0.16	17.21	4.48309e-46			8.18
ET	2	5.26	2.63	275.16	8.25238e-99	250.17	0	15.38
EX:AN	1	0.0155	0.0155	1.62	0.203384	1.35	0.257237	0.05
EX:CO	1	0.0179	0.0179	1.87	0.171527	1.56	0.22425	0.05
EX:SE	1	5.7e-07	5.7e-07	0	0.993835	0	0.994431	0
__Selection_X_experiment	3	0.0334	0.0111	1.16	0.322333	0.97	0.423878	0.1
EX:LI	15	0.2113	0.0141	1.47	0.10705			0.62
EX:ET	2	0.0034	0.0017	0.18	0.83653			0.01
LI:ET	23	0.2637	0.0115	1.2	0.234313			0.77
MO	221	2.3221	0.0105	1.1	0.170682			6.79
Residuals	1180	11.2728	0.0096					32.98
lmer_model_1	Df	SS	MS	F	P	F_altern	P_altern	perc_SS
AN	1	0.00566615	0.00566615	0.588717	0.467642
CO	1	0.0137924	0.0137924	1.43304	0.248906
SE	1	0.0153762	0.0153762	1.5976	0.224364
ET	2	4.21673	2.10836	219.061	5.45129e-19
AN:ET	2	0.016317	0.00815849	0.847674	0.432027
CO:ET	2	0.00219124	0.00109562	0.113836	0.892779
SE:ET	2	0.00656359	0.0032818	0.340981	0.715165
lmer_model_2	Df	SS	MS	F	P	F_altern	P_altern	perc_SS
EX	1	1.12032	1.12032	116.244	0.00150572
AN	1	0.00467057	0.00467057	0.484615	0.506849
CO	1	0.0132801	0.0132801	1.37793	0.25779
SE	1	0.0122967	0.0122967	1.2759	0.275773
ET	2	4.8437	2.42185	251.29	8.31555e-37
EX:AN	1	0.0143698	0.0143698	1.491	0.222269
EX:CO	1	0.0135452	0.0135452	1.40544	0.236024
EX:SE	1	3.03586e-05	3.03586e-05	0.00314999	0.955251
EX:ET	2	0.00511407	0.00255704	0.265316	0.767003

### Sheet: sqrty
lm_model_1	Df	SS	MS	F	P	F_altern	P_altern	perc_SS
EX	1	22.74	22.74	963.09	1.07879e-155			27.26
BL	3	0.63	0.21	8.93	7.51413e-06			0.76
__Blocks	4	23.37	5.84	247.47	0	247.47	0	28.02
TR	70	5.3958	0.0771	3.27	1.17678e-16			6.47
AN	1	0.15	0.15	6.34	0.0119148	0.37	0.55027	0.18
CO	1	0.14	0.14	5.91	0.0151797	0.35	0.563979	0.17
SE	1	0.0605	0.0605	2.56	0.10966	0.15	0.703255	0.07
__Selection	3	0.35	0.12	4.94	0.00205909	0.29	0.832522	0.42
LI	17	6.85	0.4	17.08	9.07386e-46			8.22
ET	2	12.73	6.37	269.67	1.9495e-97	243.58	0	15.27
AN:ET	2	0.0901	0.045	1.91	0.148871	1.51	0.249729	0.11
CO:ET	2	0.0057	0.0029	0.12	0.885977	0.1	0.90927	0.01
SE:ET	2	0.0173	0.0087	0.37	0.692842	0.29	0.751914	0.02
__Selection_X_accession	6	0.1131	0.0189	0.8	0.571	0.63	0.703893	0.14
LI:ET	17	0.508	0.0299	1.27	0.2063			0.61
MO	221	5.7762	0.0261	1.11	0.15439			6.93
Residuals	1199	28.3057	0.0236					33.94
lm_model_2	Df	SS	MS	F	P	F_altern	P_altern	perc_SS
EX	1	22.74	22.74	966.11	2.02758e-155			27.26
BL	3	0.63	0.21	8.95	7.23889e-06			0.76
__Blocks	4	23.37	5.84	248.24	0	248.24	0	28.02
TR	70	5.3958	0.0771	3.28	1.02077e-16			6.47
AN	1	0.15	0.15	6.36	0.0117849	0.37	0.55027	0.18
CO	1	0.14	0.14	5.93	0.0150242	0.35	0.563979	0.17
SE	1	0.0605	0.0605	2.57	0.109111	0.15	0.703255	0.07
__Selection	3	0.35	0.12	4.95	0.00201651	0.29	0.832522	0.42
LI	17	6.85	0.4	17.13	7.8258e-46			8.22
ET	2	12.73	6.37	270.52	2.02977e-97	246.23	0	15.27
EX:AN	1	0.0432	0.0432	1.84	0.175694	1.57	0.222414	0.05
EX:CO	1	0.0527	0.0527	2.24	0.134779	1.92	0.179303	0.06
EX:SE	1	0.00019011	0.00019011	0.01	0.9284	0.01	0.934424	0
__Selection_X_experiment	3	0.0961	0.032	1.36	0.253133	1.17	0.344167	0.11
EX:LI	15	0.5116	0.0341	1.45	0.117038			0.61
EX:ET	2	0.0028	0.0014	0.06	0.941403			0
LI:ET	23	0.6319	0.0275	1.17	0.265287			0.76
MO	221	5.7141	0.0259	1.1	0.173488			6.85
Residuals	1179	27.7466	0.0235					33.27
lmer_model_1	Df	SS	MS	F	P	F_altern	P_altern	perc_SS
AN	1	0.0148898	0.0148898	0.627259	0.453886
CO	1	0.0383728	0.0383728	1.61653	0.222281
SE	1	0.0421497	0.0421497	1.77563	0.201787
ET	2	10.3676	5.18381	218.378	1.88847e-18
AN:ET	2	0.0450117	0.0225058	0.948101	0.391624
CO:ET	2	0.00835269	0.00417634	0.175936	0.83955
SE:ET	2	0.0157263	0.00786315	0.33125	0.722173
lmer_model_2	Df	SS	MS	F	P	F_altern	P_altern	perc_SS
EX	1	2.59973	2.59973	109.494	0.00166281
AN	1	0.0122773	0.0122773	0.517087	0.493476
CO	1	0.0359566	0.0359566	1.51439	0.236575
SE	1	0.0331698	0.0331698	1.39702	0.255117
ET	2	11.7578	5.87891	247.604	5.24092e-37
EX:AN	1	0.0409984	0.0409984	1.72674	0.189044
EX:CO	1	0.041702	0.041702	1.75637	0.185302
EX:SE	1	0.000124496	0.000124496	0.00524344	0.942285
EX:ET	2	0.00093602	0.00046801	0.0197113	0.980482
