## Supplementary data 1 for "Weak evidence for heritable changes in response to selection by aphids in *Arabidopsis* accessions": numberRosetteLeaves_all.xlsx

### Sheet: y
lm_model_1	Df	SS	MS	F	P	F_altern	P_altern	perc_SS
EX	1	699.67	699.67	892.45	3.32473e-147			26.42
BL	3	17.94	5.98	7.63	4.71902e-05			0.68
__Blocks	4	717.61	179.4	228.83	0	228.83	0	27.1
TR	70	172.37	2.46	3.14	1.50694e-15			6.51
AN	1	6.28	6.28	8.01	0.00472606	0.51	0.484254	0.24
CO	1	5.68	5.68	7.24	0.00721821	0.46	0.505706	0.21
SE	1	1.33	1.33	1.69	0.193483	0.11	0.746387	0.05
__Selection	3	13.29	4.43	5.65	0.000764007	0.36	0.782231	0.5
LI	17	208.8	12.28	15.67	8.56962e-42			7.88
ET	2	389.27	194.63	248.26	5.185e-91	238.63	0	14.7
AN:ET	2	3.22	1.61	2.06	0.128428	1.57	0.237609	0.12
CO:ET	2	0.36	0.18	0.23	0.79725	0.17	0.842929	0.01
SE:ET	2	0.73	0.36	0.47	0.628205	0.35	0.706795	0.03
__Selection_X_accession	6	4.31	0.72	0.92	0.482452	0.7	0.655295	0.16
LI:ET	17	17.5	1.03	1.31	0.17513			0.66
MO	221	180.25	0.82	1.04	0.341739			6.81
Residuals	1205	944.7	0.78					35.67
lm_model_2	Df	SS	MS	F	P	F_altern	P_altern	perc_SS
EX	1	699.67	699.67	895.84	4.66422e-147			26.42
BL	3	17.94	5.98	7.66	4.53714e-05			0.68
__Blocks	4	717.61	179.4	229.7	0	229.7	0	27.1
TR	70	172.37	2.46	3.15	1.25533e-15			6.51
AN	1	6.28	6.28	8.04	0.00464909	0.51	0.484254	0.24
CO	1	5.68	5.68	7.27	0.00711073	0.46	0.505706	0.21
SE	1	1.33	1.33	1.7	0.192643	0.11	0.746387	0.05
__Selection	3	13.29	4.43	5.67	0.000742025	0.36	0.782231	0.5
LI	17	208.8	12.28	15.73	6.8593e-42			7.88
ET	2	389.27	194.63	249.21	4.57518e-91	241.4	0	14.7
EX:AN	1	1.97	1.97	2.52	0.112845	2.04	0.166419	0.07
EX:CO	1	2.21	2.21	2.83	0.0925512	2.3	0.143087	0.08
EX:SE	1	0.0072	0.0072	0.01	0.923267	0.01	0.931605	0
__Selection_X_experiment	3	4.19	1.4	1.79	0.147821	1.45	0.25433	0.15
EX:LI	15	15.49	1.03	1.32	0.180819			0.58
EX:ET	2	1.25	0.63	0.8	0.448678			0.05
LI:ET	23	22.14	0.96	1.23	0.20587			0.84
MO	221	178.19	0.81	1.03	0.369985			6.73
Residuals	1185	925.5	0.78					34.95
lmer_model_1	Df	SS	MS	F	P	F_altern	P_altern	perc_SS
AN	1	0.643815	0.643815	0.811394	0.39606
CO	1	1.59274	1.59274	2.00732	0.179548
SE	1	1.31676	1.31676	1.6595	0.219891
ET	2	357.06	178.53	225	4.7144e-05
AN:ET	2	1.68043	0.840215	1.05892	0.485693
CO:ET	2	0.42015	0.210075	0.264756	0.772569
SE:ET	2	1.00692	0.503458	0.634504	0.548954
lmer_model_2	Df	SS	MS	F	P	F_altern	P_altern	perc_SS
EX	1	92.0909	92.0909	116.888	0.0014765
AN	1	0.59434	0.59434	0.754378	0.411677
CO	1	1.54665	1.54665	1.96311	0.181602
SE	1	1.10457	1.10457	1.402	0.254892
ET	2	394.583	197.292	250.416	5.44731e-10
EX:AN	1	1.94106	1.94106	2.46373	0.116727
EX:CO	1	1.89781	1.89781	2.40884	0.12088
EX:SE	1	0.0111087	0.0111087	0.0140999	0.905496
EX:ET	2	1.3318	0.665901	0.845208	0.429686

### Sheet: logy
lm_model_1	Df	SS	MS	F	P	F_altern	P_altern	perc_SS
EX	1	9.41	9.41	931.3	5.18294e-152			27
BL	3	0.2166	0.0722	7.15	9.29804e-05			0.62
__Blocks	4	9.62	2.41	238.18	0	238.18	0	27.62
TR	70	2.2852	0.0326	3.23	2.30785e-16			6.56
AN	1	0.0741	0.0741	7.33	0.00687483	0.46	0.507337	0.21
CO	1	0.0591	0.0591	5.85	0.015701	0.37	0.553059	0.17
SE	1	0.0144	0.0144	1.42	0.232875	0.09	0.768882	0.04
__Selection	3	0.1476	0.0492	4.87	0.00226987	0.3	0.821609	0.42
LI	17	2.74	0.16	15.98	1.0878e-42			7.88
ET	2	5.26	2.63	260.52	9.33952e-95	250.83	0	15.1
AN:ET	2	0.0281	0.0141	1.39	0.248729	0.95	0.405894	0.08
CO:ET	2	0.0045	0.0022	0.22	0.801017	0.15	0.860534	0.01
SE:ET	2	0.0064	0.0032	0.32	0.727154	0.22	0.806631	0.02
__Selection_X_accession	6	0.0391	0.0065	0.64	0.69461	0.44	0.841908	0.11
LI:ET	17	0.2515	0.0148	1.46	0.0994049			0.72
MO	221	2.3188	0.0105	1.04	0.347607			6.65
Residuals	1205	12.1725	0.0101					34.93
lm_model_2	Df	SS	MS	F	P	F_altern	P_altern	perc_SS
EX	1	9.41	9.41	933.57	1.09658e-151			27
BL	3	0.2166	0.0722	7.16	9.08509e-05			0.62
__Blocks	4	9.62	2.41	238.77	0	238.77	0	27.62
TR	70	2.2852	0.0326	3.24	2.09706e-16			6.56
AN	1	0.0741	0.0741	7.35	0.00680877	0.46	0.507337	0.21
CO	1	0.0591	0.0591	5.87	0.0155772	0.37	0.553059	0.17
SE	1	0.0144	0.0144	1.43	0.23231	0.09	0.768882	0.04
__Selection	3	0.1476	0.0492	4.88	0.00223406	0.3	0.821609	0.42
LI	17	2.74	0.16	16.02	1.00307e-42			7.88
ET	2	5.26	2.63	261.16	1.07532e-94	254.13	0	15.1
EX:AN	1	0.0215	0.0215	2.14	0.144117	1.7	0.205528	0.06
EX:CO	1	0.0231	0.0231	2.29	0.130086	1.82	0.19007	0.07
EX:SE	1	0.0004729	0.0004729	0.05	0.828533	0.04	0.848577	0
__Selection_X_experiment	3	0.0451	0.015	1.49	0.214865	1.19	0.336947	0.13
EX:LI	15	0.2096	0.014	1.39	0.145601			0.6
EX:ET	2	0.0055	0.0027	0.27	0.76208			0.02
LI:ET	23	0.2917	0.0127	1.26	0.185268			0.84
MO	221	2.2886	0.0104	1.03	0.386842			6.57
Residuals	1185	11.9413	0.0101					34.27
lmer_model_1	Df	SS	MS	F	P	F_altern	P_altern	perc_SS
AN	1	0.00735954	0.00735954	0.720949	0.423584
CO	1	0.0182163	0.0182163	1.78449	0.203233
SE	1	0.0157095	0.0157095	1.53892	0.236734
ET	2	3.9799	1.98995	194.938	2.23894e-05
AN:ET	2	0.0103754	0.0051877	0.508193	0.663045
CO:ET	2	0.00196645	0.000983224	0.0963177	0.909138
SE:ET	2	0.00894796	0.00447398	0.438276	0.659942
lmer_model_2	Df	SS	MS	F	P	F_altern	P_altern	perc_SS
EX	1	1.32781	1.32781	130.434	0.00123803
AN	1	0.00707706	0.00707706	0.695194	0.428724
CO	1	0.0187548	0.0187548	1.84232	0.194184
SE	1	0.0144883	0.0144883	1.42321	0.251308
ET	2	5.48568	2.74284	269.435	6.66485e-27
EX:AN	1	0.0204503	0.0204503	2.00888	0.156601
EX:CO	1	0.0185559	0.0185559	1.82278	0.177205
EX:SE	1	0.000905875	0.000905875	0.0889859	0.765515
EX:ET	2	0.00677047	0.00338523	0.332539	0.717158

### Sheet: sqrty
lm_model_1	Df	SS	MS	F	P	F_altern	P_altern	perc_SS
EX	1	22.87	22.87	919.85	1.32411e-150			26.82
BL	3	0.55	0.18	7.4	6.51516e-05			0.65
__Blocks	4	23.42	5.86	235.51	0	235.51	0	27.47
TR	70	5.5668	0.0795	3.2	4.60063e-16			6.53
AN	1	0.19	0.19	7.66	0.00573335	0.48	0.497369	0.22
CO	1	0.16	0.16	6.47	0.0110666	0.41	0.532235	0.19
SE	1	0.0386	0.0386	1.55	0.213087	0.1	0.758716	0.05
__Selection	3	0.39	0.13	5.23	0.00137501	0.33	0.804936	0.46
LI	17	6.73	0.4	15.93	1.54853e-42			7.9
ET	2	12.77	6.38	256.75	1.30983e-93	246.67	0	14.97
AN:ET	2	0.0829	0.0415	1.67	0.189146	1.19	0.327538	0.1
CO:ET	2	0.011	0.0055	0.22	0.80099	0.16	0.854457	0.01
SE:ET	2	0.019	0.0095	0.38	0.68221	0.27	0.763908	0.02
__Selection_X_accession	6	0.113	0.0188	0.76	0.603606	0.54	0.769484	0.13
LI:ET	17	0.5909	0.0348	1.4	0.128342			0.69
MO	221	5.7195	0.0259	1.04	0.339986			6.71
Residuals	1205	29.9609	0.0249					35.14
lm_model_2	Df	SS	MS	F	P	F_altern	P_altern	perc_SS
EX	1	22.87	22.87	921.84	2.95432e-150			26.82
BL	3	0.55	0.18	7.41	6.37955e-05			0.65
__Blocks	4	23.42	5.86	236.02	0	236.02	0	27.47
TR	70	5.5668	0.0795	3.21	4.25947e-16			6.53
AN	1	0.19	0.19	7.68	0.00568277	0.48	0.497369	0.22
CO	1	0.16	0.16	6.49	0.0109824	0.41	0.532235	0.19
SE	1	0.0386	0.0386	1.56	0.212598	0.1	0.758716	0.05
__Selection	3	0.39	0.13	5.24	0.00135449	0.33	0.804936	0.46
LI	17	6.73	0.4	15.96	1.46953e-42			7.9
ET	2	12.77	6.38	257.3	1.57142e-93	249.73	0	14.97
EX:AN	1	0.0571	0.0571	2.3	0.129421	1.85	0.187108	0.07
EX:CO	1	0.0627	0.0627	2.53	0.11205	2.03	0.167612	0.07
EX:SE	1	0.0006789	0.0006789	0.03	0.868642	0.02	0.883458	0
__Selection_X_experiment	3	0.1205	0.0402	1.62	0.183043	1.3	0.298227	0.14
EX:LI	15	0.4944	0.033	1.33	0.176911			0.58
EX:ET	2	0.0091	0.0045	0.18	0.832609			0.01
LI:ET	23	0.7107	0.0309	1.25	0.1955			0.83
MO	221	5.6494	0.0256	1.03	0.377133			6.63
Residuals	1185	29.4001	0.0248					34.48
lmer_model_1	Df	SS	MS	F	P	F_altern	P_altern	perc_SS
AN	1	0.0191183	0.0191183	0.760127	0.411636
CO	1	0.0472889	0.0472889	1.88017	0.192566
SE	1	0.0402372	0.0402372	1.5998	0.228256
ET	2	10.5333	5.26663	209.397	3.91533e-05
AN:ET	2	0.0356185	0.0178092	0.708081	0.585452
CO:ET	2	0.00792741	0.00396371	0.157594	0.856808
SE:ET	2	0.0260562	0.0130281	0.517987	0.616246
lmer_model_2	Df	SS	MS	F	P	F_altern	P_altern	perc_SS
EX	1	3.11326	3.11326	124.302	0.00134155
AN	1	0.0180529	0.0180529	0.720787	0.421015
CO	1	0.0474692	0.0474692	1.89528	0.188331
SE	1	0.0354577	0.0354577	1.4157	0.252512
ET	2	13.159	6.57949	262.696	2.38064e-29
EX:AN	1	0.0552219	0.0552219	2.20481	0.137802
EX:CO	1	0.0519168	0.0519168	2.07286	0.150167
EX:SE	1	0.00122499	0.00122499	0.0489096	0.825004
EX:ET	2	0.00169945	0.000849726	0.0339266	0.966643
