## Supplementary data 1 for "Weak evidence for heritable changes in response to selection by aphids in *Arabidopsis* accessions": numberRosetteLeaves_NoWil3.outliersRemoved.xlsx

### Sheet: y
lm_model_1	Df	SS	MS	F	P	F_altern	P_altern	perc_SS
EX	1	452.27	452.27	603.64	4.78588e-97			28.12
BL	3	22.3	7.43	9.92	2.0586e-06			1.39
__Blocks	4	474.57	118.64	158.35	0	158.35	0	29.51
TR	70	109.08	1.56	2.08	1.97101e-06			6.78
AN	1	1.15	1.15	1.53	0.216392	0.14	0.715461	0.07
CO	1	0.84	0.84	1.12	0.290017	0.1	0.754929	0.05
SE	1	0.47	0.47	0.62	0.429845	0.06	0.815746	0.03
__Selection	3	2.45	0.82	1.09	0.351727	0.1	0.95987	0.15
LI	16	133.29	8.33	11.12	7.01815e-26			8.29
ET	1	186.14	186.14	248.44	3.02901e-48	215.88	0	11.57
AN:ET	1	0.0659	0.0659	0.09	0.766904	0.12	0.735193	0
CO:ET	1	0.18	0.18	0.25	0.620004	0.34	0.574089	0.01
SE:ET	1	0.13	0.13	0.18	0.671883	0.25	0.630205	0.01
__Selection_X_accession	3	0.38	0.13	0.17	0.915862	0.24	0.866917	0.02
LI:ET	8	4.3	0.54	0.72	0.676823			0.27
MO	190	163.83	0.86	1.15	0.104803			10.19
Residuals	713	534.2	0.75					33.22
lm_model_2	Df	SS	MS	F	P	F_altern	P_altern	perc_SS
EX	1	452.27	452.27	600.56	4.55282e-96			28.12
BL	3	22.3	7.43	9.87	2.22514e-06			1.39
__Blocks	4	474.57	118.64	157.54	0	157.54	0	29.51
TR	70	109.08	1.56	2.07	2.42883e-06			6.78
AN	1	1.15	1.15	1.52	0.21758	0.14	0.715461	0.07
CO	1	0.84	0.84	1.12	0.291262	0.1	0.754929	0.05
SE	1	0.47	0.47	0.62	0.431033	0.06	0.815746	0.03
__Selection	3	2.45	0.82	1.09	0.3541	0.1	0.95987	0.15
LI	16	133.29	8.33	11.06	1.17146e-25			8.29
ET	1	186.14	186.14	247.17	7.06004e-48	220.83	0	11.57
EX:AN	1	0.46	0.46	0.61	0.435311	1.06	0.324953	0.03
EX:CO	1	0.44	0.44	0.58	0.447453	1.01	0.337257	0.03
EX:SE	1	0.0158	0.0158	0.02	0.884856	0.04	0.85183	0
__Selection_X_experiment	3	0.91	0.3	0.4	0.751116	0.7	0.570509	0.06
EX:LI	14	13.08	0.93	1.24	0.240465			0.81
EX:ET	1	0.42	0.42	0.55	0.457144			0.03
LI:ET	11	4.75	0.43	0.57	0.850815			0.3
MO	190	160.16	0.84	1.12	0.157381			9.96
Residuals	695	523.39	0.75					32.54
lmer_model_1	Df	SS	MS	F	P	F_altern	P_altern	perc_SS
AN	1	0.30494	0.30494	0.399253	0.556562
CO	1	1.21857	1.21857	1.59546	0.230044
SE	1	0.510398	0.510398	0.668257	0.430861
ET	1	213.543	213.543	279.588	2.11086e-37
AN:ET	1	2.07237e-05	2.07237e-05	2.71333e-05	0.995849
CO:ET	1	0.245721	0.245721	0.321719	0.571711
SE:ET	1	0.0299697	0.0299697	0.0392389	0.84318
lmer_model_2	Df	SS	MS	F	P	F_altern	P_altern	perc_SS
EX	1	48.078	48.078	62.7757	0.00383518
AN	1	0.283188	0.283188	0.36976	0.568882
CO	1	1.37446	1.37446	1.79464	0.202651
SE	1	0.506745	0.506745	0.66166	0.431658
ET	1	219.125	219.125	286.112	5.36902e-40
EX:AN	1	0.330766	0.330766	0.431882	0.511239
EX:CO	1	0.262754	0.262754	0.34308	0.558214
EX:SE	1	0.000868685	0.000868685	0.00113425	0.973141
EX:ET	1	0.552253	0.552253	0.72108	0.396026

### Sheet: logy
lm_model_1	Df	SS	MS	F	P	F_altern	P_altern	perc_SS
EX	1	6.57	6.57	654.98	5.1433e-103			29.54
BL	3	0.289	0.0963	9.61	3.16234e-06			1.3
__Blocks	4	6.85	1.71	170.95	0	170.95	0	30.84
TR	70	1.6173	0.0231	2.3	4.94868e-08			7.28
AN	1	0.014	0.014	1.4	0.237074	0.12	0.731361	0.06
CO	1	0.0072	0.0072	0.72	0.395589	0.06	0.805028	0.03
SE	1	0.0041	0.0041	0.41	0.52168	0.04	0.852255	0.02
__Selection	3	0.0254	0.0085	0.84	0.4697	0.07	0.973279	0.11
LI	16	1.84	0.11	11.47	8.67985e-27			8.28
ET	1	2.52	2.52	251.04	1.1323e-48	223.62	0	11.32
AN:ET	1	6.19e-06	6.19e-06	0	0.980183	0	0.979807	0
CO:ET	1	0.0012	0.0012	0.12	0.726524	0.14	0.72264	0.01
SE:ET	1	0.0021	0.0021	0.2	0.651186	0.23	0.647266	0.01
__Selection_X_accession	3	0.0033	0.0011	0.11	0.954723	0.12	0.945394	0.02
LI:ET	8	0.0726	0.0091	0.91	0.511208			0.33
MO	190	2.1381	0.0113	1.12	0.150462			9.62
Residuals	714	7.1574	0.01					32.2
lm_model_2	Df	SS	MS	F	P	F_altern	P_altern	perc_SS
EX	1	6.57	6.57	652.97	4.20949e-102			29.54
BL	3	0.289	0.0963	9.58	3.31661e-06			1.3
__Blocks	4	6.85	1.71	170.43	0	170.43	0	30.84
TR	70	1.6173	0.0231	2.3	5.89647e-08			7.28
AN	1	0.014	0.014	1.4	0.237802	0.12	0.731361	0.06
CO	1	0.0072	0.0072	0.72	0.396319	0.06	0.805028	0.03
SE	1	0.0041	0.0041	0.41	0.522322	0.04	0.852255	0.02
__Selection	3	0.0254	0.0085	0.84	0.471098	0.07	0.973279	0.11
LI	16	1.84	0.11	11.44	1.28705e-26			8.28
ET	1	2.52	2.52	250.27	2.20159e-48	228.9	0	11.32
EX:AN	1	0.0054	0.0054	0.53	0.464775	0.77	0.398852	0.02
EX:CO	1	0.0053	0.0053	0.53	0.467687	0.76	0.40183	0.02
EX:SE	1	4.423e-05	4.423e-05	0	0.947142	0.01	0.937994	0
__Selection_X_experiment	3	0.0107	0.0036	0.36	0.784968	0.51	0.682003	0.04
EX:LI	14	0.1952	0.0139	1.39	0.153211			0.88
EX:ET	1	0.0014	0.0014	0.14	0.706486			0.01
LI:ET	11	0.0768	0.007	0.69	0.744666			0.35
MO	190	2.0888	0.011	1.09	0.212106			9.4
Residuals	696	6.9983	0.0101					31.49
lmer_model_1	Df	SS	MS	F	P	F_altern	P_altern	perc_SS
AN	1	0.00329701	0.00329701	0.324996	0.592351
CO	1	0.014404	0.014404	1.41984	0.255187
SE	1	0.00552657	0.00552657	0.54477	0.475292
ET	1	2.85753	2.85753	281.675	1.84155e-38
AN:ET	1	0.000740785	0.000740785	0.0730212	0.787254
CO:ET	1	0.00124018	0.00124018	0.122248	0.72721
SE:ET	1	0.000389502	0.000389502	0.0383943	0.844841
lmer_model_2	Df	SS	MS	F	P	F_altern	P_altern	perc_SS
EX	1	0.697497	0.697497	68.5617	0.00337358
AN	1	0.00311256	0.00311256	0.305954	0.601255
CO	1	0.0162013	0.0162013	1.59254	0.22778
SE	1	0.0056174	0.0056174	0.552172	0.471152
ET	1	2.93262	2.93262	288.267	4.47757e-41
EX:AN	1	0.00337713	0.00337713	0.331961	0.564653
EX:CO	1	0.00276112	0.00276112	0.271409	0.602525
EX:SE	1	7.72331e-05	7.72331e-05	0.00759176	0.930588
EX:ET	1	0.00414754	0.00414754	0.40769	0.523313

### Sheet: sqrty
lm_model_1	Df	SS	MS	F	P	F_altern	P_altern	perc_SS
EX	1	15.39	15.39	635.03	1.06215e-100			29
BL	3	0.72	0.24	9.85	2.27341e-06			1.35
__Blocks	4	16.11	4.03	166.14	0	166.14	0	30.35
TR	70	3.7273	0.0532	2.2	2.97193e-07			7.02
AN	1	0.0376	0.0376	1.55	0.213383	0.14	0.716291	0.07
CO	1	0.0234	0.0234	0.96	0.32658	0.09	0.774347	0.04
SE	1	0.014	0.014	0.58	0.447626	0.05	0.824309	0.03
__Selection	3	0.0749	0.025	1.03	0.378315	0.09	0.963978	0.14
LI	16	4.4	0.27	11.33	1.95919e-26			8.28
ET	1	6.08	6.08	251.05	1.14994e-48	221	0	11.46
AN:ET	1	0.00053223	0.00053223	0.02	0.882233	0.03	0.874298	0
CO:ET	1	0.0043	0.0043	0.18	0.672406	0.22	0.65345	0.01
SE:ET	1	0.0057	0.0057	0.23	0.6289	0.28	0.60857	0.01
__Selection_X_accession	3	0.0105	0.0035	0.14	0.932955	0.18	0.909655	0.02
LI:ET	8	0.1596	0.0199	0.82	0.582335			0.3
MO	190	5.231	0.0275	1.14	0.12727			9.86
Residuals	713	17.2799	0.0242					32.56
lm_model_2	Df	SS	MS	F	P	F_altern	P_altern	perc_SS
EX	1	15.39	15.39	632.23	1.01668e-99			29
BL	3	0.72	0.24	9.8	2.43241e-06			1.35
__Blocks	4	16.11	4.03	165.41	0	165.41	0	30.35
TR	70	3.7273	0.0532	2.19	3.65699e-07			7.02
AN	1	0.0376	0.0376	1.54	0.214406	0.14	0.716291	0.07
CO	1	0.0234	0.0234	0.96	0.327658	0.09	0.774347	0.04
SE	1	0.014	0.014	0.57	0.448637	0.05	0.824309	0.03
__Selection	3	0.0749	0.025	1.03	0.380373	0.09	0.963978	0.14
LI	16	4.4	0.27	11.28	3.16045e-26			8.28
ET	1	6.08	6.08	249.94	2.53761e-48	226.09	0	11.46
EX:AN	1	0.0147	0.0147	0.6	0.437876	0.94	0.354094	0.03
EX:CO	1	0.0142	0.0142	0.58	0.445061	0.91	0.361367	0.03
EX:SE	1	0.00039325	0.00039325	0.02	0.898898	0.03	0.877001	0
__Selection_X_experiment	3	0.0293	0.0098	0.4	0.752433	0.62	0.614933	0.06
EX:LI	14	0.4475	0.032	1.31	0.193375			0.84
EX:ET	1	0.00023109	0.00023109	0.01	0.922411			0
LI:ET	11	0.1724	0.0157	0.64	0.791697			0.32
MO	190	5.1132	0.0269	1.11	0.185102			9.63
Residuals	695	16.9183	0.0243					31.88
lmer_model_1	Df	SS	MS	F	P	F_altern	P_altern	perc_SS
AN	1	0.00909397	0.00909397	0.369758	0.569689
CO	1	0.0382979	0.0382979	1.55718	0.234936
SE	1	0.0162105	0.0162105	0.659115	0.433657
ET	1	6.9132	6.9132	281.089	4.56991e-38
AN:ET	1	0.000496436	0.000496436	0.020185	0.887159
CO:ET	1	0.00539634	0.00539634	0.219414	0.640352
SE:ET	1	0.000557328	0.000557328	0.0226608	0.88049
lmer_model_2	Df	SS	MS	F	P	F_altern	P_altern	perc_SS
EX	1	1.62036	1.62036	65.665	0.00359944
AN	1	0.0085224	0.0085224	0.345368	0.580377
CO	1	0.0430007	0.0430007	1.74259	0.208541
SE	1	0.0161136	0.0161136	0.653001	0.434372
ET	1	7.1023	7.1023	287.819	1.19321e-40
EX:AN	1	0.00984479	0.00984479	0.398958	0.527791
EX:CO	1	0.00813179	0.00813179	0.329539	0.566084
EX:SE	1	3.76023e-08	3.76023e-08	1.52382e-06	0.999015
EX:ET	1	7.38489e-06	7.38489e-06	0.000299271	0.986202
