## Supplementary data 1 for "Weak evidence for heritable changes in response to selection by aphids in *Arabidopsis* accessions": numberRosetteLeaves_NoWil3.xlsx

### Sheet: y
lm_model_1	Df	SS	MS	F	P	F_altern	P_altern	perc_SS
EX	1	463.61	463.61	598.27	1.407e-96			27.94
BL	3	21.54	7.18	9.26	5.12747e-06			1.3
__Blocks	4	485.15	121.29	156.51	0	156.51	0	29.24
TR	70	112.28	1.6	2.07	2.28359e-06			6.77
AN	1	1.87	1.87	2.41	0.121119	0.23	0.640926	0.11
CO	1	1.14	1.14	1.47	0.224961	0.14	0.71475	0.07
SE	1	0.21	0.21	0.27	0.600313	0.03	0.87444	0.01
__Selection	3	3.22	1.07	1.39	0.245804	0.13	0.940813	0.19
LI	16	132.13	8.26	10.66	1.03341e-24			7.96
ET	1	195.42	195.42	252.18	6.81445e-49	219.35	0	11.78
AN:ET	1	0.29	0.29	0.38	0.539753	0.47	0.51032	0.02
CO:ET	1	0.28	0.28	0.36	0.551431	0.45	0.522187	0.02
SE:ET	1	0.0539	0.0539	0.07	0.792007	0.09	0.77457	0
__Selection_X_accession	3	0.62	0.21	0.27	0.849191	0.34	0.799456	0.04
LI:ET	8	4.92	0.61	0.79	0.609065			0.3
MO	190	169.27	0.89	1.15	0.10631			10.2
Residuals	718	556.4	0.77					33.53
lm_model_2	Df	SS	MS	F	P	F_altern	P_altern	perc_SS
EX	1	463.61	463.61	594.95	1.38977e-95			27.94
BL	3	21.54	7.18	9.21	5.54183e-06			1.3
__Blocks	4	485.15	121.29	155.65	0	155.65	0	29.24
TR	70	112.28	1.6	2.06	2.84705e-06			6.77
AN	1	1.87	1.87	2.4	0.122164	0.23	0.640926	0.11
CO	1	1.14	1.14	1.47	0.226259	0.14	0.71475	0.07
SE	1	0.21	0.21	0.27	0.601329	0.03	0.87444	0.01
__Selection	3	3.22	1.07	1.38	0.248179	0.13	0.940813	0.19
LI	16	132.13	8.26	10.6	1.72381e-24			7.96
ET	1	195.42	195.42	250.78	1.67112e-48	224.1	0	11.78
EX:AN	1	0.72	0.72	0.92	0.337149	1.41	0.260634	0.04
EX:CO	1	0.59	0.59	0.76	0.384688	1.15	0.305809	0.04
EX:SE	1	0.001	0.001	0	0.971263	0	0.965307	0
__Selection_X_experiment	3	1.31	0.44	0.56	0.641477	0.85	0.493232	0.08
EX:LI	14	12.39	0.88	1.14	0.322597			0.75
EX:ET	1	0.73	0.73	0.93	0.33432			0.04
LI:ET	11	5.62	0.51	0.66	0.780644			0.34
MO	190	165.68	0.87	1.12	0.157639			9.98
Residuals	700	545.47	0.78					32.87
lmer_model_1	Df	SS	MS	F	P	F_altern	P_altern	perc_SS
AN	1	0.467284	0.467284	0.590019	0.479962
CO	1	1.49541	1.49541	1.88818	0.194324
SE	1	0.305289	0.305289	0.385475	0.547325
ET	1	224.902	224.902	283.974	1.42985e-37
AN:ET	1	0.0583027	0.0583027	0.0736162	0.786421
CO:ET	1	0.355986	0.355986	0.449488	0.503993
SE:ET	1	0.131778	0.131778	0.16639	0.683789
lmer_model_2	Df	SS	MS	F	P	F_altern	P_altern	perc_SS
EX	1	51.6959	51.6959	65.1804	0.00361556
AN	1	0.426919	0.426919	0.538278	0.495474
CO	1	1.66701	1.66701	2.10184	0.170228
SE	1	0.296066	0.296066	0.373292	0.552499
ET	1	229.038	229.038	288.781	4.20172e-40
EX:AN	1	0.551383	0.551383	0.695207	0.404624
EX:CO	1	0.362229	0.362229	0.456713	0.499349
EX:SE	1	0.0195116	0.0195116	0.024601	0.875403
EX:ET	1	0.819361	0.819361	1.03309	0.30972

### Sheet: logy
lm_model_1	Df	SS	MS	F	P	F_altern	P_altern	perc_SS
EX	1	6.66	6.66	651.71	8.57274e-103			29.41
BL	3	0.2855	0.0952	9.32	4.76733e-06			1.26
__Blocks	4	6.94	1.74	169.92	0	169.92	0	30.67
TR	70	1.6263	0.0232	2.27	8.17984e-08			7.18
AN	1	0.024	0.024	2.35	0.126036	0.21	0.651193	0.11
CO	1	0.0116	0.0116	1.14	0.286619	0.1	0.752547	0.05
SE	1	0.0024	0.0024	0.23	0.630113	0.02	0.886588	0.01
__Selection	3	0.038	0.0127	1.24	0.294728	0.11	0.95179	0.17
LI	16	1.81	0.11	11.05	9.88982e-26			7.98
ET	1	2.61	2.61	255.27	2.1678e-49	225.71	0	11.52
AN:ET	1	0.00097935	0.00097935	0.1	0.756943	0.1	0.762335	0
CO:ET	1	0.0021	0.0021	0.2	0.651875	0.21	0.660388	0.01
SE:ET	1	0.0016	0.0016	0.16	0.69084	0.16	0.698113	0.01
__Selection_X_accession	3	0.0047	0.0016	0.15	0.928005	0.16	0.922944	0.02
LI:ET	8	0.08	0.01	0.98	0.451106			0.35
MO	190	2.1953	0.0116	1.13	0.1355			9.7
Residuals	718	7.3353	0.0102					32.4
lm_model_2	Df	SS	MS	F	P	F_altern	P_altern	perc_SS
EX	1	6.66	6.66	649.44	7.37003e-102			29.41
BL	3	0.2855	0.0952	9.28	5.0187e-06			1.26
__Blocks	4	6.94	1.74	169.32	0	169.32	0	30.67
TR	70	1.6263	0.0232	2.27	9.85204e-08			7.18
AN	1	0.024	0.024	2.34	0.126707	0.21	0.651193	0.11
CO	1	0.0116	0.0116	1.13	0.287467	0.1	0.752547	0.05
SE	1	0.0024	0.0024	0.23	0.630713	0.02	0.886588	0.01
__Selection	3	0.038	0.0127	1.23	0.296301	0.11	0.95179	0.17
LI	16	1.81	0.11	11.01	1.47612e-25			7.98
ET	1	2.61	2.61	254.38	4.43292e-49	230.66	0	11.52
EX:AN	1	0.0089	0.0089	0.86	0.352969	1.14	0.309123	0.04
EX:CO	1	0.0078	0.0078	0.76	0.383354	1	0.338467	0.03
EX:SE	1	3.24e-05	3.24e-05	0	0.955182	0	0.94973	0
__Selection_X_experiment	3	0.0167	0.0056	0.54	0.653236	0.71	0.563717	0.07
EX:LI	14	0.1879	0.0134	1.31	0.195668			0.83
EX:ET	1	0.00043594	0.00043594	0.04	0.836687			0
LI:ET	11	0.0857	0.0078	0.76	0.680617			0.38
MO	190	2.1481	0.0113	1.1	0.190706			9.49
Residuals	700	7.1764	0.0103					31.7
lmer_model_1	Df	SS	MS	F	P	F_altern	P_altern	perc_SS
AN	1	0.0051072	0.0051072	0.492908	0.51382
CO	1	0.0184326	0.0184326	1.77898	0.206091
SE	1	0.00397667	0.00397667	0.383798	0.547887
ET	1	2.92825	2.92825	282.613	2.15461e-38
AN:ET	1	1.91597e-09	1.91597e-09	1.84914e-07	0.999657
CO:ET	1	0.0024734	0.0024734	0.238714	0.626032
SE:ET	1	0.000904789	0.000904789	0.0873234	0.767902
lmer_model_2	Df	SS	MS	F	P	F_altern	P_altern	perc_SS
EX	1	0.718972	0.718972	69.2495	0.0033253
AN	1	0.00476347	0.00476347	0.458805	0.525432
CO	1	0.0204797	0.0204797	1.97255	0.182406
SE	1	0.00388449	0.00388449	0.374143	0.551802
ET	1	2.99652	2.99652	288.617	6.05974e-41
EX:AN	1	0.00612017	0.00612017	0.589478	0.442825
EX:CO	1	0.00445899	0.00445899	0.429478	0.512423
EX:SE	1	0.00042386	0.00042386	0.0408251	0.839924
EX:ET	1	0.003176	0.003176	0.305904	0.580347

### Sheet: sqrty
lm_model_1	Df	SS	MS	F	P	F_altern	P_altern	perc_SS
EX	1	15.73	15.73	631.77	1.67344e-100			28.85
BL	3	0.7	0.23	9.33	4.64727e-06			1.28
__Blocks	4	16.43	4.11	164.94	0	164.94	0	30.13
TR	70	3.8165	0.0545	2.19	3.3256e-07			7
AN	1	0.0593	0.0593	2.38	0.123275	0.22	0.646939	0.11
CO	1	0.0321	0.0321	1.29	0.256924	0.12	0.735882	0.06
SE	1	0.0063	0.0063	0.25	0.615282	0.02	0.881009	0.01
__Selection	3	0.0976	0.0325	1.31	0.27102	0.12	0.947238	0.18
LI	16	4.35	0.27	10.93	2.0885e-25			7.98
ET	1	6.36	6.36	255.37	2.08676e-49	223.87	0	11.66
AN:ET	1	0.0048	0.0048	0.19	0.660171	0.22	0.654547	0.01
CO:ET	1	0.0066	0.0066	0.26	0.60722	0.3	0.601736	0.01
SE:ET	1	0.0029	0.0029	0.11	0.735091	0.13	0.7299	0.01
__Selection_X_accession	3	0.0143	0.0048	0.19	0.902652	0.21	0.884659	0.03
LI:ET	8	0.1785	0.0223	0.9	0.519209			0.33
MO	190	5.3971	0.0284	1.14	0.119592			9.9
Residuals	718	17.8797	0.0249					32.79
lm_model_2	Df	SS	MS	F	P	F_altern	P_altern	perc_SS
EX	1	15.73	15.73	628.49	1.77906e-99			28.85
BL	3	0.7	0.23	9.29	5.00302e-06			1.28
__Blocks	4	16.43	4.11	164.09	0	164.09	0	30.13
TR	70	3.8165	0.0545	2.18	4.19907e-07			7
AN	1	0.0593	0.0593	2.37	0.124262	0.22	0.646939	0.11
CO	1	0.0321	0.0321	1.28	0.258171	0.12	0.735882	0.06
SE	1	0.0063	0.0063	0.25	0.616204	0.02	0.881009	0.01
__Selection	3	0.0976	0.0325	1.3	0.27331	0.12	0.947238	0.18
LI	16	4.35	0.27	10.87	3.45962e-25			7.98
ET	1	6.36	6.36	254.04	5.0136e-49	228.7	0	11.66
EX:AN	1	0.0223	0.0223	0.89	0.345256	1.26	0.286201	0.04
EX:CO	1	0.019	0.019	0.76	0.383993	1.07	0.323403	0.03
EX:SE	1	5.879e-05	5.879e-05	0	0.961361	0	0.955165	0
__Selection_X_experiment	3	0.0414	0.0138	0.55	0.64756	0.78	0.531324	0.07
EX:LI	14	0.4247	0.0303	1.21	0.261149			0.78
EX:ET	1	0.0024	0.0024	0.1	0.757506			0
LI:ET	11	0.1955	0.0178	0.71	0.729673			0.36
MO	190	5.2832	0.0278	1.11	0.173845			9.69
Residuals	700	17.5225	0.025					32.14
lmer_model_1	Df	SS	MS	F	P	F_altern	P_altern	perc_SS
AN	1	0.0134995	0.0134995	0.53273	0.499213
CO	1	0.0463928	0.0463928	1.8308	0.20033
SE	1	0.009801	0.009801	0.386776	0.546492
ET	1	7.20579	7.20579	284.362	3.79537e-38
AN:ET	1	0.00033448	0.00033448	0.0131996	0.908644
CO:ET	1	0.00812463	0.00812463	0.320622	0.572336
SE:ET	1	0.00304041	0.00304041	0.119983	0.729412
lmer_model_2	Df	SS	MS	F	P	F_altern	P_altern	perc_SS
EX	1	1.71778	1.71778	67.6195	0.00343346
AN	1	0.0124776	0.0124776	0.491175	0.51268
CO	1	0.0516828	0.0516828	2.03447	0.176384
SE	1	0.00955725	0.00955725	0.376217	0.550827
ET	1	7.36204	7.36204	289.804	1.06867e-40
EX:AN	1	0.0161497	0.0161497	0.635727	0.425476
EX:CO	1	0.0111929	0.0111929	0.440603	0.507012
EX:SE	1	0.00085824	0.00085824	0.0337842	0.85421
EX:ET	1	0.000482432	0.000482432	0.0189907	0.890425
