## Supplementary data 1 for "Weak evidence for heritable changes in response to selection by aphids in *Arabidopsis* accessions": numberRosetteLeaves_OnlyMa0.outliersRemoved.xlsx

### Sheet: y
lm_model_1	Df	SS	MS	F	P	F_altern	P_altern	perc_SS
EX	1	194.18	194.18	212.54	5.33101e-36			28.77
BL	3	5.75	1.92	2.1	0.100816			0.85
__Blocks	4	199.93	49.98	54.71	0	54.71	0	29.62
TR	67	99.03	1.48	1.62	0.00405704			14.67
AN	1	0.0073	0.0073	0.01	0.928724	0.01	0.942841	0
CO	1	0.81	0.81	0.88	0.34832	0.59	0.456782	0.12
SE	1	0.0026	0.0026	0	0.957305	0	0.96577	0
__Selection	3	0.82	0.27	0.3	0.826957	0.2	0.89553	0.12
LI	13	17.82	1.37	1.5	0.11662			2.64
MO	103	107.97	1.05	1.15	0.191373			16
Residuals	273	249.41	0.91					36.95
lm_model_2	Df	SS	MS	F	P	F_altern	P_altern	perc_SS
EX	1	194.18	194.18	210.93	2.29531e-35			28.77
BL	3	5.75	1.92	2.08	0.103045			0.85
__Blocks	4	199.93	49.98	54.29	0	54.29	0	29.62
TR	67	99.03	1.48	1.61	0.0048576			14.67
AN	1	0.0073	0.0073	0.01	0.928998	0.01	0.942841	0
CO	1	0.81	0.81	0.88	0.350199	0.59	0.456782	0.12
SE	1	0.0026	0.0026	0	0.95747	0	0.96577	0
__Selection	3	0.82	0.27	0.3	0.828589	0.2	0.89553	0.12
LI	13	17.82	1.37	1.49	0.121307			2.64
EX:AN	1	1.28	1.28	1.4	0.238534	1.71	0.217487	0.19
EX:CO	1	0.69	0.69	0.75	0.388019	0.92	0.358897	0.1
EX:SE	1	0.0186	0.0186	0.02	0.887078	0.02	0.877782	0
__Selection_X_experiment	3	1.99	0.66	0.72	0.54013	0.88	0.479136	0.29
EX:LI	11	8.26	0.75	0.82	0.624548			1.22
MO	103	108.7	1.06	1.15	0.194985			16.1
Residuals	259	238.43	0.92					35.32
lmer_model_1	Df	SS	MS	F	P	F_altern	P_altern	perc_SS
AN	1	0.307594	0.307594	0.324343	0.570206
CO	1	1.38587	1.38587	1.46134	0.229447
SE	1	0.00742147	0.00742147	0.00782558	0.929673
lmer_model_2	Df	SS	MS	F	P	F_altern	P_altern	perc_SS
EX	1	103.876	103.876	109.723	0.0012161
AN	1	0.233096	0.233096	0.246217	0.620782
CO	1	1.2897	1.2897	1.3623	0.245817
SE	1	0.0180665	0.0180665	0.0190834	0.890387
EX:AN	1	0.807888	0.807888	0.853364	0.356146
EX:CO	1	0.728928	0.728928	0.769959	0.380809
EX:SE	1	0.0122416	0.0122416	0.0129307	0.909527

### Sheet: logy
lm_model_1	Df	SS	MS	F	P	F_altern	P_altern	perc_SS
EX	1	2.45	2.45	232.37	2.03867e-38			30.19
BL	3	0.0648	0.0216	2.05	0.107032			0.8
__Blocks	4	2.51	0.63	59.63	0	59.63	0	30.99
TR	67	1.2422	0.0185	1.76	0.000875372			15.32
AN	1	0.00013321	0.00013321	0.01	0.910543	0.01	0.924921	0
CO	1	0.007	0.007	0.66	0.415964	0.48	0.498654	0.09
SE	1	2.169e-05	2.169e-05	0	0.96384	0	0.969663	0
__Selection	3	0.0071	0.0024	0.23	0.878178	0.17	0.917994	0.09
LI	13	0.1876	0.0144	1.37	0.17343			2.31
MO	103	1.272	0.0123	1.17	0.156681			15.69
Residuals	274	2.886	0.0105					35.6
lm_model_2	Df	SS	MS	F	P	F_altern	P_altern	perc_SS
EX	1	2.45	2.45	230.85	9.52865e-38			30.19
BL	3	0.0648	0.0216	2.04	0.109034			0.8
__Blocks	4	2.51	0.63	59.24	0	59.24	0	30.99
TR	67	1.2422	0.0185	1.75	0.00107242			15.32
AN	1	0.00013321	0.00013321	0.01	0.910839	0.01	0.924921	0
CO	1	0.007	0.007	0.66	0.41753	0.48	0.498654	0.09
SE	1	2.169e-05	2.169e-05	0	0.96396	0	0.969663	0
__Selection	3	0.0071	0.0024	0.22	0.879211	0.17	0.917994	0.09
LI	13	0.1876	0.0144	1.36	0.178504			2.31
EX:AN	1	0.0163	0.0163	1.54	0.215675	1.77	0.210509	0.2
EX:CO	1	0.0067	0.0067	0.64	0.426185	0.73	0.411366	0.08
EX:SE	1	0.00036755	0.00036755	0.03	0.85244	0.04	0.84552	0
__Selection_X_experiment	3	0.0234	0.0078	0.74	0.530935	0.85	0.497129	0.28
EX:LI	11	0.1016	0.0092	0.87	0.569269			1.25
MO	103	1.2764	0.0124	1.17	0.163528			15.74
Residuals	260	2.7566	0.0106					34
lmer_model_1	Df	SS	MS	F	P	F_altern	P_altern	perc_SS
AN	1	0.00117242	0.00117242	0.107467	0.743686
CO	1	0.0119224	0.0119224	1.09284	0.298261
SE	1	1.38339e-07	1.38339e-07	1.26806e-05	0.997165
lmer_model_2	Df	SS	MS	F	P	F_altern	P_altern	perc_SS
EX	1	1.46714	1.46714	134.777	0.00105718
AN	1	0.000642495	0.000642495	0.0590217	0.808518
CO	1	0.0110883	0.0110883	1.01861	0.31521
SE	1	3.65224e-05	3.65224e-05	0.00335507	0.953919
EX:AN	1	0.0100848	0.0100848	0.92642	0.336363
EX:CO	1	0.00623664	0.00623664	0.572918	0.449595
EX:SE	1	4.29255e-05	4.29255e-05	0.00394328	0.949963

### Sheet: sqrty
lm_model_1	Df	SS	MS	F	P	F_altern	P_altern	perc_SS
EX	1	6.09	6.09	223.91	2.23177e-37			29.62
BL	3	0.1696	0.0565	2.08	0.103262			0.83
__Blocks	4	6.26	1.56	57.54	0	57.54	0	30.45
TR	67	3.0703	0.0458	1.69	0.00198453			14.94
AN	1	3.4e-07	3.4e-07	0	0.997181	0	0.997689	0
CO	1	0.0221	0.0221	0.81	0.368314	0.57	0.46532	0.11
SE	1	5.751e-05	5.751e-05	0	0.963347	0	0.969956	0
__Selection	3	0.0221	0.0074	0.27	0.846011	0.19	0.901923	0.11
LI	13	0.5072	0.039	1.44	0.142692			2.47
MO	103	3.2732	0.0318	1.17	0.161406			15.93
Residuals	273	7.4217	0.0272					36.11
lm_model_2	Df	SS	MS	F	P	F_altern	P_altern	perc_SS
EX	1	6.09	6.09	222.32	1.01916e-36			29.62
BL	3	0.1696	0.0565	2.06	0.105389			0.83
__Blocks	4	6.26	1.56	57.13	0	57.13	0	30.45
TR	67	3.0703	0.0458	1.67	0.00240489			14.94
AN	1	3.4e-07	3.4e-07	0	0.997191	0	0.997689	0
CO	1	0.0221	0.0221	0.81	0.370067	0.57	0.46532	0.11
SE	1	5.751e-05	5.751e-05	0	0.96348	0	0.969956	0
__Selection	3	0.0221	0.0074	0.27	0.847396	0.19	0.901923	0.11
LI	13	0.5072	0.039	1.42	0.147651			2.47
EX:AN	1	0.0416	0.0416	1.52	0.218761	1.81	0.206152	0.2
EX:CO	1	0.02	0.02	0.73	0.39376	0.87	0.37185	0.1
EX:SE	1	0.0011	0.0011	0.04	0.844069	0.05	0.834026	0.01
__Selection_X_experiment	3	0.0627	0.0209	0.76	0.515848	0.91	0.469314	0.31
EX:LI	11	0.2536	0.0231	0.84	0.598207			1.23
MO	103	3.287	0.0319	1.17	0.168065			15.99
Residuals	259	7.0916	0.0274					34.51
lmer_model_1	Df	SS	MS	F	P	F_altern	P_altern	perc_SS
AN	1	0.00612028	0.00612028	0.216982	0.642297
CO	1	0.0379958	0.0379958	1.34706	0.248441
SE	1	0.000321734	0.000321734	0.0114064	0.915146
lmer_model_2	Df	SS	MS	F	P	F_altern	P_altern	perc_SS
EX	1	3.41396	3.41396	121.305	0.00113743
AN	1	0.00420186	0.00420186	0.149301	0.69998
CO	1	0.0353094	0.0353094	1.25462	0.265265
SE	1	0.000719322	0.000719322	0.0255591	0.873284
EX:AN	1	0.0261651	0.0261651	0.929704	0.335509
EX:CO	1	0.0201782	0.0201782	0.716975	0.397697
EX:SE	1	0.000494601	0.000494601	0.0175742	0.894607
