## Supplementary data 1 for "Weak evidence for heritable changes in response to selection by aphids in *Arabidopsis* accessions": numberRosetteLeaves_OnlyMa0.xlsx

### Sheet: y
lm_model_1	Df	SS	MS	F	P	F_altern	P_altern	perc_SS
EX	1	201.6	201.6	208	1.38439e-35			28.3
BL	3	5.67	1.89	1.95	0.121856			0.8
__Blocks	4	207.27	51.82	53.46	0	53.46	0	29.1
TR	67	102.86	1.54	1.58	0.00564449			14.44
AN	1	0.28	0.28	0.29	0.590952	0.2	0.661749	0.04
CO	1	1.48	1.48	1.53	0.21729	1.06	0.32232	0.21
SE	1	0.0751	0.0751	0.08	0.780898	0.05	0.820419	0.01
__Selection	3	1.84	0.61	0.63	0.594886	0.44	0.729918	0.26
LI	13	18.2	1.4	1.44	0.138461			2.56
MO	103	112.64	1.09	1.13	0.220479			15.81
Residuals	278	269.45	0.97					37.83
lm_model_2	Df	SS	MS	F	P	F_altern	P_altern	perc_SS
EX	1	201.6	201.6	207.1	4.6512e-35			28.3
BL	3	5.67	1.89	1.94	0.123315			0.8
__Blocks	4	207.27	51.82	53.23	0	53.23	0	29.1
TR	67	102.86	1.54	1.58	0.00634901			14.44
AN	1	0.28	0.28	0.29	0.591778	0.2	0.661749	0.04
CO	1	1.48	1.48	1.52	0.21834	1.06	0.32232	0.21
SE	1	0.0751	0.0751	0.08	0.781371	0.05	0.820419	0.01
__Selection	3	1.84	0.61	0.63	0.596659	0.44	0.729918	0.26
LI	13	18.2	1.4	1.44	0.141568			2.56
EX:AN	1	1.94	1.94	2	0.158796	2.72	0.127535	0.27
EX:CO	1	1.1	1.1	1.13	0.289747	1.53	0.241729	0.15
EX:SE	1	0.0034	0.0034	0	0.953212	0	0.946615	0
__Selection_X_experiment	3	3.04	1.01	1.04	0.374499	1.42	0.289947	0.42
EX:LI	11	7.87	0.72	0.74	0.704423			1.11
MO	103	114.18	1.11	1.14	0.205696			16.03
Residuals	264	256.99	0.97					36.08
lmer_model_1	Df	SS	MS	F	P	F_altern	P_altern	perc_SS
AN	1	0.873602	0.873602	0.866035	0.35421
CO	1	1.99128	1.99128	1.97403	0.163005
SE	1	0.063799	0.063799	0.0632463	0.801918
lmer_model_2	Df	SS	MS	F	P	F_altern	P_altern	perc_SS
EX	1	117.644	117.644	117.444	0.00106106
AN	1	0.70119	0.70119	0.699998	0.404729
CO	1	1.85743	1.85743	1.85427	0.176274
SE	1	0.0355699	0.0355699	0.0355094	0.850893
EX:AN	1	1.28804	1.28804	1.28585	0.257472
EX:CO	1	0.98094	0.98094	0.979273	0.323028
EX:SE	1	0.0154732	0.0154732	0.0154469	0.901156

### Sheet: logy
lm_model_1	Df	SS	MS	F	P	F_altern	P_altern	perc_SS
EX	1	2.5	2.5	227.87	5.14852e-38			29.68
BL	3	0.0659	0.022	2	0.113575			0.78
__Blocks	4	2.56	0.64	58.47	0	58.47	0	30.46
TR	67	1.2583	0.0188	1.71	0.00142447			14.96
AN	1	0.0013	0.0013	0.12	0.732543	0.08	0.775805	0.02
CO	1	0.015	0.015	1.37	0.24335	0.99	0.338462	0.18
SE	1	0.001	0.001	0.1	0.757769	0.07	0.797113	0.01
__Selection	3	0.0173	0.0058	0.53	0.664486	0.38	0.768827	0.21
LI	13	0.1971	0.0152	1.38	0.166233			2.34
MO	103	1.3295	0.0129	1.18	0.148984			15.81
Residuals	278	3.0457	0.011					36.21
lm_model_2	Df	SS	MS	F	P	F_altern	P_altern	perc_SS
EX	1	2.5	2.5	226.94	1.96129e-37			29.68
BL	3	0.0659	0.022	2	0.114911			0.78
__Blocks	4	2.56	0.64	58.23	0	58.23	0	30.46
TR	67	1.2583	0.0188	1.71	0.00164426			14.96
AN	1	0.0013	0.0013	0.12	0.733083	0.08	0.775805	0.02
CO	1	0.015	0.015	1.36	0.244366	0.99	0.338462	0.18
SE	1	0.001	0.001	0.09	0.758261	0.07	0.797113	0.01
__Selection	3	0.0173	0.0058	0.52	0.66597	0.38	0.768827	0.21
LI	13	0.1971	0.0152	1.38	0.169479			2.34
EX:AN	1	0.0243	0.0243	2.21	0.138255	2.84	0.120296	0.29
EX:CO	1	0.0119	0.0119	1.08	0.299691	1.39	0.264036	0.14
EX:SE	1	8.06e-06	8.06e-06	0	0.978432	0	0.976097	0
__Selection_X_experiment	3	0.0362	0.0121	1.1	0.350854	1.41	0.292638	0.43
EX:LI	11	0.0943	0.0086	0.78	0.660539			1.12
MO	103	1.3405	0.013	1.18	0.145087			15.94
Residuals	264	2.9042	0.011					34.53
lmer_model_1	Df	SS	MS	F	P	F_altern	P_altern	perc_SS
AN	1	0.00591907	0.00591907	0.518971	0.472888
CO	1	0.0198972	0.0198972	1.74454	0.189471
SE	1	0.000525302	0.000525302	0.0460573	0.83048
lmer_model_2	Df	SS	MS	F	P	F_altern	P_altern	perc_SS
EX	1	1.53382	1.53382	135.506	0.00104007
AN	1	0.00433561	0.00433561	0.383029	0.537352
CO	1	0.0185419	0.0185419	1.63808	0.203484
SE	1	0.000249096	0.000249096	0.0220064	0.882353
EX:AN	1	0.0164133	0.0164133	1.45004	0.229216
EX:CO	1	0.0101849	0.0101849	0.899784	0.343469
EX:SE	1	0.0001157	0.0001157	0.0102215	0.919525

### Sheet: sqrty
lm_model_1	Df	SS	MS	F	P	F_altern	P_altern	perc_SS
EX	1	6.29	6.29	219.66	5.0542e-37			29.15
BL	3	0.1699	0.0566	1.98	0.1177			0.79
__Blocks	4	6.46	1.62	56.4	0	56.4	0	29.94
TR	67	3.1791	0.0474	1.66	0.00266994			14.72
AN	1	0.0053	0.0053	0.18	0.668263	0.13	0.723681	0.02
CO	1	0.0413	0.0413	1.44	0.230909	1.02	0.330375	0.19
SE	1	0.0025	0.0025	0.09	0.767609	0.06	0.807162	0.01
__Selection	3	0.0491	0.0164	0.57	0.634514	0.41	0.751902	0.22
LI	13	0.5252	0.0404	1.41	0.153888			2.43
MO	103	3.4122	0.0331	1.16	0.178133			15.8
Residuals	278	7.9662	0.0287					36.89
lm_model_2	Df	SS	MS	F	P	F_altern	P_altern	perc_SS
EX	1	6.29	6.29	218.75	1.82586e-36			29.15
BL	3	0.1699	0.0566	1.97	0.119084			0.79
__Blocks	4	6.46	1.62	56.16	0	56.16	0	29.94
TR	67	3.1791	0.0474	1.65	0.00304439			14.72
AN	1	0.0053	0.0053	0.18	0.66893	0.13	0.723681	0.02
CO	1	0.0413	0.0413	1.44	0.231934	1.02	0.330375	0.19
SE	1	0.0025	0.0025	0.09	0.768091	0.06	0.807162	0.01
__Selection	3	0.0491	0.0164	0.57	0.636116	0.41	0.751902	0.22
LI	13	0.5252	0.0404	1.4	0.157063			2.43
EX:AN	1	0.0608	0.0608	2.11	0.147188	2.78	0.123633	0.28
EX:CO	1	0.0318	0.0318	1.1	0.294436	1.45	0.253551	0.15
EX:SE	1	4.84e-06	4.84e-06	0	0.989658	0	0.988394	0
__Selection_X_experiment	3	0.0926	0.0309	1.07	0.36124	1.41	0.291788	0.43
EX:LI	11	0.2406	0.0219	0.76	0.679591			1.11
MO	103	3.4486	0.0335	1.16	0.16991			15.97
Residuals	264	7.5967	0.0288					35.18
lmer_model_1	Df	SS	MS	F	P	F_altern	P_altern	perc_SS
AN	1	0.0197068	0.0197068	0.660625	0.41819
CO	1	0.0551263	0.0551263	1.84798	0.176965
SE	1	0.00159085	0.00159085	0.0533297	0.817808
lmer_model_2	Df	SS	MS	F	P	F_altern	P_altern	perc_SS
EX	1	3.78134	3.78134	127.693	0.00103561
AN	1	0.0151214	0.0151214	0.510638	0.476482
CO	1	0.051389	0.051389	1.73537	0.190668
SE	1	0.000815164	0.000815164	0.0275275	0.868541
EX:AN	1	0.0406769	0.0406769	1.37363	0.241867
EX:CO	1	0.0277388	0.0277388	0.936719	0.333762
EX:SE	1	0.00037955	0.00037955	0.0128171	0.909923
