## Supplementary data 1 for "Weak evidence for heritable changes in response to selection by aphids in *Arabidopsis* accessions": numberRosetteLeaves_OnlyWei0.outliersRemoved.xlsx

### Sheet: y
lm_model_1	Df	SS	MS	F	P	F_altern	P_altern	perc_SS
EX	1	212.87	212.87	380.85	8.86741e-59			36.2
BL	3	32.13	10.71	19.16	1.43636e-11			5.46
__Blocks	4	245	61.25	109.58	0	109.58	0	41.66
TR	70	68.69	0.98	1.76	0.000512308			11.68
AN	1	0.87	0.87	1.55	0.213584	0.56	0.471783	0.15
CO	1	0.00075233	0.00075233	0	0.970754	0	0.982886	0
SE	1	0.63	0.63	1.13	0.288448	0.4	0.537898	0.11
__Selection	3	1.5	0.5	0.89	0.444034	0.32	0.810815	0.26
LI	11	17.19	1.56	2.8	0.00164731			2.92
MO	87	49.41	0.57	1.02	0.448408			8.4
Residuals	369	206.25	0.56					35.07
lm_model_2	Df	SS	MS	F	P	F_altern	P_altern	perc_SS
EX	1	212.87	212.87	381.63	3.14219e-58			36.2
BL	3	32.13	10.71	19.2	1.46563e-11			5.46
__Blocks	4	245	61.25	109.81	0	109.81	0	41.66
TR	70	68.69	0.98	1.76	0.00051608			11.68
AN	1	0.87	0.87	1.56	0.213149	0.56	0.471783	0.15
CO	1	0.00075233	0.00075233	0	0.970724	0	0.982886	0
SE	1	0.63	0.63	1.13	0.287984	0.4	0.537898	0.11
__Selection	3	1.5	0.5	0.9	0.443143	0.32	0.810815	0.26
LI	11	17.19	1.56	2.8	0.00163156			2.92
EX:AN	1	0.0414	0.0414	0.07	0.785522	0.05	0.834797	0.01
EX:CO	1	0.0166	0.0166	0.03	0.86309	0.02	0.894801	0
EX:SE	1	0.0034	0.0034	0.01	0.937501	0	0.95204	0
__Selection_X_experiment	3	0.0614	0.0205	0.04	0.990581	0.02	0.99513	0.01
EX:LI	11	9.98	0.91	1.63	0.0895199			1.7
MO	87	47.6	0.55	0.98	0.531612			8.1
Residuals	355	198.02	0.56					33.67
lmer_model_1	Df	SS	MS	F	P	F_altern	P_altern	perc_SS
AN	1	0.0491765	0.0491765	0.0879109	0.778885
CO	1	0.218415	0.218415	0.390452	0.546907
SE	1	0.297087	0.297087	0.531091	0.485175
lmer_model_2	Df	SS	MS	F	P	F_altern	P_altern	perc_SS
EX	1	12.0717	12.0717	21.4355	0.0188391
AN	1	0.0489068	0.0489068	0.0868428	0.780151
CO	1	0.222756	0.222756	0.395544	0.54434
SE	1	0.298075	0.298075	0.529285	0.485858
EX:AN	1	0.00238428	0.00238428	0.00423372	0.948148
EX:CO	1	0.0581218	0.0581218	0.103206	0.748159
EX:SE	1	0.013313	0.013313	0.0236396	0.877874

### Sheet: logy
lm_model_1	Df	SS	MS	F	P	F_altern	P_altern	perc_SS
EX	1	3.47	3.47	400.58	7.26143e-61			37.14
BL	3	0.51	0.17	19.7	7.25334e-12			5.48
__Blocks	4	3.98	0.99	114.92	0	114.92	0	42.62
TR	70	1.1058	0.0158	1.83	0.000214367			11.85
AN	1	0.016	0.016	1.85	0.17494	0.64	0.43968	0.17
CO	1	1.267e-05	1.267e-05	0	0.969502	0	0.982399	0
SE	1	0.0067	0.0067	0.78	0.37894	0.27	0.613606	0.07
__Selection	3	0.0227	0.0076	0.87	0.454184	0.3	0.821671	0.24
LI	11	0.2736	0.0249	2.87	0.00123082			2.93
MO	87	0.7607	0.0087	1.01	0.462204			8.15
Residuals	369	3.1938	0.0087					34.21
lm_model_2	Df	SS	MS	F	P	F_altern	P_altern	perc_SS
EX	1	3.47	3.47	402.87	1.99717e-60			37.14
BL	3	0.51	0.17	19.81	6.77323e-12			5.48
__Blocks	4	3.98	0.99	115.57	0	115.57	0	42.62
TR	70	1.1058	0.0158	1.84	0.00019954			11.85
AN	1	0.016	0.016	1.86	0.173751	0.64	0.43968	0.17
CO	1	1.267e-05	1.267e-05	0	0.969416	0	0.982399	0
SE	1	0.0067	0.0067	0.78	0.377609	0.27	0.613606	0.07
__Selection	3	0.0227	0.0076	0.88	0.451637	0.3	0.821671	0.24
LI	11	0.2736	0.0249	2.89	0.00117234			2.93
EX:AN	1	0.0007274	0.0007274	0.08	0.771432	0.05	0.829946	0.01
EX:CO	1	0.00090955	0.00090955	0.11	0.745303	0.06	0.810257	0.01
EX:SE	1	1.686e-05	1.686e-05	0	0.964722	0	0.973889	0
__Selection_X_experiment	3	0.00165381	0.00055127	0.06	0.97881	0.04	0.990077	0.02
EX:LI	11	0.1654	0.015	1.75	0.0619439			1.77
MO	87	0.7322	0.0084	0.98	0.538737			7.84
Residuals	355	3.0552	0.0086					32.73
lmer_model_1	Df	SS	MS	F	P	F_altern	P_altern	perc_SS
AN	1	0.000842223	0.000842223	0.0971889	0.767666
CO	1	0.00388177	0.00388177	0.447939	0.519183
SE	1	0.00339686	0.00339686	0.391983	0.547092
lmer_model_2	Df	SS	MS	F	P	F_altern	P_altern	perc_SS
EX	1	0.193599	0.193599	22.1938	0.0179829
AN	1	0.000840558	0.000840558	0.09636	0.768583
CO	1	0.00393209	0.00393209	0.450767	0.517878
SE	1	0.00341034	0.00341034	0.390955	0.547575
EX:AN	1	4.90833e-05	4.90833e-05	0.00562682	0.940237
EX:CO	1	0.000242342	0.000242342	0.0277817	0.867695
EX:SE	1	8.54707e-07	8.54707e-07	9.79821e-05	0.992107

### Sheet: sqrty
lm_model_1	Df	SS	MS	F	P	F_altern	P_altern	perc_SS
EX	1	7.77	7.77	393.5	4.01266e-60			36.81
BL	3	1.16	0.39	19.52	9.06307e-12			5.48
__Blocks	4	8.93	2.23	113.02	0	113.02	0	42.29
TR	70	2.4834	0.0355	1.8	0.000306964			11.77
AN	1	0.0341	0.0341	1.73	0.189643	0.61	0.452453	0.16
CO	1	2.553e-05	2.553e-05	0	0.971337	0	0.983377	0
SE	1	0.0182	0.0182	0.92	0.337565	0.32	0.580659	0.09
__Selection	3	0.0523	0.0174	0.88	0.449794	0.31	0.817522	0.25
LI	11	0.6181	0.0562	2.85	0.00136514			2.93
MO	87	1.7403	0.02	1.01	0.455483			8.25
Residuals	369	7.286	0.0197					34.52
lm_model_2	Df	SS	MS	F	P	F_altern	P_altern	perc_SS
EX	1	7.77	7.77	395.11	1.24537e-59			36.81
BL	3	1.16	0.39	19.6	8.80666e-12			5.48
__Blocks	4	8.93	2.23	113.48	0	113.48	0	42.29
TR	70	2.4834	0.0355	1.8	0.000296279			11.77
AN	1	0.0341	0.0341	1.73	0.188775	0.61	0.452453	0.16
CO	1	2.553e-05	2.553e-05	0	0.971279	0	0.983377	0
SE	1	0.0182	0.0182	0.93	0.336606	0.32	0.580659	0.09
__Selection	3	0.0523	0.0174	0.89	0.447975	0.31	0.817522	0.25
LI	11	0.6181	0.0562	2.86	0.00132325			2.93
EX:AN	1	0.0016	0.0016	0.08	0.777616	0.05	0.832103	0.01
EX:CO	1	0.0013	0.0013	0.07	0.795593	0.04	0.845791	0.01
EX:SE	1	9.5e-07	9.5e-07	0	0.99445	0	0.99583	0
__Selection_X_experiment	3	0.00289358	0.00096453	0.05	0.985609	0.03	0.99298	0.02
EX:LI	11	0.3666	0.0333	1.69	0.0727613			1.74
MO	87	1.6757	0.0193	0.98	0.535027			7.94
Residuals	355	6.981	0.0197					33.08
lmer_model_1	Df	SS	MS	F	P	F_altern	P_altern	perc_SS
AN	1	0.00184736	0.00184736	0.0934698	0.772095
CO	1	0.00839314	0.00839314	0.424664	0.530093
SE	1	0.00887345	0.00887345	0.448965	0.520029
lmer_model_2	Df	SS	MS	F	P	F_altern	P_altern	perc_SS
EX	1	0.435424	0.435424	21.8844	0.0183157
AN	1	0.00184055	0.00184055	0.0925059	0.773193
CO	1	0.00852643	0.00852643	0.428539	0.528246
SE	1	0.00890477	0.00890477	0.447554	0.520637
EX:AN	1	9.96809e-05	9.96809e-05	0.00500997	0.943602
EX:CO	1	0.00108621	0.00108621	0.0545927	0.815358
EX:SE	1	9.8184e-05	9.8184e-05	0.00493473	0.944028
