## Supplementary data 1 for "Weak evidence for heritable changes in response to selection by aphids in *Arabidopsis* accessions": numberRosetteLeaves_OnlyWil3.outliersRemoved.xlsx

### Sheet: y
lm_model_1	Df	SS	MS	F	P	F_altern	P_altern	perc_SS
EX	1	244.85	244.85	360.36	3.16724e-58			34.76
BL	3	8.8	2.93	4.32	0.00516743			1.25
__Blocks	4	253.65	63.41	93.33	0	93.33	0	36.01
TR	69	116.71	1.69	2.49	1.57165e-08			16.57
AN	1	4.19	4.19	6.16	0.0134499	2.53	0.143002	0.59
CO	1	6.69	6.69	9.84	0.0018308	4.03	0.0723307	0.95
SE	1	2.27	2.27	3.34	0.0685096	1.37	0.269281	0.32
__Selection	3	13.14	4.38	6.45	0.00028396	2.64	0.106607	1.86
LI	10	16.57	1.66	2.44	0.00781608			2.35
MO	31	23.63	0.76	1.12	0.302099			3.35
Residuals	413	280.61	0.68					39.84
lm_model_2	Df	SS	MS	F	P	F_altern	P_altern	perc_SS
EX	1	244.85	244.85	365.36	2.50549e-58			34.76
BL	3	8.8	2.93	4.38	0.00477772			1.25
__Blocks	4	253.65	63.41	94.62	0	94.62	0	36.01
TR	69	116.71	1.69	2.52	1.06034e-08			16.57
AN	1	4.19	4.19	6.25	0.0128383	2.53	0.143002	0.59
CO	1	6.69	6.69	9.98	0.00170688	4.03	0.0723307	0.95
SE	1	2.27	2.27	3.38	0.0666518	1.37	0.269281	0.32
__Selection	3	13.14	4.38	6.53	0.000252956	2.64	0.106607	1.86
LI	10	16.57	1.66	2.47	0.00702028			2.35
EX:AN	1	0.4	0.4	0.6	0.43919	0.42	0.530423	0.06
EX:CO	1	2.5	2.5	3.73	0.0541504	2.63	0.136112	0.35
EX:SE	1	0.005	0.005	0.01	0.931188	0.01	0.943622	0
__Selection_X_experiment	3	2.91	0.97	1.45	0.229008	1.02	0.425021	0.41
EX:LI	10	9.51	0.95	1.42	0.168926			1.35
MO	31	23.76	0.77	1.14	0.276707			3.37
Residuals	400	268.06	0.67					38.06
lmer_model_1	Df	SS	MS	F	P	F_altern	P_altern	perc_SS
AN	1	0.60755	0.60755	0.90232	0.424756
CO	1	1.22693	1.22693	1.82221	0.217185
SE	1	0.692981	0.692981	1.0292	0.351275
lmer_model_2	Df	SS	MS	F	P	F_altern	P_altern	perc_SS
EX	1	47.1493	47.1493	70.1592	0.00383318
AN	1	0.627493	0.627493	0.933723	0.418984
CO	1	1.24065	1.24065	1.84612	0.214035
SE	1	0.683939	0.683939	1.01772	0.353681
EX:AN	1	1.01138	1.01138	1.50496	0.22051
EX:CO	1	1.76133	1.76133	2.62089	0.106125
EX:SE	1	0.026043	0.026043	0.0387525	0.844024

### Sheet: logy
lm_model_1	Df	SS	MS	F	P	F_altern	P_altern	perc_SS
EX	1	2.9	2.9	361.6	2.27317e-58			35.01
BL	3	0.121	0.0403	5.03	0.00196563			1.46
__Blocks	4	3.02	0.76	94.17	0	94.17	0	36.47
TR	69	1.3385	0.0194	2.42	4.54548e-08			16.16
AN	1	0.0419	0.0419	5.23	0.0227254	2.17	0.171835	0.51
CO	1	0.0679	0.0679	8.46	0.00382434	3.51	0.0906681	0.82
SE	1	0.0256	0.0256	3.19	0.0749142	1.32	0.277194	0.31
__Selection	3	0.1354	0.0451	5.63	0.000869651	2.33	0.135985	1.64
LI	10	0.1936	0.0194	2.41	0.00848617			2.34
MO	31	0.2816	0.0091	1.13	0.288963			3.4
Residuals	413	3.3123	0.008					39.99
lm_model_2	Df	SS	MS	F	P	F_altern	P_altern	perc_SS
EX	1	2.9	2.9	366.12	2.05059e-58			35.01
BL	3	0.121	0.0403	5.09	0.00181124			1.46
__Blocks	4	3.02	0.76	95.35	0	95.35	0	36.47
TR	69	1.3385	0.0194	2.45	3.2506e-08			16.16
AN	1	0.0419	0.0419	5.29	0.0219146	2.17	0.171835	0.51
CO	1	0.0679	0.0679	8.57	0.00361892	3.51	0.0906681	0.82
SE	1	0.0256	0.0256	3.23	0.0731496	1.32	0.277194	0.31
__Selection	3	0.1354	0.0451	5.7	0.00079389	2.33	0.135985	1.64
LI	10	0.1936	0.0194	2.44	0.00771622			2.34
EX:AN	1	0.0029	0.0029	0.36	0.546978	0.25	0.63032	0.03
EX:CO	1	0.0218	0.0218	2.75	0.0977975	1.87	0.201671	0.26
EX:SE	1	0.00074846	0.00074846	0.09	0.758706	0.06	0.805284	0.01
__Selection_X_experiment	3	0.0254	0.0085	1.07	0.361374	0.73	0.55929	0.3
EX:LI	10	0.1168	0.0117	1.47	0.146402			1.41
MO	31	0.2833	0.0091	1.15	0.265284			3.42
Residuals	400	3.1685	0.0079					38.25
lmer_model_1	Df	SS	MS	F	P	F_altern	P_altern	perc_SS
AN	1	0.00620214	0.00620214	0.780404	0.456031
CO	1	0.0132235	0.0132235	1.66389	0.2356
SE	1	0.00768138	0.00768138	0.966535	0.36408
lmer_model_2	Df	SS	MS	F	P	F_altern	P_altern	perc_SS
EX	1	0.468047	0.468047	58.8311	0.00497019
AN	1	0.00645524	0.00645524	0.81139	0.449907
CO	1	0.0134902	0.0134902	1.69564	0.231387
SE	1	0.00758183	0.00758183	0.952996	0.367273
EX:AN	1	0.00961971	0.00961971	1.20915	0.27205
EX:CO	1	0.0132976	0.0132976	1.67144	0.19669
EX:SE	1	2.75785e-06	2.75785e-06	0.000346648	0.985153

### Sheet: sqrty
lm_model_1	Df	SS	MS	F	P	F_altern	P_altern	perc_SS
EX	1	7.46	7.46	362.64	1.72173e-58			35
BL	3	0.2899	0.0966	4.7	0.00307353			1.36
__Blocks	4	7.75	1.94	94.19	0	94.19	0	36.36
TR	69	3.4802	0.0504	2.45	2.7423e-08			16.33
AN	1	0.12	0.12	5.66	0.0177915	2.33	0.158087	0.55
CO	1	0.19	0.19	9.08	0.00273812	3.73	0.082107	0.88
SE	1	0.0671	0.0671	3.26	0.0715819	1.34	0.273691	0.31
__Selection	3	0.37	0.12	6	0.000519796	2.47	0.122071	1.74
LI	10	0.5003	0.05	2.43	0.00797187			2.35
MO	31	0.7182	0.0232	1.13	0.29638			3.37
Residuals	413	8.4937	0.0206					39.86
lm_model_2	Df	SS	MS	F	P	F_altern	P_altern	perc_SS
EX	1	7.46	7.46	367.39	1.47299e-58			35
BL	3	0.2899	0.0966	4.76	0.00283632			1.36
__Blocks	4	7.75	1.94	95.42	0	95.42	0	36.36
TR	69	3.4802	0.0504	2.48	1.91265e-08			16.33
AN	1	0.12	0.12	5.74	0.0170806	2.33	0.158087	0.55
CO	1	0.19	0.19	9.2	0.0025746	3.73	0.082107	0.88
SE	1	0.0671	0.0671	3.31	0.0697825	1.34	0.273691	0.31
__Selection	3	0.37	0.12	6.08	0.00046952	2.47	0.122071	1.74
LI	10	0.5003	0.05	2.46	0.00720773			2.35
EX:AN	1	0.0093	0.0093	0.46	0.499145	0.32	0.586859	0.04
EX:CO	1	0.0646	0.0646	3.18	0.0752976	2.19	0.169651	0.3
EX:SE	1	0.00089257	0.00089257	0.04	0.83402	0.03	0.865311	0
__Selection_X_experiment	3	0.0747	0.0249	1.23	0.299446	0.85	0.499856	0.34
EX:LI	10	0.2947	0.0295	1.45	0.15546			1.38
MO	31	0.7224	0.0233	1.15	0.271658			3.39
Residuals	400	8.1201	0.0203					38.1
lmer_model_1	Df	SS	MS	F	P	F_altern	P_altern	perc_SS
AN	1	0.0169507	0.0169507	0.831822	0.44202
CO	1	0.0352043	0.0352043	1.72758	0.22785
SE	1	0.0203105	0.0203105	0.996698	0.357627
lmer_model_2	Df	SS	MS	F	P	F_altern	P_altern	perc_SS
EX	1	1.29823	1.29823	63.72	0.00442824
AN	1	0.0175843	0.0175843	0.863073	0.436045
CO	1	0.0357787	0.0357787	1.75609	0.224094
SE	1	0.0200444	0.0200444	0.983822	0.360525
EX:AN	1	0.0271336	0.0271336	1.33177	0.249062
EX:CO	1	0.042285	0.042285	2.07544	0.150342
EX:SE	1	0.000120023	0.000120023	0.00589096	0.938853
