## Supplementary data 1 for "Weak evidence for heritable changes in response to selection by aphids in *Arabidopsis* accessions": numberRosetteLeaves_OnlyWil3.xlsx

### Sheet: y
lm_model_1	Df	SS	MS	F	P	F_altern	P_altern	perc_SS
EX	1	240.09	240.09	328.06	2.02845e-54			33.18
BL	3	7.92	2.64	3.61	0.0134574			1.1
__Blocks	4	248.02	62	84.72	0	84.72	0	34.28
TR	69	122.34	1.77	2.42	4.25765e-08			16.91
AN	1	4.37	4.37	5.98	0.0149089	2.5	0.144807	0.6
CO	1	7.02	7.02	9.59	0.00209075	4.01	0.072981	0.97
SE	1	1.66	1.66	2.27	0.133074	0.95	0.353174	0.23
__Selection	3	13.05	4.35	5.94	0.000563269	2.49	0.120184	1.8
LI	10	17.49	1.75	2.39	0.00919804			2.42
MO	31	19.66	0.63	0.87	0.675902			2.72
Residuals	414	302.99	0.73					41.88
lm_model_2	Df	SS	MS	F	P	F_altern	P_altern	perc_SS
EX	1	240.09	240.09	331.09	2.27376e-54			33.18
BL	3	7.92	2.64	3.64	0.0128915			1.1
__Blocks	4	248.02	62	85.5	0	85.5	0	34.28
TR	69	122.34	1.77	2.44	3.4232e-08			16.91
AN	1	4.37	4.37	6.03	0.0144703	2.5	0.144807	0.6
CO	1	7.02	7.02	9.68	0.00199894	4.01	0.072981	0.97
SE	1	1.66	1.66	2.29	0.131328	0.95	0.353174	0.23
__Selection	3	13.05	4.35	6	0.000525451	2.49	0.120184	1.8
LI	10	17.49	1.75	2.41	0.00859312			2.42
EX:AN	1	0.42	0.42	0.58	0.445951	0.47	0.506871	0.06
EX:CO	1	2.64	2.64	3.64	0.0571399	2.96	0.11593	0.36
EX:SE	1	0.0396	0.0396	0.05	0.815291	0.04	0.83719	0.01
__Selection_X_experiment	3	3.1	1.03	1.43	0.23484	1.16	0.372477	0.43
EX:LI	10	8.91	0.89	1.23	0.270651			1.23
MO	31	19.85	0.64	0.88	0.650977			2.74
Residuals	401	290.79	0.73					40.19
lmer_model_1	Df	SS	MS	F	P	F_altern	P_altern	perc_SS
AN	1	0.513083	0.513083	0.71017	0.44429
CO	1	1.19693	1.19693	1.6567	0.249943
SE	1	1.2574	1.2574	1.74039	0.220303
lmer_model_2	Df	SS	MS	F	P	F_altern	P_altern	perc_SS
EX	1	52.6063	52.6063	72.8936	0.00376248
AN	1	0.529082	0.529082	0.733119	0.437565
CO	1	1.21753	1.21753	1.68706	0.246227
SE	1	1.25391	1.25391	1.73748	0.220733
EX:AN	1	1.03437	1.03437	1.43326	0.231809
EX:CO	1	2.07387	2.07387	2.87364	0.0906652
EX:SE	1	0.00493632	0.00493632	0.00683997	0.93412

### Sheet: logy
lm_model_1	Df	SS	MS	F	P	F_altern	P_altern	perc_SS
EX	1	2.83	2.83	313.82	1.13273e-52			32.62
BL	3	0.1104	0.0368	4.08	0.00709628			1.27
__Blocks	4	2.94	0.73	81.52	0	81.52	0	33.89
TR	69	1.4278	0.0207	2.3	2.77005e-07			16.47
AN	1	0.0446	0.0446	4.95	0.0266531	2.13	0.175319	0.51
CO	1	0.0726	0.0726	8.06	0.00475386	3.47	0.0922932	0.84
SE	1	0.0167	0.0167	1.85	0.174238	0.8	0.393083	0.19
__Selection	3	0.1339	0.0446	4.95	0.00217622	2.13	0.159917	1.54
LI	10	0.2095	0.021	2.33	0.011345			2.42
MO	31	0.2295	0.0074	0.82	0.74173			2.65
Residuals	414	3.7305	0.009					43.03
lm_model_2	Df	SS	MS	F	P	F_altern	P_altern	perc_SS
EX	1	2.83	2.83	315.74	1.61123e-52			32.62
BL	3	0.1104	0.0368	4.11	0.00687738			1.27
__Blocks	4	2.94	0.73	82.02	0	82.02	0	33.89
TR	69	1.4278	0.0207	2.31	2.48863e-07			16.47
AN	1	0.0446	0.0446	4.98	0.0262143	2.13	0.175319	0.51
CO	1	0.0726	0.0726	8.11	0.00463616	3.47	0.0922932	0.84
SE	1	0.0167	0.0167	1.86	0.172956	0.8	0.393083	0.19
__Selection	3	0.1339	0.0446	4.98	0.00209603	2.13	0.159917	1.54
LI	10	0.2095	0.021	2.34	0.0108777			2.42
EX:AN	1	0.0031	0.0031	0.35	0.555223	0.29	0.600786	0.04
EX:CO	1	0.0237	0.0237	2.64	0.104822	2.21	0.167681	0.27
EX:SE	1	0.0021	0.0021	0.23	0.631141	0.19	0.669492	0.02
__Selection_X_experiment	3	0.0289	0.0096	1.07	0.359911	0.9	0.475059	0.33
EX:LI	10	0.1069	0.0107	1.19	0.292968			1.23
MO	31	0.2327	0.0075	0.84	0.717529			2.68
Residuals	401	3.5914	0.009					41.43
lmer_model_1	Df	SS	MS	F	P	F_altern	P_altern	perc_SS
AN	1	0.00537242	0.00537242	0.605876	0.478759
CO	1	0.0133742	0.0133742	1.50829	0.270613
SE	1	0.0149471	0.0149471	1.68566	0.227082
lmer_model_2	Df	SS	MS	F	P	F_altern	P_altern	perc_SS
EX	1	0.535111	0.535111	60.2604	0.00493858
AN	1	0.00558407	0.00558407	0.628838	0.471399
CO	1	0.0137533	0.0137533	1.5488	0.265314
SE	1	0.0148446	0.0148446	1.67169	0.229012
EX:AN	1	0.0102785	0.0102785	1.15749	0.282513
EX:CO	1	0.0168596	0.0168596	1.89861	0.168851
EX:SE	1	0.00106058	0.00106058	0.119435	0.729795

### Sheet: sqrty
lm_model_1	Df	SS	MS	F	P	F_altern	P_altern	perc_SS
EX	1	7.29	7.29	322.04	1.1011e-53			32.99
BL	3	0.2628	0.0876	3.87	0.00948286			1.19
__Blocks	4	7.55	1.89	83.41	0	83.41	0	34.18
TR	69	3.6817	0.0534	2.36	1.13751e-07			16.66
AN	1	0.12	0.12	5.42	0.02036	2.29	0.160744	0.56
CO	1	0.2	0.2	8.75	0.00327665	3.7	0.0832294	0.9
SE	1	0.0463	0.0463	2.04	0.153685	0.86	0.374365	0.21
__Selection	3	0.37	0.12	5.4	0.00117588	2.29	0.140782	1.67
LI	10	0.535	0.0535	2.36	0.0100372			2.42
MO	31	0.5893	0.019	0.84	0.715775			2.67
Residuals	414	9.3735	0.0226					42.41
lm_model_2	Df	SS	MS	F	P	F_altern	P_altern	perc_SS
EX	1	7.29	7.29	324.46	1.41756e-53			32.99
BL	3	0.2628	0.0876	3.9	0.00913814			1.19
__Blocks	4	7.55	1.89	84.04	0	84.04	0	34.18
TR	69	3.6817	0.0534	2.37	9.74136e-08			16.66
AN	1	0.12	0.12	5.46	0.0199132	2.29	0.160744	0.56
CO	1	0.2	0.2	8.81	0.00316901	3.7	0.0832294	0.9
SE	1	0.0463	0.0463	2.06	0.152179	0.86	0.374365	0.21
__Selection	3	0.37	0.12	5.45	0.00111752	2.29	0.140782	1.67
LI	10	0.535	0.0535	2.38	0.00951257			2.42
EX:AN	1	0.0099	0.0099	0.44	0.506939	0.36	0.559868	0.04
EX:CO	1	0.0691	0.0691	3.08	0.0802664	2.54	0.14241	0.31
EX:SE	1	0.0031	0.0031	0.14	0.709871	0.11	0.742319	0.01
__Selection_X_experiment	3	0.0821	0.0274	1.22	0.302709	1	0.430548	0.36
EX:LI	10	0.2726	0.0273	1.21	0.280552			1.23
MO	31	0.5965	0.0192	0.86	0.691127			2.7
Residuals	401	9.0116	0.0225					40.78
lmer_model_1	Df	SS	MS	F	P	F_altern	P_altern	perc_SS
AN	1	0.0144968	0.0144968	0.649817	0.463514
CO	1	0.0349237	0.0349237	1.56545	0.262229
SE	1	0.0381841	0.0381841	1.7116	0.223846
lmer_model_2	Df	SS	MS	F	P	F_altern	P_altern	perc_SS
EX	1	1.46462	1.46462	65.6236	0.0044011
AN	1	0.0150216	0.0150216	0.673057	0.456347
CO	1	0.0357547	0.0357547	1.60203	0.257561
SE	1	0.0380006	0.0380006	1.70266	0.225068
EX:AN	1	0.0283564	0.0283564	1.27054	0.260215
EX:CO	1	0.051648	0.051648	2.31414	0.128835
EX:SE	1	0.00117855	0.00117855	0.0528063	0.818345
