## Supplementary data 1 for "Weak evidence for heritable changes in response to selection by aphids in *Arabidopsis* accessions": rosetteDiameter_all.outliersRemoved.xlsx

### Sheet: y
lm_model_1	Df	SS	MS	F	P	F_altern	P_altern	perc_SS
EX	1	54929.2	54929.2	1474.41	4.06708e-211			40.15
BL	3	5214.15	1738.05	46.65	1.61116e-28			3.81
__Blocks	4	60143.4	15035.8	403.59	0	403.59	0	43.96
TR	70	15114.9	215.93	5.8	1.89578e-40			11.05
AN	1	144.17	144.17	3.87	0.0493903	1.64	0.217497	0.11
CO	1	496.12	496.12	13.32	0.000274336	5.64	0.0295392	0.36
SE	1	399.07	399.07	10.71	0.00109487	4.54	0.0480092	0.29
__Selection	3	1039.36	346.45	9.3	4.42618e-06	3.94	0.0264769	0.76
LI	17	1494.3	87.9	2.36	0.00142638			1.09
ET	2	2884.21	1442.1	38.71	5.11194e-17	31.68	8.02247e-13	2.11
AN:ET	2	524.54	262.27	7.04	0.000912862	11.51	0.000691767	0.38
CO:ET	2	7.44	3.72	0.1	0.904933	0.16	0.850654	0.01
SE:ET	2	397.46	198.73	5.33	0.00493803	8.72	0.00247683	0.29
__Selection_X_accession	6	929.45	154.91	4.16	0.000382475	6.8	0.000825745	0.68
LI:ET	17	387.46	22.79	0.61	0.885084			0.28
MO	221	10061.5	45.53	1.22	0.0225003			7.35
Residuals	1201	44743.4	37.26					32.71
lm_model_2	Df	SS	MS	F	P	F_altern	P_altern	perc_SS
EX	1	54929.2	54929.2	1467.48	2.3855e-209			40.15
BL	3	5214.15	1738.05	46.43	2.28743e-28			3.81
__Blocks	4	60143.4	15035.8	401.7	0	401.7	0	43.96
TR	70	15114.9	215.93	5.77	4.44872e-40			11.05
AN	1	144.17	144.17	3.85	0.0499303	1.64	0.217497	0.11
CO	1	496.12	496.12	13.25	0.000283737	5.64	0.0295392	0.36
SE	1	399.07	399.07	10.66	0.0011253	4.54	0.0480092	0.29
__Selection	3	1039.36	346.45	9.26	4.72031e-06	3.94	0.0264769	0.76
LI	17	1494.3	87.9	2.35	0.00151678			1.09
ET	2	2884.21	1442.1	38.53	6.18199e-17	31.79	7.34079e-13	2.11
EX:AN	1	32.89	32.89	0.88	0.348777	0.58	0.454574	0.02
EX:CO	1	71.38	71.38	1.91	0.167566	1.26	0.273996	0.05
EX:SE	1	25.4	25.4	0.68	0.410256	0.45	0.510473	0.02
__Selection_X_experiment	3	129.66	43.22	1.15	0.325926	0.76	0.527763	0.09
EX:LI	15	218.34	14.56	0.39	0.982145			0.16
EX:ET	2	235.36	117.68	3.14	0.0434722			0.17
LI:ET	23	1307.2	56.83	1.52	0.0554242			0.96
MO	221	10025.3	45.36	1.21	0.0275632			7.33
Residuals	1181	44206	37.43					32.31
lmer_model_1	Df	SS	MS	F	P	F_altern	P_altern	perc_SS
AN	1	11.6642	11.6642	0.3117	0.59696
CO	1	172.435	172.435	4.60793	0.0471376
SE	1	165.078	165.078	4.41133	0.0507573
ET	2	2215.79	1107.9	29.6061	2.97678e-08
AN:ET	2	258.512	129.256	3.45407	0.0362881
CO:ET	2	38.8654	19.4327	0.519295	0.599556
SE:ET	2	263.269	131.635	3.51764	0.0454918
lmer_model_2	Df	SS	MS	F	P	F_altern	P_altern	perc_SS
EX	1	1239.2	1239.2	33.3054	0.0102473
AN	1	5.46485	5.46485	0.146877	0.71835
CO	1	137.94	137.94	3.70736	0.0740377
SE	1	82.8737	82.8737	2.22737	0.157567
ET	2	1789.16	894.581	24.0434	4.8131e-06
EX:AN	1	28.5078	28.5078	0.766195	0.381551
EX:CO	1	59.726	59.726	1.60524	0.205385
EX:SE	1	24.3371	24.3371	0.654101	0.418795
EX:ET	2	266.243	133.122	3.57787	0.0282012

### Sheet: logy
lm_model_1	Df	SS	MS	F	P	F_altern	P_altern	perc_SS
EX	1	50.44	50.44	1580.91	3.02704e-221			40.6
BL	3	5.11	1.7	53.36	2.24361e-32			4.11
__Blocks	4	55.55	13.89	435.25	0	435.25	0	44.71
TR	70	15.57	0.22	6.97	1.7388e-51			12.53
AN	1	0.12	0.12	3.73	0.0537547	1.7	0.209889	0.1
CO	1	0.34	0.34	10.51	0.00122165	4.79	0.0429303	0.27
SE	1	0.36	0.36	11.21	0.000837913	5.11	0.037229	0.29
__Selection	3	0.81	0.27	8.48	1.40807e-05	3.86	0.0282205	0.66
LI	17	1.1905	0.07	2.19	0.00339197			0.96
ET	2	3.41	1.71	53.5	5.52497e-23	45.93	0	2.75
AN:ET	2	0.35	0.17	5.47	0.00431004	6.77	0.00688841	0.28
CO:ET	2	0.0071	0.0036	0.11	0.894629	0.14	0.872303	0.01
SE:ET	2	0.41	0.2	6.36	0.00178321	7.87	0.00380874	0.33
__Selection_X_accession	6	0.76	0.13	3.98	0.000593885	4.92	0.00433483	0.62
LI:ET	17	0.4385	0.0258	0.81	0.684536			0.35
MO	221	8.2133	0.0372	1.16	0.0638946			6.61
Residuals	1200	38.2861	0.0319					30.82
lm_model_2	Df	SS	MS	F	P	F_altern	P_altern	perc_SS
EX	1	50.44	50.44	1596.09	1.86445e-221			40.6
BL	3	5.11	1.7	53.87	1.23549e-32			4.11
__Blocks	4	55.55	13.89	439.43	0	439.43	0	44.71
TR	70	15.57	0.22	7.04	6.09409e-52			12.53
AN	1	0.12	0.12	3.76	0.0526235	1.7	0.209889	0.1
CO	1	0.34	0.34	10.61	0.00115786	4.79	0.0429303	0.27
SE	1	0.36	0.36	11.32	0.000791556	5.11	0.037229	0.29
__Selection	3	0.81	0.27	8.56	1.25742e-05	3.86	0.0282205	0.66
LI	17	1.1905	0.07	2.22	0.00304636			0.96
ET	2	3.41	1.71	54.02	3.57721e-23	45.88	0	2.75
EX:AN	1	0.0434	0.0434	1.37	0.241709	0.84	0.368196	0.03
EX:CO	1	0.027	0.027	0.85	0.355758	0.52	0.476385	0.02
EX:SE	1	0.0009425	0.0009425	0.03	0.862919	0.02	0.893525	0
__Selection_X_experiment	3	0.0713	0.0238	0.75	0.521374	0.46	0.711765	0.05
EX:LI	15	0.2307	0.0154	0.49	0.948218			0.19
EX:ET	2	0.7	0.35	11.11	1.65169e-05			0.57
LI:ET	23	1.1836	0.0515	1.63	0.0310002			0.95
MO	221	8.2222	0.0372	1.18	0.0518855			6.62
Residuals	1180	37.29	0.0316					30.02
lmer_model_1	Df	SS	MS	F	P	F_altern	P_altern	perc_SS
AN	1	0.00868405	0.00868405	0.271641	0.619781
CO	1	0.131837	0.131837	4.12391	0.0592387
SE	1	0.154822	0.154822	4.84289	0.0423803
ET	2	2.74556	1.37278	42.9412	1.31229e-09
AN:ET	2	0.164545	0.0822726	2.57352	0.0826689
CO:ET	2	0.0311949	0.0155975	0.487896	0.61871
SE:ET	2	0.261579	0.13079	4.09116	0.0321377
lmer_model_2	Df	SS	MS	F	P	F_altern	P_altern	perc_SS
EX	1	0.896626	0.896626	28.6319	0.012783
AN	1	0.0029843	0.0029843	0.0952974	0.769584
CO	1	0.0983764	0.0983764	3.14145	0.0969722
SE	1	0.0706725	0.0706725	2.25678	0.154566
ET	2	2.44241	1.22121	38.9967	3.94177e-06
EX:AN	1	0.0400435	0.0400435	1.27871	0.258339
EX:CO	1	0.018435	0.018435	0.588683	0.443065
EX:SE	1	0.00039074	0.00039074	0.0124775	0.911076
EX:ET	2	0.751868	0.375934	12.0047	6.79726e-06

### Sheet: sqrty
lm_model_1	Df	SS	MS	F	P	F_altern	P_altern	perc_SS
EX	1	423.13	423.13	1543.31	8.24036e-218			40.65
BL	3	39.05	13.02	47.48	5.35216e-29			3.75
__Blocks	4	462.18	115.54	421.44	0	421.44	0	44.4
TR	70	122.55	1.75	6.39	5.0735e-46			11.77
AN	1	1.07	1.07	3.89	0.0488229	1.65	0.21651	0.1
CO	1	3.24	3.24	11.82	0.000605867	5.01	0.0389186	0.31
SE	1	3.05	3.05	11.11	0.000886335	4.7	0.0445459	0.29
__Selection	3	7.35	2.45	8.94	7.37632e-06	3.79	0.0301141	0.7
LI	17	11	0.65	2.36	0.00141691			1.06
ET	2	26.33	13.17	48.02	8.6126e-21	40.14	1.33227e-15	2.53
AN:ET	2	2.89	1.44	5.27	0.00528606	7.24	0.00531383	0.28
CO:ET	2	0.0632	0.0316	0.12	0.891163	0.16	0.854704	0.01
SE:ET	2	3.01	1.5	5.49	0.00423583	7.55	0.00450853	0.29
__Selection_X_accession	6	5.96	0.99	3.62	0.00144151	4.98	0.00410008	0.58
LI:ET	17	3.39	0.2	0.73	0.776814			0.33
MO	221	72.49	0.33	1.2	0.0366981			6.96
Residuals	1202	329.55	0.27					31.66
lm_model_2	Df	SS	MS	F	P	F_altern	P_altern	perc_SS
EX	1	423.13	423.13	1544.76	8.6774e-217			40.65
BL	3	39.05	13.02	47.52	5.35862e-29			3.75
__Blocks	4	462.18	115.54	421.83	0	421.83	0	44.4
TR	70	122.55	1.75	6.39	6.12583e-46			11.77
AN	1	1.07	1.07	3.89	0.048721	1.65	0.21651	0.1
CO	1	3.24	3.24	11.83	0.000602642	5.01	0.0389186	0.31
SE	1	3.05	3.05	11.12	0.000881855	4.7	0.0445459	0.29
__Selection	3	7.35	2.45	8.95	7.30581e-06	3.79	0.0301141	0.7
LI	17	11	0.65	2.36	0.00140326			1.06
ET	2	26.33	13.17	48.07	8.50604e-21	40.16	1.33227e-15	2.53
EX:AN	1	0.19	0.19	0.7	0.4021	0.48	0.496279	0.02
EX:CO	1	0.34	0.34	1.23	0.267746	0.84	0.369928	0.03
EX:SE	1	0.11	0.11	0.4	0.529146	0.27	0.608577	0.01
__Selection_X_experiment	3	0.64	0.21	0.78	0.507384	0.53	0.667526	0.06
EX:LI	15	1.85	0.12	0.45	0.963984			0.18
EX:ET	2	3.42	1.71	6.24	0.00200993			0.33
LI:ET	23	9.26	0.4	1.47	0.0707085			0.89
MO	221	72.46	0.33	1.2	0.0364614			6.96
Residuals	1182	323.76	0.27					31.11
lmer_model_1	Df	SS	MS	F	P	F_altern	P_altern	perc_SS
AN	1	0.0785556	0.0785556	0.286029	0.611166
CO	1	1.14711	1.14711	4.17676	0.0572901
SE	1	1.24986	1.24986	4.55087	0.0476071
ET	2	20.3965	10.1982	37.1329	2.24609e-09
AN:ET	2	1.28125	0.640626	2.33259	0.103399
CO:ET	2	0.287514	0.143757	0.523435	0.597147
SE:ET	2	1.89081	0.945405	3.44232	0.0483863
lmer_model_2	Df	SS	MS	F	P	F_altern	P_altern	perc_SS
EX	1	8.82033	8.82033	32.4537	0.0106879
AN	1	0.0337445	0.0337445	0.12416	0.738448
CO	1	0.913933	0.913933	3.36274	0.0870368
SE	1	0.64291	0.64291	2.36553	0.1458
ET	2	18.6348	9.31742	34.2827	5.83985e-06
EX:AN	1	0.163419	0.163419	0.601287	0.438223
EX:CO	1	0.25273	0.25273	0.929899	0.335065
EX:SE	1	0.0998967	0.0998967	0.367561	0.54444
EX:ET	2	3.70761	1.85381	6.82092	0.00112879
