## Supplementary data 1 for "Weak evidence for heritable changes in response to selection by aphids in *Arabidopsis* accessions": rosetteDiameter_all.xlsx

### Sheet: y
lm_model_1	Df	SS	MS	F	P	F_altern	P_altern	perc_SS
EX	1	54774.6	54774.6	1445.51	2.17438e-208			39.62
BL	3	4985.94	1661.98	43.86	6.72368e-27			3.61
__Blocks	4	59760.5	14940.1	394.27	0	394.27	0	43.23
TR	70	15708.6	224.41	5.92	1.1765e-41			11.36
AN	1	153.96	153.96	4.06	0.0440508	1.61	0.222119	0.11
CO	1	460.04	460.04	12.14	0.000511132	4.8	0.0426992	0.33
SE	1	441.68	441.68	11.66	0.000661252	4.61	0.0465539	0.32
__Selection	3	1055.68	351.89	9.29	4.5068e-06	3.67	0.033193	0.76
LI	17	1629.6	95.86	2.53	0.000564508			1.18
ET	2	3034.59	1517.29	40.04	1.46052e-17	32.86	3.21743e-13	2.2
AN:ET	2	478.67	239.33	6.32	0.00186756	9.91	0.00140549	0.35
CO:ET	2	8.51	4.26	0.11	0.893743	0.18	0.839953	0.01
SE:ET	2	363.9	181.95	4.8	0.00837366	7.53	0.00454818	0.26
__Selection_X_accession	6	851.09	141.85	3.74	0.00107269	5.87	0.00180454	0.62
LI:ET	17	410.71	24.16	0.64	0.863883			0.3
MO	221	10205.7	46.18	1.22	0.0240089			7.38
Residuals	1203	45585.2	37.89					32.98
lm_model_2	Df	SS	MS	F	P	F_altern	P_altern	perc_SS
EX	1	54774.6	54774.6	1440.75	7.47175e-207			39.62
BL	3	4985.94	1661.98	43.72	8.59615e-27			3.61
__Blocks	4	59760.5	14940.1	392.97	0	392.97	0	43.23
TR	70	15708.6	224.41	5.9	2.36013e-41			11.36
AN	1	153.96	153.96	4.05	0.044404	1.61	0.222119	0.11
CO	1	460.04	460.04	12.1	0.000522409	4.8	0.0426992	0.33
SE	1	441.68	441.68	11.62	0.00067528	4.61	0.0465539	0.32
__Selection	3	1055.68	351.89	9.26	4.71799e-06	3.67	0.033193	0.76
LI	17	1629.6	95.86	2.52	0.000592652			1.18
ET	2	3034.59	1517.29	39.91	1.68711e-17	32.9	3.11307e-13	2.2
EX:AN	1	20.73	20.73	0.55	0.460406	0.38	0.544627	0.01
EX:CO	1	67.73	67.73	1.78	0.182235	1.24	0.277833	0.05
EX:SE	1	31.64	31.64	0.83	0.361826	0.58	0.455148	0.02
__Selection_X_experiment	3	120.09	40.03	1.05	0.368197	0.73	0.544473	0.08
EX:LI	15	247.67	16.51	0.43	0.969352			0.18
EX:ET	2	256.16	128.08	3.37	0.0347561			0.19
LI:ET	23	1260.82	54.82	1.44	0.081131			0.91
MO	221	10192.4	46.12	1.21	0.0269359			7.37
Residuals	1183	44975.5	38.02					32.53
lmer_model_1	Df	SS	MS	F	P	F_altern	P_altern	perc_SS
AN	1	11.5791	11.5791	0.304308	0.600351
CO	1	154.443	154.443	4.05889	0.0606155
SE	1	174.946	174.946	4.59771	0.0466546
ET	2	2336.04	1168.02	30.6964	2.06032e-08
AN:ET	2	230.075	115.038	3.02328	0.0541471
CO:ET	2	40.3505	20.1753	0.530222	0.593236
SE:ET	2	233.415	116.707	3.06717	0.0649849
lmer_model_2	Df	SS	MS	F	P	F_altern	P_altern	perc_SS
EX	1	1295.15	1295.15	34.2335	0.00986569
AN	1	5.73024	5.73024	0.151462	0.71274
CO	1	124.871	124.871	3.30061	0.08965
SE	1	95.8768	95.8768	2.53422	0.133163
ET	2	1970.09	985.046	26.0368	4.66067e-06
EX:AN	1	15.9318	15.9318	0.421109	0.516494
EX:CO	1	55.9198	55.9198	1.47807	0.224292
EX:SE	1	31.7925	31.7925	0.840341	0.359466
EX:ET	2	279.613	139.807	3.69538	0.0250905

### Sheet: logy
lm_model_1	Df	SS	MS	F	P	F_altern	P_altern	perc_SS
EX	1	50.43	50.43	1530.33	1.24926e-216			40.06
BL	3	5.01	1.67	50.65	7.86998e-31			3.98
__Blocks	4	55.44	13.86	420.57	0	420.57	0	44.04
TR	70	15.84	0.23	6.86	1.62008e-50			12.58
AN	1	0.087	0.087	2.64	0.104572	1.23	0.282451	0.07
CO	1	0.35	0.35	10.7	0.0011024	5	0.0391085	0.28
SE	1	0.33	0.33	10.15	0.00147628	4.74	0.0438037	0.27
__Selection	3	0.77	0.26	7.83	3.5384e-05	3.66	0.0335901	0.62
LI	17	1.1997	0.0706	2.14	0.00446735			0.95
ET	2	3.35	1.67	50.78	6.70948e-22	43.58	1.11022e-16	2.66
AN:ET	2	0.34	0.17	5.16	0.00586518	6.62	0.00749203	0.27
CO:ET	2	0.0089	0.0044	0.13	0.874016	0.17	0.842869	0.01
SE:ET	2	0.39	0.19	5.9	0.00282202	7.56	0.00447077	0.31
__Selection_X_accession	6	0.74	0.12	3.73	0.00110462	4.78	0.0049729	0.59
LI:ET	17	0.437	0.0257	0.78	0.718061			0.35
MO	221	8.4873	0.0384	1.17	0.0633678			6.74
Residuals	1203	39.6467	0.033					31.49
lm_model_2	Df	SS	MS	F	P	F_altern	P_altern	perc_SS
EX	1	50.43	50.43	1542.85	1.14801e-216			40.06
BL	3	5.01	1.67	51.07	4.87621e-31			3.98
__Blocks	4	55.44	13.86	424.01	0	424.01	0	44.04
TR	70	15.84	0.23	6.92	7.03223e-51			12.58
AN	1	0.087	0.087	2.66	0.10317	1.23	0.282451	0.07
CO	1	0.35	0.35	10.79	0.00105243	5	0.0391085	0.28
SE	1	0.33	0.33	10.24	0.00141243	4.74	0.0438037	0.27
__Selection	3	0.77	0.26	7.89	3.23786e-05	3.66	0.0335901	0.62
LI	17	1.1997	0.0706	2.16	0.00409105			0.95
ET	2	3.35	1.67	51.2	4.72872e-22	43.63	1.11022e-16	2.66
EX:AN	1	0.0195	0.0195	0.6	0.440469	0.39	0.539633	0.02
EX:CO	1	0.0235	0.0235	0.72	0.396712	0.47	0.500742	0.02
EX:SE	1	0.0036	0.0036	0.11	0.740466	0.07	0.79159	0
__Selection_X_experiment	3	0.0466	0.0155	0.47	0.699974	0.31	0.818588	0.04
EX:LI	15	0.2461	0.0164	0.5	0.940678			0.2
EX:ET	2	0.71	0.36	10.9	2.03015e-05			0.57
LI:ET	23	1.1547	0.0502	1.54	0.05066			0.92
MO	221	8.4772	0.0384	1.17	0.0554334			6.73
Residuals	1183	38.6713	0.0327					30.71
lmer_model_1	Df	SS	MS	F	P	F_altern	P_altern	perc_SS
AN	1	0.00626986	0.00626986	0.190189	0.677722
CO	1	0.137734	0.137734	4.17802	0.0577388
SE	1	0.150075	0.150075	4.55236	0.0480936
ET	2	2.67219	1.3361	40.529	1.44896e-09
AN:ET	2	0.15638	0.07819	2.37181	0.0997027
CO:ET	2	0.034721	0.0173605	0.526612	0.595679
SE:ET	2	0.250372	0.125186	3.79738	0.0384278
lmer_model_2	Df	SS	MS	F	P	F_altern	P_altern	perc_SS
EX	1	0.940371	0.940371	29.0504	0.0125201
AN	1	0.00169611	0.00169611	0.052397	0.8281
CO	1	0.102422	0.102422	3.16406	0.096069
SE	1	0.0704211	0.0704211	2.17548	0.161801
ET	2	2.41796	1.20898	37.3484	3.94437e-06
EX:AN	1	0.0171203	0.0171203	0.528887	0.4672
EX:CO	1	0.0150015	0.0150015	0.463433	0.496142
EX:SE	1	0.00249317	0.00249317	0.07702	0.78142
EX:ET	2	0.760462	0.380231	11.7463	8.75984e-06

### Sheet: sqrty
lm_model_1	Df	SS	MS	F	P	F_altern	P_altern	perc_SS
EX	1	421.88	421.88	1529.67	1.44667e-216			40.46
BL	3	39.06	13.02	47.21	7.64553e-29			3.75
__Blocks	4	460.94	115.23	417.82	0	417.82	0	44.21
TR	70	123.44	1.76	6.39	4.13477e-46			11.84
AN	1	0.96	0.96	3.46	0.0629848	1.47	0.242413	0.09
CO	1	3.25	3.25	11.78	0.000620459	4.99	0.0392651	0.31
SE	1	3.06	3.06	11.08	0.000898629	4.69	0.0447866	0.29
__Selection	3	7.26	2.42	8.77	9.32373e-06	3.72	0.0319618	0.69
LI	17	11.07	0.65	2.36	0.00141296			1.06
ET	2	25.59	12.8	46.4	3.88255e-20	38.76	3.77476e-15	2.45
AN:ET	2	3.25	1.63	5.89	0.00284137	8.25	0.00312559	0.31
CO:ET	2	0.0615	0.0307	0.11	0.894518	0.16	0.856621	0.01
SE:ET	2	3.02	1.51	5.47	0.0043029	7.67	0.00423214	0.29
__Selection_X_accession	6	6.33	1.06	3.83	0.000875388	5.36	0.00286835	0.61
LI:ET	17	3.35	0.2	0.71	0.791031			0.32
MO	221	72.96	0.33	1.2	0.0361983			7
Residuals	1203	331.78	0.28					31.82
lm_model_2	Df	SS	MS	F	P	F_altern	P_altern	perc_SS
EX	1	421.88	421.88	1531.47	1.3644e-215			40.46
BL	3	39.06	13.02	47.26	7.5364e-29			3.75
__Blocks	4	460.94	115.23	418.32	0	418.32	0	44.21
TR	70	123.44	1.76	6.4	4.83031e-46			11.84
AN	1	0.96	0.96	3.47	0.0628338	1.47	0.242413	0.09
CO	1	3.25	3.25	11.79	0.000616234	4.99	0.0392651	0.31
SE	1	3.06	3.06	11.09	0.000892818	4.69	0.0447866	0.29
__Selection	3	7.26	2.42	8.78	9.20821e-06	3.72	0.0319618	0.69
LI	17	11.07	0.65	2.36	0.00139507			1.06
ET	2	25.59	12.8	46.45	3.79269e-20	38.79	3.66374e-15	2.45
EX:AN	1	0.15	0.15	0.55	0.457198	0.37	0.551398	0.01
EX:CO	1	0.34	0.34	1.23	0.267178	0.81	0.376209	0.03
EX:SE	1	0.11	0.11	0.4	0.526549	0.27	0.611514	0.01
__Selection_X_experiment	3	0.6	0.2	0.73	0.534783	0.48	0.698257	0.05
EX:LI	15	1.84	0.12	0.45	0.965083			0.18
EX:ET	2	3.6	1.8	6.53	0.00150788			0.35
LI:ET	23	9.59	0.42	1.51	0.0568495			0.92
MO	221	72.9	0.33	1.2	0.0360976			6.99
Residuals	1183	325.88	0.28					31.25
lmer_model_1	Df	SS	MS	F	P	F_altern	P_altern	perc_SS
AN	1	0.0683114	0.0683114	0.24719	0.635945
CO	1	1.14643	1.14643	4.14845	0.0581074
SE	1	1.2598	1.2598	4.55868	0.0475088
ET	2	19.9725	9.98627	36.136	3.34831e-09
AN:ET	2	1.51272	0.756361	2.73694	0.0706734
CO:ET	2	0.283809	0.141905	0.513492	0.602982
SE:ET	2	1.91589	0.957947	3.4664	0.0477121
lmer_model_2	Df	SS	MS	F	P	F_altern	P_altern	perc_SS
EX	1	8.85884	8.85884	32.4043	0.0107128
AN	1	0.0266999	0.0266999	0.097664	0.766929
CO	1	0.898061	0.898061	3.28497	0.0902978
SE	1	0.64257	0.64257	2.35042	0.1469
ET	2	17.2621	8.63105	31.571	2.78184e-06
EX:AN	1	0.124164	0.124164	0.454172	0.500475
EX:CO	1	0.253279	0.253279	0.926453	0.335962
EX:SE	1	0.100246	0.100246	0.366685	0.54492
EX:ET	2	3.86948	1.93474	7.07698	0.000876069
