## Supplementary data 1 for "Weak evidence for heritable changes in response to selection by aphids in *Arabidopsis* accessions": rosetteDiameter_NoWil3.outliersRemoved.xlsx

### Sheet: y
lm_model_1	Df	SS	MS	F	P	F_altern	P_altern	perc_SS
EX	1	35838	35838	907.99	3.14367e-129			39.5
BL	3	3658.68	1219.56	30.9	8.74764e-19			4.03
__Blocks	4	39496.7	9874.18	250.17	0	250.17	0	43.53
TR	70	10534.1	150.49	3.81	5.01441e-20			11.61
AN	1	0.84	0.84	0.02	0.883813	0.01	0.923178	0
CO	1	115.7	115.7	2.93	0.087308	1.32	0.268115	0.13
SE	1	59.55	59.55	1.51	0.219727	0.68	0.422536	0.07
__Selection	3	176.1	58.7	1.49	0.216724	0.67	0.583995	0.2
LI	16	1406.32	87.9	2.23	0.00384207			1.55
ET	1	2158.9	2158.9	54.7	3.96243e-13	49.57	3.4039e-11	2.38
AN:ET	1	136.35	136.35	3.45	0.0634896	6.34	0.0359717	0.15
CO:ET	1	6.75	6.75	0.17	0.679399	0.31	0.590862	0.01
SE:ET	1	256.91	256.91	6.51	0.0109403	11.94	0.00862965	0.28
__Selection_X_accession	3	400.01	133.34	3.38	0.0179785	6.2	0.0175696	0.44
LI:ET	8	172.17	21.52	0.55	0.822586			0.19
MO	190	8275.61	43.56	1.1	0.188665			9.12
Residuals	712	28102.4	39.47					30.98
lm_model_2	Df	SS	MS	F	P	F_altern	P_altern	perc_SS
EX	1	35838	35838	902.45	1.15123e-127			39.5
BL	3	3658.68	1219.56	30.71	1.19456e-18			4.03
__Blocks	4	39496.7	9874.18	248.65	0	248.65	0	43.53
TR	70	10534.1	150.49	3.79	9.71042e-20			11.61
AN	1	0.84	0.84	0.02	0.884167	0.01	0.923178	0
CO	1	115.7	115.7	2.91	0.0882874	1.32	0.268115	0.13
SE	1	59.55	59.55	1.5	0.221147	0.68	0.422536	0.07
__Selection	3	176.1	58.7	1.48	0.219222	0.67	0.583995	0.2
LI	16	1406.32	87.9	2.21	0.0041202			1.55
ET	1	2158.9	2158.9	54.36	4.75771e-13	49.27	3.83686e-11	2.38
EX:AN	1	22.09	22.09	0.56	0.456038	0.44	0.521845	0.02
EX:CO	1	17.27	17.27	0.43	0.509843	0.34	0.570372	0.02
EX:SE	1	46.08	46.08	1.16	0.281741	0.91	0.359791	0.05
__Selection_X_experiment	3	85.44	28.48	0.72	0.541912	0.56	0.649688	0.09
EX:LI	14	209.48	14.96	0.38	0.981178			0.23
EX:ET	1	214.84	214.84	5.41	0.0203089			0.24
LI:ET	11	555.1	50.46	1.27	0.236961			0.61
MO	190	8325.33	43.82	1.1	0.189706			9.18
Residuals	694	27560	39.71					30.38
lmer_model_1	Df	SS	MS	F	P	F_altern	P_altern	perc_SS
AN	1	7.72197e-05	7.72197e-05	1.93508e-06	0.998947
CO	1	139.183	139.183	3.48786	0.0854549
SE	1	69.9176	69.9176	1.7521	0.21132
ET	1	2163.96	2163.96	54.2275	1.35901e-11
AN:ET	1	102.548	102.548	2.56979	0.11076
CO:ET	1	27.5357	27.5357	0.690029	0.408198
SE:ET	1	192.43	192.43	4.82219	0.0294692
lmer_model_2	Df	SS	MS	F	P	F_altern	P_altern	perc_SS
EX	1	1363.84	1363.84	34.2755	0.00967476
AN	1	0.277041	0.277041	0.0069625	0.937468
CO	1	115.194	115.194	2.89502	0.112738
SE	1	44.9029	44.9029	1.12848	0.309671
ET	1	1530.82	1530.82	38.4722	4.55496e-05
EX:AN	1	13.2891	13.2891	0.333978	0.563479
EX:CO	1	8.75646	8.75646	0.220065	0.639116
EX:SE	1	36.3584	36.3584	0.913747	0.339407
EX:ET	1	243.537	243.537	6.12049	0.0135605

### Sheet: logy
lm_model_1	Df	SS	MS	F	P	F_altern	P_altern	perc_SS
EX	1	31.61	31.61	991.94	4.11445e-137			40.59
BL	3	2.74	0.91	28.65	1.68096e-17			3.52
__Blocks	4	34.35	8.59	269.48	0	269.48	0	44.11
TR	70	10.05	0.14	4.5	8.94629e-26			12.9
AN	1	0.00048094	0.00048094	0.02	0.902257	0.01	0.936325	0
CO	1	0.065	0.065	2.04	0.153813	0.89	0.359642	0.08
SE	1	0.042	0.042	1.32	0.251541	0.57	0.459442	0.05
__Selection	3	0.1074	0.0358	1.12	0.338734	0.49	0.693967	0.13
LI	16	1.1684	0.073	2.29	0.00279948			1.5
ET	1	2.56	2.56	80.37	2.69908e-18	74.96	1.9984e-15	3.29
AN:ET	1	0.0421	0.0421	1.32	0.250903	1.85	0.211044	0.05
CO:ET	1	0.0019	0.0019	0.06	0.806619	0.08	0.779386	0
SE:ET	1	0.2	0.2	6.19	0.0130636	8.67	0.018594	0.25
__Selection_X_accession	3	0.2413	0.0804	2.52	0.0566089	3.53	0.0681164	0.3
LI:ET	8	0.1821	0.0228	0.71	0.679025			0.23
MO	190	6.4908	0.0342	1.07	0.264713			8.34
Residuals	713	22.7195	0.0319					29.18
lm_model_2	Df	SS	MS	F	P	F_altern	P_altern	perc_SS
EX	1	31.61	31.61	1010.9	1.2022e-137			40.59
BL	3	2.74	0.91	29.2	8.63746e-18			3.52
__Blocks	4	34.35	8.59	274.63	0	274.63	0	44.11
TR	70	10.05	0.14	4.59	2.41039e-26			12.9
AN	1	0.00048094	0.00048094	0.02	0.901333	0.01	0.936325	0
CO	1	0.065	0.065	2.08	0.149953	0.89	0.359642	0.08
SE	1	0.042	0.042	1.34	0.247075	0.57	0.459442	0.05
__Selection	3	0.1074	0.0358	1.14	0.330125	0.49	0.693967	0.13
LI	16	1.1684	0.073	2.34	0.00226566			1.5
ET	1	2.56	2.56	81.9	1.41776e-18	74.12	2.77556e-15	3.29
EX:AN	1	0.0361	0.0361	1.15	0.283236	1	0.339885	0.05
EX:CO	1	0.0062	0.0062	0.2	0.657069	0.17	0.687815	0.01
EX:SE	1	0.0353	0.0353	1.13	0.288286	0.97	0.34474	0.05
__Selection_X_experiment	3	0.0775	0.0258	0.83	0.479415	0.71	0.56415	0.11
EX:LI	14	0.2738	0.0196	0.63	0.84504			0.35
EX:ET	1	0.59	0.59	18.82	1.64834e-05			0.76
LI:ET	11	0.3985	0.0362	1.16	0.31258			0.51
MO	190	6.5646	0.0346	1.11	0.186168			8.43
Residuals	695	21.7307	0.0313					27.91
lmer_model_1	Df	SS	MS	F	P	F_altern	P_altern	perc_SS
AN	1	2.07396e-05	2.07396e-05	0.00064647	0.980652
CO	1	0.101405	0.101405	3.16088	0.0984622
SE	1	0.0526153	0.0526153	1.64006	0.224237
ET	1	2.62091	2.62091	81.6957	9.46151e-16
AN:ET	1	0.024364	0.024364	0.759445	0.384739
CO:ET	1	0.0154081	0.0154081	0.480282	0.489887
SE:ET	1	0.154005	0.154005	4.80045	0.0297821
lmer_model_2	Df	SS	MS	F	P	F_altern	P_altern	perc_SS
EX	1	1.14477	1.14477	36.5135	0.00897927
AN	1	0.000480788	0.000480788	0.0153352	0.906554
CO	1	0.0888485	0.0888485	2.83391	0.115596
SE	1	0.0401313	0.0401313	1.28003	0.279562
ET	1	2.27724	2.27724	72.6346	0.00018948
EX:AN	1	0.027569	0.027569	0.879339	0.348655
EX:CO	1	0.00137502	0.00137502	0.0438576	0.834171
EX:SE	1	0.0232652	0.0232652	0.742064	0.389257
EX:ET	1	0.682011	0.682011	21.7534	3.61483e-06

### Sheet: sqrty
lm_model_1	Df	SS	MS	F	P	F_altern	P_altern	perc_SS
EX	1	270.47	270.47	963.05	1.83482e-134			40.3
BL	3	24.28	8.09	28.82	1.34922e-17			3.62
__Blocks	4	294.76	73.69	262.38	0	262.38	0	43.92
TR	70	83.06	1.19	4.23	1.879e-23			12.38
AN	1	0.0183	0.0183	0.07	0.798623	0.03	0.869841	0
CO	1	0.64	0.64	2.27	0.132202	0.97	0.340091	0.1
SE	1	0.46	0.46	1.64	0.200392	0.7	0.415388	0.07
__Selection	3	1.12	0.37	1.33	0.264606	0.56	0.646178	0.17
LI	16	10.56	0.66	2.35	0.00210346			1.57
ET	1	19.63	19.63	69.89	3.28648e-16	64.19	1.11244e-13	2.92
AN:ET	1	0.53	0.53	1.89	0.169709	2.8	0.132764	0.08
CO:ET	1	0.0331	0.0331	0.12	0.731637	0.17	0.687147	0
SE:ET	1	1.64	1.64	5.82	0.016066	8.63	0.0187656	0.24
__Selection_X_accession	3	2.2	0.73	2.61	0.0504856	3.87	0.0559094	0.32
LI:ET	8	1.52	0.19	0.67	0.714184			0.23
MO	190	58.1	0.31	1.09	0.222311			8.66
Residuals	713	200.25	0.28					29.83
lm_model_2	Df	SS	MS	F	P	F_altern	P_altern	perc_SS
EX	1	270.47	270.47	968.69	7.32587e-134			40.3
BL	3	24.28	8.09	28.99	1.1429e-17			3.62
__Blocks	4	294.76	73.69	263.91	0	263.91	0	43.92
TR	70	83.06	1.19	4.25	1.55032e-23			12.38
AN	1	0.0183	0.0183	0.07	0.798048	0.03	0.869841	0
CO	1	0.64	0.64	2.28	0.131088	0.97	0.340091	0.1
SE	1	0.46	0.46	1.65	0.199091	0.7	0.415388	0.07
__Selection	3	1.12	0.37	1.33	0.262107	0.56	0.646178	0.17
LI	16	10.56	0.66	2.36	0.00197381			1.57
ET	1	19.63	19.63	70.3	2.83329e-16	63.44	1.47993e-13	2.92
EX:AN	1	0.21	0.21	0.74	0.390171	0.64	0.442153	0.03
EX:CO	1	0.0748	0.0748	0.27	0.605015	0.23	0.640772	0.01
EX:SE	1	0.36	0.36	1.28	0.257374	1.1	0.315764	0.05
__Selection_X_experiment	3	0.64	0.21	0.76	0.514462	0.66	0.595331	0.09
EX:LI	14	1.91	0.14	0.49	0.940064			0.28
EX:ET	1	3.1	3.1	11.1	0.000909272			0.46
LI:ET	11	3.57	0.32	1.16	0.309347			0.53
MO	190	58.79	0.31	1.11	0.179613			8.76
Residuals	695	194.05	0.28					28.91
lmer_model_1	Df	SS	MS	F	P	F_altern	P_altern	perc_SS
AN	1	0.000395015	0.000395015	0.00139545	0.971586
CO	1	0.891579	0.891579	3.14963	0.0992345
SE	1	0.509149	0.509149	1.79864	0.204755
ET	1	19.7499	19.7499	69.7693	5.01891e-14
AN:ET	1	0.344884	0.344884	1.21835	0.271243
CO:ET	1	0.172604	0.172604	0.609748	0.436713
SE:ET	1	1.23909	1.23909	4.37724	0.0378819
lmer_model_2	Df	SS	MS	F	P	F_altern	P_altern	perc_SS
EX	1	10.3773	10.3773	37.0712	0.00871829
AN	1	0.000660674	0.000660674	0.00236016	0.96326
CO	1	0.778218	0.778218	2.78007	0.118692
SE	1	0.374964	0.374964	1.3395	0.269371
ET	1	15.9618	15.9618	57.0211	6.65252e-05
EX:AN	1	0.135362	0.135362	0.483561	0.487006
EX:CO	1	0.0260322	0.0260322	0.0929962	0.76048
EX:SE	1	0.268087	0.268087	0.9577	0.32806
EX:ET	1	3.47307	3.47307	12.407	0.000451089
