## Supplementary data 1 for "Weak evidence for heritable changes in response to selection by aphids in *Arabidopsis* accessions": rosetteDiameter_NoWil3.xlsx

### Sheet: y
lm_model_1	Df	SS	MS	F	P	F_altern	P_altern	perc_SS
EX	1	35682.5	35682.5	882.82	6.47096e-127			38.73
BL	3	3430.92	1143.64	28.29	2.69724e-17			3.72
__Blocks	4	39113.4	9778.36	241.93	0	241.93	0	42.45
TR	70	11201.6	160.02	3.96	2.99179e-21			12.16
AN	1	1.98	1.98	0.05	0.824762	0.02	0.887639	0
CO	1	94.02	94.02	2.33	0.12765	0.98	0.337616	0.1
SE	1	82.77	82.77	2.05	0.152851	0.86	0.367451	0.09
__Selection	3	178.78	59.59	1.47	0.220212	0.62	0.612575	0.19
LI	16	1539.56	96.22	2.38	0.0017997			1.67
ET	1	2263.24	2263.24	55.99	2.14206e-13	50.98	1.92588e-11	2.46
AN:ET	1	116.63	116.63	2.89	0.0898084	4.78	0.0602352	0.13
CO:ET	1	7.77	7.77	0.19	0.661146	0.32	0.587906	0.01
SE:ET	1	219.26	219.26	5.42	0.0201332	8.99	0.0171221	0.24
__Selection_X_accession	3	343.66	114.55	2.83	0.037433	4.7	0.035657	0.38
LI:ET	8	195.15	24.39	0.6	0.775371			0.21
MO	190	8434.98	44.39	1.1	0.199946			9.16
Residuals	714	28859	40.42					31.32
lm_model_2	Df	SS	MS	F	P	F_altern	P_altern	perc_SS
EX	1	35682.5	35682.5	880.04	1.20662e-125			38.73
BL	3	3430.92	1143.64	28.21	3.20559e-17			3.72
__Blocks	4	39113.4	9778.36	241.16	0	241.16	0	42.45
TR	70	11201.6	160.02	3.95	4.81875e-21			12.16
AN	1	1.98	1.98	0.05	0.825036	0.02	0.887639	0
CO	1	94.02	94.02	2.32	0.128263	0.98	0.337616	0.1
SE	1	82.77	82.77	2.04	0.153511	0.86	0.367451	0.09
__Selection	3	178.78	59.59	1.47	0.221521	0.62	0.612575	0.19
LI	16	1539.56	96.22	2.37	0.00187788			1.67
ET	1	2263.24	2263.24	55.82	2.3905e-13	50.47	2.36052e-11	2.46
EX:AN	1	12.74	12.74	0.31	0.575327	0.26	0.617537	0.01
EX:CO	1	13.4	13.4	0.33	0.565555	0.28	0.608641	0.01
EX:SE	1	58.09	58.09	1.43	0.231735	1.2	0.295951	0.06
__Selection_X_experiment	3	84.23	28.08	0.69	0.556841	0.58	0.63905	0.08
EX:LI	14	237.99	17	0.42	0.969064			0.26
EX:ET	1	239.81	239.81	5.91	0.0152678			0.26
LI:ET	11	530.7	48.25	1.19	0.29003			0.58
MO	190	8519.56	44.84	1.11	0.184287			9.25
Residuals	696	28220.5	40.55					30.63
lmer_model_1	Df	SS	MS	F	P	F_altern	P_altern	perc_SS
AN	1	0.0394187	0.0394187	0.000965476	0.976386
CO	1	120.989	120.989	2.96336	0.109204
SE	1	81.4631	81.4631	1.99526	0.183735
ET	1	2273.66	2273.66	55.6883	7.55134e-12
AN:ET	1	86.4033	86.4033	2.11626	0.147585
CO:ET	1	29.5426	29.5426	0.723583	0.39701
SE:ET	1	163.696	163.696	4.00938	0.0468249
lmer_model_2	Df	SS	MS	F	P	F_altern	P_altern	perc_SS
EX	1	1466.48	1466.48	36.0471	0.00901026
AN	1	0.0817878	0.0817878	0.00201039	0.966155
CO	1	102.727	102.727	2.52509	0.135574
SE	1	57.3385	57.3385	1.40942	0.258261
ET	1	1685.77	1685.77	41.4374	5.05487e-05
EX:AN	1	5.17997	5.17997	0.127327	0.721309
EX:CO	1	6.23445	6.23445	0.153247	0.695554
EX:SE	1	48.5598	48.5598	1.19363	0.274923
EX:ET	1	256.321	256.321	6.30054	0.0122586

### Sheet: logy
lm_model_1	Df	SS	MS	F	P	F_altern	P_altern	perc_SS
EX	1	31.45	31.45	976.62	8.94399e-136			40.26
BL	3	2.71	0.9	28.02	3.87844e-17			3.47
__Blocks	4	34.16	8.54	265.17	0	265.17	0	43.73
TR	70	10.2	0.15	4.53	5.91824e-26			13.06
AN	1	5.613e-05	5.613e-05	0	0.966714	0	0.978302	0
CO	1	0.065	0.065	2.02	0.155766	0.88	0.361002	0.08
SE	1	0.0445	0.0445	1.38	0.240316	0.6	0.448078	0.06
__Selection	3	0.1096	0.0365	1.13	0.334477	0.5	0.689753	0.14
LI	16	1.1766	0.0735	2.28	0.00291668			1.51
ET	1	2.5	2.5	77.67	9.21309e-18	72.67	4.66294e-15	3.2
AN:ET	1	0.0546	0.0546	1.69	0.193508	2.48	0.153691	0.07
CO:ET	1	0.002	0.002	0.06	0.805209	0.09	0.772763	0
SE:ET	1	0.21	0.21	6.42	0.0114721	9.42	0.0153719	0.26
__Selection_X_accession	3	0.2634	0.0878	2.73	0.0432473	4	0.051978	0.33
LI:ET	8	0.1757	0.022	0.68	0.707644			0.22
MO	190	6.5402	0.0344	1.07	0.273746			8.37
Residuals	714	22.9965	0.0322					29.43
lm_model_2	Df	SS	MS	F	P	F_altern	P_altern	perc_SS
EX	1	31.45	31.45	995.3	2.52801e-136			40.26
BL	3	2.71	0.9	28.56	2.01562e-17			3.47
__Blocks	4	34.16	8.54	270.24	0	270.24	0	43.73
TR	70	10.2	0.15	4.61	1.58406e-26			13.06
AN	1	5.613e-05	5.613e-05	0	0.966398	0	0.978302	0
CO	1	0.065	0.065	2.06	0.151885	0.88	0.361002	0.08
SE	1	0.0445	0.0445	1.41	0.235885	0.6	0.448078	0.06
__Selection	3	0.1096	0.0365	1.16	0.325878	0.5	0.689753	0.14
LI	16	1.1766	0.0735	2.33	0.00236266			1.51
ET	1	2.5	2.5	79.15	4.92171e-18	71.94	6.21725e-15	3.2
EX:AN	1	0.0276	0.0276	0.87	0.350521	0.73	0.410217	0.04
EX:CO	1	0.0063	0.0063	0.2	0.654592	0.17	0.68957	0.01
EX:SE	1	0.0368	0.0368	1.16	0.280858	0.98	0.343932	0.05
__Selection_X_experiment	3	0.0707	0.0236	0.75	0.524925	0.63	0.612798	0.1
EX:LI	14	0.2775	0.0198	0.63	0.843604			0.36
EX:ET	1	0.61	0.61	19.32	1.28052e-05			0.78
LI:ET	11	0.414	0.0376	1.19	0.28933			0.53
MO	190	6.6071	0.0348	1.1	0.196327			8.46
Residuals	696	21.9961	0.0316					28.15
lmer_model_1	Df	SS	MS	F	P	F_altern	P_altern	perc_SS
AN	1	0.000300168	0.000300168	0.00924878	0.926894
CO	1	0.101306	0.101306	3.12143	0.100416
SE	1	0.0550524	0.0550524	1.69627	0.216954
ET	1	2.58451	2.58451	79.6339	1.86745e-15
AN:ET	1	0.0354366	0.0354366	1.09187	0.297567
CO:ET	1	0.0148361	0.0148361	0.45713	0.500512
SE:ET	1	0.162966	0.162966	5.02132	0.0262975
lmer_model_2	Df	SS	MS	F	P	F_altern	P_altern	perc_SS
EX	1	1.16579	1.16579	36.78	0.0088875
AN	1	0.0012854	0.0012854	0.0405537	0.848816
CO	1	0.085457	0.085457	2.69611	0.123945
SE	1	0.0399486	0.0399486	1.26035	0.283231
ET	1	2.08297	2.08297	65.7165	5.99802e-05
EX:AN	1	0.0194768	0.0194768	0.614481	0.433327
EX:CO	1	0.00139716	0.00139716	0.0440796	0.833758
EX:SE	1	0.0241906	0.0241906	0.763197	0.382591
EX:ET	1	0.709636	0.709636	22.3886	2.61848e-06

### Sheet: sqrty
lm_model_1	Df	SS	MS	F	P	F_altern	P_altern	perc_SS
EX	1	269.23	269.23	950.86	2.1591e-133			39.99
BL	3	24.01	8	28.27	2.79579e-17			3.57
__Blocks	4	293.24	73.31	258.92	0	258.92	0	43.56
TR	70	84.41	1.21	4.26	9.69349e-24			12.54
AN	1	0.003	0.003	0.01	0.918177	0	0.947365	0
CO	1	0.64	0.64	2.26	0.133563	0.96	0.341645	0.09
SE	1	0.48	0.48	1.71	0.191413	0.73	0.406089	0.07
__Selection	3	1.13	0.38	1.33	0.264943	0.56	0.646311	0.16
LI	16	10.64	0.66	2.35	0.0021129			1.58
ET	1	19.18	19.18	67.74	8.85992e-16	62.19	2.3781e-13	2.85
AN:ET	1	0.65	0.65	2.29	0.130311	3.54	0.0965226	0.1
CO:ET	1	0.0336	0.0336	0.12	0.730524	0.18	0.679752	0
SE:ET	1	1.71	1.71	6.04	0.0142102	9.33	0.0157001	0.25
__Selection_X_accession	3	2.39	0.8	2.82	0.0382481	4.35	0.0427055	0.35
LI:ET	8	1.47	0.18	0.65	0.73803			0.22
MO	190	58.59	0.31	1.09	0.221363			8.7
Residuals	714	202.16	0.28					30.03
lm_model_2	Df	SS	MS	F	P	F_altern	P_altern	perc_SS
EX	1	269.23	269.23	956.54	8.13054e-133			39.99
BL	3	24.01	8	28.44	2.36267e-17			3.57
__Blocks	4	293.24	73.31	260.46	0	260.46	0	43.56
TR	70	84.41	1.21	4.28	7.93136e-24			12.54
AN	1	0.003	0.003	0.01	0.917935	0	0.947365	0
CO	1	0.64	0.64	2.27	0.132422	0.96	0.341645	0.09
SE	1	0.48	0.48	1.72	0.190106	0.73	0.406089	0.07
__Selection	3	1.13	0.38	1.33	0.262397	0.56	0.646311	0.16
LI	16	10.64	0.66	2.36	0.00198021			1.58
ET	1	19.18	19.18	68.14	7.63406e-16	61.53	3.07088e-13	2.85
EX:AN	1	0.15	0.15	0.54	0.46325	0.45	0.516875	0.02
EX:CO	1	0.0763	0.0763	0.27	0.602761	0.23	0.644009	0.01
EX:SE	1	0.37	0.37	1.32	0.250826	1.1	0.316807	0.06
__Selection_X_experiment	3	0.6	0.2	0.71	0.54609	0.59	0.633429	0.09
EX:LI	14	1.93	0.14	0.49	0.938537			0.29
EX:ET	1	3.24	3.24	11.5	0.000734829			0.48
LI:ET	11	3.72	0.34	1.2	0.282235			0.55
MO	190	59.23	0.31	1.11	0.180814			8.8
Residuals	696	195.89	0.28					29.1
lmer_model_1	Df	SS	MS	F	P	F_altern	P_altern	perc_SS
AN	1	0.000238075	0.000238075	0.000833409	0.978026
CO	1	0.88774	0.88774	3.10764	0.10132
SE	1	0.527558	0.527558	1.84678	0.199227
ET	1	19.4041	19.4041	67.9264	9.52313e-14
AN:ET	1	0.456063	0.456063	1.5965	0.208145
CO:ET	1	0.167665	0.167665	0.586933	0.445395
SE:ET	1	1.30374	1.30374	4.5639	0.034055
lmer_model_2	Df	SS	MS	F	P	F_altern	P_altern	perc_SS
EX	1	10.5518	10.5518	37.3748	0.00860628
AN	1	0.00403393	0.00403393	0.0142884	0.909821
CO	1	0.750827	0.750827	2.65946	0.126233
SE	1	0.373601	0.373601	1.32331	0.272249
ET	1	14.8382	14.8382	52.5575	3.87211e-05
EX:AN	1	0.0864713	0.0864713	0.306285	0.580116
EX:CO	1	0.0264117	0.0264117	0.0935513	0.759788
EX:SE	1	0.277311	0.277311	0.982249	0.321941
EX:ET	1	3.64533	3.64533	12.9119	0.000345732
