## Supplementary data 1 for "Weak evidence for heritable changes in response to selection by aphids in *Arabidopsis* accessions": rosetteDiameter_OnlyMa0.outliersRemoved.xlsx

### Sheet: y
lm_model_1	Df	SS	MS	F	P	F_altern	P_altern	perc_SS
EX	1	18953.3	18953.3	449.28	9.03616e-60			38.95
BL	3	4041.8	1347.27	31.94	9.62762e-18			8.31
__Blocks	4	22995.1	5748.77	136.27	0	136.27	0	47.26
TR	67	8675.42	129.48	3.07	5.59812e-11			17.83
AN	1	35.08	35.08	0.83	0.36264	0.53	0.477879	0.07
CO	1	243.5	243.5	5.77	0.016946	3.71	0.076336	0.5
SE	1	141.8	141.8	3.36	0.0678305	2.16	0.165538	0.29
__Selection	3	420.37	140.12	3.32	0.0202877	2.13	0.14527	0.86
LI	13	853.89	65.68	1.56	0.0972949			1.75
MO	103	4112.82	39.93	0.95	0.621603			8.45
Residuals	275	11601.2	42.19					23.84
lm_model_2	Df	SS	MS	F	P	F_altern	P_altern	perc_SS
EX	1	18953.3	18953.3	434.18	1.87106e-57			38.95
BL	3	4041.8	1347.27	30.86	4.14488e-17			8.31
__Blocks	4	22995.1	5748.77	131.69	0	131.69	0	47.26
TR	67	8675.42	129.48	2.97	3.15307e-10			17.83
AN	1	35.08	35.08	0.8	0.370858	0.53	0.477879	0.07
CO	1	243.5	243.5	5.58	0.0189208	3.71	0.076336	0.5
SE	1	141.8	141.8	3.25	0.0726526	2.16	0.165538	0.29
__Selection	3	420.37	140.12	3.21	0.0236031	2.13	0.14527	0.86
LI	13	853.89	65.68	1.5	0.115385			1.75
EX:AN	1	52.32	52.32	1.2	0.274626	4.67	0.0536687	0.11
EX:CO	1	24.09	24.09	0.55	0.458256	2.15	0.170679	0.05
EX:SE	1	25.09	25.09	0.57	0.4491	2.24	0.162802	0.05
__Selection_X_experiment	3	101.49	33.83	0.77	0.508873	3.02	0.0758139	0.21
EX:LI	11	123.31	11.21	0.26	0.992475			0.25
MO	103	4095.86	39.77	0.91	0.704777			8.42
Residuals	261	11393.4	43.65					23.41
lmer_model_1	Df	SS	MS	F	P	F_altern	P_altern	perc_SS
AN	1	21.8126	21.8126	0.525112	0.555879
CO	1	218.095	218.095	5.25035	0.0494782
SE	1	141.661	141.661	3.41031	0.123313
lmer_model_2	Df	SS	MS	F	P	F_altern	P_altern	perc_SS
EX	1	749.849	749.849	18.0295	0.0233126
AN	1	19.1018	19.1018	0.459287	0.579185
CO	1	215.373	215.373	5.17847	0.0513322
SE	1	139.687	139.687	3.35866	0.126497
EX:AN	1	49.8899	49.8899	1.19956	0.274061
EX:CO	1	11.2007	11.2007	0.26931	0.604108
EX:SE	1	15.5172	15.5172	0.373098	0.541699

### Sheet: logy
lm_model_1	Df	SS	MS	F	P	F_altern	P_altern	perc_SS
EX	1	18.95	18.95	571.55	4.18877e-69			42.6
BL	3	3.56	1.19	35.8	1.45325e-19			8.01
__Blocks	4	22.51	5.63	169.74	0	169.74	0	50.61
TR	67	8.69	0.13	3.91	8.56446e-16			19.54
AN	1	0.0062	0.0062	0.19	0.665134	0.13	0.726628	0.01
CO	1	0.16	0.16	4.88	0.0279149	3.32	0.0914812	0.36
SE	1	0.0833	0.0833	2.51	0.114115	1.71	0.213909	0.19
__Selection	3	0.2515	0.0838	2.53	0.0576664	1.72	0.212273	0.56
LI	13	0.6341	0.0488	1.47	0.127723			1.43
MO	103	3.2771	0.0318	0.96	0.589746			7.37
Residuals	275	9.1184	0.0332					20.5
lm_model_2	Df	SS	MS	F	P	F_altern	P_altern	perc_SS
EX	1	18.95	18.95	554.21	1.68816e-66			42.6
BL	3	3.56	1.19	34.71	6.50331e-19			8.01
__Blocks	4	22.51	5.63	164.59	0	164.59	0	50.61
TR	67	8.69	0.13	3.79	7.44996e-15			19.54
AN	1	0.0062	0.0062	0.18	0.669967	0.13	0.726628	0.01
CO	1	0.16	0.16	4.74	0.0304224	3.32	0.0914812	0.36
SE	1	0.0833	0.0833	2.44	0.119791	1.71	0.213909	0.19
__Selection	3	0.2515	0.0838	2.45	0.0638613	1.72	0.212273	0.56
LI	13	0.6341	0.0488	1.43	0.146926			1.43
EX:AN	1	0.0414	0.0414	1.21	0.272163	3.24	0.099236	0.09
EX:CO	1	0.0048	0.0048	0.14	0.70732	0.38	0.551073	0.01
EX:SE	1	0.0101	0.0101	0.3	0.587153	0.79	0.392777	0.02
__Selection_X_experiment	3	0.0563	0.0188	0.55	0.649071	1.47	0.276196	0.12
EX:LI	11	0.1405	0.0128	0.37	0.965422			0.32
MO	103	3.2735	0.0318	0.93	0.662047			7.36
Residuals	261	8.9251	0.0342					20.06
lmer_model_1	Df	SS	MS	F	P	F_altern	P_altern	perc_SS
AN	1	0.00283174	0.00283174	0.086617	0.794446
CO	1	0.142465	0.142465	4.35771	0.0685849
SE	1	0.0849602	0.0849602	2.59875	0.163599
lmer_model_2	Df	SS	MS	F	P	F_altern	P_altern	perc_SS
EX	1	0.60904	0.60904	18.5671	0.022998
AN	1	0.00200079	0.00200079	0.0609957	0.826378
CO	1	0.140841	0.140841	4.29364	0.0708455
SE	1	0.0841009	0.0841009	2.56388	0.166596
EX:AN	1	0.0483156	0.0483156	1.47294	0.225604
EX:CO	1	0.00061863	0.00061863	0.0188594	0.890847
EX:SE	1	0.00202085	0.00202085	0.0616074	0.804115

### Sheet: sqrty
lm_model_1	Df	SS	MS	F	P	F_altern	P_altern	perc_SS
EX	1	152.11	152.11	518.5	3.12103e-65			41.33
BL	3	29.59	9.86	33.62	1.52773e-18			8.04
__Blocks	4	181.69	45.42	154.84	0	154.84	0	49.37
TR	67	68.36	1.02	3.48	2.50807e-13			18.57
AN	1	0.13	0.13	0.46	0.499115	0.3	0.593071	0.04
CO	1	1.61	1.61	5.48	0.0199182	3.59	0.0804766	0.44
SE	1	0.87	0.87	2.98	0.0853663	1.95	0.185604	0.24
__Selection	3	2.62	0.87	2.97	0.0321274	1.95	0.171634	0.72
LI	13	5.82	0.45	1.53	0.107446			1.58
MO	103	28.89	0.28	0.96	0.598506			7.85
Residuals	275	80.67	0.29					21.92
lm_model_2	Df	SS	MS	F	P	F_altern	P_altern	perc_SS
EX	1	152.11	152.11	501.66	1.02521e-62			41.33
BL	3	29.59	9.86	32.53	6.77849e-18			8.04
__Blocks	4	181.69	45.42	149.81	0	149.81	0	49.37
TR	67	68.36	1.02	3.37	1.80345e-12			18.57
AN	1	0.13	0.13	0.44	0.506191	0.3	0.593071	0.04
CO	1	1.61	1.61	5.3	0.0220534	3.59	0.0804766	0.44
SE	1	0.87	0.87	2.88	0.0906403	1.95	0.185604	0.24
__Selection	3	2.62	0.87	2.88	0.0365885	1.95	0.171634	0.72
LI	13	5.82	0.45	1.48	0.126015			1.58
EX:AN	1	0.36	0.36	1.19	0.275932	3.88	0.0745189	0.1
EX:CO	1	0.0983	0.0983	0.32	0.569608	1.06	0.326306	0.03
EX:SE	1	0.13	0.13	0.43	0.514788	1.39	0.264022	0.04
__Selection_X_experiment	3	0.59	0.2	0.65	0.58534	2.11	0.157364	0.17
EX:LI	11	1.0243	0.0931	0.31	0.984044			0.28
MO	103	28.81	0.28	0.92	0.678234			7.83
Residuals	261	79.14	0.3					21.5
lmer_model_1	Df	SS	MS	F	P	F_altern	P_altern	perc_SS
AN	1	0.0700144	0.0700144	0.242217	0.672291
CO	1	1.40981	1.40981	4.87729	0.0568182
SE	1	0.865731	0.865731	2.99502	0.141509
lmer_model_2	Df	SS	MS	F	P	F_altern	P_altern	perc_SS
EX	1	5.48429	5.48429	18.9285	0.0221293
AN	1	0.0573721	0.0573721	0.198014	0.700677
CO	1	1.39179	1.39179	4.8036	0.0589206
SE	1	0.854686	0.854686	2.94986	0.144708
EX:AN	1	0.381814	0.381814	1.31779	0.251673
EX:CO	1	0.0326052	0.0326052	0.112533	0.737472
EX:SE	1	0.0524404	0.0524404	0.180992	0.670773
