## Supplementary data 1 for "Weak evidence for heritable changes in response to selection by aphids in *Arabidopsis* accessions": rosetteDiameter_OnlyWei0.outliersRemoved.xlsx

### Sheet: y
lm_model_1	Df	SS	MS	F	P	F_altern	P_altern	perc_SS
EX	1	18121.9	18121.9	566.05	2.73775e-76			44.21
BL	3	1712.47	570.82	17.83	8.02123e-11			4.18
__Blocks	4	19834.4	4958.59	154.88	0	154.88	0	48.39
TR	70	5133.08	73.33	2.29	3.87969e-07			12.52
AN	1	11.35	11.35	0.35	0.551909	0.22	0.645938	0.03
CO	1	38.78	38.78	1.21	0.271793	0.76	0.401324	0.09
SE	1	12.58	12.58	0.39	0.531189	0.25	0.628861	0.03
__Selection	3	62.71	20.9	0.65	0.581548	0.41	0.748501	0.15
LI	11	559.74	50.89	1.59	0.0996526			1.37
MO	87	3686.19	42.37	1.32	0.0408468			8.99
Residuals	366	11717.4	32.01					28.58
lm_model_2	Df	SS	MS	F	P	F_altern	P_altern	perc_SS
EX	1	18121.9	18121.9	556.37	1.86909e-74			44.21
BL	3	1712.47	570.82	17.52	1.26097e-10			4.18
__Blocks	4	19834.4	4958.59	152.24	0	152.24	0	48.39
TR	70	5133.08	73.33	2.25	7.66513e-07			12.52
AN	1	11.35	11.35	0.35	0.555342	0.22	0.645938	0.03
CO	1	38.78	38.78	1.19	0.275953	0.76	0.401324	0.09
SE	1	12.58	12.58	0.39	0.534735	0.25	0.628861	0.03
__Selection	3	62.71	20.9	0.64	0.588598	0.41	0.748501	0.15
LI	11	559.74	50.89	1.56	0.108129			1.37
EX:AN	1	5.34	5.34	0.16	0.685911	0.25	0.62573	0.01
EX:CO	1	3.73	3.73	0.11	0.735193	0.18	0.682838	0.01
EX:SE	1	9.11	9.11	0.28	0.597143	0.43	0.525442	0.02
__Selection_X_experiment	3	18.18	6.06	0.19	0.905846	0.29	0.834577	0.04
EX:LI	11	233.14	21.19	0.65	0.784655			0.57
MO	87	3687	42.38	1.3	0.0518691			8.99
Residuals	352	11465.3	32.57					27.97
lmer_model_1	Df	SS	MS	F	P	F_altern	P_altern	perc_SS
AN	1	7.62947	7.62947	0.234888	0.661833
CO	1	24.779	24.779	0.76287	0.407058
SE	1	1.32164	1.32164	0.0406892	0.84394
lmer_model_2	Df	SS	MS	F	P	F_altern	P_altern	perc_SS
EX	1	1125.06	1125.06	34.5115	0.00965636
AN	1	7.57426	7.57426	0.232342	0.663114
CO	1	24.3948	24.3948	0.748316	0.411211
SE	1	1.25706	1.25706	0.0385605	0.848022
EX:AN	1	13.586	13.586	0.416752	0.518898
EX:CO	1	0.0101169	0.0101169	0.000310339	0.985953
EX:SE	1	16.8083	16.8083	0.515597	0.473117

### Sheet: logy
lm_model_1	Df	SS	MS	F	P	F_altern	P_altern	perc_SS
EX	1	14.36	14.36	596.91	5.86228e-79			45.01
BL	3	1.07	0.36	14.83	3.90898e-09			3.35
__Blocks	4	15.43	3.86	160.35	0	160.35	0	48.36
TR	70	4.2123	0.0602	2.5	1.77437e-08			13.21
AN	1	8.336e-05	8.336e-05	0	0.953084	0	0.965036	0
CO	1	0.0255	0.0255	1.06	0.303464	0.62	0.449089	0.08
SE	1	0.003	0.003	0.12	0.724613	0.07	0.793248	0.01
__Selection	3	0.0286	0.0095	0.4	0.75556	0.23	0.873539	0.09
LI	11	0.456	0.0415	1.72	0.0664653			1.43
MO	87	2.9483	0.0339	1.41	0.016343			9.24
Residuals	367	8.8265	0.0241					27.67
lm_model_2	Df	SS	MS	F	P	F_altern	P_altern	perc_SS
EX	1	14.36	14.36	592.09	1.7377e-77			45.01
BL	3	1.07	0.36	14.71	4.77436e-09			3.35
__Blocks	4	15.43	3.86	159.06	0	159.06	0	48.36
TR	70	4.2123	0.0602	2.48	2.80825e-08			13.21
AN	1	8.336e-05	8.336e-05	0	0.953275	0	0.965036	0
CO	1	0.0255	0.0255	1.05	0.30545	0.62	0.449089	0.08
SE	1	0.003	0.003	0.12	0.72569	0.07	0.793248	0.01
__Selection	3	0.0286	0.0095	0.39	0.757867	0.23	0.873539	0.09
LI	11	0.456	0.0415	1.71	0.069562			1.43
EX:AN	1	0.0021	0.0021	0.08	0.771052	0.11	0.751222	0.01
EX:CO	1	0.00051073	0.00051073	0.02	0.884688	0.03	0.874239	0
EX:SE	1	0.0274	0.0274	1.13	0.288226	1.41	0.260129	0.09
__Selection_X_experiment	3	0.03	0.01	0.41	0.744203	0.51	0.681087	0.1
EX:LI	11	0.2141	0.0195	0.8	0.637559			0.67
MO	87	2.9718	0.0342	1.41	0.0168075			9.32
Residuals	353	8.559	0.0242					26.83
lmer_model_1	Df	SS	MS	F	P	F_altern	P_altern	perc_SS
AN	1	0.000537633	0.000537633	0.0219479	0.891239
CO	1	0.0214765	0.0214765	0.876741	0.374329
SE	1	0.000289646	0.000289646	0.0118243	0.915428
lmer_model_2	Df	SS	MS	F	P	F_altern	P_altern	perc_SS
EX	1	1.04961	1.04961	42.8312	0.00709688
AN	1	0.000556116	0.000556116	0.0226934	0.8894
CO	1	0.0213256	0.0213256	0.870229	0.375929
SE	1	0.00030211	0.00030211	0.0123282	0.913655
EX:AN	1	0.0082063	0.0082063	0.334873	0.563106
EX:CO	1	0.000657951	0.000657951	0.0268489	0.869921
EX:SE	1	0.0351149	0.0351149	1.43293	0.231961

### Sheet: sqrty
lm_model_1	Df	SS	MS	F	P	F_altern	P_altern	perc_SS
EX	1	130.26	130.26	580.95	1.26212e-77			44.56
BL	3	10.73	3.58	15.95	9.05827e-10			3.67
__Blocks	4	140.99	35.25	157.2	0	157.2	0	48.23
TR	70	37.63	0.54	2.4	8.17498e-08			12.87
AN	1	0.0063	0.0063	0.03	0.866832	0.02	0.900395	0
CO	1	0.2	0.2	0.9	0.342939	0.53	0.483686	0.07
SE	1	0.0159	0.0159	0.07	0.790232	0.04	0.842693	0.01
__Selection	3	0.2244	0.0748	0.33	0.801067	0.19	0.898049	0.08
LI	11	4.23	0.38	1.72	0.0679815			1.45
MO	87	26.98	0.31	1.38	0.0218112			9.23
Residuals	367	82.29	0.22					28.15
lm_model_2	Df	SS	MS	F	P	F_altern	P_altern	perc_SS
EX	1	130.26	130.26	574.73	4.60388e-76			44.56
BL	3	10.73	3.58	15.78	1.18806e-09			3.67
__Blocks	4	140.99	35.25	155.52	0	155.52	0	48.23
TR	70	37.63	0.54	2.37	1.3678e-07			12.87
AN	1	0.0063	0.0063	0.03	0.867544	0.02	0.900395	0
CO	1	0.2	0.2	0.89	0.345556	0.53	0.483686	0.07
SE	1	0.0159	0.0159	0.07	0.791337	0.04	0.842693	0.01
__Selection	3	0.2244	0.0748	0.33	0.803654	0.19	0.898049	0.08
LI	11	4.23	0.38	1.7	0.0721099			1.45
EX:AN	1	0.0425	0.0425	0.19	0.665104	0.26	0.623487	0.01
EX:CO	1	0.0058	0.0058	0.03	0.873091	0.03	0.855566	0
EX:SE	1	0.18	0.18	0.81	0.36782	1.1	0.315719	0.06
__Selection_X_experiment	3	0.2326	0.0775	0.34	0.794886	0.46	0.712551	0.07
EX:LI	11	1.83	0.17	0.74	0.703924			0.63
MO	87	27.19	0.31	1.38	0.0232576			9.3
Residuals	353	80.01	0.23					27.37
lmer_model_1	Df	SS	MS	F	P	F_altern	P_altern	perc_SS
AN	1	0.0081071	0.0081071	0.0356341	0.861223
CO	1	0.159422	0.159422	0.700728	0.424343
SE	1	0.000175319	0.000175319	0.0007706	0.978367
lmer_model_2	Df	SS	MS	F	P	F_altern	P_altern	perc_SS
EX	1	8.85039	8.85039	38.8657	0.00816216
AN	1	0.00813086	0.00813086	0.0357059	0.861052
CO	1	0.157879	0.157879	0.693312	0.426627
SE	1	0.000193893	0.000193893	0.000851462	0.977261
EX:AN	1	0.120525	0.120525	0.529276	0.467304
EX:CO	1	0.00490635	0.00490635	0.0215458	0.88337
EX:SE	1	0.264199	0.264199	1.16021	0.282036
