## Supplementary data 1 for "Weak evidence for heritable changes in response to selection by aphids in *Arabidopsis* accessions": rosetteDiameter_OnlyWei0.xlsx

### Sheet: y
lm_model_1	Df	SS	MS	F	P	F_altern	P_altern	perc_SS
EX	1	18023.4	18023.4	533.27	1.42716e-73			42.61
BL	3	1549.47	516.49	15.28	2.16227e-09			3.66
__Blocks	4	19572.9	4893.22	144.78	0	144.78	0	46.27
TR	70	5658.5	80.84	2.39	8.82815e-08			13.38
AN	1	6.98	6.98	0.21	0.649703	0.12	0.734278	0.02
CO	1	25.67	25.67	0.76	0.384035	0.45	0.518163	0.06
SE	1	1.61	1.61	0.05	0.827473	0.03	0.870354	0
__Selection	3	34.26	11.42	0.34	0.797933	0.2	0.895393	0.08
LI	11	633.63	57.6	1.7	0.0705217			1.5
MO	87	3963.63	45.56	1.35	0.0316387			9.37
Residuals	368	12437.6	33.8					29.4
lm_model_2	Df	SS	MS	F	P	F_altern	P_altern	perc_SS
EX	1	18023.4	18023.4	526.56	4.89012e-72			42.61
BL	3	1549.47	516.49	15.09	2.90791e-09			3.66
__Blocks	4	19572.9	4893.22	142.96	0	142.96	0	46.27
TR	70	5658.5	80.84	2.36	1.5717e-07			13.38
AN	1	6.98	6.98	0.2	0.651777	0.12	0.734278	0.02
CO	1	25.67	25.67	0.75	0.387064	0.45	0.518163	0.06
SE	1	1.61	1.61	0.05	0.82855	0.03	0.870354	0
__Selection	3	34.26	11.42	0.33	0.801016	0.2	0.895393	0.08
LI	11	633.63	57.6	1.68	0.0754879			1.5
EX:AN	1	16.37	16.37	0.48	0.489649	0.69	0.423105	0.04
EX:CO	1	1.14	1.14	0.03	0.855342	0.05	0.830296	0
EX:SE	1	17.35	17.35	0.51	0.477008	0.73	0.410041	0.04
__Selection_X_experiment	3	34.86	11.62	0.34	0.796818	0.49	0.695476	0.08
EX:LI	11	260.16	23.65	0.69	0.747299			0.62
MO	87	3989.27	45.85	1.34	0.0351657			9.43
Residuals	354	12116.9	34.23					28.64
lmer_model_1	Df	SS	MS	F	P	F_altern	P_altern	perc_SS
AN	1	4.21672	4.21672	0.123063	0.746405
CO	1	17.9367	17.9367	0.523471	0.487742
SE	1	0.0584379	0.0584379	0.00170548	0.967823
lmer_model_2	Df	SS	MS	F	P	F_altern	P_altern	perc_SS
EX	1	1299.99	1299.99	37.9027	0.00841731
AN	1	4.12347	4.12347	0.120224	0.749127
CO	1	17.61	17.61	0.513438	0.491744
SE	1	0.0592759	0.0592759	0.00172826	0.967609
EX:AN	1	36.6525	36.6525	1.06864	0.301823
EX:CO	1	0.476103	0.476103	0.0138813	0.906265
EX:SE	1	30.055	30.055	0.876287	0.349751

### Sheet: logy
lm_model_1	Df	SS	MS	F	P	F_altern	P_altern	perc_SS
EX	1	14.2	14.2	576.82	2.38171e-77			44.09
BL	3	0.98	0.33	13.23	3.20369e-08			3.03
__Blocks	4	15.17	3.79	154.13	0	154.13	0	47.12
TR	70	4.4744	0.0639	2.6	4.29552e-09			13.9
AN	1	0.0018	0.0018	0.07	0.785263	0.04	0.83954	0.01
CO	1	0.0278	0.0278	1.13	0.289006	0.65	0.436545	0.09
SE	1	0.0042	0.0042	0.17	0.680264	0.1	0.759687	0.01
__Selection	3	0.0338	0.0113	0.46	0.712288	0.26	0.849636	0.11
LI	11	0.4683	0.0426	1.73	0.0652575			1.45
MO	87	2.9908	0.0344	1.4	0.0187168			9.29
Residuals	368	9.0575	0.0246					28.13
lm_model_2	Df	SS	MS	F	P	F_altern	P_altern	perc_SS
EX	1	14.2	14.2	571.77	6.82051e-76			44.09
BL	3	0.98	0.33	13.11	3.86479e-08			3.03
__Blocks	4	15.17	3.79	152.78	0	152.78	0	47.12
TR	70	4.4744	0.0639	2.57	7.19782e-09			13.9
AN	1	0.0018	0.0018	0.07	0.786189	0.04	0.83954	0.01
CO	1	0.0278	0.0278	1.12	0.291152	0.65	0.436545	0.09
SE	1	0.0042	0.0042	0.17	0.6816	0.1	0.759687	0.01
__Selection	3	0.0338	0.0113	0.45	0.715118	0.26	0.849636	0.11
LI	11	0.4683	0.0426	1.71	0.0685616			1.45
EX:AN	1	0.005	0.005	0.2	0.655265	0.25	0.624669	0.02
EX:CO	1	0.00074725	0.00074725	0.03	0.862375	0.04	0.84864	0
EX:SE	1	0.0254	0.0254	1.02	0.312707	1.3	0.278989	0.08
__Selection_X_experiment	3	0.0311	0.0104	0.42	0.740697	0.53	0.67127	0.1
EX:LI	11	0.2153	0.0196	0.79	0.651972			0.67
MO	87	3.012	0.0346	1.39	0.0196841			9.35
Residuals	354	8.7899	0.0248					27.3
lmer_model_1	Df	SS	MS	F	P	F_altern	P_altern	perc_SS
AN	1	0.00222992	0.00222992	0.0886403	0.784846
CO	1	0.0224254	0.0224254	0.891419	0.370833
SE	1	0.000408767	0.000408767	0.0162487	0.900942
lmer_model_2	Df	SS	MS	F	P	F_altern	P_altern	perc_SS
EX	1	1.19601	1.19601	47.5325	0.00606362
AN	1	0.00222318	0.00222318	0.0883549	0.78514
CO	1	0.0221147	0.0221147	0.878893	0.37396
SE	1	0.000416168	0.000416168	0.0165396	0.900068
EX:AN	1	0.0150209	0.0150209	0.596967	0.440159
EX:CO	1	0.000504678	0.000504678	0.0200572	0.887444
EX:SE	1	0.0336729	0.0336729	1.33825	0.248

### Sheet: sqrty
lm_model_1	Df	SS	MS	F	P	F_altern	P_altern	perc_SS
EX	1	128.93	128.93	564.79	2.52917e-76			43.76
BL	3	9.88	3.29	14.42	6.6485e-09			3.35
__Blocks	4	138.8	34.7	152.01	0	152.01	0	47.11
TR	70	39.92	0.57	2.5	1.84812e-08			13.55
AN	1	0.0295	0.0295	0.13	0.719326	0.07	0.789329	0.01
CO	1	0.22	0.22	0.96	0.327715	0.56	0.471275	0.07
SE	1	0.0236	0.0236	0.1	0.748107	0.06	0.811229	0.01
__Selection	3	0.2723	0.0908	0.4	0.754739	0.23	0.873257	0.09
LI	11	4.33	0.39	1.73	0.0660642			1.47
MO	87	27.31	0.31	1.38	0.0236735			9.27
Residuals	368	84	0.23					28.51
lm_model_2	Df	SS	MS	F	P	F_altern	P_altern	perc_SS
EX	1	128.93	128.93	558.47	8.8731e-75			43.76
BL	3	9.88	3.29	14.26	8.55639e-09			3.35
__Blocks	4	138.8	34.7	150.31	0	150.31	0	47.11
TR	70	39.92	0.57	2.47	3.26877e-08			13.55
AN	1	0.0295	0.0295	0.13	0.720842	0.07	0.789329	0.01
CO	1	0.22	0.22	0.95	0.330457	0.56	0.471275	0.07
SE	1	0.0236	0.0236	0.1	0.749479	0.06	0.811229	0.01
__Selection	3	0.2723	0.0908	0.39	0.757941	0.23	0.873257	0.09
LI	11	4.33	0.39	1.71	0.0702925			1.47
EX:AN	1	0.0755	0.0755	0.33	0.567761	0.45	0.516285	0.03
EX:CO	1	0.0079	0.0079	0.03	0.853101	0.05	0.831956	0
EX:SE	1	0.17	0.17	0.74	0.391686	1.01	0.33617	0.06
__Selection_X_experiment	3	0.2532	0.0844	0.37	0.777861	0.5	0.688097	0.09
EX:LI	11	1.85	0.17	0.73	0.712402			0.63
MO	87	27.49	0.32	1.37	0.0258924			9.33
Residuals	354	81.72	0.23					27.74
lmer_model_1	Df	SS	MS	F	P	F_altern	P_altern	perc_SS
AN	1	0.0244595	0.0244595	0.105256	0.765311
CO	1	0.165193	0.165193	0.710872	0.421371
SE	1	0.000481622	0.000481622	0.00207256	0.964532
lmer_model_2	Df	SS	MS	F	P	F_altern	P_altern	perc_SS
EX	1	9.91862	9.91862	42.6542	0.00710002
AN	1	0.024101	0.024101	0.103645	0.766976
CO	1	0.162559	0.162559	0.699072	0.425012
SE	1	0.000485776	0.000485776	0.00208904	0.964392
EX:AN	1	0.191823	0.191823	0.824918	0.364249
EX:CO	1	0.00370609	0.00370609	0.0159377	0.899597
EX:SE	1	0.253189	0.253189	1.08882	0.297329
