## Supplementary data 1 for "Weak evidence for heritable changes in response to selection by aphids in *Arabidopsis* accessions": rosetteDiameter_OnlyWil3.xlsx

### Sheet: y
lm_model_1	Df	SS	MS	F	P	F_altern	P_altern	perc_SS
EX	1	19034.1	19034.1	603.15	5.79459e-83			41.61
BL	3	2811.3	937.1	29.69	2.05118e-17			6.15
__Blocks	4	21845.4	5461.36	173.06	0	173.06	0	47.76
TR	69	7147.84	103.59	3.28	6.48322e-14			15.63
AN	1	340.05	340.05	10.78	0.00111531	5.84	0.036283	0.74
CO	1	500.14	500.14	15.85	8.09766e-05	8.59	0.0150273	1.09
SE	1	488.76	488.76	15.49	9.73045e-05	8.39	0.0159153	1.07
__Selection	3	1328.96	442.99	14.04	9.84569e-09	7.61	0.00613824	2.9
LI	10	582.37	58.24	1.85	0.0512187			1.27
MO	31	1707.46	55.08	1.75	0.00904075			3.73
Residuals	416	13128	31.56					28.7
lm_model_2	Df	SS	MS	F	P	F_altern	P_altern	perc_SS
EX	1	19034.1	19034.1	603.79	3.85398e-82			41.61
BL	3	2811.3	937.1	29.73	2.21536e-17			6.15
__Blocks	4	21845.4	5461.36	173.24	0	173.24	0	47.76
TR	69	7147.84	103.59	3.29	7.87281e-14			15.63
AN	1	340.05	340.05	10.79	0.00111148	5.84	0.036283	0.74
CO	1	500.14	500.14	15.87	8.07063e-05	8.59	0.0150273	1.09
SE	1	488.76	488.76	15.5	9.6976e-05	8.39	0.0159153	1.07
__Selection	3	1328.96	442.99	14.05	9.93423e-09	7.61	0.00613824	2.9
LI	10	582.37	58.24	1.85	0.0510311			1.27
EX:AN	1	1.69	1.69	0.05	0.817182	0.06	0.810685	0
EX:CO	1	150.35	150.35	4.77	0.0295485	5.39	0.0426209	0.33
EX:SE	1	6.84	6.84	0.22	0.641578	0.25	0.631069	0.01
__Selection_X_experiment	3	158.88	52.96	1.68	0.170723	1.9	0.193685	0.34
EX:LI	10	278.83	27.88	0.88	0.547766			0.61
MO	31	1693.5	54.63	1.73	0.00994862			3.7
Residuals	403	12704.3	31.52					27.77
lmer_model_1	Df	SS	MS	F	P	F_altern	P_altern	perc_SS
AN	1	87.4754	87.4754	2.78372	0.115321
CO	1	93.4618	93.4618	2.97422	0.115689
SE	1	60.9328	60.9328	1.93906	0.196832
lmer_model_2	Df	SS	MS	F	P	F_altern	P_altern	perc_SS
EX	1	630.365	630.365	20.1484	0.0206107
AN	1	86.7353	86.7353	2.77233	0.116156
CO	1	91.1182	91.1182	2.91241	0.118992
SE	1	60.0577	60.0577	1.91963	0.198728
EX:AN	1	18.4844	18.4844	0.590819	0.442488
EX:CO	1	103.638	103.638	3.31259	0.0693889
EX:SE	1	0.00224804	0.00224804	7.18543e-05	0.99324

### Sheet: logy
lm_model_1	Df	SS	MS	F	P	F_altern	P_altern	perc_SS
EX	1	18.97	18.97	607.01	2.63989e-83			40
BL	3	3.51	1.17	37.39	2.06311e-21			7.39
__Blocks	4	22.47	5.62	179.79	0	179.79	0	47.39
TR	69	8.54	0.12	3.96	1.44204e-18			18
AN	1	0.26	0.26	8.43	0.00388853	5.31	0.0439712	0.56
CO	1	0.35	0.35	11.24	0.000873612	7.08	0.0238868	0.74
SE	1	0.47	0.47	15.07	0.000120419	9.49	0.0116333	0.99
__Selection	3	1.09	0.36	11.58	2.6449e-07	7.29	0.00706906	2.29
LI	10	0.4963	0.0496	1.59	0.107447			1.05
MO	31	1.8301	0.059	1.89	0.00326711			3.86
Residuals	416	13.0004	0.0313					27.41
lm_model_2	Df	SS	MS	F	P	F_altern	P_altern	perc_SS
EX	1	18.97	18.97	605.55	2.71138e-82			40
BL	3	3.51	1.17	37.3	2.72187e-21			7.39
__Blocks	4	22.47	5.62	179.36	0	179.36	0	47.39
TR	69	8.54	0.12	3.95	2.43603e-18			18
AN	1	0.26	0.26	8.41	0.00393764	5.31	0.0439712	0.56
CO	1	0.35	0.35	11.21	0.000888517	7.08	0.0238868	0.74
SE	1	0.47	0.47	15.03	0.000123248	9.49	0.0116333	0.99
__Selection	3	1.09	0.36	11.55	2.80044e-07	7.29	0.00706906	2.29
LI	10	0.4963	0.0496	1.58	0.108727			1.05
EX:AN	1	0.0059	0.0059	0.19	0.66404	0.2	0.66678	0.01
EX:CO	1	0.0587	0.0587	1.88	0.171649	1.95	0.192495	0.12
EX:SE	1	0.0506	0.0506	1.61	0.204551	1.68	0.223804	0.11
__Selection_X_experiment	3	0.1152	0.0384	1.23	0.299772	1.28	0.334623	0.24
EX:LI	10	0.3008	0.0301	0.96	0.477843			0.63
MO	31	1.79	0.0577	1.84	0.00460678			3.77
Residuals	403	12.6244	0.0313					26.62
lmer_model_1	Df	SS	MS	F	P	F_altern	P_altern	perc_SS
AN	1	0.0573239	0.0573239	1.83314	0.197315
CO	1	0.0644264	0.0644264	2.06026	0.184668
SE	1	0.0518561	0.0518561	1.65828	0.232096
lmer_model_2	Df	SS	MS	F	P	F_altern	P_altern	perc_SS
EX	1	0.47347	0.47347	15.1271	0.0302892
AN	1	0.0580665	0.0580665	1.8552	0.195167
CO	1	0.0646032	0.0646032	2.06404	0.185025
SE	1	0.0525395	0.0525395	1.67861	0.230266
EX:AN	1	0.000576445	0.000576445	0.0184171	0.89211
EX:CO	1	0.0311349	0.0311349	0.994745	0.319111
EX:SE	1	0.0257763	0.0257763	0.823539	0.364625

### Sheet: sqrty
lm_model_1	Df	SS	MS	F	P	F_altern	P_altern	perc_SS
EX	1	152.3	152.3	623.21	9.98438e-85			41.53
BL	3	24.72	8.24	33.72	1.58563e-19			6.74
__Blocks	4	177.02	44.25	181.09	0	181.09	0	48.27
TR	69	60.44	0.88	3.58	5.36181e-16			16.48
AN	1	2.41	2.41	9.88	0.00179226	5.67	0.0384897	0.66
CO	1	3.35	3.35	13.72	0.000241296	7.88	0.0185802	0.91
SE	1	3.81	3.81	15.6	9.17676e-05	8.96	0.0134926	1.04
__Selection	3	9.58	3.19	13.07	3.60058e-08	7.5	0.00642393	2.61
LI	10	4.25	0.43	1.74	0.0696302			1.16
MO	31	13.74	0.44	1.81	0.00558954			3.75
Residuals	416	101.66	0.24					27.72
lm_model_2	Df	SS	MS	F	P	F_altern	P_altern	perc_SS
EX	1	152.3	152.3	622.07	1.02149e-83			41.53
BL	3	24.72	8.24	33.66	1.97185e-19			6.74
__Blocks	4	177.02	44.25	180.76	0	180.76	0	48.27
TR	69	60.44	0.88	3.58	8.05834e-16			16.48
AN	1	2.41	2.41	9.86	0.0018136	5.67	0.0384897	0.66
CO	1	3.35	3.35	13.69	0.000245431	7.88	0.0185802	0.91
SE	1	3.81	3.81	15.57	9.35912e-05	8.96	0.0134926	1.04
__Selection	3	9.58	3.19	13.04	3.81215e-08	7.5	0.00642393	2.61
LI	10	4.25	0.43	1.74	0.0704065			1.16
EX:AN	1	0.0036	0.0036	0.01	0.90351	0.02	0.901348	0
EX:CO	1	0.78	0.78	3.19	0.0746482	3.51	0.090523	0.21
EX:SE	1	0.19	0.19	0.77	0.379906	0.85	0.378568	0.05
__Selection_X_experiment	3	0.97	0.32	1.33	0.265044	1.46	0.284212	0.26
EX:LI	10	2.23	0.22	0.91	0.52353			0.61
MO	31	13.54	0.44	1.78	0.00702064			3.69
Residuals	403	98.66	0.24					26.91
lmer_model_1	Df	SS	MS	F	P	F_altern	P_altern	perc_SS
AN	1	0.567833	0.567833	2.3282	0.148096
CO	1	0.618053	0.618053	2.5341	0.143758
SE	1	0.44336	0.44336	1.81784	0.210963
lmer_model_2	Df	SS	MS	F	P	F_altern	P_altern	perc_SS
EX	1	4.31731	4.31731	17.7165	0.0245671
AN	1	0.569676	0.569676	2.33772	0.147558
CO	1	0.611677	0.611677	2.51007	0.145741
SE	1	0.44347	0.44347	1.81982	0.211001
EX:AN	1	0.0478384	0.0478384	0.196309	0.657921
EX:CO	1	0.486527	0.486527	1.99651	0.158332
EX:SE	1	0.0526171	0.0526171	0.215919	0.642386
