## Supplementary data 1 for "Weak evidence for heritable changes in response to selection by aphids in *Arabidopsis* accessions": timeToBolting_all.outliersRemoved.xlsx

### Sheet: y
lm_model_1	Df	SS	MS	F	P	F_altern	P_altern	perc_SS
EX	1	15.3	15.3	16.98	4.04641e-05			0.57
BL	3	156.12	52.04	57.74	7.14905e-35			5.83
__Blocks	4	171.42	42.86	47.55	0	47.55	0	6.4
TR	70	286.56	4.09	4.54	1.50319e-28			10.7
AN	1	1.48	1.48	1.64	0.200867	0.1	0.753483	0.06
CO	1	1.63	1.63	1.8	0.179425	0.11	0.74171	0.06
SE	1	3.1	3.1	3.44	0.0637799	0.21	0.64942	0.12
__Selection	3	6.21	2.07	2.29	0.0762209	0.14	0.932911	0.24
LI	17	246.33	14.49	16.08	5.92117e-43			9.2
ET	2	632.12	316.06	350.69	1.06631e-120	317.9	0	23.6
AN:ET	2	2.66	1.33	1.47	0.229322	0.96	0.401369	0.1
CO:ET	2	5.51	2.76	3.06	0.0473587	2	0.166133	0.21
SE:ET	2	1.05	0.52	0.58	0.559269	0.38	0.68952	0.04
__Selection_X_accession	6	9.22	1.54	1.7	0.116445	1.11	0.394817	0.35
LI:ET	17	23.44	1.38	1.53	0.0764464			0.88
MO	221	219.72	0.99	1.1	0.16295			8.2
Residuals	1202	1083.31	0.9					40.45
lm_model_2	Df	SS	MS	F	P	F_altern	P_altern	perc_SS
EX	1	15.3	15.3	17.08	3.82964e-05			0.57
BL	3	156.12	52.04	58.11	4.83256e-35			5.83
__Blocks	4	171.42	42.86	47.85	0	47.85	0	6.4
TR	70	286.56	4.09	4.57	9.34997e-29			10.7
AN	1	1.48	1.48	1.65	0.199443	0.1	0.753483	0.06
CO	1	1.63	1.63	1.82	0.17805	0.11	0.74171	0.06
SE	1	3.1	3.1	3.46	0.0629455	0.21	0.64942	0.12
__Selection	3	6.21	2.07	2.31	0.0747719	0.14	0.932911	0.24
LI	17	246.33	14.49	16.18	3.61963e-43			9.2
ET	2	632.12	316.06	352.92	6.60968e-121	321.64	0	23.6
EX:AN	1	0.66	0.66	0.73	0.391599	0.46	0.505346	0.02
EX:CO	1	2.13	2.13	2.38	0.123156	1.48	0.235522	0.08
EX:SE	1	3.86	3.86	4.31	0.0381926	2.68	0.114934	0.14
__Selection_X_experiment	3	6.65	2.22	2.47	0.0601675	1.54	0.230459	0.24
EX:LI	15	19.5	1.3	1.45	0.116077			0.73
EX:ET	2	0.8	0.4	0.45	0.639118			0.03
LI:ET	23	33.04	1.44	1.6	0.035367			1.23
MO	221	217.17	0.98	1.1	0.176627			8.11
Residuals	1182	1058.54	0.9					39.52
lmer_model_1	Df	SS	MS	F	P	F_altern	P_altern	perc_SS
AN	1	0.389425	0.389425	0.42435	0.542806
CO	1	0.477195	0.477195	0.519991	0.484566
SE	1	1.75569	1.75569	1.91315	0.192646
ET	2	459.972	229.986	250.612	3.84927e-07
AN:ET	2	1.22493	0.612463	0.66739	0.568352
CO:ET	2	3.75535	1.87768	2.04607	0.182643
SE:ET	2	0.61616	0.30808	0.33571	0.724214
lmer_model_2	Df	SS	MS	F	P	F_altern	P_altern	perc_SS
EX	1	0.383004	0.383004	0.418793	0.563772
AN	1	0.397771	0.397771	0.43494	0.539384
CO	1	0.768092	0.768092	0.839866	0.373901
SE	1	1.75673	1.75673	1.92088	0.186536
ET	2	498.37	249.185	272.47	1.10342e-11
EX:AN	1	0.717937	0.717937	0.785024	0.375765
EX:CO	1	3.32306	3.32306	3.63359	0.0568408
EX:SE	1	4.69768	4.69768	5.13665	0.0235861
EX:ET	2	1.29726	0.648629	0.70924	0.492202

### Sheet: logy
lm_model_1	Df	SS	MS	F	P	F_altern	P_altern	perc_SS
EX	1	0.0342	0.0342	15.32	9.58222e-05			0.52
BL	3	0.38	0.13	56.44	3.91245e-34			5.7
__Blocks	4	0.41	0.1	46.16	0	46.16	0	6.22
TR	70	0.6985	0.01	4.48	6.4788e-28			10.55
AN	1	0.0037	0.0037	1.65	0.198945	0.1	0.75113	0.06
CO	1	0.005	0.005	2.22	0.136255	0.14	0.713102	0.07
SE	1	0.0078	0.0078	3.51	0.0611848	0.22	0.644356	0.12
__Selection	3	0.0165	0.0055	2.46	0.0610856	0.15	0.925116	0.25
LI	17	0.6026	0.0354	15.9	1.91937e-42			9.1
ET	2	1.59	0.8	357.1	1.98185e-122	323.91	0	24.04
AN:ET	2	0.0065	0.0032	1.45	0.233889	0.93	0.413203	0.1
CO:ET	2	0.0127	0.0064	2.85	0.0579653	1.83	0.190983	0.19
SE:ET	2	0.0027	0.0013	0.6	0.551154	0.38	0.688449	0.04
__Selection_X_accession	6	0.0219	0.0036	1.64	0.133906	1.05	0.430395	0.33
LI:ET	17	0.0592	0.0035	1.56	0.0670578			0.89
MO	221	0.5432	0.0025	1.1	0.164515			8.2
Residuals	1201	2.6776	0.0022					40.43
lm_model_2	Df	SS	MS	F	P	F_altern	P_altern	perc_SS
EX	1	0.0342	0.0342	15.41	9.13606e-05			0.52
BL	3	0.38	0.13	56.79	2.72065e-34			5.7
__Blocks	4	0.41	0.1	46.44	0	46.44	0	6.22
TR	70	0.6985	0.01	4.5	4.17078e-28			10.55
AN	1	0.0037	0.0037	1.66	0.197592	0.1	0.75113	0.06
CO	1	0.005	0.005	2.24	0.135077	0.14	0.713102	0.07
SE	1	0.0078	0.0078	3.53	0.0604093	0.22	0.644356	0.12
__Selection	3	0.0165	0.0055	2.48	0.0598923	0.15	0.925116	0.25
LI	17	0.6026	0.0354	16	1.21457e-42			9.1
ET	2	1.59	0.8	359.26	1.32801e-122	327.18	0	24.04
EX:AN	1	0.0016	0.0016	0.71	0.398146	0.45	0.511058	0.02
EX:CO	1	0.0052	0.0052	2.36	0.124567	1.47	0.237112	0.08
EX:SE	1	0.0092	0.0092	4.17	0.041456	2.6	0.120583	0.14
__Selection_X_experiment	3	0.0161	0.0054	2.41	0.0650897	1.51	0.239497	0.24
EX:LI	15	0.0477	0.0032	1.43	0.123156			0.72
EX:ET	2	0.00150657	0.00075328	0.34	0.711892			0.02
LI:ET	23	0.0817	0.0036	1.6	0.035527			1.23
MO	221	0.5378	0.0024	1.1	0.174766			8.12
Residuals	1181	2.6171	0.0022					39.51
lmer_model_1	Df	SS	MS	F	P	F_altern	P_altern	perc_SS
AN	1	0.000950239	0.000950239	0.418473	0.545083
CO	1	0.0014592	0.0014592	0.642613	0.438328
SE	1	0.00437817	0.00437817	1.92809	0.191622
ET	2	1.12594	0.562972	247.926	3.45944e-07
AN:ET	2	0.00285653	0.00142827	0.628991	0.582448
CO:ET	2	0.00847095	0.00423547	1.86525	0.208501
SE:ET	2	0.00165105	0.000825523	0.36355	0.706109
lmer_model_2	Df	SS	MS	F	P	F_altern	P_altern	perc_SS
EX	1	0.000888477	0.000888477	0.392837	0.5754
AN	1	0.000996598	0.000996598	0.440642	0.537094
CO	1	0.00231383	0.00231383	1.02305	0.327864
SE	1	0.00457703	0.00457703	2.02372	0.175652
ET	2	1.25652	0.628261	277.783	1.37562e-11
EX:AN	1	0.00173836	0.00173836	0.768608	0.380803
EX:CO	1	0.00818859	0.00818859	3.62055	0.0572867
EX:SE	1	0.0113587	0.0113587	5.02221	0.0251893
EX:ET	2	0.00287365	0.00143682	0.635286	0.529943

### Sheet: sqrty
lm_model_1	Df	SS	MS	F	P	F_altern	P_altern	perc_SS
EX	1	0.19	0.19	16.44	5.35474e-05			0.55
BL	3	2.02	0.67	57.08	1.69886e-34			5.76
__Blocks	4	2.22	0.55	46.92	0	46.92	0	6.31
TR	70	3.7334	0.0533	4.51	3.00178e-28			10.62
AN	1	0.0201	0.0201	1.7	0.192014	0.11	0.749233	0.06
CO	1	0.0208	0.0208	1.76	0.184674	0.11	0.745187	0.06
SE	1	0.0412	0.0412	3.48	0.0622332	0.22	0.648181	0.12
__Selection	3	0.0822	0.0274	2.32	0.0741025	0.14	0.932445	0.24
LI	17	3.25	0.19	16.14	3.82418e-43			9.23
ET	2	8.35	4.18	353.3	2.05795e-121	320.56	0	23.77
AN:ET	2	0.0335	0.0167	1.42	0.243123	0.92	0.417837	0.1
CO:ET	2	0.0704	0.0352	2.98	0.0514158	1.93	0.17548	0.2
SE:ET	2	0.0136	0.0068	0.57	0.563203	0.37	0.694271	0.04
__Selection_X_accession	6	0.1174	0.0196	1.66	0.128649	1.07	0.41556	0.34
LI:ET	17	0.3097	0.0182	1.54	0.0731965			0.88
MO	221	2.88	0.013	1.1	0.165229			8.19
Residuals	1202	14.2127	0.0118					40.43
lm_model_2	Df	SS	MS	F	P	F_altern	P_altern	perc_SS
EX	1	0.19	0.19	16.54	5.07682e-05			0.55
BL	3	2.02	0.67	57.44	1.15336e-34			5.76
__Blocks	4	2.22	0.55	47.22	0	47.22	0	6.31
TR	70	3.7334	0.0533	4.54	1.87453e-28			10.62
AN	1	0.0201	0.0201	1.71	0.190613	0.11	0.749233	0.06
CO	1	0.0208	0.0208	1.77	0.18329	0.11	0.745187	0.06
SE	1	0.0412	0.0412	3.51	0.0614132	0.22	0.648181	0.12
__Selection	3	0.0822	0.0274	2.33	0.0726836	0.14	0.932445	0.24
LI	17	3.25	0.19	16.25	2.33968e-43			9.23
ET	2	8.35	4.18	355.54	1.28543e-121	324.15	0	23.77
EX:AN	1	0.0088	0.0088	0.75	0.387648	0.47	0.500934	0.02
EX:CO	1	0.0259	0.0259	2.2	0.138106	1.38	0.252366	0.07
EX:SE	1	0.0497	0.0497	4.23	0.0399751	2.65	0.117359	0.14
__Selection_X_experiment	3	0.0843	0.0281	2.39	0.0670178	1.5	0.241605	0.23
EX:LI	15	0.2584	0.0172	1.47	0.110288			0.73
EX:ET	2	0.0094	0.0047	0.4	0.671597			0.03
LI:ET	23	0.4317	0.0188	1.6	0.0366668			1.23
MO	221	2.8482	0.0129	1.1	0.177569			8.1
Residuals	1182	13.888	0.0117					39.51
lmer_model_1	Df	SS	MS	F	P	F_altern	P_altern	perc_SS
AN	1	0.00522352	0.00522352	0.434127	0.538383
CO	1	0.00609745	0.00609745	0.506759	0.490007
SE	1	0.0230981	0.0230981	1.91969	0.1918
ET	2	6.01287	3.00643	249.865	3.30034e-07
AN:ET	2	0.0152053	0.00760264	0.631855	0.582758
CO:ET	2	0.0479471	0.0239735	1.99244	0.188565
SE:ET	2	0.00798554	0.00399277	0.331839	0.726635
lmer_model_2	Df	SS	MS	F	P	F_altern	P_altern	perc_SS
EX	1	0.00493867	0.00493867	0.411703	0.566894
AN	1	0.005387	0.005387	0.449078	0.533096
CO	1	0.00990974	0.00990974	0.826108	0.377791
SE	1	0.0236821	0.0236821	1.97421	0.180865
ET	2	6.62478	3.31239	276.131	1.58431e-11
EX:AN	1	0.0096688	0.0096688	0.806023	0.369457
EX:CO	1	0.0408833	0.0408833	3.40816	0.065098
EX:SE	1	0.0608105	0.0608105	5.06936	0.0245157
EX:ET	2	0.017014	0.00850699	0.709171	0.492236
