## Supplementary data 1 for "Weak evidence for heritable changes in response to selection by aphids in *Arabidopsis* accessions": timeToBolting_all.xlsx

### Sheet: y
lm_model_1	Df	SS	MS	F	P	F_altern	P_altern	perc_SS
EX	1	13.79	13.79	15.05	0.000110353			0.51
BL	3	163.12	54.37	59.34	8.78382e-36			6.04
__Blocks	4	176.91	44.23	48.27	0	48.27	0	6.55
TR	70	294.01	4.2	4.58	5.8665e-29			10.89
AN	1	1.65	1.65	1.8	0.179373	0.12	0.735352	0.06
CO	1	1.39	1.39	1.51	0.218673	0.1	0.756766	0.05
SE	1	3.49	3.49	3.81	0.0513113	0.25	0.624212	0.13
__Selection	3	6.53	2.18	2.38	0.0685591	0.16	0.924783	0.24
LI	17	238.12	14.01	15.29	1.03292e-40			8.82
ET	2	627.29	313.64	342.3	1.83137e-118	316.51	0	23.23
AN:ET	2	2.51	1.26	1.37	0.254039	0.9	0.426695	0.09
CO:ET	2	5.9	2.95	3.22	0.0402836	2.1	0.152735	0.22
SE:ET	2	0.72	0.36	0.39	0.674723	0.26	0.77631	0.03
__Selection_X_accession	6	9.14	1.52	1.66	0.126901	1.09	0.409778	0.34
LI:ET	17	23.85	1.4	1.53	0.076005			0.88
MO	221	219	0.99	1.08	0.215532			8.11
Residuals	1206	1105.04	0.92					40.93
lm_model_2	Df	SS	MS	F	P	F_altern	P_altern	perc_SS
EX	1	13.79	13.79	15.13	0.000106176			0.51
BL	3	163.12	54.37	59.64	6.54072e-36			6.04
__Blocks	4	176.91	44.23	48.51	0	48.51	0	6.55
TR	70	294.01	4.2	4.61	4.16207e-29			10.89
AN	1	1.65	1.65	1.81	0.178291	0.12	0.735352	0.06
CO	1	1.39	1.39	1.52	0.217526	0.1	0.756766	0.05
SE	1	3.49	3.49	3.82	0.050736	0.25	0.624212	0.13
__Selection	3	6.53	2.18	2.39	0.0674949	0.16	0.924783	0.24
LI	17	238.12	14.01	15.36	7.32294e-41			8.82
ET	2	627.29	313.64	344.02	1.49739e-118	320.09	0	23.23
EX:AN	1	0.55	0.55	0.6	0.43838	0.38	0.544125	0.02
EX:CO	1	2.05	2.05	2.24	0.134443	1.42	0.246303	0.08
EX:SE	1	3.1	3.1	3.4	0.0654439	2.15	0.156569	0.11
__Selection_X_experiment	3	5.69	1.9	2.08	0.100909	1.31	0.294181	0.21
EX:LI	15	19.79	1.32	1.45	0.118075			0.73
EX:ET	2	0.47	0.24	0.26	0.771317			0.02
LI:ET	23	33.24	1.45	1.59	0.0391271			1.23
MO	221	216.55	0.98	1.07	0.234302			8.02
Residuals	1186	1081.29	0.91					40.05
lmer_model_1	Df	SS	MS	F	P	F_altern	P_altern	perc_SS
AN	1	0.46597	0.46597	0.50028	0.510761
CO	1	0.424481	0.424481	0.455736	0.51215
SE	1	2.11278	2.11278	2.26834	0.154912
ET	2	477.011	238.506	256.067	1.69158e-07
AN:ET	2	1.21099	0.605493	0.650076	0.577043
CO:ET	2	4.06157	2.03078	2.18031	0.150058
SE:ET	2	0.397552	0.198776	0.213412	0.809986
lmer_model_2	Df	SS	MS	F	P	F_altern	P_altern	perc_SS
EX	1	0.35323	0.35323	0.379393	0.581592
AN	1	0.452041	0.452041	0.485524	0.517825
CO	1	0.609224	0.609224	0.654349	0.431725
SE	1	1.87929	1.87929	2.01849	0.175315
ET	2	530.597	265.298	284.949	6.63105e-13
EX:AN	1	0.56337	0.56337	0.605099	0.436764
EX:CO	1	3.10138	3.10138	3.3311	0.0681856
EX:SE	1	3.76162	3.76162	4.04024	0.0446106
EX:ET	2	1.15878	0.579391	0.622306	0.536847

### Sheet: logy
lm_model_1	Df	SS	MS	F	P	F_altern	P_altern	perc_SS
EX	1	0.0321	0.0321	14.04	0.000187361			0.48
BL	3	0.4	0.13	58.03	4.82129e-35			5.91
__Blocks	4	0.43	0.11	47.03	0	47.03	0	6.39
TR	70	0.7243	0.0103	4.52	2.14604e-28			10.75
AN	1	0.0044	0.0044	1.94	0.163598	0.13	0.726482	0.07
CO	1	0.0033	0.0033	1.43	0.232525	0.09	0.76425	0.05
SE	1	0.0089	0.0089	3.89	0.0487927	0.25	0.621257	0.13
__Selection	3	0.0166	0.0055	2.42	0.0645895	0.16	0.92337	0.25
LI	17	0.5972	0.0351	15.36	6.29824e-41			8.87
ET	2	1.58	0.79	346.22	1.51401e-119	321.2	0	23.51
AN:ET	2	0.0057	0.0029	1.26	0.28514	0.81	0.460937	0.09
CO:ET	2	0.014	0.007	3.06	0.0473854	1.97	0.169532	0.21
SE:ET	2	0.00175527	0.00087764	0.38	0.681375	0.25	0.78333	0.03
__Selection_X_accession	6	0.0215	0.0036	1.57	0.153656	1.01	0.450664	0.33
LI:ET	17	0.0602	0.0035	1.55	0.070686			0.89
MO	221	0.5448	0.0025	1.08	0.22528			8.09
Residuals	1206	2.758	0.0023					40.94
lm_model_2	Df	SS	MS	F	P	F_altern	P_altern	perc_SS
EX	1	0.0321	0.0321	14.11	0.00018057			0.48
BL	3	0.4	0.13	58.33	3.57793e-35			5.91
__Blocks	4	0.43	0.11	47.27	0	47.27	0	6.39
TR	70	0.7243	0.0103	4.55	1.51172e-28			10.75
AN	1	0.0044	0.0044	1.95	0.162531	0.13	0.726482	0.07
CO	1	0.0033	0.0033	1.43	0.23134	0.09	0.76425	0.05
SE	1	0.0089	0.0089	3.91	0.0482246	0.25	0.621257	0.13
__Selection	3	0.0166	0.0055	2.43	0.063547	0.16	0.92337	0.25
LI	17	0.5972	0.0351	15.44	4.4193e-41			8.87
ET	2	1.58	0.79	347.99	1.2213e-119	324.48	0	23.51
EX:AN	1	0.0014	0.0014	0.62	0.43197	0.39	0.536622	0.02
EX:CO	1	0.0044	0.0044	1.92	0.166637	1.22	0.280826	0.06
EX:SE	1	0.0074	0.0074	3.25	0.0717689	2.07	0.163843	0.11
__Selection_X_experiment	3	0.0132	0.0044	1.93	0.123378	1.23	0.322428	0.19
EX:LI	15	0.0505	0.0034	1.48	0.104744			0.75
EX:ET	2	0.00089152	0.00044576	0.2	0.822109			0.01
LI:ET	23	0.0822	0.0036	1.57	0.0423368			1.22
MO	221	0.5393	0.0024	1.07	0.240787			8.01
Residuals	1186	2.6985	0.0023					40.06
lmer_model_1	Df	SS	MS	F	P	F_altern	P_altern	perc_SS
AN	1	0.00121276	0.00121276	0.522072	0.502009
CO	1	0.00100086	0.00100086	0.430854	0.523647
SE	1	0.00534191	0.00534191	2.2996	0.152266
ET	2	1.18495	0.592477	255.051	1.45047e-07
AN:ET	2	0.00268401	0.001342	0.57771	0.607391
CO:ET	2	0.0096481	0.00482405	2.07667	0.162186
SE:ET	2	0.00100712	0.00050356	0.216774	0.807325
lmer_model_2	Df	SS	MS	F	P	F_altern	P_altern	perc_SS
EX	1	0.000848538	0.000848538	0.365279	0.588368
AN	1	0.00119507	0.00119507	0.514453	0.506219
CO	1	0.00143216	0.00143216	0.616518	0.445235
SE	1	0.00489254	0.00489254	2.10614	0.166899
ET	2	1.36208	0.68104	293.174	1.61872e-12
EX:AN	1	0.00147183	0.00147183	0.633593	0.426168
EX:CO	1	0.00676473	0.00676473	2.91208	0.0881311
EX:SE	1	0.00905191	0.00905191	3.89667	0.0485697
EX:ET	2	0.00315199	0.001576	0.678435	0.50757

### Sheet: sqrty
lm_model_1	Df	SS	MS	F	P	F_altern	P_altern	perc_SS
EX	1	0.17	0.17	14.52	0.000145847			0.49
BL	3	2.12	0.71	58.67	2.09345e-35			5.97
__Blocks	4	2.29	0.57	47.63	0	47.63	0	6.46
TR	70	3.8349	0.0548	4.55	1.10708e-28			10.82
AN	1	0.0226	0.0226	1.88	0.17099	0.12	0.730804	0.06
CO	1	0.0177	0.0177	1.47	0.225586	0.1	0.760644	0.05
SE	1	0.0464	0.0464	3.85	0.0498598	0.25	0.622614	0.13
__Selection	3	0.0866	0.0289	2.4	0.0663195	0.16	0.924057	0.24
LI	17	3.14	0.18	15.34	7.37625e-41			8.85
ET	2	8.29	4.15	344.65	4.09376e-119	319.24	0	23.39
AN:ET	2	0.0316	0.0158	1.31	0.269579	0.85	0.44408	0.09
CO:ET	2	0.0754	0.0377	3.14	0.0438033	2.04	0.161239	0.21
SE:ET	2	0.0093	0.0047	0.39	0.678275	0.25	0.780061	0.03
__Selection_X_accession	6	0.1163	0.0194	1.61	0.140139	1.05	0.43066	0.33
LI:ET	17	0.315	0.0185	1.54	0.0731588			0.89
MO	221	2.8697	0.013	1.08	0.220606			8.1
Residuals	1206	14.5052	0.012					40.92
lm_model_2	Df	SS	MS	F	P	F_altern	P_altern	perc_SS
EX	1	0.17	0.17	14.59	0.000140458			0.49
BL	3	2.12	0.71	58.97	1.55694e-35			5.97
__Blocks	4	2.29	0.57	47.87	0	47.87	0	6.46
TR	70	3.8349	0.0548	4.58	7.83069e-29			10.82
AN	1	0.0226	0.0226	1.89	0.169917	0.12	0.730804	0.06
CO	1	0.0177	0.0177	1.48	0.224421	0.1	0.760644	0.05
SE	1	0.0464	0.0464	3.87	0.04929	0.25	0.622614	0.13
__Selection	3	0.0866	0.0289	2.41	0.0652698	0.16	0.924057	0.24
LI	17	3.14	0.18	15.42	5.20517e-41			8.85
ET	2	8.29	4.15	346.39	3.33172e-119	322.67	0	23.39
EX:AN	1	0.0073	0.0073	0.61	0.434724	0.39	0.539972	0.02
EX:CO	1	0.0248	0.0248	2.07	0.150434	1.31	0.263721	0.07
EX:SE	1	0.0398	0.0398	3.32	0.068551	2.11	0.160156	0.11
__Selection_X_experiment	3	0.0719	0.024	2	0.112005	1.27	0.308457	0.2
EX:LI	15	0.2628	0.0175	1.46	0.111042			0.74
EX:ET	2	0.0054	0.0027	0.22	0.79968			0.02
LI:ET	23	0.4342	0.0189	1.58	0.0407321			1.22
MO	221	2.8391	0.0128	1.07	0.237751			8.01
Residuals	1186	14.1929	0.012					40.04
lmer_model_1	Df	SS	MS	F	P	F_altern	P_altern	perc_SS
AN	1	0.0062509	0.0062509	0.511469	0.506218
CO	1	0.00541447	0.00541447	0.44303	0.51796
SE	1	0.0279408	0.0279408	2.2862	0.153394
ET	2	6.24986	3.12493	255.692	1.5525e-07
AN:ET	2	0.0149619	0.00748094	0.612115	0.592568
CO:ET	2	0.0519798	0.0259899	2.12658	0.156198
SE:ET	2	0.00525333	0.00262667	0.214922	0.808788
lmer_model_2	Df	SS	MS	F	P	F_altern	P_altern	perc_SS
EX	1	0.0045435	0.0045435	0.371834	0.585222
AN	1	0.00611478	0.00611478	0.500426	0.511767
CO	1	0.00776116	0.00776116	0.635163	0.438493
SE	1	0.0252408	0.0252408	2.06568	0.170708
ET	2	7.07173	3.53587	289.371	1.03198e-12
EX:AN	1	0.00758296	0.00758296	0.620579	0.430959
EX:CO	1	0.0380104	0.0380104	3.11072	0.0779876
EX:SE	1	0.0484925	0.0484925	3.96856	0.0465428
EX:ET	2	0.0158383	0.00791915	0.648093	0.523193
