## Supplementary data 1 for "Weak evidence for heritable changes in response to selection by aphids in *Arabidopsis* accessions": timeToBolting_NoWil3.outliersRemoved.xlsx

### Sheet: y
lm_model_1	Df	SS	MS	F	P	F_altern	P_altern	perc_SS
EX	1	5.18	5.18	5	0.0257234			0.28
BL	3	103.48	34.49	33.29	3.73277e-20			5.63
__Blocks	4	108.66	27.16	26.22	0	26.22	0	5.91
TR	70	229.55	3.28	3.16	9.85112e-15			12.48
AN	1	3.18	3.18	3.07	0.0799991	0.29	0.596643	0.17
CO	1	3.86	3.86	3.72	0.0540567	0.35	0.560615	0.21
SE	1	2.67	2.67	2.57	0.109005	0.24	0.627847	0.15
__Selection	3	9.71	3.24	3.12	0.0253527	0.3	0.827483	0.53
LI	16	174.76	10.92	10.54	2.03892e-24			9.5
ET	1	340.27	340.27	328.38	9.78273e-61	311.88	0	18.5
AN:ET	1	3.53	3.53	3.41	0.0652648	1.73	0.224776	0.19
CO:ET	1	3.28	3.28	3.16	0.075772	1.61	0.240746	0.18
SE:ET	1	0.95	0.95	0.92	0.339034	0.46	0.514675	0.05
__Selection_X_accession	3	7.76	2.59	2.5	0.0587807	1.27	0.349236	0.42
LI:ET	8	16.33	2.04	1.97	0.0476502			0.89
MO	190	207.3	1.09	1.05	0.318703			11.27
Residuals	719	745.02	1.04					40.5
lm_model_2	Df	SS	MS	F	P	F_altern	P_altern	perc_SS
EX	1	5.18	5.18	4.99	0.0258806			0.28
BL	3	103.48	34.49	33.22	4.38253e-20			5.63
__Blocks	4	108.66	27.16	26.16	0	26.16	0	5.91
TR	70	229.55	3.28	3.16	1.2741e-14			12.48
AN	1	3.18	3.18	3.07	0.0803146	0.29	0.596643	0.17
CO	1	3.86	3.86	3.72	0.0543094	0.35	0.560615	0.21
SE	1	2.67	2.67	2.57	0.109373	0.24	0.627847	0.15
__Selection	3	9.71	3.24	3.12	0.0255853	0.3	0.827483	0.53
LI	16	174.76	10.92	10.52	2.7101e-24			9.5
ET	1	340.27	340.27	327.72	2.18965e-60	317.45	0	18.5
EX:AN	1	0.89	0.89	0.86	0.354941	0.41	0.532814	0.05
EX:CO	1	1.74	1.74	1.67	0.196118	0.81	0.38734	0.09
EX:SE	1	2.37	2.37	2.29	0.131036	1.11	0.315501	0.13
__Selection_X_experiment	3	5	1.67	1.61	0.18676	0.78	0.530933	0.27
EX:LI	14	16.28	1.16	1.12	0.335847			0.89
EX:ET	1	0.0228	0.0228	0.02	0.882124			0
LI:ET	11	23.6	2.15	2.07	0.0206874			1.28
MO	190	203.66	1.07	1.03	0.382853			11.07
Residuals	701	727.84	1.04					39.57
lmer_model_1	Df	SS	MS	F	P	F_altern	P_altern	perc_SS
AN	1	0.930758	0.930758	0.891141	0.418811
CO	1	1.5537	1.5537	1.48757	0.248196
SE	1	1.61897	1.61897	1.55006	0.242125
ET	1	208.334	208.334	199.467	2.77069e-05
AN:ET	1	0.720638	0.720638	0.689965	0.471241
CO:ET	1	2.4504	2.4504	2.3461	0.153294
SE:ET	1	0.00539497	0.00539497	0.00516534	0.944175
lmer_model_2	Df	SS	MS	F	P	F_altern	P_altern	perc_SS
EX	1	0.328986	0.328986	0.316061	0.613383
AN	1	0.877063	0.877063	0.842604	0.394226
CO	1	1.9335	1.9335	1.85753	0.188631
SE	1	1.35986	1.35986	1.30643	0.267542
ET	1	229.047	229.047	220.048	2.38111e-10
EX:AN	1	1.12839	1.12839	1.08406	0.298081
EX:CO	1	3.38873	3.38873	3.25559	0.0715427
EX:SE	1	3.33585	3.33585	3.20479	0.0737874
EX:ET	1	1.15384	1.15384	1.10851	0.292705

### Sheet: logy
lm_model_1	Df	SS	MS	F	P	F_altern	P_altern	perc_SS
EX	1	0.0118	0.0118	4.53	0.0335988			0.26
BL	3	0.2619	0.0873	33.4	3.22924e-20			5.67
__Blocks	4	0.2738	0.0684	26.19	0	26.19	0	5.93
TR	70	0.5735	0.0082	3.13	1.73257e-14			12.43
AN	1	0.0077	0.0077	2.94	0.086685	0.29	0.600368	0.17
CO	1	0.0113	0.0113	4.31	0.0381722	0.42	0.526781	0.24
SE	1	0.0069	0.0069	2.64	0.104405	0.26	0.619374	0.15
__Selection	3	0.0259	0.0086	3.3	0.0199855	0.32	0.810579	0.56
LI	16	0.4308	0.0269	10.3	8.51408e-24			9.33
ET	1	0.86	0.86	328.39	1.00649e-60	315.59	0	18.59
AN:ET	1	0.0088	0.0088	3.35	0.0676337	1.66	0.233305	0.19
CO:ET	1	0.0074	0.0074	2.84	0.0921913	1.41	0.268943	0.16
SE:ET	1	0.0019	0.0019	0.72	0.395351	0.36	0.565659	0.04
__Selection_X_accession	3	0.0181	0.006	2.31	0.0755578	1.14	0.388454	0.39
LI:ET	8	0.0421	0.0053	2.01	0.0422709			0.91
MO	190	0.5167	0.0027	1.04	0.356416			11.19
Residuals	718	1.8766	0.0026					40.66
lm_model_2	Df	SS	MS	F	P	F_altern	P_altern	perc_SS
EX	1	0.0118	0.0118	4.52	0.0337586			0.26
BL	3	0.2619	0.0873	33.35	3.74343e-20			5.67
__Blocks	4	0.2738	0.0684	26.14	0	26.14	0	5.93
TR	70	0.5735	0.0082	3.13	2.19077e-14			12.43
AN	1	0.0077	0.0077	2.94	0.0869646	0.29	0.600368	0.17
CO	1	0.0113	0.0113	4.31	0.0383457	0.42	0.526781	0.24
SE	1	0.0069	0.0069	2.64	0.104712	0.26	0.619374	0.15
__Selection	3	0.0259	0.0086	3.29	0.0201525	0.32	0.810579	0.56
LI	16	0.4308	0.0269	10.28	1.10016e-23			9.33
ET	1	0.86	0.86	327.83	2.17749e-60	320.86	0	18.59
EX:AN	1	0.002	0.002	0.77	0.379837	0.38	0.551495	0.04
EX:CO	1	0.0048	0.0048	1.82	0.177896	0.89	0.366028	0.1
EX:SE	1	0.0057	0.0057	2.18	0.140457	1.06	0.324368	0.12
__Selection_X_experiment	3	0.0125	0.0042	1.59	0.190555	0.78	0.530972	0.26
EX:LI	14	0.0411	0.0029	1.12	0.333916			0.89
EX:ET	1	7.681e-05	7.681e-05	0.03	0.864046			0
LI:ET	11	0.0589	0.0054	2.05	0.0221843			1.28
MO	190	0.5082	0.0027	1.02	0.417618			11.01
Residuals	700	1.8326	0.0026					39.7
lmer_model_1	Df	SS	MS	F	P	F_altern	P_altern	perc_SS
AN	1	0.002177	0.002177	0.827366	0.429939
CO	1	0.00432849	0.00432849	1.64504	0.225413
SE	1	0.00410965	0.00410965	1.56187	0.23987
ET	1	0.511799	0.511799	194.509	2.48146e-05
AN:ET	1	0.00175047	0.00175047	0.665265	0.476267
CO:ET	1	0.0054554	0.0054554	2.07332	0.176847
SE:ET	1	1.26551e-06	1.26551e-06	0.000480954	0.982947
lmer_model_2	Df	SS	MS	F	P	F_altern	P_altern	perc_SS
EX	1	0.000763612	0.000763612	0.291291	0.626996
AN	1	0.0021916	0.0021916	0.83602	0.397111
CO	1	0.00541235	0.00541235	2.06462	0.167207
SE	1	0.00360469	0.00360469	1.37506	0.256158
ET	1	0.579876	0.579876	221.202	3.4357e-10
EX:AN	1	0.00260971	0.00260971	0.995514	0.318677
EX:CO	1	0.0089619	0.0089619	3.41865	0.0648181
EX:SE	1	0.00817664	0.00817664	3.1191	0.0777467
EX:ET	1	0.00277604	0.00277604	1.05896	0.303744

### Sheet: sqrty
lm_model_1	Df	SS	MS	F	P	F_altern	P_altern	perc_SS
EX	1	0.0682	0.0682	4.95	0.0263492			0.28
BL	3	1.38	0.46	33.5	2.8356e-20			5.68
__Blocks	4	1.45	0.36	26.36	0	26.36	0	5.96
TR	70	3.0172	0.0431	3.13	1.82006e-14			12.39
AN	1	0.0428	0.0428	3.11	0.0781767	0.3	0.593573	0.18
CO	1	0.0493	0.0493	3.58	0.0588881	0.34	0.56729	0.2
SE	1	0.0355	0.0355	2.58	0.10865	0.25	0.626711	0.15
__Selection	3	0.1276	0.0425	3.09	0.0265243	0.29	0.828763	0.53
LI	16	2.31	0.14	10.49	2.72702e-24			9.49
ET	1	4.51	4.51	327.55	1.30304e-60	314.32	0	18.51
AN:ET	1	0.0447	0.0447	3.24	0.0720681	1.64	0.236744	0.18
CO:ET	1	0.0425	0.0425	3.09	0.0792107	1.56	0.247292	0.17
SE:ET	1	0.0113	0.0113	0.82	0.365986	0.41	0.538653	0.05
__Selection_X_accession	3	0.0984	0.0328	2.38	0.0680944	1.2	0.369374	0.4
LI:ET	8	0.2184	0.0273	1.98	0.0459291			0.9
MO	190	2.725	0.0143	1.04	0.351656			11.19
Residuals	719	9.8956	0.0138					40.64
lm_model_2	Df	SS	MS	F	P	F_altern	P_altern	perc_SS
EX	1	0.0682	0.0682	4.95	0.0264791			0.28
BL	3	1.38	0.46	33.45	3.27686e-20			5.68
__Blocks	4	1.45	0.36	26.32	0	26.32	0	5.96
TR	70	3.0172	0.0431	3.13	2.28892e-14			12.39
AN	1	0.0428	0.0428	3.11	0.0784293	0.3	0.593573	0.18
CO	1	0.0493	0.0493	3.57	0.0591037	0.34	0.56729	0.2
SE	1	0.0355	0.0355	2.58	0.108948	0.25	0.626711	0.15
__Selection	3	0.1276	0.0425	3.09	0.0267207	0.29	0.828763	0.53
LI	16	2.31	0.14	10.48	3.52996e-24			9.49
ET	1	4.51	4.51	327.02	2.78287e-60	319.88	0	18.51
EX:AN	1	0.0117	0.0117	0.85	0.358048	0.41	0.533637	0.05
EX:CO	1	0.0216	0.0216	1.57	0.210822	0.77	0.40021	0.09
EX:SE	1	0.0304	0.0304	2.21	0.137974	1.08	0.321699	0.12
__Selection_X_experiment	3	0.0637	0.0212	1.54	0.202853	0.75	0.543828	0.26
EX:LI	14	0.2217	0.0158	1.15	0.311313			0.91
EX:ET	1	0.00028705	0.00028705	0.02	0.885304			0
LI:ET	11	0.3106	0.0282	2.05	0.0220223			1.28
MO	190	2.6777	0.0141	1.02	0.415614			11
Residuals	701	9.6636	0.0138					39.68
lmer_model_1	Df	SS	MS	F	P	F_altern	P_altern	perc_SS
AN	1	0.0122489	0.0122489	0.884249	0.418511
CO	1	0.0197207	0.0197207	1.42363	0.257768
SE	1	0.0215077	0.0215077	1.55264	0.241504
ET	1	2.74382	2.74382	198.076	2.60697e-05
AN:ET	1	0.00901327	0.00901327	0.650666	0.482046
CO:ET	1	0.0318138	0.0318138	2.29663	0.157125
SE:ET	1	2.84414e-05	2.84414e-05	0.00205318	0.964779
lmer_model_2	Df	SS	MS	F	P	F_altern	P_altern	perc_SS
EX	1	0.00426365	0.00426365	0.308809	0.617265
AN	1	0.0118068	0.0118068	0.855145	0.391223
CO	1	0.0248545	0.0248545	1.80017	0.195444
SE	1	0.018311	0.018311	1.32624	0.264203
ET	1	3.04052	3.04052	220.22	2.67385e-10
EX:AN	1	0.014967	0.014967	1.08404	0.298086
EX:CO	1	0.0425603	0.0425603	3.08257	0.0795034
EX:SE	1	0.0433076	0.0433076	3.1367	0.0769145
EX:ET	1	0.0160885	0.0160885	1.16527	0.280682
