## Supplementary data 1 for "Weak evidence for heritable changes in response to selection by aphids in *Arabidopsis* accessions": timeToBolting_NoWil3.xlsx

### Sheet: logy
lm_model_1	Df	SS	MS	F	P	F_altern	P_altern	perc_SS
EX	1	0.013	0.013	4.91	0.0269823			0.28
BL	3	0.2671	0.089	33.67	2.28213e-20			5.73
__Blocks	4	0.2801	0.07	26.48	0	26.48	0	6.01
TR	70	0.5739	0.0082	3.1	3.29194e-14			12.31
AN	1	0.0083	0.0083	3.15	0.0765053	0.3	0.590486	0.18
CO	1	0.0091	0.0091	3.45	0.0637748	0.33	0.573448	0.2
SE	1	0.0068	0.0068	2.58	0.108689	0.25	0.625805	0.15
__Selection	3	0.0243	0.0081	3.06	0.0277174	0.29	0.829823	0.53
LI	16	0.4416	0.0276	10.43	3.84403e-24			9.47
ET	1	0.86	0.86	326.27	2.02135e-60	316.06	0	18.5
AN:ET	1	0.0082	0.0082	3.09	0.079046	1.55	0.248261	0.18
CO:ET	1	0.008	0.008	3.02	0.0826871	1.51	0.253493	0.17
SE:ET	1	0.0019	0.0019	0.73	0.391765	0.37	0.56083	0.04
__Selection_X_accession	3	0.0181	0.006	2.28	0.077877	1.14	0.388414	0.39
LI:ET	8	0.0422	0.0053	1.99	0.0446046			0.9
MO	190	0.5188	0.0027	1.03	0.382596			11.12
Residuals	719	1.9017	0.0026					40.78
lm_model_2	Df	SS	MS	F	P	F_altern	P_altern	perc_SS
EX	1	0.013	0.013	4.91	0.0270864			0.28
BL	3	0.2671	0.089	33.62	2.59802e-20			5.73
__Blocks	4	0.2801	0.07	26.44	0	26.44	0	6.01
TR	70	0.5739	0.0082	3.1	4.03535e-14			12.31
AN	1	0.0083	0.0083	3.14	0.0767012	0.3	0.590486	0.18
CO	1	0.0091	0.0091	3.44	0.063952	0.33	0.573448	0.2
SE	1	0.0068	0.0068	2.58	0.108923	0.25	0.625805	0.15
__Selection	3	0.0243	0.0081	3.05	0.027878	0.29	0.829823	0.53
LI	16	0.4416	0.0276	10.42	4.85409e-24			9.47
ET	1	0.86	0.86	325.86	4.12769e-60	321.58	0	18.5
EX:AN	1	0.0022	0.0022	0.83	0.361299	0.41	0.534596	0.05
EX:CO	1	0.0039	0.0039	1.47	0.225375	0.73	0.412602	0.08
EX:SE	1	0.0056	0.0056	2.13	0.144888	1.05	0.327719	0.12
__Selection_X_experiment	3	0.0117	0.0039	1.48	0.218983	0.73	0.556132	0.25
EX:LI	14	0.0435	0.0031	1.17	0.290145			0.93
EX:ET	1	5.2e-05	5.2e-05	0.02	0.888601			0
LI:ET	11	0.0591	0.0054	2.03	0.0234133			1.27
MO	190	0.5099	0.0027	1.01	0.445679			10.93
Residuals	701	1.8564	0.0026					39.81
lmer_model_1	Df	SS	MS	F	P	F_altern	P_altern	perc_SS
AN	1	0.00233895	0.00233895	0.879841	0.418145
CO	1	0.00363089	0.00363089	1.36583	0.266929
SE	1	0.00412826	0.00412826	1.55293	0.24128
ET	1	0.522848	0.522848	196.679	2.52633e-05
AN:ET	1	0.00163517	0.00163517	0.615102	0.492621
CO:ET	1	0.00598341	0.00598341	2.25078	0.160855
SE:ET	1	1.19689e-06	1.19689e-06	0.000450234	0.9835
lmer_model_2	Df	SS	MS	F	P	F_altern	P_altern	perc_SS
EX	1	0.000800349	0.000800349	0.302024	0.620989
AN	1	0.00229931	0.00229931	0.867678	0.388279
CO	1	0.00462959	0.00462959	1.74705	0.202018
SE	1	0.00355802	0.00355802	1.34267	0.261491
ET	1	0.583424	0.583424	220.164	3.00981e-10
EX:AN	1	0.00286906	0.00286906	1.08268	0.298387
EX:CO	1	0.00774977	0.00774977	2.9245	0.0876166
EX:SE	1	0.00813761	0.00813761	3.07085	0.0800751
EX:ET	1	0.00322086	0.00322086	1.21544	0.270568
