## Supplementary data 1 for "Weak evidence for heritable changes in response to selection by aphids in *Arabidopsis* accessions": timeToBolting_OnlyMa0.outliersRemoved.xlsx

### Sheet: y
lm_model_1	Df	SS	MS	F	P	F_altern	P_altern	perc_SS
EX	1	4.19	4.19	4.47	0.0354462			0.72
BL	3	41.36	13.79	14.68	6.61985e-09			7.13
__Blocks	4	45.55	11.39	12.13	4.18728e-09	12.13	4.18728e-09	7.85
TR	67	123.67	1.85	1.97	7.85388e-05			21.32
AN	1	3.77	3.77	4.02	0.04592	4.13	0.0632005	0.65
CO	1	7.17	7.17	7.64	0.00608422	7.84	0.0150205	1.24
SE	1	1.07	1.07	1.14	0.285797	1.17	0.29833	0.19
__Selection	3	12.02	4.01	4.27	0.00573774	4.38	0.0244223	2.08
LI	13	11.89	0.91	0.97	0.476709			2.05
MO	103	124.96	1.21	1.29	0.0521013			21.54
Residuals	279	261.94	0.94					45.16
lm_model_2	Df	SS	MS	F	P	F_altern	P_altern	perc_SS
EX	1	4.19	4.19	4.47	0.035378			0.72
BL	3	41.36	13.79	14.7	6.9471e-09			7.13
__Blocks	4	45.55	11.39	12.15	4.43297e-09	12.15	4.43297e-09	7.85
TR	67	123.67	1.85	1.97	8.53173e-05			21.32
AN	1	3.77	3.77	4.03	0.0458348	4.13	0.0632005	0.65
CO	1	7.17	7.17	7.65	0.00607289	7.84	0.0150205	1.24
SE	1	1.07	1.07	1.15	0.285542	1.17	0.29833	0.19
__Selection	3	12.02	4.01	4.27	0.0057323	4.38	0.0244223	2.08
LI	13	11.89	0.91	0.98	0.475622			2.05
EX:AN	1	1.04	1.04	1.11	0.292132	1.2	0.296308	0.18
EX:CO	1	1.62	1.62	1.73	0.18986	1.86	0.199436	0.28
EX:SE	1	0.25	0.25	0.27	0.604235	0.29	0.600597	0.04
__Selection_X_experiment	3	2.92	0.97	1.04	0.376648	1.12	0.383227	0.5
EX:LI	11	9.56	0.87	0.93	0.514956			1.65
MO	103	125.94	1.22	1.3	0.0476243			21.71
Residuals	265	248.48	0.94					42.84
lmer_model_1	Df	SS	MS	F	P	F_altern	P_altern	perc_SS
AN	1	2.56698	2.56698	2.75893	0.0995794
CO	1	4.63016	4.63016	4.97639	0.0277727
SE	1	1.4139	1.4139	1.51962	0.220276
lmer_model_2	Df	SS	MS	F	P	F_altern	P_altern	perc_SS
EX	1	0.175505	0.175505	0.188765	0.693626
AN	1	2.5033	2.5033	2.69242	0.103712
CO	1	4.51752	4.51752	4.85882	0.0296378
SE	1	1.40467	1.40467	1.51079	0.221613
EX:AN	1	0.831018	0.831018	0.893801	0.345015
EX:CO	1	3.61004	3.61004	3.88277	0.0495339
EX:SE	1	0.931083	0.931083	1.00143	0.317616

### Sheet: logy
lm_model_1	Df	SS	MS	F	P	F_altern	P_altern	perc_SS
EX	1	0.0101	0.0101	4.49	0.0349935			0.73
BL	3	0.0964	0.0321	14.33	1.03877e-08			6.98
__Blocks	4	0.1065	0.0266	11.87	6.41832e-09	11.87	6.41832e-09	7.71
TR	67	0.2918	0.0044	1.94	0.000105545			21.13
AN	1	0.0089	0.0089	3.99	0.0468422	4.07	0.0646598	0.65
CO	1	0.0172	0.0172	7.68	0.00596818	7.85	0.0149958	1.25
SE	1	0.0026	0.0026	1.15	0.284378	1.18	0.297901	0.19
__Selection	3	0.0287	0.0096	4.27	0.00571613	4.37	0.024678	2.09
LI	13	0.0285	0.0022	0.98	0.472741			2.07
MO	103	0.2995	0.0029	1.3	0.0499611			21.69
Residuals	279	0.6259	0.0022					45.32
lm_model_2	Df	SS	MS	F	P	F_altern	P_altern	perc_SS
EX	1	0.0101	0.0101	4.49	0.0349885			0.73
BL	3	0.0964	0.0321	14.34	1.10091e-08			6.98
__Blocks	4	0.1065	0.0266	11.88	6.86722e-09	11.88	6.86722e-09	7.71
TR	67	0.2918	0.0044	1.94	0.000115987			21.13
AN	1	0.0089	0.0089	3.99	0.046831	4.07	0.0646598	0.65
CO	1	0.0172	0.0172	7.68	0.00597418	7.85	0.0149958	1.25
SE	1	0.0026	0.0026	1.15	0.28429	1.18	0.297901	0.19
__Selection	3	0.0287	0.0096	4.27	0.00573333	4.37	0.024678	2.09
LI	13	0.0285	0.0022	0.98	0.472336			2.07
EX:AN	1	0.0026	0.0026	1.15	0.285199	1.26	0.285772	0.19
EX:CO	1	0.0039	0.0039	1.74	0.18842	1.91	0.194519	0.28
EX:SE	1	0.00058493	0.00058493	0.26	0.609924	0.29	0.603192	0.04
__Selection_X_experiment	3	0.0071	0.0024	1.05	0.371437	1.15	0.371676	0.51
EX:LI	11	0.0225	0.002	0.91	0.5302			1.63
MO	103	0.3018	0.0029	1.31	0.0463297			21.85
Residuals	265	0.5941	0.0022					43.02
lmer_model_1	Df	SS	MS	F	P	F_altern	P_altern	perc_SS
AN	1	0.00606434	0.00606434	2.72845	0.101451
CO	1	0.0110892	0.0110892	4.98923	0.0275799
SE	1	0.00347575	0.00347575	1.5638	0.213737
lmer_model_2	Df	SS	MS	F	P	F_altern	P_altern	perc_SS
EX	1	0.000435654	0.000435654	0.196197	0.688152
AN	1	0.00591105	0.00591105	2.66204	0.105663
CO	1	0.0108215	0.0108215	4.87345	0.0294018
SE	1	0.00345706	0.00345706	1.55689	0.214746
EX:AN	1	0.00203342	0.00203342	0.91575	0.339166
EX:CO	1	0.00862122	0.00862122	3.88257	0.0495397
EX:SE	1	0.00218578	0.00218578	0.984365	0.321768

### Sheet: sqrty
lm_model_1	Df	SS	MS	F	P	F_altern	P_altern	perc_SS
EX	1	0.054	0.054	4.48	0.0352228			0.73
BL	3	0.52	0.17	14.5	8.34123e-09			7.05
__Blocks	4	0.58	0.14	12	5.21419e-09	12	5.21419e-09	7.78
TR	67	1.5774	0.0235	1.95	9.14917e-05			21.22
AN	1	0.0483	0.0483	4	0.0463833	4.1	0.0639411	0.65
CO	1	0.0923	0.0923	7.66	0.00601913	7.85	0.0150004	1.24
SE	1	0.0138	0.0138	1.15	0.284928	1.18	0.297981	0.19
__Selection	3	0.1544	0.0515	4.27	0.0057201	4.37	0.0245404	2.08
LI	13	0.153	0.0118	0.98	0.474643			2.06
MO	103	1.607	0.0156	1.29	0.05096			21.62
Residuals	279	3.3629	0.0121					45.24
lm_model_2	Df	SS	MS	F	P	F_altern	P_altern	perc_SS
EX	1	0.054	0.054	4.48	0.0351865			0.73
BL	3	0.52	0.17	14.52	8.79737e-09			7.05
__Blocks	4	0.58	0.14	12.01	5.54978e-09	12.01	5.54978e-09	7.78
TR	67	1.5774	0.0235	1.96	9.99698e-05			21.22
AN	1	0.0483	0.0483	4.01	0.0463351	4.1	0.0639411	0.65
CO	1	0.0923	0.0923	7.67	0.0060166	7.85	0.0150004	1.24
SE	1	0.0138	0.0138	1.15	0.284756	1.18	0.297981	0.19
__Selection	3	0.1544	0.0515	4.27	0.00572606	4.37	0.0245404	2.08
LI	13	0.153	0.0118	0.98	0.473899			2.06
EX:AN	1	0.0136	0.0136	1.13	0.288486	1.23	0.290851	0.18
EX:CO	1	0.0209	0.0209	1.73	0.189016	1.89	0.196844	0.28
EX:SE	1	0.0032	0.0032	0.26	0.607269	0.29	0.602066	0.04
__Selection_X_experiment	3	0.0377	0.0126	1.04	0.373832	1.14	0.377237	0.5
EX:LI	11	0.1217	0.0111	0.92	0.522643			1.64
MO	103	1.6193	0.0157	1.31	0.0469227			21.78
Residuals	265	3.1912	0.012					42.93
lmer_model_1	Df	SS	MS	F	P	F_altern	P_altern	perc_SS
AN	1	0.0327663	0.0327663	2.74335	0.100532
CO	1	0.0595288	0.0595288	4.98404	0.0276575
SE	1	0.018431	0.018431	1.54313	0.216767
lmer_model_2	Df	SS	MS	F	P	F_altern	P_altern	perc_SS
EX	1	0.00229736	0.00229736	0.192508	0.69085
AN	1	0.0319455	0.0319455	2.67689	0.104705
CO	1	0.058087	0.058087	4.86742	0.0294986
SE	1	0.0183222	0.0183222	1.53531	0.217928
EX:AN	1	0.0108041	0.0108041	0.90533	0.341926
EX:CO	1	0.0463503	0.0463503	3.88394	0.0494998
EX:SE	1	0.0118431	0.0118431	0.992395	0.319805
