## Supplementary data 1 for "Weak evidence for heritable changes in response to selection by aphids in *Arabidopsis* accessions": timeToBolting_OnlyWei0.outliersRemoved.xlsx

### Sheet: y
lm_model_1	Df	SS	MS	F	P	F_altern	P_altern	perc_SS
EX	1	9.57	9.57	9.15	0.00265549			1.28
BL	3	78.47	26.16	25.02	9.28274e-15			10.48
__Blocks	4	88.03	22.01	21.06	1.11022e-15	21.06	1.11022e-15	11.76
TR	70	179.6	2.57	2.45	3.48235e-08			23.99
AN	1	0.13	0.13	0.12	0.72537	0.06	0.810687	0.02
CO	1	0.3	0.3	0.29	0.592054	0.14	0.715272	0.04
SE	1	0.71	0.71	0.68	0.410165	0.33	0.576542	0.09
__Selection	3	1.14	0.38	0.36	0.779253	0.18	0.909633	0.15
LI	11	23.6	2.15	2.05	0.0230003			3.15
MO	87	70.57	0.81	0.78	0.92333			9.43
Residuals	369	385.7	1.05					51.52
lm_model_2	Df	SS	MS	F	P	F_altern	P_altern	perc_SS
EX	1	9.57	9.57	9.19	0.00260747			1.28
BL	3	78.47	26.16	25.13	9.12318e-15			10.48
__Blocks	4	88.03	22.01	21.15	1.11022e-15	21.15	1.11022e-15	11.76
TR	70	179.6	2.57	2.47	3.49238e-08			23.99
AN	1	0.13	0.13	0.12	0.724815	0.06	0.810687	0.02
CO	1	0.3	0.3	0.29	0.591275	0.14	0.715272	0.04
SE	1	0.71	0.71	0.68	0.409186	0.33	0.576542	0.09
__Selection	3	1.14	0.38	0.37	0.778128	0.18	0.909633	0.15
LI	11	23.6	2.15	2.06	0.0224415			3.15
EX:AN	1	0.39	0.39	0.38	0.538764	0.36	0.559643	0.05
EX:CO	1	0.98	0.98	0.94	0.333279	0.9	0.363838	0.13
EX:SE	1	1.77	1.77	1.7	0.193421	1.62	0.228924	0.24
__Selection_X_experiment	3	3.14	1.05	1.01	0.39062	0.96	0.445377	0.42
EX:LI	11	11.98	1.09	1.05	0.405037			1.6
MO	87	71.68	0.82	0.79	0.905345			9.57
Residuals	355	369.48	1.04					49.35
lmer_model_1	Df	SS	MS	F	P	F_altern	P_altern	perc_SS
AN	1	0.000207007	0.000207007	0.000205986	0.989136
CO	1	0.197996	0.197996	0.19702	0.667281
SE	1	0.471215	0.471215	0.468892	0.510101
lmer_model_2	Df	SS	MS	F	P	F_altern	P_altern	perc_SS
EX	1	0.534263	0.534263	0.532593	0.518298
AN	1	0.000249675	0.000249675	0.000248895	0.988064
CO	1	0.200761	0.200761	0.200134	0.66489
SE	1	0.489061	0.489061	0.487532	0.502041
EX:AN	1	0.72172	0.72172	0.719464	0.396723
EX:CO	1	1.3146	1.3146	1.31049	0.252841
EX:SE	1	2.37079	2.37079	2.36338	0.124853

### Sheet: logy
lm_model_1	Df	SS	MS	F	P	F_altern	P_altern	perc_SS
EX	1	0.0228	0.0228	8.38	0.00401935			1.16
BL	3	0.2079	0.0693	25.47	5.41807e-15			10.61
__Blocks	4	0.2307	0.0577	21.2	8.88178e-16	21.2	8.88178e-16	11.77
TR	70	0.4761	0.0068	2.5	1.81099e-08			24.31
AN	1	0.00024615	0.00024615	0.09	0.763752	0.04	0.838341	0.01
CO	1	0.00033428	0.00033428	0.12	0.726157	0.06	0.812142	0.02
SE	1	0.0021	0.0021	0.76	0.385255	0.36	0.558249	0.1
__Selection	3	0.00263649	0.00087883	0.32	0.808745	0.16	0.92375	0.13
LI	11	0.062	0.0056	2.07	0.0215			3.17
MO	87	0.1858	0.0021	0.78	0.913922			9.48
Residuals	368	1.0013	0.0027					51.12
lm_model_2	Df	SS	MS	F	P	F_altern	P_altern	perc_SS
EX	1	0.0228	0.0228	8.41	0.00395677			1.16
BL	3	0.2079	0.0693	25.57	5.38678e-15			10.61
__Blocks	4	0.2307	0.0577	21.28	8.88178e-16	21.28	8.88178e-16	11.77
TR	70	0.4761	0.0068	2.51	1.84589e-08			24.31
AN	1	0.00024615	0.00024615	0.09	0.763302	0.04	0.838341	0.01
CO	1	0.00033428	0.00033428	0.12	0.725641	0.06	0.812142	0.02
SE	1	0.0021	0.0021	0.76	0.384333	0.36	0.558249	0.1
__Selection	3	0.00263649	0.00087883	0.32	0.807811	0.16	0.92375	0.13
LI	11	0.062	0.0056	2.08	0.0210162			3.17
EX:AN	1	0.00076304	0.00076304	0.28	0.596013	0.28	0.610401	0.04
EX:CO	1	0.0029	0.0029	1.09	0.298099	1.06	0.325197	0.15
EX:SE	1	0.0043	0.0043	1.59	0.208325	1.55	0.238749	0.22
__Selection_X_experiment	3	0.008	0.0027	0.99	0.399693	0.96	0.444662	0.41
EX:LI	11	0.0305	0.0028	1.02	0.424442			1.56
MO	87	0.1891	0.0022	0.8	0.892015			9.66
Residuals	354	0.9594	0.0027					48.98
lmer_model_1	Df	SS	MS	F	P	F_altern	P_altern	perc_SS
AN	1	3.74208e-07	3.74208e-07	0.000142962	0.990948
CO	1	0.000387225	0.000387225	0.147935	0.709151
SE	1	0.00132765	0.00132765	0.507215	0.493745
lmer_model_2	Df	SS	MS	F	P	F_altern	P_altern	perc_SS
EX	1	0.0012987	0.0012987	0.496926	0.531623
AN	1	3.81027e-07	3.81027e-07	0.000145794	0.990864
CO	1	0.000400081	0.000400081	0.153084	0.704441
SE	1	0.00138022	0.00138022	0.528119	0.485234
EX:AN	1	0.00155646	0.00155646	0.595555	0.440642
EX:CO	1	0.00383643	0.00383643	1.46795	0.226232
EX:SE	1	0.00589884	0.00589884	2.25709	0.133644

### Sheet: sqrty
lm_model_1	Df	SS	MS	F	P	F_altern	P_altern	perc_SS
EX	1	0.13	0.13	9.03	0.00284318			1.26
BL	3	1.09	0.36	25.51	5.1005e-15			10.67
__Blocks	4	1.21	0.3	21.39	6.66134e-16	21.39	6.66134e-16	11.93
TR	70	2.4212	0.0346	2.44	4.40992e-08			23.81
AN	1	0.0021	0.0021	0.15	0.698407	0.07	0.7914	0.02
CO	1	0.004	0.004	0.28	0.597237	0.14	0.718699	0.04
SE	1	0.0101	0.0101	0.71	0.399205	0.35	0.567192	0.1
__Selection	3	0.0162	0.0054	0.38	0.766901	0.19	0.903704	0.16
LI	11	0.3194	0.029	2.05	0.0234269			3.14
MO	87	0.9646	0.0111	0.78	0.917322			9.49
Residuals	369	5.2338	0.0142					51.47
lm_model_2	Df	SS	MS	F	P	F_altern	P_altern	perc_SS
EX	1	0.13	0.13	9.06	0.0027939			1.26
BL	3	1.09	0.36	25.62	5.04064e-15			10.67
__Blocks	4	1.21	0.3	21.48	6.66134e-16	21.48	6.66134e-16	11.93
TR	70	2.4212	0.0346	2.45	4.43406e-08			23.81
AN	1	0.0021	0.0021	0.15	0.697819	0.07	0.7914	0.02
CO	1	0.004	0.004	0.28	0.596487	0.14	0.718699	0.04
SE	1	0.0101	0.0101	0.72	0.398247	0.35	0.567192	0.1
__Selection	3	0.0162	0.0054	0.38	0.765759	0.19	0.903704	0.16
LI	11	0.3194	0.029	2.06	0.0228778			3.14
EX:AN	1	0.0054	0.0054	0.38	0.537318	0.36	0.559818	0.05
EX:CO	1	0.0122	0.0122	0.86	0.353123	0.82	0.384638	0.12
EX:SE	1	0.0228	0.0228	1.62	0.20455	1.53	0.241572	0.22
__Selection_X_experiment	3	0.0404	0.0135	0.95	0.41472	0.9	0.469977	0.39
EX:LI	11	0.1638	0.0149	1.05	0.3978			1.61
MO	87	0.9798	0.0113	0.8	0.898292			9.64
Residuals	355	5.0144	0.0141					49.31
lmer_model_1	Df	SS	MS	F	P	F_altern	P_altern	perc_SS
AN	1	6.35141e-10	6.35141e-10	4.65414e-08	0.999837
CO	1	0.00264858	0.00264858	0.19408	0.669655
SE	1	0.00670089	0.00670089	0.491022	0.500569
lmer_model_2	Df	SS	MS	F	P	F_altern	P_altern	perc_SS
EX	1	0.00703717	0.00703717	0.516401	0.524254
AN	1	2.74219e-08	2.74219e-08	2.01227e-06	0.998927
CO	1	0.00267796	0.00267796	0.196514	0.66778
SE	1	0.00694479	0.00694479	0.509622	0.492803
EX:AN	1	0.00984878	0.00984878	0.722722	0.395656
EX:CO	1	0.0164132	0.0164132	1.20443	0.272954
EX:SE	1	0.031199	0.031199	2.28944	0.130895
