## Supplementary data 1 for "Weak evidence for heritable changes in response to selection by aphids in *Arabidopsis* accessions": timeToBolting_OnlyWei0.xlsx

### Sheet: y
lm_model_1	Df	SS	MS	F	P	F_altern	P_altern	perc_SS
EX	1	9.57	9.57	9.15	0.00265549			1.28
BL	3	78.47	26.16	25.02	9.28274e-15			10.48
__Blocks	4	88.03	22.01	21.06	1.11022e-15	21.06	1.11022e-15	11.76
TR	70	179.6	2.57	2.45	3.48235e-08			23.99
AN	1	0.13	0.13	0.12	0.72537	0.06	0.810687	0.02
CO	1	0.3	0.3	0.29	0.592054	0.14	0.715272	0.04
SE	1	0.71	0.71	0.68	0.410165	0.33	0.576542	0.09
__Selection	3	1.14	0.38	0.36	0.779253	0.18	0.909633	0.15
LI	11	23.6	2.15	2.05	0.0230003			3.15
MO	87	70.57	0.81	0.78	0.92333			9.43
Residuals	369	385.7	1.05					51.52
lm_model_2	Df	SS	MS	F	P	F_altern	P_altern	perc_SS
EX	1	9.57	9.57	9.19	0.00260747			1.28
BL	3	78.47	26.16	25.13	9.12318e-15			10.48
__Blocks	4	88.03	22.01	21.15	1.11022e-15	21.15	1.11022e-15	11.76
TR	70	179.6	2.57	2.47	3.49238e-08			23.99
AN	1	0.13	0.13	0.12	0.724815	0.06	0.810687	0.02
CO	1	0.3	0.3	0.29	0.591275	0.14	0.715272	0.04
SE	1	0.71	0.71	0.68	0.409186	0.33	0.576542	0.09
__Selection	3	1.14	0.38	0.37	0.778128	0.18	0.909633	0.15
LI	11	23.6	2.15	2.06	0.0224415			3.15
EX:AN	1	0.39	0.39	0.38	0.538764	0.36	0.559643	0.05
EX:CO	1	0.98	0.98	0.94	0.333279	0.9	0.363838	0.13
EX:SE	1	1.77	1.77	1.7	0.193421	1.62	0.228924	0.24
__Selection_X_experiment	3	3.14	1.05	1.01	0.39062	0.96	0.445377	0.42
EX:LI	11	11.98	1.09	1.05	0.405037			1.6
MO	87	71.68	0.82	0.79	0.905345			9.57
Residuals	355	369.48	1.04					49.35
lmer_model_1	Df	SS	MS	F	P	F_altern	P_altern	perc_SS
AN	1	0.000207007	0.000207007	0.000205986	0.989136
CO	1	0.197996	0.197996	0.19702	0.667281
SE	1	0.471215	0.471215	0.468892	0.510101
lmer_model_2	Df	SS	MS	F	P	F_altern	P_altern	perc_SS
EX	1	0.534263	0.534263	0.532593	0.518298
AN	1	0.000249675	0.000249675	0.000248895	0.988064
CO	1	0.200761	0.200761	0.200134	0.66489
SE	1	0.489061	0.489061	0.487532	0.502041
EX:AN	1	0.72172	0.72172	0.719464	0.396723
EX:CO	1	1.3146	1.3146	1.31049	0.252841
EX:SE	1	2.37079	2.37079	2.36338	0.124853

### Sheet: logy
lm_model_1	Df	SS	MS	F	P	F_altern	P_altern	perc_SS
EX	1	0.0247	0.0247	8.9	0.00303673			1.24
BL	3	0.2161	0.072	25.93	3.06101e-15			10.84
__Blocks	4	0.2408	0.0602	21.67	4.44089e-16	21.67	4.44089e-16	12.08
TR	70	0.4712	0.0067	2.42	5.56809e-08			23.64
AN	1	0.00049298	0.00049298	0.18	0.67383	0.09	0.773598	0.02
CO	1	0.00075694	0.00075694	0.27	0.602007	0.13	0.72177	0.04
SE	1	0.0021	0.0021	0.74	0.390193	0.36	0.559269	0.1
__Selection	3	0.0033	0.0011	0.4	0.755485	0.19	0.898059	0.16
LI	11	0.0624	0.0057	2.04	0.0239269			3.13
MO	87	0.1902	0.0022	0.79	0.911427			9.54
Residuals	369	1.0252	0.0028					51.44
lm_model_2	Df	SS	MS	F	P	F_altern	P_altern	perc_SS
EX	1	0.0247	0.0247	8.94	0.00298609			1.24
BL	3	0.2161	0.072	26.03	3.03993e-15			10.84
__Blocks	4	0.2408	0.0602	21.76	4.44089e-16	21.76	4.44089e-16	12.08
TR	70	0.4712	0.0067	2.43	5.60967e-08			23.64
AN	1	0.00049298	0.00049298	0.18	0.673216	0.09	0.773598	0.02
CO	1	0.00075694	0.00075694	0.27	0.601283	0.13	0.72177	0.04
SE	1	0.0021	0.0021	0.74	0.389255	0.36	0.559269	0.1
__Selection	3	0.0033	0.0011	0.4	0.75433	0.19	0.898059	0.16
LI	11	0.0624	0.0057	2.05	0.0233842			3.13
EX:AN	1	0.0011	0.0011	0.38	0.536421	0.36	0.560415	0.05
EX:CO	1	0.0022	0.0022	0.8	0.371968	0.75	0.404316	0.11
EX:SE	1	0.0043	0.0043	1.54	0.215506	1.45	0.253938	0.21
__Selection_X_experiment	3	0.0075	0.0025	0.91	0.437679	0.85	0.493265	0.37
EX:LI	11	0.0323	0.0029	1.06	0.391053			1.62
MO	87	0.1932	0.0022	0.8	0.891414			9.7
Residuals	355	0.9823	0.0028					49.29
lmer_model_1	Df	SS	MS	F	P	F_altern	P_altern	perc_SS
AN	1	5.1132e-07	5.1132e-07	0.000191152	0.989544
CO	1	0.000511608	0.000511608	0.19126	0.671951
SE	1	0.00136574	0.00136574	0.51057	0.492419
lmer_model_2	Df	SS	MS	F	P	F_altern	P_altern	perc_SS
EX	1	0.00134169	0.00134169	0.502115	0.529632
AN	1	3.85528e-07	3.85528e-07	0.000144281	0.990921
CO	1	0.000516014	0.000516014	0.193114	0.670521
SE	1	0.00141402	0.00141402	0.529187	0.484872
EX:AN	1	0.00193653	0.00193653	0.72473	0.395001
EX:CO	1	0.00296785	0.00296785	1.11069	0.292429
EX:SE	1	0.00593155	0.00593155	2.21983	0.136885

### Sheet: sqrty
lm_model_1	Df	SS	MS	F	P	F_altern	P_altern	perc_SS
EX	1	0.13	0.13	9.03	0.00284318			1.26
BL	3	1.09	0.36	25.51	5.1005e-15			10.67
__Blocks	4	1.21	0.3	21.39	6.66134e-16	21.39	6.66134e-16	11.93
TR	70	2.4212	0.0346	2.44	4.40992e-08			23.81
AN	1	0.0021	0.0021	0.15	0.698407	0.07	0.7914	0.02
CO	1	0.004	0.004	0.28	0.597237	0.14	0.718699	0.04
SE	1	0.0101	0.0101	0.71	0.399205	0.35	0.567192	0.1
__Selection	3	0.0162	0.0054	0.38	0.766901	0.19	0.903704	0.16
LI	11	0.3194	0.029	2.05	0.0234269			3.14
MO	87	0.9646	0.0111	0.78	0.917322			9.49
Residuals	369	5.2338	0.0142					51.47
lm_model_2	Df	SS	MS	F	P	F_altern	P_altern	perc_SS
EX	1	0.13	0.13	9.06	0.0027939			1.26
BL	3	1.09	0.36	25.62	5.04064e-15			10.67
__Blocks	4	1.21	0.3	21.48	6.66134e-16	21.48	6.66134e-16	11.93
TR	70	2.4212	0.0346	2.45	4.43406e-08			23.81
AN	1	0.0021	0.0021	0.15	0.697819	0.07	0.7914	0.02
CO	1	0.004	0.004	0.28	0.596487	0.14	0.718699	0.04
SE	1	0.0101	0.0101	0.72	0.398247	0.35	0.567192	0.1
__Selection	3	0.0162	0.0054	0.38	0.765759	0.19	0.903704	0.16
LI	11	0.3194	0.029	2.06	0.0228778			3.14
EX:AN	1	0.0054	0.0054	0.38	0.537318	0.36	0.559818	0.05
EX:CO	1	0.0122	0.0122	0.86	0.353123	0.82	0.384638	0.12
EX:SE	1	0.0228	0.0228	1.62	0.20455	1.53	0.241572	0.22
__Selection_X_experiment	3	0.0404	0.0135	0.95	0.41472	0.9	0.469977	0.39
EX:LI	11	0.1638	0.0149	1.05	0.3978			1.61
MO	87	0.9798	0.0113	0.8	0.898292			9.64
Residuals	355	5.0144	0.0141					49.31
lmer_model_1	Df	SS	MS	F	P	F_altern	P_altern	perc_SS
AN	1	6.35141e-10	6.35141e-10	4.65414e-08	0.999837
CO	1	0.00264858	0.00264858	0.19408	0.669655
SE	1	0.00670089	0.00670089	0.491022	0.500569
lmer_model_2	Df	SS	MS	F	P	F_altern	P_altern	perc_SS
EX	1	0.00703717	0.00703717	0.516401	0.524254
AN	1	2.74219e-08	2.74219e-08	2.01227e-06	0.998927
CO	1	0.00267796	0.00267796	0.196514	0.66778
SE	1	0.00694479	0.00694479	0.509622	0.492803
EX:AN	1	0.00984878	0.00984878	0.722722	0.395656
EX:CO	1	0.0164132	0.0164132	1.20443	0.272954
EX:SE	1	0.031199	0.031199	2.28944	0.130895
