## Supplementary data 1 for "Weak evidence for heritable changes in response to selection by aphids in *Arabidopsis* accessions": timeToBolting_OnlyWil3.outliersRemoved.xlsx

### Sheet: y
lm_model_1	Df	SS	MS	F	P	F_altern	P_altern	perc_SS
EX	1	12.44	12.44	20.75	6.92214e-06			2.8
BL	3	71.23	23.74	39.61	1.6888e-22			16.06
__Blocks	4	83.67	20.92	34.9	0	34.9	0	18.86
TR	69	97.24	1.41	2.35	1.27387e-07			21.92
AN	1	0.0505	0.0505	0.08	0.771865	0.07	0.79472	0.01
CO	1	0.0699	0.0699	0.12	0.732878	0.1	0.759545	0.02
SE	1	0.0107	0.0107	0.02	0.893717	0.02	0.904439	0
__Selection	3	0.1311	0.0437	0.07	0.974482	0.06	0.978767	0.03
LI	10	7.06	0.71	1.18	0.303294			1.59
MO	31	9.78	0.32	0.53	0.984127			2.2
Residuals	410	245.75	0.6					55.4
lm_model_2	Df	SS	MS	F	P	F_altern	P_altern	perc_SS
EX	1	12.44	12.44	21.25	5.43035e-06			2.8
BL	3	71.23	23.74	40.58	6.79181e-23			16.06
__Blocks	4	83.67	20.92	35.75	0	35.75	0	18.86
TR	69	97.24	1.41	2.41	6.07674e-08			21.92
AN	1	0.0505	0.0505	0.09	0.769175	0.07	0.79472	0.01
CO	1	0.0699	0.0699	0.12	0.729763	0.1	0.759545	0.02
SE	1	0.0107	0.0107	0.02	0.892435	0.02	0.904439	0
__Selection	3	0.1311	0.0437	0.07	0.973581	0.06	0.978767	0.03
LI	10	7.06	0.71	1.21	0.284093			1.59
EX:AN	1	0.0733	0.0733	0.13	0.723545	0.06	0.811137	0.02
EX:CO	1	0.29	0.29	0.49	0.484889	0.23	0.638398	0.06
EX:SE	1	0.49	0.49	0.83	0.362701	0.4	0.541775	0.11
__Selection_X_experiment	3	0.85	0.28	0.48	0.695327	0.23	0.872486	0.19
EX:LI	10	12.18	1.22	2.08	0.0249564			2.74
MO	31	10.23	0.33	0.56	0.972882			2.31
Residuals	397	232.28	0.59					52.36
lmer_model_1	Df	SS	MS	F	P	F_altern	P_altern	perc_SS
AN	1	0.00432054	0.00432054	0.00751876	0.937071
CO	1	3.61609e-05	3.61609e-05	6.29285e-05	0.993992
SE	1	0.00757529	0.00757529	0.0131828	0.910799
lmer_model_2	Df	SS	MS	F	P	F_altern	P_altern	perc_SS
EX	1	0.270261	0.270261	0.468882	0.542874
AN	1	0.00556315	0.00556315	0.00965165	0.928822
CO	1	7.32848e-08	7.32848e-08	1.27144e-07	0.99973
SE	1	0.0118449	0.0118449	0.0205501	0.888798
EX:AN	1	0.0717671	0.0717671	0.124511	0.724344
EX:CO	1	0.598851	0.598851	1.03896	0.308558
EX:SE	1	0.853083	0.853083	1.48004	0.224353

### Sheet: logy
lm_model_1	Df	SS	MS	F	P	F_altern	P_altern	perc_SS
EX	1	0.0273	0.0273	19.58	1.23878e-05			2.67
BL	3	0.1601	0.0534	38.22	8.52729e-22			15.61
__Blocks	4	0.1874	0.0468	33.56	0	33.56	0	18.28
TR	69	0.2269	0.0033	2.35	1.20411e-07			22.12
AN	1	9.702e-05	9.702e-05	0.07	0.792212	0.06	0.811111	0.01
CO	1	0.00016612	0.00016612	0.12	0.730313	0.1	0.754736	0.02
SE	1	2.023e-05	2.023e-05	0.01	0.904257	0.01	0.913005	0
__Selection	3	0.00028337	9.446e-05	0.07	0.977077	0.06	0.98033	0.03
LI	10	0.0161	0.0016	1.15	0.320598			1.57
MO	31	0.0225216	0.0007265	0.52	0.985471			2.2
Residuals	410	0.5724	0.0014					55.81
lm_model_2	Df	SS	MS	F	P	F_altern	P_altern	perc_SS
EX	1	0.0273	0.0273	20.03	9.94863e-06			2.67
BL	3	0.1601	0.0534	39.11	3.67886e-22			15.61
__Blocks	4	0.1874	0.0468	34.34	0	34.34	0	18.28
TR	69	0.2269	0.0033	2.41	5.97475e-08			22.12
AN	1	9.702e-05	9.702e-05	0.07	0.789867	0.06	0.811111	0.01
CO	1	0.00016612	0.00016612	0.12	0.72732	0.1	0.754736	0.02
SE	1	2.023e-05	2.023e-05	0.01	0.903156	0.01	0.913005	0
__Selection	3	0.00028337	9.446e-05	0.07	0.976304	0.06	0.98033	0.03
LI	10	0.0161	0.0016	1.18	0.301951			1.57
EX:AN	1	0.00017681	0.00017681	0.13	0.719047	0.06	0.805996	0.02
EX:CO	1	0.00055638	0.00055638	0.41	0.523464	0.2	0.664141	0.05
EX:SE	1	0.0012	0.0012	0.85	0.3561	0.42	0.532042	0.11
__Selection_X_experiment	3	0.00189781	0.0006326	0.46	0.707814	0.23	0.875102	0.18
EX:LI	10	0.0278	0.0028	2.04	0.028615			2.71
MO	31	0.0235903	0.00076098	0.56	0.97503			2.3
Residuals	397	0.5417	0.0014					52.81
lmer_model_1	Df	SS	MS	F	P	F_altern	P_altern	perc_SS
AN	1	1.3276e-05	1.3276e-05	0.00992279	0.927913
CO	1	7.4119e-07	7.4119e-07	0.000553981	0.982188
SE	1	1.64252e-05	1.64252e-05	0.0122766	0.913922
lmer_model_2	Df	SS	MS	F	P	F_altern	P_altern	perc_SS
EX	1	0.000615197	0.000615197	0.458347	0.547103
AN	1	1.64841e-05	1.64841e-05	0.0122813	0.919958
CO	1	3.53818e-07	3.53818e-07	0.000263609	0.987719
SE	1	2.62738e-05	2.62738e-05	0.0195751	0.891472
EX:AN	1	0.000167413	0.000167413	0.12473	0.724112
EX:CO	1	0.00122856	0.00122856	0.915328	0.339169
EX:SE	1	0.00202508	0.00202508	1.50877	0.219915

### Sheet: sqrty
lm_model_1	Df	SS	MS	F	P	F_altern	P_altern	perc_SS
EX	1	0.15	0.15	20.13	9.41314e-06			2.73
BL	3	0.89	0.3	38.89	3.90548e-22			15.82
__Blocks	4	1.04	0.26	34.2	0	34.2	0	18.55
TR	69	1.2331	0.0179	2.35	1.23112e-07			22.03
AN	1	0.00057905	0.00057905	0.08	0.782574	0.07	0.803312	0.01
CO	1	0.00089625	0.00089625	0.12	0.731355	0.1	0.756874	0.02
SE	1	0.00012207	0.00012207	0.02	0.899166	0.01	0.908839	0
__Selection	3	0.00159738	0.00053246	0.07	0.975866	0.06	0.979592	0.03
LI	10	0.0885	0.0089	1.17	0.312306			1.58
MO	31	0.1231	0.004	0.52	0.984891			2.2
Residuals	410	3.1133	0.0076					55.61
lm_model_2	Df	SS	MS	F	P	F_altern	P_altern	perc_SS
EX	1	0.15	0.15	20.61	7.47739e-06			2.73
BL	3	0.89	0.3	39.82	1.62993e-22			15.82
__Blocks	4	1.04	0.26	35.01	0	35.01	0	18.55
TR	69	1.2331	0.0179	2.41	5.99489e-08			22.03
AN	1	0.00057905	0.00057905	0.08	0.780068	0.07	0.803312	0.01
CO	1	0.00089625	0.00089625	0.12	0.728303	0.1	0.756874	0.02
SE	1	0.00012207	0.00012207	0.02	0.897979	0.01	0.908839	0
__Selection	3	0.00159738	0.00053246	0.07	0.975033	0.06	0.979592	0.03
LI	10	0.0885	0.0089	1.19	0.293388			1.58
EX:AN	1	0.00094583	0.00094583	0.13	0.721196	0.06	0.808463	0.02
EX:CO	1	0.0033	0.0033	0.45	0.504833	0.22	0.651704	0.06
EX:SE	1	0.0063	0.0063	0.84	0.359084	0.41	0.536565	0.11
__Selection_X_experiment	3	0.0105	0.0035	0.47	0.701927	0.23	0.873872	0.19
EX:LI	10	0.1527	0.0153	2.06	0.0268193			2.73
MO	31	0.1289	0.0042	0.56	0.974098			2.3
Residuals	397	2.9443	0.0074					52.59
lmer_model_1	Df	SS	MS	F	P	F_altern	P_altern	perc_SS
AN	1	6.36229e-05	6.36229e-05	0.00874175	0.932244
CO	1	1.91392e-06	1.91392e-06	0.000262972	0.987723
SE	1	9.25159e-05	9.25159e-05	0.0127116	0.912408
lmer_model_2	Df	SS	MS	F	P	F_altern	P_altern	perc_SS
EX	1	0.00338282	0.00338282	0.463346	0.54507
AN	1	8.02624e-05	8.02624e-05	0.0109936	0.924155
CO	1	5.65317e-07	5.65317e-07	7.74317e-05	0.993341
SE	1	0.000146481	0.000146481	0.0200636	0.890124
EX:AN	1	0.0009095	0.0009095	0.124575	0.724277
EX:CO	1	0.00710713	0.00710713	0.973467	0.324296
EX:SE	1	0.0109211	0.0109211	1.49586	0.221896
