## Supplementary data 1 for "Weak evidence for heritable changes in response to selection by aphids in *Arabidopsis* accessions": timeToBolting_OnlyWil3.xlsx

### Sheet: y
lm_model_1	Df	SS	MS	F	P	F_altern	P_altern	perc_SS
EX	1	9.53	9.53	15.15	0.000115942			1.99
BL	3	82.97	27.66	43.96	1.1099e-24			17.29
__Blocks	4	92.5	23.13	36.76	0	36.76	0	19.28
TR	69	109.77	1.59	2.53	8.59688e-09			22.87
AN	1	5.479e-05	5.479e-05	0	0.992559	0	0.992842	0
CO	1	0.0302	0.0302	0.05	0.82674	0.05	0.833409	0.01
SE	1	0.17	0.17	0.27	0.605463	0.26	0.621406	0.04
__Selection	3	0.1984	0.0661	0.11	0.957076	0.1	0.956951	0.05
LI	10	6.47	0.65	1.03	0.417664			1.35
MO	31	10.59	0.34	0.54	0.979763			2.21
Residuals	414	260.46	0.63					54.26
lm_model_2	Df	SS	MS	F	P	F_altern	P_altern	perc_SS
EX	1	9.53	9.53	15.44	0.000100423			1.99
BL	3	82.97	27.66	44.81	5.42499e-25			17.29
__Blocks	4	92.5	23.13	37.46	0	37.46	0	19.28
TR	69	109.77	1.59	2.58	4.69677e-09			22.87
AN	1	5.479e-05	5.479e-05	0	0.992488	0	0.992842	0
CO	1	0.0302	0.0302	0.05	0.825112	0.05	0.833409	0.01
SE	1	0.17	0.17	0.27	0.602025	0.26	0.621406	0.04
__Selection	3	0.1984	0.0661	0.11	0.955909	0.1	0.956951	0.05
LI	10	6.47	0.65	1.05	0.40129			1.35
EX:AN	1	0.22	0.22	0.35	0.554453	0.18	0.681489	0.05
EX:CO	1	0.0715	0.0715	0.12	0.733696	0.06	0.812745	0.01
EX:SE	1	0.23	0.23	0.37	0.543954	0.19	0.673558	0.05
__Selection_X_experiment	3	0.52	0.17	0.28	0.841089	0.14	0.93245	0.11
EX:LI	10	12.09	1.21	1.96	0.0364061			2.52
MO	31	10.92	0.35	0.57	0.970443			2.27
Residuals	401	247.52	0.62					51.57
lmer_model_1	Df	SS	MS	F	P	F_altern	P_altern	perc_SS
AN	1	0.0407321	0.0407321	0.0672506	0.823115
CO	1	0.00189123	0.00189123	0.0031225	0.958376
SE	1	0.184138	0.184138	0.30402	0.595671
lmer_model_2	Df	SS	MS	F	P	F_altern	P_altern	perc_SS
EX	1	0.198051	0.198051	0.325488	0.608398
AN	1	0.0441545	0.0441545	0.0725662	0.816995
CO	1	0.0024373	0.0024373	0.0040056	0.952903
SE	1	0.196862	0.196862	0.323535	0.584463
EX:AN	1	0.235672	0.235672	0.387317	0.534002
EX:CO	1	0.269082	0.269082	0.442226	0.506358
EX:SE	1	0.347478	0.347478	0.571066	0.450196

### Sheet: logy
lm_model_1	Df	SS	MS	F	P	F_altern	P_altern	perc_SS
EX	1	0.0204	0.0204	13.82	0.000228449			1.82
BL	3	0.1886	0.0629	42.51	5.77008e-24			16.83
__Blocks	4	0.209	0.0523	35.34	0	35.34	0	18.65
TR	69	0.2592	0.0038	2.54	7.27336e-09			23.13
AN	1	5.27e-06	5.27e-06	0	0.952448	0	0.953445	0
CO	1	7.013e-05	7.013e-05	0.05	0.827722	0.05	0.831458	0.01
SE	1	0.00042135	0.00042135	0.28	0.593796	0.29	0.604016	0.04
__Selection	3	0.00049675	0.00016558	0.11	0.953093	0.11	0.950685	0.05
LI	10	0.0147	0.0015	0.99	0.448203			1.31
MO	31	0.0246099	0.00079387	0.54	0.981457			2.2
Residuals	414	0.6123	0.0015					54.65
lm_model_2	Df	SS	MS	F	P	F_altern	P_altern	perc_SS
EX	1	0.0204	0.0204	14.07	0.000202239			1.82
BL	3	0.1886	0.0629	43.26	3.06537e-24			16.83
__Blocks	4	0.209	0.0523	35.96	0	35.96	0	18.65
TR	69	0.2592	0.0038	2.58	4.20031e-09			23.13
AN	1	5.27e-06	5.27e-06	0	0.95203	0	0.953445	0
CO	1	7.013e-05	7.013e-05	0.05	0.82623	0.05	0.831458	0.01
SE	1	0.00042135	0.00042135	0.29	0.590553	0.29	0.604016	0.04
__Selection	3	0.00049675	0.00016558	0.11	0.951923	0.11	0.950685	0.05
LI	10	0.0147	0.0015	1.01	0.433041			1.31
EX:AN	1	0.00055502	0.00055502	0.38	0.536924	0.2	0.663611	0.05
EX:CO	1	9.274e-05	9.274e-05	0.06	0.800687	0.03	0.858313	0.01
EX:SE	1	0.00050648	0.00050648	0.35	0.55528	0.18	0.67766	0.05
__Selection_X_experiment	3	0.00115425	0.00038475	0.26	0.850787	0.14	0.934246	0.11
EX:LI	10	0.0276	0.0028	1.9	0.0433476			2.47
MO	31	0.0253755	0.00081857	0.56	0.973144			2.27
Residuals	401	0.5827	0.0015					52.02
lmer_model_1	Df	SS	MS	F	P	F_altern	P_altern	perc_SS
AN	1	0.000121956	0.000121956	0.0856788	0.803849
CO	1	2.88656e-06	2.88656e-06	0.00202793	0.966566
SE	1	0.000502939	0.000502939	0.353335	0.568433
lmer_model_2	Df	SS	MS	F	P	F_altern	P_altern	perc_SS
EX	1	0.000437673	0.000437673	0.306039	0.618802
AN	1	0.00013069	0.00013069	0.0913842	0.798444
CO	1	3.90921e-06	3.90921e-06	0.00273348	0.961229
SE	1	0.000535003	0.000535003	0.374096	0.557731
EX:AN	1	0.000589681	0.000589681	0.412329	0.52109
EX:CO	1	0.000477076	0.000477076	0.333591	0.563813
EX:SE	1	0.000768692	0.000768692	0.537501	0.463818

### Sheet: sqrty
lm_model_1	Df	SS	MS	F	P	F_altern	P_altern	perc_SS
EX	1	0.12	0.12	14.45	0.000165934			1.9
BL	3	1.04	0.35	43.21	2.59862e-24			17.05
__Blocks	4	1.15	0.29	36.02	0	36.02	0	18.95
TR	69	1.4006	0.0203	2.53	7.82714e-09			23.01
AN	1	1.022e-05	1.022e-05	0	0.97152	0	0.97235	0
CO	1	0.00038266	0.00038266	0.05	0.827067	0.05	0.832217	0.01
SE	1	0.0022	0.0022	0.28	0.599355	0.27	0.612362	0.04
__Selection	3	0.00260615	0.00086872	0.11	0.95512	0.11	0.953865	0.05
LI	10	0.0809	0.0081	1.01	0.433563			1.33
MO	31	0.1339	0.0043	0.54	0.980715			2.2
Residuals	414	3.3152	0.008					54.46
lm_model_2	Df	SS	MS	F	P	F_altern	P_altern	perc_SS
EX	1	0.12	0.12	14.71	0.00014542			1.9
BL	3	1.04	0.35	44.01	1.32739e-24			17.05
__Blocks	4	1.15	0.29	36.68	0	36.68	0	18.95
TR	69	1.4006	0.0203	2.58	4.40195e-09			23.01
AN	1	1.022e-05	1.022e-05	0	0.971259	0	0.97235	0
CO	1	0.00038266	0.00038266	0.05	0.825509	0.05	0.832217	0.01
SE	1	0.0022	0.0022	0.28	0.596018	0.27	0.612362	0.04
__Selection	3	0.00260615	0.00086872	0.11	0.953953	0.11	0.953865	0.05
LI	10	0.0809	0.0081	1.03	0.417811			1.33
EX:AN	1	0.0029	0.0029	0.37	0.545278	0.19	0.672206	0.05
EX:CO	1	0.00068241	0.00068241	0.09	0.768448	0.04	0.836284	0.01
EX:SE	1	0.0028	0.0028	0.36	0.549582	0.19	0.67548	0.05
__Selection_X_experiment	3	0.0064	0.0021	0.27	0.846565	0.14	0.933559	0.11
EX:LI	10	0.1517	0.0152	1.93	0.039899			2.49
MO	31	0.1381	0.0045	0.57	0.971946			2.27
Residuals	401	3.1529	0.0079					51.8
lmer_model_1	Df	SS	MS	F	P	F_altern	P_altern	perc_SS
AN	1	0.000589402	0.000589402	0.0764682	0.813029
CO	1	1.92342e-05	1.92342e-05	0.00249542	0.96285
SE	1	0.00253393	0.00253393	0.328748	0.581643
lmer_model_2	Df	SS	MS	F	P	F_altern	P_altern	perc_SS
EX	1	0.00244122	0.00244122	0.315247	0.613816
AN	1	0.000634846	0.000634846	0.0819808	0.807274
CO	1	2.54197e-05	2.54197e-05	0.00328257	0.957438
SE	1	0.00270104	0.00270104	0.348799	0.570747
EX:AN	1	0.00309868	0.00309868	0.400148	0.527307
EX:CO	1	0.00297093	0.00297093	0.383651	0.535939
EX:SE	1	0.00429055	0.00429055	0.554061	0.457017
