## Supplementary data 1 for "Weak evidence for heritable changes in response to selection by aphids in *Arabidopsis* accessions": trichomeDensity_all.outliersRemoved.xlsx

### Sheet: y
lm_model_1	Df	SS	MS	F	P	F_altern	P_altern	perc_SS
EX	1	108.88	108.88	597.75	1.56288e-95			26.08
BL	3	15.78	5.26	28.88	1.35463e-17			3.78
__Blocks	4	124.65	31.16	171.09	0	171.09	0	29.86
TR	70	58.32	0.83	4.57	3.70378e-26			13.97
AN	1	0.0106	0.0106	0.06	0.809512	0.01	0.924455	0
CO	1	0.0817	0.0817	0.45	0.503203	0.07	0.792451	0.02
SE	1	0.0058	0.0058	0.03	0.858002	0.01	0.943887	0
__Selection	3	0.0981	0.0327	0.18	0.91024	0.03	0.993196	0.02
LI	16	18.26	1.14	6.27	3.6041e-13			4.37
ET	1	52.9	52.9	290.41	1.33264e-54	275.74	0	12.67
AN:ET	1	0.0225	0.0225	0.12	0.725325	0.14	0.713883	0.01
CO:ET	1	0.075	0.075	0.41	0.521288	0.48	0.507564	0.02
SE:ET	1	0.0094	0.0094	0.05	0.819913	0.06	0.811749	0
__Selection_X_accession	3	0.107	0.0357	0.2	0.899321	0.23	0.873898	0.03
LI:ET	8	1.25	0.16	0.86	0.553663			0.3
MO	190	36.45	0.19	1.05	0.318838			8.73
Residuals	689	125.5	0.18					30.06
lm_model_2	Df	SS	MS	F	P	F_altern	P_altern	perc_SS
EX	1	108.88	108.88	620.07	1.94201e-97			26.08
BL	3	15.78	5.26	29.95	3.50155e-18			3.78
__Blocks	4	124.65	31.16	177.48	0	177.48	0	29.86
TR	70	58.32	0.83	4.75	2.14936e-27			13.97
AN	1	0.0106	0.0106	0.06	0.80606	0.01	0.924455	0
CO	1	0.0817	0.0817	0.47	0.495346	0.07	0.792451	0.02
SE	1	0.0058	0.0058	0.03	0.855405	0.01	0.943887	0
__Selection	3	0.0981	0.0327	0.19	0.905719	0.03	0.993196	0.02
LI	16	18.26	1.14	6.5	9.36292e-14			4.37
ET	1	52.9	52.9	301.25	5.09236e-56	279.94	0	12.67
EX:AN	1	0.12	0.12	0.67	0.413098	0.85	0.376469	0.03
EX:CO	1	0.19	0.19	1.07	0.300785	1.36	0.268496	0.05
EX:SE	1	0.0229	0.0229	0.13	0.718042	0.17	0.692148	0.01
__Selection_X_experiment	3	0.33	0.11	0.62	0.599322	0.79	0.523859	0.09
EX:LI	14	3.86	0.28	1.57	0.0818638			0.93
EX:ET	1	3.86	3.86	21.99	3.32303e-06			0.92
LI:ET	11	1.52	0.14	0.79	0.650769			0.37
MO	190	35.9	0.19	1.08	0.255637			8.6
Residuals	671	117.82	0.18					28.22
lmer_model_1	Df	SS	MS	F	P	F_altern	P_altern	perc_SS
AN	1	0.0762816	0.0762816	0.41189	0.521715
CO	1	0.210996	0.210996	1.1393	0.287698
SE	1	0.0276282	0.0276282	0.149181	0.699642
ET	1	73.7551	73.7551	398.248	3.688e-49
AN:ET	1	0.0123643	0.0123643	0.0667621	0.796373
CO:ET	1	0.183268	0.183268	0.989572	0.321416
SE:ET	1	0.000286032	0.000286032	0.00154446	0.968682
lmer_model_2	Df	SS	MS	F	P	F_altern	P_altern	perc_SS
EX	1	5.82277	5.82277	32.8659	0.0106305
AN	1	0.0956073	0.0956073	0.539643	0.46338
CO	1	0.205648	0.205648	1.16076	0.283101
SE	1	0.0218123	0.0218123	0.123116	0.725966
ET	1	71.9988	71.9988	406.388	3.48161e-50
EX:AN	1	0.183008	0.183008	1.03297	0.30976
EX:CO	1	0.374089	0.374089	2.1115	0.146592
EX:SE	1	0.0852747	0.0852747	0.481322	0.488026
EX:ET	1	7.04566	7.04566	39.7683	4.68221e-10

### Sheet: logy
lm_model_1	Df	SS	MS	F	P	F_altern	P_altern	perc_SS
EX	1	17.58	17.58	795.47	3.36423e-117			28.57
BL	3	2.91	0.97	43.9	5.50321e-26			4.73
__Blocks	4	20.49	5.12	231.79	0	231.79	0	33.3
TR	70	6.9508	0.0993	4.49	1.56902e-25			11.3
AN	1	0.003	0.003	0.14	0.711938	0.01	0.914477	0
CO	1	0.0044	0.0044	0.2	0.656185	0.02	0.896987	0.01
SE	1	0.0162	0.0162	0.73	0.39267	0.06	0.803781	0.03
__Selection	3	0.0236	0.0079	0.36	0.785205	0.03	0.992363	0.04
LI	16	4.05	0.25	11.46	1.11842e-26			6.59
ET	1	10.23	10.23	462.8	4.79414e-79	458.07	0	16.62
AN:ET	1	0.0168	0.0168	0.76	0.382901	0.78	0.401578	0.03
CO:ET	1	0.0071	0.0071	0.32	0.571456	0.33	0.581493	0.01
SE:ET	1	0.00048552	0.00048552	0.02	0.882213	0.02	0.884196	0
__Selection_X_accession	3	0.0244	0.0081	0.37	0.775921	0.38	0.770872	0.04
LI:ET	8	0.1718	0.0215	0.97	0.456948			0.28
MO	190	4.2424	0.0223	1.01	0.455935			6.9
Residuals	694	15.3376	0.0221					24.93
lm_model_2	Df	SS	MS	F	P	F_altern	P_altern	perc_SS
EX	1	17.58	17.58	820.11	1.0017e-118			28.57
BL	3	2.91	0.97	45.26	1.15447e-26			4.73
__Blocks	4	20.49	5.12	238.98	0	238.98	0	33.3
TR	70	6.9508	0.0993	4.63	1.60113e-26			11.3
AN	1	0.003	0.003	0.14	0.707714	0.01	0.914477	0
CO	1	0.0044	0.0044	0.2	0.651252	0.02	0.896987	0.01
SE	1	0.0162	0.0162	0.75	0.385446	0.06	0.803781	0.03
__Selection	3	0.0236	0.0079	0.37	0.77723	0.03	0.992363	0.04
LI	16	4.05	0.25	11.82	1.73217e-27			6.59
ET	1	10.23	10.23	477.14	1.92242e-80	459.42	0	16.62
EX:AN	1	0.0348	0.0348	1.62	0.20315	1.74	0.213915	0.06
EX:CO	1	0.0227	0.0227	1.06	0.303865	1.14	0.309455	0.04
EX:SE	1	0.0393	0.0393	1.83	0.176133	1.97	0.188402	0.06
__Selection_X_experiment	3	0.0968	0.0323	1.51	0.21197	1.61	0.242387	0.16
EX:LI	14	0.5653	0.0404	1.88	0.02515			0.92
EX:ET	1	0.17	0.17	8.1	0.00457273			0.28
LI:ET	11	0.2199	0.02	0.93	0.508226			0.36
MO	190	4.2299	0.0223	1.04	0.363754			6.88
Residuals	676	14.4908	0.0214					23.55
lmer_model_1	Df	SS	MS	F	P	F_altern	P_altern	perc_SS
AN	1	0.014842	0.014842	0.671267	0.413532
CO	1	0.0159111	0.0159111	0.719617	0.397744
SE	1	0.0250292	0.0250292	1.132	0.288354
ET	1	14.2716	14.2716	645.466	2.44822e-64
AN:ET	1	0.00649756	0.00649756	0.293868	0.588335
CO:ET	1	0.023943	0.023943	1.08288	0.299678
SE:ET	1	0.000522775	0.000522775	0.0236438	0.877915
lmer_model_2	Df	SS	MS	F	P	F_altern	P_altern	perc_SS
EX	1	0.538455	0.538455	25.0588	0.0153179
AN	1	0.0172276	0.0172276	0.801741	0.371564
CO	1	0.0149067	0.0149067	0.693733	0.406259
SE	1	0.0226512	0.0226512	1.05415	0.305514
ET	1	13.9498	13.9498	649.202	3.65017e-65
EX:AN	1	0.0429704	0.0429704	1.99977	0.157693
EX:CO	1	0.04383	0.04383	2.03977	0.153618
EX:SE	1	0.0654626	0.0654626	3.04652	0.0812866
EX:ET	1	0.4553	0.4553	21.1889	4.81288e-06

### Sheet: sqrty
lm_model_1	Df	SS	MS	F	P	F_altern	P_altern	perc_SS
EX	1	18.64	18.64	750.79	1.4755e-112			28.13
BL	3	2.96	0.99	39.7	1.11211e-23			4.46
__Blocks	4	21.6	5.4	217.47	0	217.47	0	32.59
TR	70	7.54	0.11	4.34	2.82274e-24			11.39
AN	1	0.0014	0.0014	0.05	0.81557	0.01	0.943418	0
CO	1	0.0163	0.0163	0.66	0.417607	0.06	0.805305	0.02
SE	1	0.0223	0.0223	0.9	0.343718	0.09	0.773464	0.03
__Selection	3	0.04	0.0133	0.54	0.657282	0.05	0.98412	0.05
LI	16	4.16	0.26	10.47	3.81854e-24			6.28
ET	1	10.68	10.68	430.14	1.06406e-74	420.93	0	16.12
AN:ET	1	0.016	0.016	0.64	0.42222	0.7	0.426902	0.02
CO:ET	1	0.0147	0.0147	0.59	0.442213	0.64	0.446059	0.02
SE:ET	1	6.06e-06	6.06e-06	0	0.98754	0	0.987408	0
__Selection_X_accession	3	0.0307	0.0102	0.41	0.744351	0.45	0.725745	0.04
LI:ET	8	0.1828	0.0229	0.92	0.498597			0.28
MO	190	4.8203	0.0254	1.02	0.417117			7.27
Residuals	693	17.2048	0.0248					25.97
lm_model_2	Df	SS	MS	F	P	F_altern	P_altern	perc_SS
EX	1	18.64	18.64	774.91	3.63164e-114			28.13
BL	3	2.96	0.99	40.97	2.47896e-24			4.46
__Blocks	4	21.6	5.4	224.46	0	224.46	0	32.59
TR	70	7.54	0.11	4.48	2.79394e-25			11.39
AN	1	0.0014	0.0014	0.06	0.812687	0.01	0.943418	0
CO	1	0.0163	0.0163	0.68	0.410236	0.06	0.805305	0.02
SE	1	0.0223	0.0223	0.93	0.336097	0.09	0.773464	0.03
__Selection	3	0.04	0.0133	0.55	0.645656	0.05	0.98412	0.05
LI	16	4.16	0.26	10.81	6.25731e-25			6.28
ET	1	10.68	10.68	443.96	3.99475e-76	422.39	0	16.12
EX:AN	1	0.0288	0.0288	1.2	0.274441	1.32	0.27538	0.04
EX:CO	1	0.0532	0.0532	2.21	0.137615	2.43	0.147054	0.08
EX:SE	1	0.0498	0.0498	2.07	0.150773	2.28	0.159335	0.08
__Selection_X_experiment	3	0.1317	0.0439	1.83	0.141229	2.01	0.171029	0.2
EX:LI	14	0.5986	0.0428	1.78	0.03812			0.9
EX:ET	1	0.23	0.23	9.48	0.00215807			0.34
LI:ET	11	0.2402	0.0218	0.91	0.532117			0.36
MO	190	4.8037	0.0253	1.05	0.325495			7.25
Residuals	675	16.2363	0.0241					24.5
lmer_model_1	Df	SS	MS	F	P	F_altern	P_altern	perc_SS
AN	1	0.0116263	0.0116263	0.467302	0.494982
CO	1	0.0383193	0.0383193	1.54019	0.2167
SE	1	0.0322186	0.0322186	1.29498	0.256212
ET	1	14.6961	14.6961	590.687	2.91696e-61
AN:ET	1	0.00668658	0.00668658	0.268757	0.604723
CO:ET	1	0.0444523	0.0444523	1.78669	0.183298
SE:ET	1	0.00153925	0.00153925	0.0618679	0.803768
lmer_model_2	Df	SS	MS	F	P	F_altern	P_altern	perc_SS
EX	1	0.640421	0.640421	26.5736	0.0141231
AN	1	0.0141161	0.0141161	0.585732	0.444908
CO	1	0.0357218	0.0357218	1.48224	0.225374
SE	1	0.0289359	0.0289359	1.20067	0.274223
ET	1	14.2791	14.2791	592.499	5.80943e-62
EX:AN	1	0.0380144	0.0380144	1.57737	0.209488
EX:CO	1	0.0894692	0.0894692	3.71243	0.0543587
EX:SE	1	0.0811575	0.0811575	3.36755	0.0668573
EX:ET	1	0.551339	0.551339	22.8772	2.04402e-06
