## Supplementary data 1 for "Weak evidence for heritable changes in response to selection by aphids in *Arabidopsis* accessions": trichomeDensity_all.xlsx

### Sheet: y
lm_model_1	Df	SS	MS	F	P	F_altern	P_altern	perc_SS
EX	1	165.82	165.82	256.94	1.271e-49			16.6
BL	3	16.38	5.46	8.46	1.57175e-05			1.64
__Blocks	4	182.21	45.55	70.58	0	70.58	0	18.24
TR	70	128.13	1.83	2.84	4.35117e-12			12.83
AN	1	0.16	0.16	0.25	0.6175	0.09	0.765468	0.02
CO	1	0.48	0.48	0.75	0.387036	0.28	0.606325	0.05
SE	1	2.59	2.59	4.02	0.0453749	1.48	0.24106	0.26
__Selection	3	3.24	1.08	1.67	0.171546	0.62	0.61403	0.33
LI	16	27.99	1.75	2.71	0.000329901			2.8
ET	1	68.38	68.38	105.95	2.90803e-23	105.25	0	6.85
AN:ET	1	0.34	0.34	0.53	0.466908	0.89	0.373801	0.03
CO:ET	1	0.43	0.43	0.66	0.417341	1.1	0.324351	0.04
SE:ET	1	0.87	0.87	1.34	0.24658	2.25	0.171851	0.09
__Selection_X_accession	3	1.63	0.54	0.84	0.469809	1.41	0.308257	0.16
LI:ET	8	3.08	0.39	0.6	0.780635			0.31
MO	190	123.44	0.65	1.01	0.468126			12.36
Residuals	714	460.8	0.65					46.13
lm_model_2	Df	SS	MS	F	P	F_altern	P_altern	perc_SS
EX	1	165.82	165.82	269.39	2.03097e-51			16.6
BL	3	16.38	5.46	8.87	8.92066e-06			1.64
__Blocks	4	182.21	45.55	74	0	74	0	18.24
TR	70	128.13	1.83	2.97	3.9705e-13			12.83
AN	1	0.16	0.16	0.26	0.609112	0.09	0.765468	0.02
CO	1	0.48	0.48	0.79	0.375789	0.28	0.606325	0.05
SE	1	2.59	2.59	4.21	0.0404795	1.48	0.24106	0.26
__Selection	3	3.24	1.08	1.75	0.154744	0.62	0.61403	0.33
LI	16	27.99	1.75	2.84	0.000165893			2.8
ET	1	68.38	68.38	111.08	3.37349e-24	106.26	0	6.85
EX:AN	1	0.0143	0.0143	0.02	0.878811	0.03	0.85514	0
EX:CO	1	1.91	1.91	3.1	0.0786742	4.66	0.0539091	0.19
EX:SE	1	3.83	3.83	6.23	0.0127938	9.35	0.0108852	0.38
__Selection_X_experiment	3	5.76	1.92	3.12	0.0255759	4.68	0.0242102	0.57
EX:LI	14	16.23	1.16	1.88	0.0251513			1.62
EX:ET	1	11.77	11.77	19.13	1.40929e-05			1.18
LI:ET	11	4.51	0.41	0.67	0.771329			0.45
MO	190	122.26	0.64	1.05	0.342229			12.24
Residuals	696	428.43	0.62					42.89
lmer_model_1	Df	SS	MS	F	P	F_altern	P_altern	perc_SS
AN	1	0.0397656	0.0397656	0.061076	0.804855
CO	1	1.06383	1.06383	1.63393	0.20147
SE	1	3.46104	3.46104	5.31582	0.0213449
ET	1	98.5436	98.5436	151.353	2.11381e-32
AN:ET	1	0.312661	0.312661	0.480216	0.488491
CO:ET	1	1.04504	1.04504	1.60507	0.20549
SE:ET	1	1.00112	1.00112	1.53762	0.215279
lmer_model_2	Df	SS	MS	F	P	F_altern	P_altern	perc_SS
EX	1	30.8239	30.8239	49.1632	0.00563369
AN	1	0.0334334	0.0334334	0.0533252	0.817619
CO	1	1.05922	1.05922	1.68942	0.195992
SE	1	3.31658	3.31658	5.28985	0.0222991
ET	1	98.5397	98.5397	157.168	2.02347e-26
EX:AN	1	0.00317367	0.00317367	0.0050619	0.943297
EX:CO	1	2.94252	2.94252	4.69322	0.0305671
EX:SE	1	5.49343	5.49343	8.76185	0.00316378
EX:ET	1	20.776	20.776	33.137	1.20122e-08

### Sheet: logy
lm_model_1	Df	SS	MS	F	P	F_altern	P_altern	perc_SS
EX	1	20.02	20.02	587.19	3.95388e-95			25.28
BL	3	2.93	0.98	28.61	1.77483e-17			3.69
__Blocks	4	22.94	5.74	168.26	0	168.26	0	28.97
TR	70	9.93	0.14	4.16	6.13841e-23			12.54
AN	1	0.0017	0.0017	0.05	0.825109	0.01	0.935554	0
CO	1	0.0163	0.0163	0.48	0.489798	0.07	0.800641	0.02
SE	1	0.12	0.12	3.61	0.0578456	0.5	0.490361	0.16
__Selection	3	0.141	0.047	1.38	0.248073	0.19	0.901416	0.18
LI	16	3.95	0.25	7.24	8.92921e-16			4.99
ET	1	11.07	11.07	324.65	4.13748e-60	321.71	0	13.98
AN:ET	1	0.0332	0.0332	0.97	0.324314	1.21	0.303942	0.04
CO:ET	1	0.0197	0.0197	0.58	0.447394	0.72	0.42179	0.02
SE:ET	1	0.0057	0.0057	0.17	0.68153	0.21	0.659658	0.01
__Selection_X_accession	3	0.0586	0.0195	0.57	0.632856	0.71	0.572282	0.07
LI:ET	8	0.2199	0.0275	0.81	0.597256			0.28
MO	190	6.5363	0.0344	1.01	0.459662			8.25
Residuals	714	24.34	0.0341					30.74
lm_model_2	Df	SS	MS	F	P	F_altern	P_altern	perc_SS
EX	1	20.02	20.02	610.98	2.58071e-97			25.28
BL	3	2.93	0.98	29.77	4.07739e-18			3.69
__Blocks	4	22.94	5.74	175.07	0	175.07	0	28.97
TR	70	9.93	0.14	4.33	3.2713e-24			12.54
AN	1	0.0017	0.0017	0.05	0.821663	0.01	0.935554	0
CO	1	0.0163	0.0163	0.5	0.481145	0.07	0.800641	0.02
SE	1	0.12	0.12	3.76	0.0530253	0.5	0.490361	0.16
__Selection	3	0.141	0.047	1.43	0.231477	0.19	0.901416	0.18
LI	16	3.95	0.25	7.54	1.63522e-16			4.99
ET	1	11.07	11.07	337.8	8.43886e-62	324.35	0	13.98
EX:AN	1	0.0033	0.0033	0.1	0.750839	0.12	0.732149	0
EX:CO	1	0.13	0.13	3.88	0.0493376	4.74	0.0521945	0.16
EX:SE	1	0.2	0.2	6	0.0145366	7.33	0.0203735	0.25
__Selection_X_experiment	3	0.33	0.11	3.33	0.0192912	4.06	0.0360525	0.41
EX:LI	14	0.8881	0.0634	1.94	0.0203166			1.12
EX:ET	1	0.36	0.36	10.95	0.000982974			0.45
LI:ET	11	0.295	0.0268	0.82	0.621473			0.37
MO	190	6.483	0.0341	1.04	0.354157			8.19
Residuals	696	22.8029	0.0328					28.8
lmer_model_1	Df	SS	MS	F	P	F_altern	P_altern	perc_SS
AN	1	0.000919056	0.000919056	0.0268787	0.869942
CO	1	0.0390725	0.0390725	1.14271	0.287095
SE	1	0.163164	0.163164	4.77189	0.0298918
ET	1	15.066	15.066	440.619	1.22992e-50
AN:ET	1	0.0332334	0.0332334	0.971941	0.325446
CO:ET	1	0.0611053	0.0611053	1.78708	0.183425
SE:ET	1	0.0079111	0.0079111	0.231367	0.630944
lmer_model_2	Df	SS	MS	F	P	F_altern	P_altern	perc_SS
EX	1	0.956013	0.956013	29.0503	0.0123277
AN	1	0.00173425	0.00173425	0.0526983	0.818663
CO	1	0.0349602	0.0349602	1.06233	0.304478
SE	1	0.149126	0.149126	4.53147	0.0342754
ET	1	14.4075	14.4075	437.799	3.63668e-51
EX:AN	1	0.00557342	0.00557342	0.169359	0.680785
EX:CO	1	0.182449	0.182449	5.54406	0.0187781
EX:SE	1	0.266902	0.266902	8.11031	0.00451086
EX:ET	1	0.769805	0.769805	23.392	1.57083e-06

### Sheet: sqrty
lm_model_1	Df	SS	MS	F	P	F_altern	P_altern	perc_SS
EX	1	22.72	22.72	491.45	2.94406e-83			23.45
BL	3	3.08	1.03	22.23	9.01199e-14			3.18
__Blocks	4	25.8	6.45	139.54	0	139.54	0	26.63
TR	70	12.3	0.18	3.8	6.11488e-20			12.7
AN	1	0.0042	0.0042	0.09	0.763637	0.02	0.902471	0
CO	1	0.0263	0.0263	0.57	0.451137	0.1	0.759051	0.03
SE	1	0.18	0.18	3.84	0.0505657	0.66	0.429527	0.18
__Selection	3	0.2078	0.0693	1.5	0.213767	0.26	0.855512	0.21
LI	16	4.32	0.27	5.84	4.45456e-12			4.46
ET	1	11.96	11.96	258.75	6.53499e-50	255.21	0	12.35
AN:ET	1	0.04	0.04	0.86	0.35278	1.16	0.312999	0.04
CO:ET	1	0.0285	0.0285	0.62	0.432271	0.83	0.389466	0.03
SE:ET	1	0.0197	0.0197	0.43	0.514386	0.57	0.471652	0.02
__Selection_X_accession	3	0.0882	0.0294	0.64	0.592076	0.85	0.503348	0.09
LI:ET	8	0.2758	0.0345	0.75	0.651034			0.28
MO	190	8.9059	0.0469	1.01	0.443692			9.19
Residuals	714	33.01	0.0462					34.07
lm_model_2	Df	SS	MS	F	P	F_altern	P_altern	perc_SS
EX	1	22.72	22.72	512.41	1.92227e-85			23.45
BL	3	3.08	1.03	23.18	2.60191e-14			3.18
__Blocks	4	25.8	6.45	145.49	0	145.49	0	26.63
TR	70	12.3	0.18	3.96	3.52297e-21			12.7
AN	1	0.0042	0.0042	0.09	0.758806	0.02	0.902471	0
CO	1	0.0263	0.0263	0.59	0.441655	0.1	0.759051	0.03
SE	1	0.18	0.18	4	0.0459127	0.66	0.429527	0.18
__Selection	3	0.2078	0.0693	1.56	0.197305	0.26	0.855512	0.21
LI	16	4.32	0.27	6.09	1.04141e-12			4.46
ET	1	11.96	11.96	269.78	1.76284e-51	257.38	0	12.35
EX:AN	1	0.0011	0.0011	0.02	0.874909	0.03	0.860861	0
EX:CO	1	0.17	0.17	3.79	0.0519764	4.92	0.0485378	0.17
EX:SE	1	0.28	0.28	6.33	0.0121215	8.21	0.0153592	0.29
__Selection_X_experiment	3	0.45	0.15	3.38	0.0179435	4.39	0.0291539	0.46
EX:LI	14	1.202	0.0859	1.94	0.020306			1.24
EX:ET	1	0.56	0.56	12.63	0.000406252			0.58
LI:ET	11	0.3757	0.0342	0.77	0.670068			0.39
MO	190	8.8309	0.0465	1.05	0.333537			9.12
Residuals	696	30.8618	0.0443					31.86
lmer_model_1	Df	SS	MS	F	P	F_altern	P_altern	perc_SS
AN	1	0.000137297	0.000137297	0.00294726	0.956761
CO	1	0.0615956	0.0615956	1.32223	0.252365
SE	1	0.236845	0.236845	5.08419	0.0250437
ET	1	16.614	16.614	356.641	9.46132e-45
AN:ET	1	0.0402466	0.0402466	0.863946	0.353823
CO:ET	1	0.0870658	0.0870658	1.86898	0.17378
SE:ET	1	0.0247475	0.0247475	0.531237	0.466789
lmer_model_2	Df	SS	MS	F	P	F_altern	P_altern	perc_SS
EX	1	1.43349	1.43349	32.0447	0.0106934
AN	1	0.000532221	0.000532221	0.0118975	0.913251
CO	1	0.0553811	0.0553811	1.23801	0.267812
SE	1	0.216259	0.216259	4.83432	0.0288376
ET	1	15.8471	15.8471	354.251	4.15134e-45
EX:AN	1	0.00280335	0.00280335	0.0626671	0.802389
EX:CO	1	0.243721	0.243721	5.44823	0.0198286
EX:SE	1	0.384249	0.384249	8.58964	0.00347427
EX:ET	1	1.13418	1.13418	25.3538	5.83933e-07
