## Supplementary data 1 for "Weak evidence for heritable changes in response to selection by aphids in *Arabidopsis* accessions": trichomeDensity_OnlyMa0.outliersRemoved.xlsx

### Sheet: y
lm_model_1	Df	SS	MS	F	P	F_altern	P_altern	perc_SS
EX	1	18.64	18.64	302.58	8.84891e-46			27.77
BL	3	9.19	3.06	49.76	1.46873e-25			13.7
__Blocks	4	27.83	6.96	112.96	0	112.96	0	41.47
TR	67	15.22	0.23	3.69	2.31517e-14			22.68
AN	1	0.0784	0.0784	1.27	0.260226	1.4	0.258457	0.12
CO	1	0.0142	0.0142	0.23	0.631271	0.25	0.62318	0.02
SE	1	0.0516	0.0516	0.84	0.360846	0.92	0.355174	0.08
__Selection	3	0.1442	0.0481	0.78	0.505695	0.86	0.487987	0.22
LI	13	0.7298	0.0561	0.91	0.541592			1.09
MO	103	6.8015	0.066	1.07	0.326371			10.14
Residuals	266	16.3835	0.0616					24.41
lm_model_2	Df	SS	MS	F	P	F_altern	P_altern	perc_SS
EX	1	18.64	18.64	296.88	1.71985e-44			27.77
BL	3	9.19	3.06	48.82	6.56486e-25			13.7
__Blocks	4	27.83	6.96	110.83	0	110.83	0	41.47
TR	67	15.22	0.23	3.62	1.01938e-13			22.68
AN	1	0.0784	0.0784	1.25	0.26481	1.4	0.258457	0.12
CO	1	0.0142	0.0142	0.23	0.634525	0.25	0.62318	0.02
SE	1	0.0516	0.0516	0.82	0.365448	0.92	0.355174	0.08
__Selection	3	0.1442	0.0481	0.77	0.514117	0.86	0.487987	0.22
LI	13	0.7298	0.0561	0.89	0.559725			1.09
EX:AN	1	0.0238	0.0238	0.38	0.538786	0.59	0.459432	0.04
EX:CO	1	0.0041	0.0041	0.06	0.799125	0.1	0.756951	0.01
EX:SE	1	0.0952	0.0952	1.52	0.219288	2.35	0.153296	0.14
__Selection_X_experiment	3	0.1231	0.041	0.65	0.58147	1.01	0.423442	0.19
EX:LI	11	0.4451	0.0405	0.64	0.789593			0.66
MO	103	6.7976	0.066	1.05	0.372112			10.13
Residuals	252	15.8193	0.0628					23.57
lmer_model_1	Df	SS	MS	F	P	F_altern	P_altern	perc_SS
AN	1	0.0437284	0.0437284	0.703192	0.403518
CO	1	0.00147313	0.00147313	0.0236893	0.877957
SE	1	0.0281628	0.0281628	0.452884	0.502389
lmer_model_2	Df	SS	MS	F	P	F_altern	P_altern	perc_SS
EX	1	0.367938	0.367938	5.87659	0.0943305
AN	1	0.0432544	0.0432544	0.690846	0.407676
CO	1	0.00102202	0.00102202	0.0163234	0.898569
SE	1	0.0300069	0.0300069	0.479261	0.490234
EX:AN	1	1.13774e-06	1.13774e-06	1.81717e-05	0.996601
EX:CO	1	0.0234801	0.0234801	0.375017	0.540695
EX:SE	1	0.0874336	0.0874336	1.39646	0.238151

### Sheet: logy
lm_model_1	Df	SS	MS	F	P	F_altern	P_altern	perc_SS
EX	1	4.22	4.22	348.62	2.38002e-50			31.19
BL	3	2.04	0.68	56.18	3.47767e-28			15.08
__Blocks	4	6.25	1.56	129.29	0	129.29	0	46.27
TR	67	2.5839	0.0386	3.19	1.4621e-11			19.11
AN	1	0.0135	0.0135	1.12	0.291467	1.1	0.313715	0.1
CO	1	0.0044	0.0044	0.36	0.546585	0.36	0.559765	0.03
SE	1	0.0151	0.0151	1.25	0.264878	1.23	0.288019	0.11
__Selection	3	0.033	0.011	0.91	0.43664	0.89	0.470003	0.24
LI	13	0.1599	0.0123	1.02	0.434788			1.18
MO	103	1.259	0.0122	1.01	0.464523			9.31
Residuals	267	3.229	0.0121					23.88
lm_model_2	Df	SS	MS	F	P	F_altern	P_altern	perc_SS
EX	1	4.22	4.22	344.79	3.79478e-49			31.19
BL	3	2.04	0.68	55.56	1.26053e-27			15.08
__Blocks	4	6.25	1.56	127.87	0	127.87	0	46.27
TR	67	2.5839	0.0386	3.15	3.56665e-11			19.11
AN	1	0.0135	0.0135	1.1	0.294177	1.1	0.313715	0.1
CO	1	0.0044	0.0044	0.36	0.548821	0.36	0.559765	0.03
SE	1	0.0151	0.0151	1.23	0.267565	1.23	0.288019	0.11
__Selection	3	0.033	0.011	0.9	0.441759	0.89	0.470003	0.24
LI	13	0.1599	0.0123	1.01	0.445807			1.18
EX:AN	1	0.0033	0.0033	0.27	0.603041	0.35	0.564992	0.02
EX:CO	1	0.008	0.008	0.65	0.419715	0.85	0.376847	0.06
EX:SE	1	0.0225	0.0225	1.84	0.175885	2.39	0.150236	0.17
__Selection_X_experiment	3	0.0338	0.0113	0.92	0.430609	1.2	0.355912	0.25
EX:LI	11	0.1036	0.0094	0.77	0.669663			0.77
MO	103	1.2569	0.0122	1	0.495658			9.3
Residuals	253	3.0937	0.0122					22.88
lmer_model_1	Df	SS	MS	F	P	F_altern	P_altern	perc_SS
AN	1	0.00565979	0.00565979	0.473757	0.636123
CO	1	0.000561195	0.000561195	0.0469752	0.836895
SE	1	0.00801649	0.00801649	0.671026	0.476652
lmer_model_2	Df	SS	MS	F	P	F_altern	P_altern	perc_SS
EX	1	0.0765711	0.0765711	6.39787	0.0856514
AN	1	0.00487207	0.00487207	0.407084	0.639251
CO	1	0.000314099	0.000314099	0.0262444	0.877305
SE	1	0.00803187	0.00803187	0.6711	0.471578
EX:AN	1	0.000195884	0.000195884	0.016367	0.898268
EX:CO	1	0.0182234	0.0182234	1.52265	0.21804
EX:SE	1	0.0272152	0.0272152	2.27396	0.132455

### Sheet: sqrty
lm_model_1	Df	SS	MS	F	P	F_altern	P_altern	perc_SS
EX	1	4.38	4.38	340.83	1.30825e-49			30.61
BL	3	2.15	0.72	55.71	5.353e-28			15.01
__Blocks	4	6.52	1.63	126.99	0	126.99	0	45.62
TR	67	2.8151	0.042	3.27	4.85113e-12			19.69
AN	1	0.0148	0.0148	1.16	0.283102	1.18	0.297085	0.1
CO	1	0.0047	0.0047	0.36	0.547143	0.37	0.553124	0.03
SE	1	0.0159	0.0159	1.24	0.267238	1.26	0.281802	0.11
__Selection	3	0.0354	0.0118	0.92	0.432266	0.94	0.450769	0.24
LI	13	0.1636	0.0126	0.98	0.470957			1.14
MO	103	1.3332	0.0129	1.01	0.470192			9.33
Residuals	267	3.4273	0.0128					23.98
lm_model_2	Df	SS	MS	F	P	F_altern	P_altern	perc_SS
EX	1	4.38	4.38	336.93	2.03499e-48			30.61
BL	3	2.15	0.72	55.07	1.96331e-27			15.01
__Blocks	4	6.52	1.63	125.54	0	125.54	0	45.62
TR	67	2.8151	0.042	3.24	1.25318e-11			19.69
AN	1	0.0148	0.0148	1.14	0.285922	1.18	0.297085	0.1
CO	1	0.0047	0.0047	0.36	0.549472	0.37	0.553124	0.03
SE	1	0.0159	0.0159	1.22	0.270042	1.26	0.281802	0.11
__Selection	3	0.0354	0.0118	0.91	0.43761	0.94	0.450769	0.24
LI	13	0.1636	0.0126	0.97	0.482377			1.14
EX:AN	1	0.0044	0.0044	0.34	0.56186	0.44	0.518573	0.03
EX:CO	1	0.0084	0.0084	0.64	0.423041	0.85	0.376629	0.06
EX:SE	1	0.0241	0.0241	1.86	0.174397	2.45	0.146147	0.17
__Selection_X_experiment	3	0.0368	0.0123	0.95	0.419197	1.25	0.339883	0.26
EX:LI	11	0.1083	0.0098	0.76	0.68124			0.76
MO	103	1.3301	0.0129	0.99	0.504021			9.3
Residuals	253	3.2852	0.013					22.98
lmer_model_1	Df	SS	MS	F	P	F_altern	P_altern	perc_SS
AN	1	0.00681049	0.00681049	0.536326	0.634163
CO	1	0.000658705	0.000658705	0.0518731	0.829026
SE	1	0.00897085	0.00897085	0.706455	0.470102
lmer_model_2	Df	SS	MS	F	P	F_altern	P_altern	perc_SS
EX	1	0.0800335	0.0800335	6.29151	0.0872818
AN	1	0.00586754	0.00586754	0.461253	0.632653
CO	1	0.000376983	0.000376983	0.029635	0.869864
SE	1	0.0090092	0.0090092	0.708222	0.463696
EX:AN	1	3.57212e-05	3.57212e-05	0.00280807	0.957766
EX:CO	1	0.0191846	0.0191846	1.50812	0.220248
EX:SE	1	0.0283655	0.0283655	2.22984	0.136261
