## Supplementary data 1 for "Weak evidence for heritable changes in response to selection by aphids in *Arabidopsis* accessions": trichomeDensity_OnlyMa0.xlsx

### Sheet: y
lm_model_1	Df	SS	MS	F	P	F_altern	P_altern	perc_SS
EX	1	19.97	19.97	158.63	4.20398e-29			18.98
BL	3	10.9	3.63	28.85	2.80363e-16			10.36
__Blocks	4	30.86	7.72	61.3	0	61.3	0	29.34
TR	67	28.41	0.42	3.37	9.33729e-13			27.01
AN	1	0.0643	0.0643	0.51	0.475476	0.72	0.411462	0.06
CO	1	0.0021	0.0021	0.02	0.896447	0.02	0.879432	0
SE	1	0.37	0.37	2.96	0.0865954	4.17	0.0619552	0.35
__Selection	3	0.44	0.15	1.16	0.324732	1.64	0.228921	0.41
LI	13	1.1604	0.0893	0.71	0.754094			1.1
MO	103	9.196	0.0893	0.71	0.978368			8.74
Residuals	279	35.12	0.13					33.39
lm_model_2	Df	SS	MS	F	P	F_altern	P_altern	perc_SS
EX	1	19.97	19.97	160.66	4.25245e-29			18.98
BL	3	10.9	3.63	29.22	2.35829e-16			10.36
__Blocks	4	30.86	7.72	62.08	0	62.08	0	29.34
TR	67	28.41	0.42	3.41	8.5805e-13			27.01
AN	1	0.0643	0.0643	0.52	0.472706	0.72	0.411462	0.06
CO	1	0.0021	0.0021	0.02	0.895797	0.02	0.879432	0
SE	1	0.37	0.37	3	0.0846791	4.17	0.0619552	0.35
__Selection	3	0.44	0.15	1.18	0.319113	1.64	0.228921	0.41
LI	13	1.1604	0.0893	0.72	0.744943			1.1
EX:AN	1	0.0768	0.0768	0.62	0.432472	0.72	0.412727	0.07
EX:CO	1	0.29	0.29	2.36	0.125591	2.77	0.124315	0.28
EX:SE	1	0.31	0.31	2.5	0.115287	2.93	0.115087	0.29
__Selection_X_experiment	3	0.68	0.23	1.83	0.142881	2.14	0.153021	0.64
EX:LI	11	1.17	0.11	0.85	0.587467			1.11
MO	103	9.5324	0.0925	0.74	0.958092			9.06
Residuals	265	32.94	0.12					31.31
lmer_model_1	Df	SS	MS	F	P	F_altern	P_altern	perc_SS
AN	1	0.0246326	0.0246326	0.210058	0.712078
CO	1	0.00103356	0.00103356	0.00881382	0.928052
SE	1	0.285377	0.285377	2.4336	0.195343
lmer_model_2	Df	SS	MS	F	P	F_altern	P_altern	perc_SS
EX	1	0.658754	0.658754	5.64857	0.0981556
AN	1	0.0231884	0.0231884	0.198832	0.716625
CO	1	0.0016846	0.0016846	0.0144449	0.907993
SE	1	0.288814	0.288814	2.47647	0.191322
EX:AN	1	0.00283142	0.00283142	0.0242784	0.876252
EX:CO	1	0.396615	0.396615	3.40083	0.0658911
EX:SE	1	0.373448	0.373448	3.20217	0.0742819

### Sheet: logy
lm_model_1	Df	SS	MS	F	P	F_altern	P_altern	perc_SS
EX	1	4.2	4.2	220.81	3.41204e-37			23.71
BL	3	2.21	0.74	38.69	6.17477e-21			12.46
__Blocks	4	6.41	1.6	84.22	0	84.22	0	36.17
TR	67	4.1291	0.0616	3.24	5.25503e-12			23.3
AN	1	0.0151	0.0151	0.79	0.374455	0.78	0.392156	0.08
CO	1	0.0031	0.0031	0.16	0.687583	0.16	0.695258	0.02
SE	1	0.0562	0.0562	2.95	0.0868713	2.92	0.111082	0.32
__Selection	3	0.0743	0.0248	1.3	0.274103	1.29	0.319665	0.42
LI	13	0.2499	0.0192	1.01	0.441502			1.41
MO	103	1.5515	0.0151	0.79	0.916136			8.75
Residuals	279	5.3089	0.019					29.95
lm_model_2	Df	SS	MS	F	P	F_altern	P_altern	perc_SS
EX	1	4.2	4.2	223.51	4.5881e-37			23.71
BL	3	2.21	0.74	39.16	5.56999e-21			12.46
__Blocks	4	6.41	1.6	85.25	0	85.25	0	36.17
TR	67	4.1291	0.0616	3.28	4.84092e-12			23.3
AN	1	0.0151	0.0151	0.8	0.371588	0.78	0.392156	0.08
CO	1	0.0031	0.0031	0.16	0.685792	0.16	0.695258	0.02
SE	1	0.0562	0.0562	2.99	0.0850294	2.92	0.111082	0.32
__Selection	3	0.0743	0.0248	1.32	0.26894	1.29	0.319665	0.42
LI	13	0.2499	0.0192	1.02	0.429759			1.41
EX:AN	1	0.0036	0.0036	0.19	0.663003	0.22	0.645052	0.02
EX:CO	1	0.0534	0.0534	2.84	0.0931977	3.35	0.0946133	0.3
EX:SE	1	0.0462	0.0462	2.46	0.118293	2.89	0.116974	0.26
__Selection_X_experiment	3	0.1031	0.0344	1.83	0.142339	2.15	0.151213	0.58
EX:LI	11	0.1755	0.016	0.85	0.591621			0.99
MO	103	1.6004	0.0155	0.83	0.868081			9.03
Residuals	265	4.9815	0.0188					28.11
lmer_model_1	Df	SS	MS	F	P	F_altern	P_altern	perc_SS
AN	1	0.00356738	0.00356738	0.197804	0.693178
CO	1	0.00012683	0.00012683	0.00703245	0.935503
SE	1	0.0271663	0.0271663	1.50632	0.274985
lmer_model_2	Df	SS	MS	F	P	F_altern	P_altern	perc_SS
EX	1	0.109374	0.109374	6.13406	0.089434
AN	1	0.0033897	0.0033897	0.190106	0.699017
CO	1	5.5298e-05	5.5298e-05	0.0031013	0.957152
SE	1	0.0273458	0.0273458	1.53365	0.271724
EX:AN	1	0.00102198	0.00102198	0.0573163	0.810909
EX:CO	1	0.0686427	0.0686427	3.84972	0.0505043
EX:SE	1	0.0592601	0.0592601	3.32351	0.0690934

### Sheet: sqrty
lm_model_1	Df	SS	MS	F	P	F_altern	P_altern	perc_SS
EX	1	4.37	4.37	212.45	3.62812e-36			23.15
BL	3	2.31	0.77	37.4	2.39743e-20			12.23
__Blocks	4	6.69	1.67	81.16	0	81.16	0	35.38
TR	67	4.4785	0.0668	3.25	4.77658e-12			23.7
AN	1	0.0157	0.0157	0.76	0.383466	0.8	0.388302	0.08
CO	1	0.0029	0.0029	0.14	0.707376	0.15	0.707012	0.02
SE	1	0.0603	0.0603	2.93	0.0880404	3.06	0.103593	0.32
__Selection	3	0.0789	0.0263	1.28	0.282237	1.34	0.3054	0.42
LI	13	0.256	0.0197	0.96	0.495004			1.35
MO	103	1.6539	0.0161	0.78	0.929043			8.75
Residuals	279	5.7455	0.0206					30.4
lm_model_2	Df	SS	MS	F	P	F_altern	P_altern	perc_SS
EX	1	4.37	4.37	215	4.75905e-36			23.15
BL	3	2.31	0.77	37.85	2.16209e-20			12.23
__Blocks	4	6.69	1.67	82.14	0	82.14	0	35.38
TR	67	4.4785	0.0668	3.28	4.44657e-12			23.7
AN	1	0.0157	0.0157	0.77	0.380662	0.8	0.388302	0.08
CO	1	0.0029	0.0029	0.14	0.705717	0.15	0.707012	0.02
SE	1	0.0603	0.0603	2.97	0.0862194	3.06	0.103593	0.32
__Selection	3	0.0789	0.0263	1.29	0.277125	1.34	0.3054	0.42
LI	13	0.256	0.0197	0.97	0.483459			1.35
EX:AN	1	0.0046	0.0046	0.23	0.633428	0.27	0.61327	0.02
EX:CO	1	0.0568	0.0568	2.79	0.0960505	3.31	0.0961203	0.3
EX:SE	1	0.0497	0.0497	2.44	0.119203	2.9	0.116633	0.26
__Selection_X_experiment	3	0.1111	0.037	1.82	0.143756	2.16	0.150455	0.58
EX:LI	11	0.1886	0.0171	0.84	0.597547			1
MO	103	1.7073	0.0166	0.81	0.885572			9.03
Residuals	265	5.3923	0.0203					28.53
lmer_model_1	Df	SS	MS	F	P	F_altern	P_altern	perc_SS
AN	1	0.00397264	0.00397264	0.203754	0.691738
CO	1	9.01483e-05	9.01483e-05	0.00462365	0.947713
SE	1	0.0313486	0.0313486	1.60785	0.263155
lmer_model_2	Df	SS	MS	F	P	F_altern	P_altern	perc_SS
EX	1	0.117258	0.117258	6.08145	0.0903145
AN	1	0.00379415	0.00379415	0.196779	0.696957
CO	1	3.15852e-05	3.15852e-05	0.00163813	0.968871
SE	1	0.031572	0.031572	1.63744	0.259956
EX:AN	1	0.00073783	0.00073783	0.0382667	0.845006
EX:CO	1	0.073444	0.073444	3.80909	0.0517294
EX:SE	1	0.0632738	0.0632738	3.28163	0.0708603
