## Supplementary data 1 for "Weak evidence for heritable changes in response to selection by aphids in *Arabidopsis* accessions": trichomeDensity_OnlyWei0.outliersRemoved.xlsx

### Sheet: y
lm_model_1	Df	SS	MS	F	P	F_altern	P_altern	perc_SS
EX	1	88.9	88.9	341.66	8.51968e-54			34.85
BL	3	4.19	1.4	5.36	0.00127452			1.64
__Blocks	4	93.08	23.27	89.44	0	89.44	0	36.49
TR	70	43.01	0.61	2.36	1.61153e-07			16.86
AN	1	0.0003366	0.0003366	0	0.971329	0	0.961626	0
CO	1	0.19	0.19	0.75	0.38796	1.4	0.261789	0.08
SE	1	0.019	0.019	0.07	0.787147	0.14	0.718561	0.01
__Selection	3	0.2137	0.0712	0.27	0.84427	0.51	0.681747	0.09
LI	11	1.53	0.14	0.53	0.879978			0.6
MO	87	25.68	0.3	1.13	0.215448			10.07
Residuals	352	91.59	0.26					35.9
lm_model_2	Df	SS	MS	F	P	F_altern	P_altern	perc_SS
EX	1	88.9	88.9	345.68	1.20412e-53			34.85
BL	3	4.19	1.4	5.43	0.0011777			1.64
__Blocks	4	93.08	23.27	90.49	0	90.49	0	36.49
TR	70	43.01	0.61	2.39	1.26339e-07			16.86
AN	1	0.0003366	0.0003366	0	0.971162	0	0.961626	0
CO	1	0.19	0.19	0.76	0.38521	1.4	0.261789	0.08
SE	1	0.019	0.019	0.07	0.785936	0.14	0.718561	0.01
__Selection	3	0.2137	0.0712	0.28	0.841952	0.51	0.681747	0.09
LI	11	1.53	0.14	0.54	0.875393			0.6
EX:AN	1	0.37	0.37	1.42	0.234324	1.05	0.327182	0.14
EX:CO	1	0.13	0.13	0.51	0.475901	0.38	0.551529	0.05
EX:SE	1	0.04	0.04	0.16	0.693486	0.12	0.740621	0.02
__Selection_X_experiment	3	0.54	0.18	0.69	0.555738	0.51	0.680542	0.21
EX:LI	11	3.82	0.35	1.35	0.19545			1.5
MO	87	25.99	0.3	1.16	0.177019			10.19
Residuals	338	86.92	0.26					34.07
lmer_model_1	Df	SS	MS	F	P	F_altern	P_altern	perc_SS
AN	1	0.00243308	0.00243308	0.00886455	0.925224
CO	1	0.377992	0.377992	1.37716	0.247173
SE	1	0.0494806	0.0494806	0.180275	0.67193
lmer_model_2	Df	SS	MS	F	P	F_altern	P_altern	perc_SS
EX	1	18.1062	18.1062	65.9078	0.00389392
AN	1	0.00217727	0.00217727	0.00792539	0.929287
CO	1	0.373904	0.373904	1.36103	0.249978
SE	1	0.0464068	0.0464068	0.168924	0.681847
EX:AN	1	0.405757	0.405757	1.47698	0.224926
EX:CO	1	0.423024	0.423024	1.53983	0.215323
EX:SE	1	0.113553	0.113553	0.413338	0.52064

### Sheet: logy
lm_model_1	Df	SS	MS	F	P	F_altern	P_altern	perc_SS
EX	1	12.04	12.04	430.35	3.11842e-63			40.06
BL	3	0.68	0.23	8.08	3.21329e-05			2.26
__Blocks	4	12.72	3.18	113.65	0	113.65	0	42.32
TR	70	4.4579	0.0637	2.28	5.2197e-07			14.83
AN	1	0.0024	0.0024	0.09	0.7676	0.14	0.719702	0.01
CO	1	0.0142	0.0142	0.51	0.476903	0.79	0.3943	0.05
SE	1	0.0203	0.0203	0.73	0.39452	1.13	0.311264	0.07
__Selection	3	0.037	0.0123	0.44	0.724247	0.68	0.580907	0.13
LI	11	0.1986	0.0181	0.65	0.789721			0.66
MO	87	2.6838	0.0308	1.1	0.268972			8.93
Residuals	356	9.9612	0.028					33.14
lm_model_2	Df	SS	MS	F	P	F_altern	P_altern	perc_SS
EX	1	12.04	12.04	433.39	9.3473e-63			40.06
BL	3	0.68	0.23	8.13	3.01855e-05			2.26
__Blocks	4	12.72	3.18	114.45	0	114.45	0	42.32
TR	70	4.4579	0.0637	2.29	4.75604e-07			14.83
AN	1	0.0024	0.0024	0.09	0.766813	0.14	0.719702	0.01
CO	1	0.0142	0.0142	0.51	0.475374	0.79	0.3943	0.05
SE	1	0.0203	0.0203	0.73	0.392884	1.13	0.311264	0.07
__Selection	3	0.037	0.0123	0.44	0.722053	0.68	0.580907	0.13
LI	11	0.1986	0.0181	0.65	0.785561			0.66
EX:AN	1	0.0666	0.0666	2.4	0.122564	2.09	0.17639	0.22
EX:CO	1	0.0028	0.0028	0.1	0.752591	0.09	0.773889	0.01
EX:SE	1	0.0399	0.0399	1.44	0.231523	1.25	0.287093	0.13
__Selection_X_experiment	3	0.1093	0.0364	1.31	0.270738	1.14	0.374991	0.36
EX:LI	11	0.3508	0.0319	1.15	0.322986			1.17
MO	87	2.6824	0.0308	1.11	0.257207			8.92
Residuals	342	9.5025	0.0278					31.61
lmer_model_1	Df	SS	MS	F	P	F_altern	P_altern	perc_SS
AN	1	0.000272021	0.000272021	0.00938826	0.92285
CO	1	0.0314605	0.0314605	1.0858	0.297901
SE	1	0.0281871	0.0281871	0.972822	0.324463
lmer_model_2	Df	SS	MS	F	P	F_altern	P_altern	perc_SS
EX	1	1.72969	1.72969	60.0594	0.00436851
AN	1	0.000181572	0.000181572	0.00630465	0.936904
CO	1	0.0292488	0.0292488	1.01559	0.319118
SE	1	0.0274344	0.0274344	0.952592	0.331048
EX:AN	1	0.09231	0.09231	3.20524	0.0741065
EX:CO	1	0.0228142	0.0228142	0.792167	0.37394
EX:SE	1	0.0610679	0.0610679	2.12044	0.146101

### Sheet: sqrty
lm_model_1	Df	SS	MS	F	P	F_altern	P_altern	perc_SS
EX	1	12.99	12.99	406.4	8.73326e-61			38.93
BL	3	0.66	0.22	6.91	0.0001569			1.98
__Blocks	4	13.66	3.41	106.78	0	106.78	0	40.91
TR	70	5.0062	0.0715	2.24	9.14185e-07			15
AN	1	0.0041	0.0041	0.13	0.72204	0.22	0.64723	0.01
CO	1	0.0372	0.0372	1.16	0.281658	2.03	0.181967	0.11
SE	1	0.0316	0.0316	0.99	0.321094	1.72	0.215932	0.09
__Selection	3	0.0728	0.0243	0.76	0.517806	1.33	0.315842	0.21
LI	11	0.2014	0.0183	0.57	0.850944			0.6
MO	87	3.0864	0.0355	1.11	0.256392			9.25
Residuals	355	11.35	0.032					34.01
lm_model_2	Df	SS	MS	F	P	F_altern	P_altern	perc_SS
EX	1	12.99	12.99	408.64	2.74293e-60			38.93
BL	3	0.66	0.22	6.94	0.00015059			1.98
__Blocks	4	13.66	3.41	107.37	0	107.37	0	40.91
TR	70	5.0062	0.0715	2.25	8.73144e-07			15
AN	1	0.0041	0.0041	0.13	0.721315	0.22	0.64723	0.01
CO	1	0.0372	0.0372	1.17	0.280367	2.03	0.181967	0.11
SE	1	0.0316	0.0316	0.99	0.319793	1.72	0.215932	0.09
__Selection	3	0.0728	0.0243	0.76	0.515431	1.33	0.315842	0.21
LI	11	0.2014	0.0183	0.58	0.848382			0.6
EX:AN	1	0.0595	0.0595	1.87	0.172234	1.79	0.208219	0.18
EX:CO	1	0.0221	0.0221	0.69	0.405449	0.66	0.432848	0.07
EX:SE	1	0.057	0.057	1.79	0.181664	1.71	0.217514	0.17
__Selection_X_experiment	3	0.1385	0.0462	1.45	0.227482	1.39	0.298178	0.42
EX:LI	11	0.3661	0.0333	1.05	0.404485			1.1
MO	87	3.0892	0.0355	1.12	0.245224			9.26
Residuals	341	10.8426	0.0318					32.49
lmer_model_1	Df	SS	MS	F	P	F_altern	P_altern	perc_SS
AN	1	0.000630578	0.000630578	0.018966	0.890801
CO	1	0.0693103	0.0693103	2.08466	0.155916
SE	1	0.0387022	0.0387022	1.16405	0.28287
lmer_model_2	Df	SS	MS	F	P	F_altern	P_altern	perc_SS
EX	1	2.18509	2.18509	66.2507	0.00375816
AN	1	0.000564893	0.000564893	0.0171273	0.8962
CO	1	0.0667257	0.0667257	2.02309	0.162055
SE	1	0.0370863	0.0370863	1.12444	0.291217
EX:AN	1	0.087826	0.087826	2.66284	0.103448
EX:CO	1	0.0734943	0.0734943	2.22831	0.136229
EX:SE	1	0.0799164	0.0799164	2.42302	0.120324
