## Supplementary data 1 for "Weak evidence for heritable changes in response to selection by aphids in *Arabidopsis* accessions": trichomeDensity_OnlyWei0.xlsx

### Sheet: y
lm_model_1	Df	SS	MS	F	P	F_altern	P_altern	perc_SS
EX	1	153.28	153.28	149.36	5.13623e-29			19.89
BL	3	3.24	1.08	1.05	0.369225			0.42
__Blocks	4	156.52	39.13	38.13	0	38.13	0	20.31
TR	70	116.77	1.67	1.63	0.00245106			15.15
AN	1	0.31	0.31	0.3	0.583535	0.47	0.508734	0.04
CO	1	1.24	1.24	1.21	0.271508	1.88	0.197765	0.16
SE	1	3.84	3.84	3.74	0.0537407	5.8	0.0346888	0.5
__Selection	3	5.4	1.8	1.75	0.155817	2.72	0.095701	0.7
LI	11	7.29	0.66	0.65	0.789452			0.95
MO	87	111.22	1.28	1.25	0.0863349			14.43
Residuals	364	373.55	1.03					48.47
lm_model_2	Df	SS	MS	F	P	F_altern	P_altern	perc_SS
EX	1	153.28	153.28	152.18	2.79886e-29			19.89
BL	3	3.24	1.08	1.07	0.360664			0.42
__Blocks	4	156.52	39.13	38.85	0	38.85	0	20.31
TR	70	116.77	1.67	1.66	0.00178833			15.15
AN	1	0.31	0.31	0.31	0.580009	0.47	0.508734	0.04
CO	1	1.24	1.24	1.24	0.267054	1.88	0.197765	0.16
SE	1	3.84	3.84	3.82	0.051565	5.8	0.0346888	0.5
__Selection	3	5.4	1.8	1.79	0.149462	2.72	0.095701	0.7
LI	11	7.29	0.66	0.66	0.778317			0.95
EX:AN	1	0.0119	0.0119	0.01	0.91339	0.01	0.922168	0
EX:CO	1	2.18	2.18	2.16	0.142176	1.83	0.203793	0.28
EX:SE	1	5.65	5.65	5.61	0.0183781	4.73	0.0522402	0.73
__Selection_X_experiment	3	7.84	2.61	2.6	0.0523163	2.19	0.146762	1.01
EX:LI	11	13.13	1.19	1.19	0.295549			1.7
MO	87	111.29	1.28	1.27	0.0699			14.44
Residuals	350	352.51	1.01					45.74
lmer_model_1	Df	SS	MS	F	P	F_altern	P_altern	perc_SS
AN	1	0.364114	0.364114	0.338762	0.560794
CO	1	1.89518	1.89518	1.76323	0.184796
SE	1	4.60318	4.60318	4.28268	0.0389967
lmer_model_2	Df	SS	MS	F	P	F_altern	P_altern	perc_SS
EX	1	103.934	103.934	97.9061	9.18367e-15
AN	1	0.398892	0.398892	0.375758	0.540148
CO	1	1.82886	1.82886	1.7228	0.189904
SE	1	4.44211	4.44211	4.1845	0.0412994
EX:AN	1	0.00915562	0.00915562	0.00862465	0.926043
EX:CO	1	3.10418	3.10418	2.92416	0.0878473
EX:SE	1	6.50202	6.50202	6.12494	0.0136473

### Sheet: logy
lm_model_1	Df	SS	MS	F	P	F_altern	P_altern	perc_SS
EX	1	14.54	14.54	326.62	1.45026e-52			34.11
BL	3	0.59	0.2	4.45	0.00434358			1.4
__Blocks	4	15.13	3.78	85	0	85	0	35.51
TR	70	6.3146	0.0902	2.03	1.56471e-05			14.81
AN	1	0.0229	0.0229	0.51	0.473684	0.95	0.350879	0.05
CO	1	0.0508	0.0508	1.14	0.28605	2.11	0.174638	0.12
SE	1	0.13	0.13	2.81	0.0943878	5.19	0.0436925	0.29
__Selection	3	0.1989	0.0663	1.49	0.217035	2.75	0.0933178	0.46
LI	11	0.2654	0.0241	0.54	0.874255			0.62
MO	87	4.5147	0.0519	1.17	0.16955			10.59
Residuals	364	16.2042	0.0445					38.01
lm_model_2	Df	SS	MS	F	P	F_altern	P_altern	perc_SS
EX	1	14.54	14.54	331.73	1.30068e-52			34.11
BL	3	0.59	0.2	4.52	0.00396909			1.4
__Blocks	4	15.13	3.78	86.33	0	86.33	0	35.51
TR	70	6.3146	0.0902	2.06	1.11605e-05			14.81
AN	1	0.0229	0.0229	0.52	0.470263	0.95	0.350879	0.05
CO	1	0.0508	0.0508	1.16	0.282343	2.11	0.174638	0.12
SE	1	0.13	0.13	2.86	0.0918906	5.19	0.0436925	0.29
__Selection	3	0.1989	0.0663	1.51	0.210896	2.75	0.0933178	0.46
LI	11	0.2654	0.0241	0.55	0.867937			0.62
EX:AN	1	0.0283	0.0283	0.64	0.422579	0.55	0.475136	0.07
EX:CO	1	0.0732	0.0732	1.67	0.197038	1.42	0.258978	0.17
EX:SE	1	0.21	0.21	4.69	0.03101	3.98	0.0714779	0.48
__Selection_X_experiment	3	0.31	0.1	2.34	0.0736361	1.98	0.175422	0.72
EX:LI	11	0.5685	0.0517	1.18	0.300051			1.33
MO	87	4.5026	0.0518	1.18	0.151581			10.56
Residuals	350	15.3407	0.0438					35.98
lmer_model_1	Df	SS	MS	F	P	F_altern	P_altern	perc_SS
AN	1	0.0188644	0.0188644	0.409641	0.522436
CO	1	0.0857482	0.0857482	1.86203	0.17298
SE	1	0.171537	0.171537	3.72494	0.0541619
lmer_model_2	Df	SS	MS	F	P	F_altern	P_altern	perc_SS
EX	1	3.62376	3.62376	79.7513	0.00276768
AN	1	0.0191633	0.0191633	0.421745	0.518162
CO	1	0.080277	0.080277	1.76673	0.191819
SE	1	0.1638	0.1638	3.60489	0.0603996
EX:AN	1	0.0373987	0.0373987	0.823066	0.36479
EX:CO	1	0.1268	0.1268	2.7906	0.0955424
EX:SE	1	0.25502	0.25502	5.61245	0.0182853

### Sheet: sqrty
lm_model_1	Df	SS	MS	F	P	F_altern	P_altern	perc_SS
EX	1	17.25	17.25	267.03	2.08071e-45			30.02
BL	3	0.61	0.2	3.16	0.0246112			1.07
__Blocks	4	17.86	4.47	69.13	0	69.13	0	31.09
TR	70	8.62	0.12	1.91	7.70165e-05			15
AN	1	0.0296	0.0296	0.46	0.498905	0.81	0.388493	0.05
CO	1	0.0782	0.0782	1.21	0.272066	2.13	0.172507	0.14
SE	1	0.21	0.21	3.19	0.0748509	5.62	0.037173	0.36
__Selection	3	0.31	0.1	1.62	0.18435	2.85	0.0861962	0.55
LI	11	0.4039	0.0367	0.57	0.854384			0.7
MO	87	6.7425	0.0775	1.2	0.128914			11.73
Residuals	364	23.5154	0.0646					40.92
lm_model_2	Df	SS	MS	F	P	F_altern	P_altern	perc_SS
EX	1	17.25	17.25	271.65	1.41165e-45			30.02
BL	3	0.61	0.2	3.22	0.0229239			1.07
__Blocks	4	17.86	4.47	70.33	0	70.33	0	31.09
TR	70	8.62	0.12	1.94	5.39105e-05			15
AN	1	0.0296	0.0296	0.47	0.495235	0.81	0.388493	0.05
CO	1	0.0782	0.0782	1.23	0.267994	2.13	0.172507	0.14
SE	1	0.21	0.21	3.25	0.0724235	5.62	0.037173	0.36
__Selection	3	0.31	0.1	1.65	0.178036	2.85	0.0861962	0.55
LI	11	0.4039	0.0367	0.58	0.846572			0.7
EX:AN	1	0.0213	0.0213	0.34	0.562543	0.28	0.605215	0.04
EX:CO	1	0.12	0.12	1.89	0.170265	1.59	0.233192	0.21
EX:SE	1	0.33	0.33	5.17	0.0236098	4.36	0.0609451	0.57
__Selection_X_experiment	3	0.47	0.16	2.46	0.0622036	2.08	0.161498	0.82
EX:LI	11	0.8288	0.0753	1.19	0.294817			1.44
MO	87	6.7333	0.0774	1.22	0.11069			11.72
Residuals	350	22.2264	0.0635					38.68
lmer_model_1	Df	SS	MS	F	P	F_altern	P_altern	perc_SS
AN	1	0.0263877	0.0263877	0.392346	0.531345
CO	1	0.127773	0.127773	1.8998	0.16869
SE	1	0.270573	0.270573	4.02302	0.0454095
lmer_model_2	Df	SS	MS	F	P	F_altern	P_altern	perc_SS
EX	1	6.08935	6.08935	91.7493	0.0021867
AN	1	0.0276871	0.0276871	0.417166	0.520537
CO	1	0.120869	0.120869	1.82115	0.185733
SE	1	0.258784	0.258784	3.89914	0.0510813
EX:AN	1	0.0281906	0.0281906	0.424752	0.514923
EX:CO	1	0.19486	0.19486	2.93599	0.0873481
EX:SE	1	0.396954	0.396954	5.98097	0.014874
