## Supplementary data 2 for "Weak evidence for heritable changes in response to selection by aphids in *Arabidopsis* accessions"

### Sheet: BladeArea
All three accessions
test/term	AN	CO	SE	ST	AN:ET	CO:ET	SE:ET	ST:ET
step_1	29.4	8.3	2.4	20.7	4.2	4.2	5	4.1
step_5	89.2	81.8	33.9	97.3	8.1	5.6	3.7	5.9
step_10	100	100	89.2	100	18.7	6.9	6.3	12.6
step_15	100	100	99.7	100	41.7	12.9	8.7	31.2
step_20	100	100	100	100	65.5	19	12.9	53
onlyAn_1	21.3	3.2	2.4	12.6	4.9	5.4	4.5	4.9
onlyAn_5	47.9	3.6	3.3	33	5.1	4.7	4.8	4.1
onlyAn_10	87.3	4	3.6	74.9	8.2	4.8	4.7	6.4
onlyAn_15	99.6	4.3	2.8	97.3	11.6	4	4.6	7
onlyAn_20	100	3.6	3.1	100	15.9	5.1	5.4	10.4
onlyCo_1	22.2	5.6	3.7	14.2	5.1	5.2	5.7	5.5
onlyCo_5	24.2	45.1	2.5	39.1	6.2	5.5	4.4	5.2
onlyCo_10	36.9	97.3	2.6	92.5	5.4	6.1	4.4	6.5
onlyCo_15	54.7	100	2.9	99.9	4.1	8	4	5.1
onlyCo_20	66.9	100	3.8	100	6.2	10.6	5	7.8
onlySe_1	20.8	4.7	1.7	12.7	5.2	5.7	4.4	4.7
onlySe_5	37	46.9	2.6	48.6	6.1	4.6	5.2	5
onlySe_10	64.6	97	2.2	94.4	6.6	8	5.7	6.5
onlySe_15	88	100	3	100	8.9	8.6	5.6	8.4
onlySe_20	98	100	3	100	13	9.2	4.5	10.9
onlyLe_1	19.3	4.1	4	13.9	4.7	5.3	5.2	4.8
onlyLe_5	22.3	14.7	36.3	37.7	4.5	5.2	5.3	4.8
onlyLe_10	35.1	50	91	91.4	4.7	5.4	6.7	6.3
onlyLe_15	51.1	81.4	99.9	99.9	5.9	5.4	7	6.3
onlyLe_20	66.3	96.8	100	100	7.8	5.8	12.2	10.7
Only accessions with trichomes (Ma-0 and Wei-0)
test/term	AN	CO	SE	ST	AN:ET	CO:ET	SE:ET	ST:ET
step_1	26.3	9.4	5.3	20.5	5	4.8	4.8	4.8
step_5	88	80.9	36.2	97	6	4.5	4.7	4.8
step_10	100	99.9	86.1	100	12.7	7.6	6.3	11
step_15	100	100	99.6	100	21.6	8.8	6.3	14.6
step_20	100	100	100	100	33	12.5	7.7	25.7
onlyAn_1	21.7	4.6	4.7	15	4.7	4.9	4.3	4.9
onlyAn_5	51.6	5	3.2	38.1	4.6	5.4	4.7	4.5
onlyAn_10	88.4	5.3	4.6	78.3	4.9	4.1	4.3	4.5
onlyAn_15	99.4	5	4.1	97	9.1	6.4	4.4	6.8
onlyAn_20	99.8	5.6	4.3	99.7	11.9	5.7	5.3	8.3
onlyCo_1	21.5	7.3	3.8	16.6	4.6	3.8	5.1	4.9
onlyCo_5	25.7	50	4.3	45.2	4.6	5.1	5.5	4.9
onlyCo_10	36	96.2	3.7	90.2	5.6	6.6	5.4	5.8
onlyCo_15	49.9	100	4.2	99.8	4.2	7.1	4.1	5.6
onlyCo_20	64.9	100	5.1	100	5.5	9.8	5.1	6.5
onlySe_1	23.1	7.9	2.7	16.9	5	5.1	5.9	4.7
onlySe_5	38.3	52.9	5	53.6	5.3	6.6	4.8	4.8
onlySe_10	64.8	95.6	4	93.4	4.7	5.8	4	4.4
onlySe_15	86.3	99.9	3.8	100	6.7	7.6	4.2	6.7
onlySe_20	97.3	100	3.4	100	9.4	8.5	4.2	9
onlyLe_1	22.9	6.9	6.8	16.6	4.7	5.9	5.3	5.4
onlyLe_5	23.6	22.4	35.7	43.2	6	5.6	5.2	5.1
onlyLe_10	36.5	51.7	86.7	87.1	4.4	5.1	4.9	5
onlyLe_15	49	80.2	99.3	98.9	5.5	5.8	7.2	6.8
onlyLe_20	63.7	95.5	100	100	6.6	4.5	9.4	7.8

### Sheet: TimeToBolting
All three accessions
test/term	AN	CO	SE	ST	AN:ET	CO:ET	SE:ET	ST:ET
step_1	62.1	37.5	14.5	66.1	6	6.6	5.1	6.9
step_5	100	100	100	100	15.3	7.1	6	11.6
step_10	100	100	100	100	43.3	12.4	10	33.9
step_15	100	100	100	100	80.3	23.5	15.5	69.3
step_20	100	100	100	100	96.6	39.1	24.4	93.6
onlyAn_1	32	3.5	2.8	21.1	6	4.8	4.2	5.1
onlyAn_5	99.4	3.9	2.3	98.2	8.7	5.8	5.6	5.8
onlyAn_10	100	3.8	3.6	100	11.5	4.9	4.9	7.3
onlyAn_15	100	3.3	2.6	100	23.1	3.8	4.3	14.2
onlyAn_20	100	4.1	2.2	100	36.9	5	5.3	20.7
onlyCo_1	24.5	18.2	2.4	21.1	4.7	4.6	5.3	5
onlyCo_5	50.4	100	2.8	100	5.9	6.4	4.2	6.4
onlyCo_10	90.4	100	3.6	100	5.2	8.4	6	7
onlyCo_15	99.3	100	3.5	100	6.4	10.6	5.3	7.5
onlyCo_20	100	100	4.5	100	6.5	21.4	5.4	13.1
onlySe_1	25.6	17.7	3.3	24.3	4.4	4.8	3.7	5.3
onlySe_5	90.3	100	2.5	100	5.8	5.7	4.7	6.3
onlySe_10	100	100	2.4	100	8.7	7.8	4.7	8.4
onlySe_15	100	100	1.8	100	15.5	12.2	5	13.1
onlySe_20	100	100	1.9	100	23.4	16.9	4.6	21.2
onlyLe_1	24.6	6.1	13.2	22.7	4.8	4.4	5.3	3.5
onlyLe_5	54.2	82.8	99.9	100	5.1	3.9	6.1	4.7
onlyLe_10	89.7	100	100	100	6.7	6.9	9.4	8.9
onlyLe_15	99.5	100	100	100	7.2	8.8	14.9	11.9
onlyLe_20	100	100	100	100	10.2	9.3	24.9	20.2
Only accessions with trichomes (Ma-0 and Wei-0)
test/term	AN	CO	SE	ST	AN:ET	CO:ET	SE:ET	ST:ET
step_1	55.6	32.2	10.3	59.4	4.8	6.1	4.8	5.7
step_5	100	100	99.9	100	10.8	6.1	7.4	8.6
step_10	100	100	100	100	27.2	10.1	8.6	19.7
step_15	100	100	100	100	48.3	17	10.1	38.1
step_20	100	100	100	100	74.5	28.3	16.2	65
onlyAn_1	32.5	3.5	3.3	21.1	5.9	5	5.1	6.1
onlyAn_5	98.9	4.6	3.4	95.9	5.2	5.2	5.4	5.3
onlyAn_10	100	3.4	4.1	100	9.7	4.2	5.1	6.5
onlyAn_15	100	4.4	3.1	100	17.9	5	5.3	10.2
onlyAn_20	100	3.8	2.7	100	27.8	5.9	5.2	14.9
onlyCo_1	21.8	12.7	3.1	19.7	5.6	4.9	5.9	5.6
onlyCo_5	50.7	100	2.9	100	5.2	3.8	4.6	3.5
onlyCo_10	87.1	100	4	100	5.6	7.9	5.1	7.3
onlyCo_15	99	100	2.7	100	6.8	13.6	5.2	9.2
onlyCo_20	100	100	4	100	6.2	16.9	4.8	11.2
onlySe_1	25.9	13.8	4.2	21.1	4.6	4.4	6.4	5.3
onlySe_5	85.5	100	3	100	6.1	5.5	4.7	5.9
onlySe_10	99.9	100	2.8	100	8.8	8.4	4.6	8.3
onlySe_15	100	100	3.6	100	10.8	11.6	4.6	11.1
onlySe_20	100	100	2.9	100	16.5	18.3	5.4	16.9
onlyLe_1	24.4	5	12	18.9	4.5	4.6	6.3	4.8
onlyLe_5	47.3	76.2	99.8	99.9	4.9	6.3	4.9	4.7
onlyLe_10	85.5	100	100	100	5.7	6.1	8.6	6.6
onlyLe_15	99	100	100	100	7.2	6.1	8.9	8.6
onlyLe_20	99.9	100	100	100	7.3	6.1	15.3	10.5

### Sheet: RosetteDiameter
All three accessions
test/term	AN	CO	SE	ST	AN:ET	CO:ET	SE:ET	ST:ET
step_1	55.3	33	12.8	57.9	4.3	4.2	6	4.4
step_5	100	100	98.8	100	5.1	5.1	4.6	5.3
step_10	100	100	100	100	7.8	6.5	3.2	5.2
step_15	100	100	100	100	8.9	5.3	4.9	7.2
step_20	100	100	100	100	15	6.6	7.3	11.4
onlyAn_1	29.5	6.6	4.2	20.3	4.8	4.2	5.1	4.7
onlyAn_5	97.6	5.6	5	94	5.5	4.4	5.2	4.7
onlyAn_10	100	5.6	5.7	100	5.4	6	5.6	5.3
onlyAn_15	100	4.6	4.4	100	6.3	5.5	5	5.2
onlyAn_20	100	5.3	4.8	100	7.1	4.5	5.1	6.5
onlyCo_1	23.3	17.7	5	22.6	6.1	5.7	5.1	6.1
onlyCo_5	44.8	99.9	5.8	98.9	5.4	4.9	6.9	6.4
onlyCo_10	81.6	100	4.7	100	4.9	5.7	4.9	4.6
onlyCo_15	97	100	6.3	100	5.1	5.6	4.3	5.6
onlyCo_20	99.9	100	5.1	100	4.2	5.9	5.8	6
onlySe_1	26.5	17.7	4.4	26	6	4.9	4.8	4.7
onlySe_5	81.5	99.9	4.4	99.9	5	4.5	5.2	4.6
onlySe_10	100	100	4.6	100	5.2	3.7	4.3	4.6
onlySe_15	100	100	5.5	100	5.5	5	3.6	4.6
onlySe_20	100	100	5.5	100	6.5	6.7	5.7	6.4
onlyLe_1	22.7	7.2	11.6	21.6	4.4	4.7	4.2	4.8
onlyLe_5	45.6	71.6	98.7	99.4	5.3	4.9	4.7	3.8
onlyLe_10	80.5	99.9	100	100	4.9	3.9	5.5	5.1
onlyLe_15	97.8	100	100	100	5.8	4	5.9	5.7
onlyLe_20	100	100	100	100	6.9	5.4	5.6	5.5
Only accessions with trichomes (Ma-0 and Wei-0)
test/term	AN	CO	SE	ST	AN:ET	CO:ET	SE:ET	ST:ET
step_1	43.7	25	9.8	42	5.2	5	5	4.7
step_5	100	99.9	90.2	100	6.3	6.1	5.8	6.5
step_10	100	100	100	100	6.8	6.8	5.7	7
step_15	100	100	100	100	8.9	5.5	5.4	7.4
step_20	100	100	100	100	14.1	7.6	5.9	10.4
onlyAn_1	26.9	5.6	5.6	19.2	6.3	4.4	5.1	5.6
onlyAn_5	93.4	6.2	3.3	85.6	5.9	5.2	4.8	5.5
onlyAn_10	100	6.7	6.2	100	5.4	4.2	5.7	5.5
onlyAn_15	100	6.4	5.6	100	6.1	4.6	4.6	4.7
onlyAn_20	100	5.6	3.5	100	5.4	3.9	5.5	4.8
onlyCo_1	21.7	15.8	5.4	20	5.5	5.6	6.7	6.3
onlyCo_5	34.8	96.5	7.5	91.9	5.8	4.6	5.3	5.7
onlyCo_10	69.8	100	6	100	3.9	4.3	4.6	4
onlyCo_15	90.9	100	4.8	100	5.1	5.5	5.2	6.1
onlyCo_20	98.4	100	6	100	5.1	6.3	4.3	4.7
onlySe_1	23.3	13.6	5.9	21.8	5.7	4.8	6	6.5
onlySe_5	71	96.5	4.3	96.4	5.3	5.3	4.7	5.2
onlySe_10	98.7	100	5.2	100	5.9	4.9	5.4	5.5
onlySe_15	100	100	4.2	100	5.6	5.1	4.5	5.5
onlySe_20	100	100	5	100	5.7	5.5	5	5.3
onlyLe_1	18.8	7.8	11.3	18.4	4.7	5	4.9	4.9
onlyLe_5	39.2	55.8	91.5	91.4	4.5	5.3	4.5	6.2
onlyLe_10	69.5	97.4	100	100	5.7	5.9	5.5	5.8
onlyLe_15	91.2	99.9	100	100	4.8	4.4	7	5.7
onlyLe_20	99.3	100	100	100	4.3	5.2	5.8	6

### Sheet: NumberOfRosetteLeaves
All three accessions
test/term	AN	CO	SE	ST	AN:ET	CO:ET	SE:ET	ST:ET
step_1	34.4	9.8	5.6	28.5	6.3	5	4.9	5.1
step_5	98.8	98.2	68.1	100	12.4	7.1	5.4	9.7
step_10	100	100	99.7	100	39.9	11.4	9.1	28.6
step_15	100	100	100	100	75.9	22.3	16.2	64.6
step_20	100	100	100	100	94.4	36.8	22.7	89.8
onlyAn_1	24.3	3.3	2.9	15.9	5.3	6.1	4.5	6.3
onlyAn_5	72.6	3.8	2.3	56.7	6.4	4.4	5.1	4.8
onlyAn_10	99.2	3.6	2.3	97.1	10.8	3.6	4.5	6.7
onlyAn_15	100	4.6	2.1	100	20.1	4.8	5.1	11.2
onlyAn_20	100	4	2.2	100	33	5.5	5.6	18.7
onlyCo_1	24	6.6	2	16.1	4.7	6.9	5.7	5.2
onlyCo_5	33.3	81	3.8	69.7	4.5	5.4	4.1	4.3
onlyCo_10	48.3	100	2.9	100	5.1	7.7	5	6.1
onlyCo_15	72.8	100	3.4	100	5.4	12.1	5.1	9.4
onlyCo_20	86.7	100	4.2	100	4.9	19.5	4.7	10.8
onlySe_1	25	5.3	3.1	15.2	6	5.1	3.9	4.4
onlySe_5	51.2	79.2	3	75.9	6.2	6.6	5.9	6.7
onlySe_10	84	100	1.9	100	9.5	9.8	5	9.4
onlySe_15	98.6	100	2.6	100	15.2	10.2	5.9	13.3
onlySe_20	100	100	2	100	22.4	18	5.3	21.8
onlyLe_1	23.6	2.7	4.7	14.6	4.9	4.8	4.7	3.6
onlyLe_5	28.5	27.6	65.5	67.3	4.6	5	5.6	4.8
onlyLe_10	52.7	78.4	99.7	99.6	6.1	5.6	9.5	7.5
onlyLe_15	70.8	99.4	100	100	7.1	5.7	14.3	9.8
onlyLe_20	88.4	99.9	100	100	8.7	7.7	24	17.8
Only accessions with trichomes (Ma-0 and Wei-0)
test/term	AN	CO	SE	ST	AN:ET	CO:ET	SE:ET	ST:ET
step_1	31.3	7.3	5	22.6	4.6	5.6	5.7	6.3
step_5	98.3	98.3	61.5	100	10.1	6.6	5.4	8.4
step_10	100	100	99.8	100	28.1	10.7	8.9	20.6
step_15	100	100	100	100	48.6	17.5	11.2	37.9
step_20	100	100	100	100	74.9	27.3	14.3	63.2
onlyAn_1	23.1	3.2	3.4	14.8	4.7	5.4	3.9	4.3
onlyAn_5	67.5	3.2	3.3	52.4	6.1	5.8	5.3	5.8
onlyAn_10	98.5	4.1	3.4	95.6	10.4	5.1	4.6	7.3
onlyAn_15	100	4.2	2.9	100	16.8	5.1	4.7	11.1
onlyAn_20	100	3.5	3.6	100	25.8	4.4	5.1	16.3
onlyCo_1	21.5	3.2	3.2	12.5	4.6	4.2	4.9	4
onlyCo_5	26.2	76.7	3.1	62.5	6.4	5.3	4.8	5.7
onlyCo_10	48.5	100	2.8	99.9	5.4	8.5	5.2	6.4
onlyCo_15	69.9	100	3.7	100	6.6	12.7	4.7	8.6
onlyCo_20	87.1	100	2.9	100	6.1	17.7	4.5	10.4
onlySe_1	20.1	3	2.1	12	4.4	5.7	4.5	4.5
onlySe_5	45.5	72.6	2.5	66.2	5	5.4	3.9	4.3
onlySe_10	85.6	99.9	2	100	6.9	9	5.5	8
onlySe_15	98.6	100	2.2	100	11.4	11.3	4.4	10.9
onlySe_20	99.9	100	3.1	100	15.5	21.9	5.2	18.4
onlyLe_1	20.6	2.3	4.7	12.8	5	5.1	4.8	5.6
onlyLe_5	27.4	17.7	63	58.6	4	4.4	5.6	5.2
onlyLe_10	44.8	74.5	99.7	99.6	4.8	5.5	8.1	6.2
onlyLe_15	66.1	98.7	100	100	6	6.3	9.5	7.5
onlyLe_20	86.9	100	100	100	7.8	8.3	18.4	12.9

### Sheet: TrichomeDensity
Only accessions with trichomes (Ma-0 and Wei-0)
test/term	AN	CO	SE	ST	AN:ET	CO:ET	SE:ET	ST:ET
step_1	18.4	4.7	2.7	10.7	4.7	6.1	5.4	6.9
step_5	44.3	27.5	8.1	45.4	8.9	5.7	5.1	7.5
step_10	85.5	72.6	23	92.9	25.1	10.1	7.7	19.3
step_15	98	96	55	99.7	49.5	17.5	10.2	38.5
step_20	100	99.9	77	100	70.8	25.8	14.7	58.5
onlyAn_1	16	2.8	2.3	8.1	5.7	6.2	4.5	5.3
onlyAn_5	28	3.4	1.7	16.1	5.9	4.5	4.4	4.8
onlyAn_10	46.2	3	2.7	27	9.6	6.2	5.4	8.1
onlyAn_15	72	3	2.4	53.2	16.7	5	5.1	10.3
onlyAn_20	89.3	2.5	2.4	76	24.8	4.9	5	14.3
onlyCo_1	17.7	3.1	2.2	8.9	5.9	5.2	4.2	5
onlyCo_5	19.4	15.4	3.1	17.4	3.1	6.2	5.4	4.8
onlyCo_10	22.3	48.8	2.6	38	3.5	8.1	6	6.9
onlyCo_15	26.5	80.6	2.2	65.3	5.3	9.6	4.4	7.4
onlyCo_20	31.8	96.3	3	87	4.3	16.6	5.6	11.3
onlySe_1	16.4	4.2	1.8	10.2	5.5	5.7	4.3	5.5
onlySe_5	19.7	15.8	1.7	16.6	5.9	7.1	5.3	7.2
onlySe_10	27.9	40.9	1.3	37	7.5	7.5	4.9	7.4
onlySe_15	42.2	75.3	1.3	65.6	11.6	11.8	5.3	11
onlySe_20	59.8	93.1	2.2	89.3	15	15.1	3.7	15.1
onlyLe_1	13.4	2.8	2	7.4	5.2	4.4	6.3	5.7
onlyLe_5	19.8	7.9	9.5	17.2	3.3	4.9	4.1	4.3
onlyLe_10	19.6	14	24.4	29.6	4.7	4.5	7	4.6
onlyLe_15	24.4	23.6	54.7	51.8	4.4	6.4	10.5	6.6
onlyLe_20	28	39.2	82.2	78.5	6.4	5.8	15	11.8
