## Supplementary data 3 for "Weak evidence for heritable changes in response to selection by aphids in *Arabidopsis* accessions"

### Sheet: experimentAnd1001genomes.10k.check.sampleTabWithAssignedEcotypes
sampleID	line	treatment	generation	accession_label	accession_assignedWithGenotypeData
sample_1	79	Low_Cadmium	F2	Abd-0	Abd-0
sample_3	376	Low_Cadmium	F2	Abd-0	Abd-0
sample_22	81	Low_Cadmium	F2	Tol-0	Tol-0
sample_27	378	Low_Cadmium	F2	TRE-1	TRE-1
sample_32	255	Low_Cadmium	F3	Abd-0	Abd-0
sample_34	77	Low_Cadmium	F3	Ang-0	Ang-0
sample_36	368	Low_Cadmium	F3	Ang-0	Ang-0
sample_52	81	Low_Cadmium	F3	Tol-0	Tol-0
sample_53	256	Low_Cadmium	F3	Tol-0	Tol-0
sample_54	373	Low_Cadmium	F3	Tol-0	Tol-0
sample_57	378	Low_Cadmium	F3	TRE-1	TRE-1
sample_66	368	Low_Cadmium	F4	Ang-0	Ang-0
sample_82	81	Low_Cadmium	F4	Tol-0	Tol-0
sample_83	256	Low_Cadmium	F4	Tol-0	Tol-0
sample_87	378	Low_Cadmium	F4	TRE-1	TRE-1
sample_92	255	Low_Cadmium	F1	Abd-0	Abd-0
sample_93	376	Low_Cadmium	F1	Abd-0	Abd-0
sample_94	77	Low_Cadmium	F1	Ang-0	Ang-0
sample_95	266	Low_Cadmium	F1	Ang-0	Ang-0
sample_114	373	Low_Cadmium	F1	Tol-0	Tol-0
sample_115	71	Low_Cadmium	F1	TRE-1	TRE-1
sample_121	451	Low_Cadmium	F2	Abd-0	Abd-0
sample_124	460	Low_Cadmium	F2	Ang-0	Ang-0
sample_125	618	Low_Cadmium	F2	Ang-0	Ang-0
sample_126	866	Low_Cadmium	F2	Ang-0	Ang-0
sample_143	625	Low_Cadmium	F2	Tol-0	Tol-0
sample_144	857	Low_Cadmium	F2	Tol-0	Tol-0
sample_146	629	Low_Cadmium	F2	TRE-1	TRE-1
sample_147	868	Low_Cadmium	F2	TRE-1	TRE-1
sample_151	451	Low_Cadmium	F3	Abd-0	Abd-0
sample_152	621	Low_Cadmium	F3	Abd-0	Abd-0
sample_156	866	Low_Cadmium	F3	Ang-0	Ang-0
sample_175	458	Low_Cadmium	F3	TRE-1	TRE-1
sample_176	629	Low_Cadmium	F3	TRE-1	TRE-1
sample_181	451	Low_Cadmium	F4	Abd-0	Abd-0
sample_182	621	Low_Cadmium	F4	Abd-0	Abd-0
sample_183	856	Low_Cadmium	F4	Abd-0	Abd-0
sample_184	460	Low_Cadmium	F4	Ang-0	Ang-0
sample_185	618	Low_Cadmium	F4	Ang-0	Ang-0
sample_204	857	Low_Cadmium	F4	Tol-0	Tol-0
sample_205	458	Low_Cadmium	F4	TRE-1	TRE-1
sample_206	629	Low_Cadmium	F4	TRE-1	TRE-1
sample_213	856	Low_Cadmium	F1	Abd-0	Abd-0
sample_214	460	Low_Cadmium	F1	Ang-0	Ang-0
sample_233	625	Low_Cadmium	F1	Tol-0	Tol-0
sample_234	857	Low_Cadmium	F1	Tol-0	Tol-0
sample_236	629	Low_Cadmium	F1	TRE-1	TRE-1
sample_237	868	Low_Cadmium	F1	TRE-1	TRE-1
sample_244	51	High_Cadmium	F2	Ang-0	Ang-0
sample_263	217	High_Cadmium	F2	Tol-0	Tol-0
sample_265	47	High_Cadmium	F2	TRE-1	TRE-1
sample_266	223	High_Cadmium	F2	TRE-1	TRE-1
sample_267	392	High_Cadmium	F2	TRE-1	TRE-1
sample_273	380	High_Cadmium	F3	Abd-0	Abd-0
sample_275	211	High_Cadmium	F3	Ang-0	Ang-0
sample_292	43	High_Cadmium	F3	Tol-0	Tol-0
sample_296	223	High_Cadmium	F3	TRE-1	TRE-1
sample_297	392	High_Cadmium	F3	TRE-1	TRE-1
sample_304	51	High_Cadmium	F4	Ang-0	Ang-0
sample_322	43	High_Cadmium	F4	Tol-0	Tol-0
sample_326	223	High_Cadmium	F4	TRE-1	TRE-1
sample_332	222	High_Cadmium	F1	Abd-0	Abd-0
sample_333	380	High_Cadmium	F1	Abd-0	Abd-0
sample_335	211	High_Cadmium	F1	Ang-0	Ang-0
sample_336	387	High_Cadmium	F1	Ang-0	Ang-0
sample_353	217	High_Cadmium	F1	Tol-0	Tol-0
sample_354	389	High_Cadmium	F1	Tol-0	Tol-0
sample_356	223	High_Cadmium	F1	TRE-1	TRE-1
sample_357	392	High_Cadmium	F1	TRE-1	TRE-1
sample_361	436	High_Cadmium	F2	Abd-0	Ws-2
sample_362	631	High_Cadmium	F2	Abd-0	Ws-2
sample_363	815	High_Cadmium	F2	Abd-0	Ws-2
sample_364	448	High_Cadmium	F2	Ang-0	Ang-0
sample_365	634	High_Cadmium	F2	Ang-0	Ang-0
sample_383	636	High_Cadmium	F2	Tol-0	Tol-0
sample_384	818	High_Cadmium	F2	Tol-0	Tol-0
sample_392	631	High_Cadmium	F3	Abd-0	Ws-2
sample_393	815	High_Cadmium	F3	Abd-0	Ws-2
sample_395	634	High_Cadmium	F3	Ang-0	Ang-0
sample_396	821	High_Cadmium	F3	Ang-0	Ang-0
sample_413	636	High_Cadmium	F3	Tol-0	Tol-0
sample_414	818	High_Cadmium	F3	Tol-0	Tol-0
sample_417	816	High_Cadmium	F3	TRE-1	TRE-1
sample_421	436	High_Cadmium	F4	Abd-0	Ws-2
sample_422	631	High_Cadmium	F4	Abd-0	Ws-2
sample_423	815	High_Cadmium	F4	Abd-0	Ws-2
sample_424	448	High_Cadmium	F4	Ang-0	Ang-0
sample_425	634	High_Cadmium	F4	Ang-0	Ang-0
sample_443	636	High_Cadmium	F4	Tol-0	Tol-0
sample_444	818	High_Cadmium	F4	Tol-0	Tol-0
sample_445	446	High_Cadmium	F4	TRE-1	TRE-1
sample_447	816	High_Cadmium	F4	TRE-1	TRE-1
sample_453	815	High_Cadmium	F1	Abd-0	Abd-0
sample_454	448	High_Cadmium	F1	Ang-0	Ang-0
sample_476	632	High_Cadmium	F1	TRE-1	TRE-1
sample_481	226	Control	F2	Abd-0	Abd-0
sample_491	429	Control	F2	Tol-0	Tol-0
sample_492	234	Control	F2	TRE-1	TRE-1
sample_493	421	Control	F2	TRE-1	TRE-1
sample_495	322	Control	F2	Abd-0	Abd-0
sample_496	1001	Control	F2	Abd-0	Abd-0
sample_498	1006	Control	F2	Ang-0	Ang-0
sample_507	999	Control	F2	Tol-0	Tol-0
sample_508	309	Control	F2	TRE-1	TRE-1
sample_521	429	Control	F3	Tol-0	Tol-0
sample_522	234	Control	F3	TRE-1	TRE-1
sample_527	120	Control	F3	Ang-0	Ang-0
sample_528	1006	Control	F3	Ang-0	Ang-0
sample_541	226	Control	F4	Abd-0	Abd-0
sample_542	64	Control	F4	Ang-0	Ang-0
sample_551	429	Control	F4	Tol-0	Tol-0
sample_553	421	Control	F4	TRE-1	TRE-1
sample_555	322	Control	F4	Abd-0	NA
sample_557	120	Control	F4	Ang-0	Ang-0
sample_567	999	Control	F4	Tol-0	Tol-0
sample_581	429	Control	F1	Tol-0	Tol-0
sample_585	322	Control	F1	Abd-0	Abd-0
sample_586	1001	Control	F1	Abd-0	Abd-0
sample_587	120	Control	F1	Ang-0	Ang-0
sample_598	309	Control	F1	TRE-1	TRE-1
sample_604	616	Control	F2	Ang-0	Ang-0
sample_611	603	Control	F2	Tol-0	Tol-0
sample_618	601	Control	F2	Ang-0	Ang-0
sample_631	604	Control	F3	Abd-0	Abd-0
sample_632	772	Control	F3	Abd-0	Abd-0
sample_642	771	Control	F3	Tol-0	Tol-0
sample_643	480	Control	F3	TRE-1	TRE-1
sample_644	782	Control	F3	TRE-1	TRE-1
sample_647	702	Control	F3	Abd-0	Abd-0
sample_648	601	Control	F3	Ang-0	Ang-0
sample_658	701	Control	F3	Tol-0	Tol-0
sample_672	771	Control	F4	Tol-0	Tol-0
sample_674	782	Control	F4	TRE-1	TRE-1
sample_678	601	Control	F4	Ang-0	Ang-0
sample_689	897	Control	F4	TRE-1	TRE-1
sample_691	604	Control	F1	Abd-0	Abd-0
sample_694	616	Control	F1	Ang-0	Ang-0
sample_701	603	Control	F1	Tol-0	Tol-0
sample_703	480	Control	F1	TRE-1	TRE-1
sample_704	782	Control	F1	TRE-1	TRE-1
sample_708	601	Control	F1	Ang-0	Ang-0
sample_718	701	Control	F1	Tol-0	Tol-0
sample_722	268	Drought	F2	Abd-0	Abd-0
sample_724	130	Drought	F2	Ang-0	Ang-0
sample_725	280	Drought	F2	Ang-0	Ang-0
sample_743	267	Drought	F2	Tol-0	Tol-0
sample_744	976	Drought	F2	Tol-0	Tol-0
sample_754	130	Drought	F3	Ang-0	Ang-0
sample_755	280	Drought	F3	Ang-0	Ang-0
sample_756	974	Drought	F3	Ang-0	Ang-0
sample_772	133	Drought	F3	Tol-0	Tol-0
sample_782	268	Drought	F4	Abd-0	Abd-0
sample_784	130	Drought	F4	Ang-0	Ang-0
sample_785	280	Drought	F4	Ang-0	Ang-0
sample_786	974	Drought	F4	Ang-0	Ang-0
sample_803	267	Drought	F4	Tol-0	Tol-0
sample_811	131	Drought	F1	Abd-0	Abd-0
sample_814	130	Drought	F1	Ang-0	Ang-0
sample_815	280	Drought	F1	Ang-0	Ang-0
sample_832	133	Drought	F1	Tol-0	Tol-0
sample_841	534	Drought	F2	Abd-0	Abd-0
sample_842	727	Drought	F2	Abd-0	Abd-0
sample_846	881	Drought	F2	Ang-0	Ang-0
sample_864	880	Drought	F2	Tol-0	Tol-0
sample_865	544	Drought	F2	TRE-1	Fei-0
sample_866	722	Drought	F2	TRE-1	Fei-0
sample_867	882	Drought	F2	TRE-1	Fei-0
sample_871	534	Drought	F3	Abd-0	Abd-0
sample_872	727	Drought	F3	Abd-0	Abd-0
sample_873	873	Drought	F3	Abd-0	Abd-0
sample_892	533	Drought	F3	Tol-0	Tol-0
sample_893	725	Drought	F3	Tol-0	Tol-0
sample_895	544	Drought	F3	TRE-1	Fei-0
sample_896	722	Drought	F3	TRE-1	Fei-0
sample_897	882	Drought	F3	TRE-1	Fei-0
sample_901	534	Drought	F4	Abd-0	Abd-0
sample_903	873	Drought	F4	Abd-0	Abd-0
sample_922	533	Drought	F4	Tol-0	Tol-0
sample_924	880	Drought	F4	Tol-0	Tol-0
sample_925	544	Drought	F4	TRE-1	Fei-0
sample_926	722	Drought	F4	TRE-1	Fei-0
sample_927	882	Drought	F4	TRE-1	Fei-0
sample_931	534	Drought	F1	Abd-0	Abd-0
sample_932	727	Drought	F1	Abd-0	Abd-0
sample_934	546	Drought	F1	Ang-0	Ang-0
sample_953	725	Drought	F1	Tol-0	Tol-0
sample_954	880	Drought	F1	Tol-0	Tol-0
sample_955	544	Drought	F1	TRE-1	Fei-0
sample_956	722	Drought	F1	TRE-1	Fei-0
sample_957	882	Drought	F1	TRE-1	Fei-0
